# Fighting isn’t sexy in lekking Greater Sage-grouse (*Centrocercus urophasianus*)

**DOI:** 10.1101/2022.08.26.505294

**Authors:** Samuel S. Snow, Gail L. Patricelli, Carter T. Butts, Alan H. Krakauer, Anna C. Perry, Ryane Logsdon, Richard O. Prum

## Abstract

In lekking systems, females can observe both male courtship displays and fights. It has been theorized that male-male agonism may function as a display, giving females more information about mate quality. However, males in many species, such as Greater Sage-grouse, often fight when females are absent, and can even attack during copulation attempts in seeming conflict with females’ choices.

Traditional correlational approaches are inadequate to distinguish the underlying mechanisms of social interaction and can result in misleading associations between fighting and mating events. Using observations from a wild population, we posit a novel Relational Event Model that incorporates temporal dependencies of events among a network of individuals. We investigate how fighting among male sage-grouse predicts events such as future fights, copulation solicitations, and interrupted copulations.

Our analysis reveals that fighting’s primary function is not to impress females. Indeed, males are less likely to start and more likely to leave fights with females present, plausibly to avoid entanglement in conflict that reduces availability to mate. Moreover, being drawn into these latter viscous cycles of combat and retribution constitutes a significant risk associated with initiating attacks on other males. However, fighting serves other roles, e.g., to deter copulation interruptions and rebuff competitors. Our findings suggest that social systems that regulate conflict and promote females’ choice based on display are likely fundamental to the stable evolution of leks.
