## Supplemental_reproducible_code for "Fighting isn’t sexy in lekking Greater Sage-grouse (*Centrocercus urophasianus*)": previous_best_initial_run

10000000	none
28009.3809029518	43
27071.4136737779	43_13
26434.5088883563	43_13_34
25955.5222774813	43_13_34_72
25650.0794401255	43_13_34_72_29
25402.2650815274	43_13_34_72_29_231
25178.6392468889	43_13_34_72_29_231_14
25029.518685089	43_13_34_72_29_231_14_255
24894.2862165227	43_13_34_72_29_231_14_255_133
24765.1781211125	43_13_34_72_29_231_14_255_133_28
24665.8912945841	43_13_34_72_29_231_14_255_133_28_70
24594.6112833323	43_13_34_72_29_231_14_255_133_28_70_69
24531.2006090689	43_13_34_72_29_231_14_255_133_28_70_69_289
24471.9027660365	43_13_34_72_29_231_14_255_133_28_70_69_289_33
24431.6883667181	43_13_34_72_29_231_14_255_133_28_70_69_289_33_226
24396.7773705685	43_13_34_72_29_231_14_255_133_28_70_69_289_33_226_86
24378.8700794755	43_13_34_72_29_231_14_255_133_28_70_69_289_33_226_86_30
24364.4805192084	43_13_34_72_29_231_14_255_133_28_70_69_289_33_226_86_30_168
24350.897489876	43_13_34_72_29_231_14_255_133_28_70_69_289_33_226_86_30_168_292
24341.5118214979	43_13_34_72_29_231_14_255_133_28_70_69_289_33_226_86_30_168_292_283
24333.768494648	43_13_34_72_29_231_14_255_133_28_70_69_289_33_226_86_30_168_292_283_88
24329.9922708251	43_13_34_72_29_231_14_255_133_28_70_69_289_33_226_86_30_168_292_283_88_173
24326.2655125166	43_13_34_72_29_231_14_255_133_28_70_69_289_33_226_86_30_168_292_283_88_173_100
24322.8345127879	43_13_34_72_29_231_14_255_133_28_70_69_289_33_226_86_30_168_292_283_88_173_100_31
24319.4367771476	43_13_34_72_29_231_14_255_133_28_70_69_289_33_226_86_30_168_292_283_88_173_100_31_170
24313.492398728	43_13_34_72_29_231_14_255_133_28_70_69_289_33_226_86_30_168_292_283_88_173_100_31_170_156
24310.4374541444	43_13_34_72_29_231_14_255_133_28_70_69_289_33_226_86_30_168_292_283_88_173_100_31_170_156_257
24306.848072055	43_13_34_72_29_231_14_255_133_28_70_69_289_33_226_86_30_168_292_283_88_173_100_31_170_156_257_253
24304.9385791677	43_13_34_72_29_231_14_255_133_28_70_69_289_33_226_86_30_168_292_283_88_173_100_31_170_156_257_253_223
24300.1959075923	43_13_34_72_29_231_14_255_133_28_70_69_289_33_226_86_30_168_292_283_88_173_100_31_170_156_257_253_223_107
