## Supplemental_reproducible_code for "Fighting isn’t sexy in lekking Greater Sage-grouse (*Centrocercus urophasianus*)": previous_best_re_run_without_226_283

10000000	none
28009.3809029518	43
27071.4136737779	43_13
26434.5088883563	43_13_34
25955.5222774813	43_13_34_72
25650.0794401255	43_13_34_72_29
25402.2650815274	43_13_34_72_29_231
25178.6392468889	43_13_34_72_29_231_14
25029.518685089	43_13_34_72_29_231_14_255
24894.2862165227	43_13_34_72_29_231_14_255_133
24765.1781211125	43_13_34_72_29_231_14_255_133_28
24665.8912945841	43_13_34_72_29_231_14_255_133_28_70
24594.6112833323	43_13_34_72_29_231_14_255_133_28_70_69
24531.2006090689	43_13_34_72_29_231_14_255_133_28_70_69_289
24471.9027660365	43_13_34_72_29_231_14_255_133_28_70_69_289_33
24432.333719457	43_13_34_72_29_231_14_255_133_28_70_69_289_33_107
24399.6955682353	43_13_34_72_29_231_14_255_133_28_70_69_289_33_107_86
24376.6280218738	43_13_34_72_29_231_14_255_133_28_70_69_289_33_107_86_223
24358.7207307808	43_13_34_72_29_231_14_255_133_28_70_69_289_33_107_86_223_30
24345.1377014484	43_13_34_72_29_231_14_255_133_28_70_69_289_33_107_86_223_30_292
24336.138173413	43_13_34_72_29_231_14_255_133_28_70_69_289_33_107_86_223_30_292_173
24328.3948465631	43_13_34_72_29_231_14_255_133_28_70_69_289_33_107_86_223_30_292_173_88
24320.8975634722	43_13_34_72_29_231_14_255_133_28_70_69_289_33_107_86_223_30_292_173_88_134
24310.3588200963	43_13_34_72_29_231_14_255_133_28_70_69_289_33_107_86_223_30_292_173_88_134_20
24305.3053664762	43_13_34_72_29_231_14_255_133_28_70_69_289_33_107_86_223_30_292_173_88_134_20_100
24301.4532592503	43_13_34_72_29_231_14_255_133_28_70_69_289_33_107_86_223_30_292_173_88_134_20_100_160
24298.3983146668	43_13_34_72_29_231_14_255_133_28_70_69_289_33_107_86_223_30_292_173_88_134_20_100_160_257
24294.8089325774	43_13_34_72_29_231_14_255_133_28_70_69_289_33_107_86_223_30_292_173_88_134_20_100_160_257_253
24292.8925150906	43_13_34_72_29_231_14_255_133_28_70_69_289_33_107_86_223_30_292_173_88_134_20_100_160_257_253_31
