## Supplemental_reproducible_code for "Fighting isn’t sexy in lekking Greater Sage-grouse (*Centrocercus urophasianus*)": previous_best_re_run_without_226

10000000	none
27872.8121001662	43
26934.8448709814	43_13
26297.9400855598	43_13_34
25818.9534746847	43_13_34_72
25513.5106373289	43_13_34_72_29
25265.6962787352	43_13_34_72_29_231
25042.0704440968	43_13_34_72_29_231_14
24892.9498822967	43_13_34_72_29_231_14_255
24763.8417868863	43_13_34_72_29_231_14_255_28
24664.554960358	43_13_34_72_29_231_14_255_28_70
24593.2749491072	43_13_34_72_29_231_14_255_28_70_69
24529.8642748438	43_13_34_72_29_231_14_255_28_70_69_289
24470.5664318113	43_13_34_72_29_231_14_255_28_70_69_289_33
24430.9973852342	43_13_34_72_29_231_14_255_28_70_69_289_33_107
24398.3592340126	43_13_34_72_29_231_14_255_28_70_69_289_33_107_86
24375.2916876507	43_13_34_72_29_231_14_255_28_70_69_289_33_107_86_223
24356.4257426838	43_13_34_72_29_231_14_255_28_70_69_289_33_107_86_223_134
24338.5184515908	43_13_34_72_29_231_14_255_28_70_69_289_33_107_86_223_134_30
24324.9354222583	43_13_34_72_29_231_14_255_28_70_69_289_33_107_86_223_134_30_292
24313.6533082576	43_13_34_72_29_231_14_255_28_70_69_289_33_107_86_223_134_30_292_20
24304.6537802223	43_13_34_72_29_231_14_255_28_70_69_289_33_107_86_223_134_30_292_20_173
24296.9104533437	43_13_34_72_29_231_14_255_28_70_69_289_33_107_86_223_134_30_292_20_173_88
24291.8569997519	43_13_34_72_29_231_14_255_28_70_69_289_33_107_86_223_134_30_292_20_173_88_100
24288.0048925249	43_13_34_72_29_231_14_255_28_70_69_289_33_107_86_223_134_30_292_20_173_88_100_160
24284.9499479409	43_13_34_72_29_231_14_255_28_70_69_289_33_107_86_223_134_30_292_20_173_88_100_160_257
24281.3605658514	43_13_34_72_29_231_14_255_28_70_69_289_33_107_86_223_134_30_292_20_173_88_100_160_257_253
24279.4441483589	43_13_34_72_29_231_14_255_28_70_69_289_33_107_86_223_134_30_292_20_173_88_100_160_257_253_31
