## Supplemental_reproducible_code for "Fighting isn’t sexy in lekking Greater Sage-grouse (*Centrocercus urophasianus*)": CHG_2014_disturbance_events.csv

Date	Notes	Time
2014-03-19	none	NA
2014-03-20	none	NA
2014-03-21	none	NA
2014-03-22	Unknown	2077.41
2014-03-23	none	NA
2014-03-24	Unknown	8176.13
2014-03-25	none	NA
2014-03-26	none	NA
2014-03-28	none	NA
2014-03-29	none	NA
2014-03-30	none	NA
2014-03-31	none	NA
2014-04-01	none	NA
2014-04-02	none	NA
2014-04-03	none	NA
2014-04-04	Predator	1052.89
2014-04-05	none	NA
2014-04-06	Plane	9455.15
