## Supplemental_reproducible_code for "Fighting isn’t sexy in lekking Greater Sage-grouse (*Centrocercus urophasianus*)": CHG_2014_male_presence_data_quest.csv

Date	315	340	351	702	705	709	710	711	712	713	714	715	717	718	U.01	U.23	U1.22	U1.23	U1.30	U1.31	U2.23	U2.30	U2.31	U3.30	U3.31	U4.30	U4.31	U5.31	U6.31	X
2014-03-19	1	1	1	1	1	1	1	0	0	0	0	0	0	0	0	0	0	0	0	0	0	0	0	0	0	0	0	0	0	1
2014-03-20	1	1	1	1	1	0	1	0	0	0	0	0	0	0	0	0	0	0	0	0	0	0	0	0	0	0	0	0	0	0
2014-03-21	1	1	1	1	1	1	1	0	0	0	0	0	0	0	0	0	0	0	0	0	0	0	0	0	0	0	0	0	0	1
2014-03-22	1	1	1	1	1	0	1	0	0	0	0	0	0	0	0	0	1	0	0	0	0	0	0	0	0	0	0	0	0	0
2014-03-23	1	1	1	1	1	0	1	0	0	0	0	0	0	0	0	1	0	1	0	0	1	0	0	0	0	0	0	0	0	1
2014-03-24	1	1	1	1	1	0	1	0	0	0	0	0	0	0	0	0	0	0	0	0	0	0	0	0	0	0	0	0	0	1
2014-03-25	1	1	1	1	1	0	1	0	0	0	0	0	0	0	0	0	0	0	0	0	0	0	0	0	0	0	0	0	0	1
2014-03-26	1	1	1	1	1	0	1	0	0	0	0	0	0	0	0	0	0	0	0	0	0	0	0	0	0	0	0	0	0	1
2014-03-28	1	1	1	1	1	0	1	0	0	0	0	0	0	0	0	0	0	0	0	0	0	0	0	0	0	0	0	0	0	1
2014-03-29	1	1	1	1	0	0	1	0	0	0	0	0	0	0	0	0	0	0	0	0	0	0	0	0	0	0	0	0	0	0
2014-03-30	1	1	1	1	0	0	1	0	0	0	0	0	0	0	0	0	0	0	1	0	0	1	0	1	0	1	0	0	0	1
2014-03-31	1	1	1	1	0	0	1	0	0	0	0	0	0	0	0	0	0	0	0	1	0	0	1	0	1	0	1	1	1	1
2014-04-01	1	1	1	1	0	0	1	0	1	1	0	0	0	0	1	0	0	0	0	0	0	0	0	0	0	0	0	0	0	1
2014-04-02	1	1	1	1	0	0	1	1	1	1	0	0	0	0	0	0	0	0	0	0	0	0	0	0	0	0	0	0	0	1
2014-04-03	1	1	1	1	1	0	1	1	0	1	0	0	0	0	0	0	0	0	0	0	0	0	0	0	0	0	0	0	0	1
2014-04-04	1	1	1	1	1	0	1	1	0	1	0	1	1	0	0	0	0	0	0	0	0	0	0	0	0	0	0	0	0	1
2014-04-05	1	1	1	1	0	0	1	1	0	1	0	1	0	1	0	0	0	0	0	0	0	0	0	0	0	0	0	0	0	1
2014-04-06	1	1	1	1	1	0	1	0	1	1	1	1	0	1	0	0	0	0	0	0	0	0	0	0	0	0	0	0	0	1
