## Supplemental_reproducible_code for "Fighting isn’t sexy in lekking Greater Sage-grouse (*Centrocercus urophasianus*)": CHG_females_exact.tsv

Date	first_arrival	first_arrival_elapsed	first_depart	first_depart_elapsed	second_arrival	second_arrival_elapsed	second_depart	second_depart_elapsed	third_arrival	third_arrival_elapsed	third_depart	third_depart_elapsed
2014-03-19	0:00:00	NA	8:16:56	01:26:09:13	23:59:59	NA	23:59:59	NA	23:59:59	NA	23:59:59	NA
2014-03-20	0:00:00	NA	7:08:27	00:19:36:29	23:59:59	NA	23:59:59	NA	23:59:59	NA	23:59:59	NA
2014-03-21	0:00:00	NA	9:15:30	02:24:23:08	23:59:59	NA	23:59:59	NA	23:59:59	NA	23:59:59	NA
2014-03-22	0:00:00	NA	7:29:36	00:27:44:12	23:59:59	NA	23:59:59	NA	23:59:59	NA	23:59:59	NA
2014-03-23	0:00:00	NA	9:02:49	02:11:41:27	23:59:59	NA	23:59:59	NA	23:59:59	NA	23:59:59	NA
2014-03-24	0:00:00	NA	7:55:58	00:56:32:27	23:59:59	NA	23:59:59	NA	23:59:59	NA	23:59:59	NA
2014-03-25	0:00:00	NA	8:29:56	01:40:50:28	23:59:59	NA	23:59:59	NA	23:59:59	NA	23:59:59	NA
2014-03-26	0:00:00	NA	8:00:36	01:09:29:15	23:59:59	NA	23:59:59	NA	23:59:59	NA	23:59:59	NA
2014-03-28	0:00:00	NA	8:20:46	01:41:51:04	23:59:59	NA	23:59:59	NA	23:59:59	NA	23:59:59	NA
2014-03-29	0:00:00	NA	7:24:51	00:48:32:18	23:59:59	NA	23:59:59	NA	23:59:59	NA	23:59:59	NA
2014-03-30	0:00:00	NA	8:08:19	01:17:25:17	8:29:00	01:38:06:14	8:41:36	01:50:43:00	23:59:59	NA	23:59:59	NA
2014-03-31	6:43:03	00:06:44:08	8:35:55	01:59:36:08	23:59:59	NA	23:59:59	NA	23:59:59	NA	23:59:59	NA
2014-04-01	0:00:00	NA	7:59:50	01:20:00:00	23:59:59	NA	23:59:59	NA	23:59:59	NA	23:59:59	NA
2014-04-02	0:00:00	NA	8:13:47	01:31:11:28	23:59:59	NA	23:59:59	NA	23:59:59	NA	23:59:59	NA
2014-04-03	0:00:00	NA	7:19:50	00:41:51:10	7:27:34	00:49:35:17	7:41:26	01:03:27:05	8:01:00	01:23:00:21	8:29:21	01:51:22:13
2014-04-04	0:00:00	NA	6:48:22	00:17:36:17	23:59:59	NA	23:59:59	NA	23:59:59	NA	23:59:59	NA
2014-04-05	6:43:27	00:16:40:09	7:30:40	01:03:52:29	23:59:59	NA	23:59:59	NA	23:59:59	NA	23:59:59	NA
2014-04-06	0:00:00	NA	7:11:50	00:39:25:26	23:59:59	NA	23:59:59	NA	23:59:59	NA	23:59:59	NA
