## Supplemental_reproducible_code for "Fighting isn’t sexy in lekking Greater Sage-grouse (*Centrocercus urophasianus*)": male_pres_exact_quest.csv

Date	Num_ID	Bird_ID	first	last	arrive	depart	arrive	depart	arrive	depart	arrive	depart	arrive	depart	arrive	depart	arrive	depart	arrive	depart	arrive	depart	arrive	depart	arrive	depart	arrive	depart	arrive	depart	arrive	depart
2014-03-19	1	315	300	7200.067	0	7075.94
2014-03-19	2	340	300	7200.067	0	7062.42
2014-03-19	3	351	300	7200.067	0	7059.62
2014-03-19	4	702	300	5400.067	0	5325
2014-03-19	5	705	300	6900	0	6672.4
2014-03-19	6	709	2100	3000.067	2219.6	2878
2014-03-19	7	710	300	7200.067	0	7076.64
2014-03-19	30	X	0	0	1061.59	1136.3	1155.42	1168.73	1327.76	1697.26	2593.99	2885.22
2014-03-20	1	315	0	6600.067	0	6280.91
2014-03-20	2	340	0	7200.067	0	6954.75
2014-03-20	3	351	0	7200.067	0	7117.44
2014-03-20	4	702	0	8100	0	8011.9
2014-03-20	5	705	0	7800.067	0	7714.57
2014-03-20	7	710	0	8100	0	8019.58
2014-03-21	1	315	300	9000.067	0	8752.71
2014-03-21	2	340	300	9000.067	0	8994.69
2014-03-21	3	351	300	9600.067	0	9308.67
2014-03-21	4	702	5700	8400.067	5864.79	8347.57
2014-03-21	5	705	300	11700	0	11435.12
2014-03-21	6	709	3300	11400.067	3350.98	11340.96
2014-03-21	7	710	300	9000.067	0	8888.25
2014-03-21	30	X	0	0	2674.27	2844.58	3077.34	3209.81	6409.64	7056.48	7066.26	7084.71	7239.63	7605.76	7798.99	8613.3
2014-03-22	1	315	0	2100	0	2078.44
2014-03-22	2	340	0	2100	0	2078.08
2014-03-22	3	351	0	2100	0	2078.98
2014-03-22	4	702	0	2100	0	1983.85
2014-03-22	5	705	0	2100	0	2078.74
2014-03-22	7	710	0	2100	0	2078.51
2014-03-22	17	U1.22	0	2100	0	2078.84
2014-03-23	1	315	300	8100	0	8023.32
2014-03-23	2	340	300	8100	0	8024.68
2014-03-23	3	351	300	8400.067	0	8366.36
2014-03-23	4	702	300	6300	686.19	6167.86
2014-03-23	5	705	300	9000.067	0	8826.88
2014-03-23	7	710	300	7500	0	7310.97
2014-03-23	16	U.23	0	0	5853.31	5987.15
2014-03-23	18	U1.23	0	0	2271.8	2734.1
2014-03-23	21	U2.23	0	0	5903.83	6016.94
2014-03-23	30	X	0	0	2056.79	2713.78	3146.81	3267.36	3625.62	4145.81	4274.47	4656.18
2014-03-24	1	315	0	8400.067	0	8182.74
2014-03-24	2	340	0	8400.067	0	8177.67
2014-03-24	3	351	0	8400.067	0	8182.21
2014-03-24	4	702	0	3300	0	3214.31
2014-03-24	5	705	0	8400.067	0	8183.28
2014-03-24	7	710	0	8400.067	0	8187.11
2014-03-24	30	X	0	0	998.43	1075.67	1140.21	1187.95	1223.86	1508.71	3185.35	3242.01
2014-03-25	1	315	0	7500	0	7441.03
2014-03-25	2	340	0	6900	0	6810.57
2014-03-25	3	351	0	9000.067	0	8865.59
2014-03-25	4	702	0	3300	0	4442.27
2014-03-25	5	705	0	9000.067	0	8867.56
2014-03-25	7	710	0	9000.067	0	8853.61
2014-03-25	30	X	0	0	223.82	286.02	435.87	726.56	1135.87	1158.16	1277.74	1281.35	2396.76	2459.82	3138.5	3157.05
2014-03-26	1	315	300	5100	0	4871.17
2014-03-26	2	340	300	7500	0	7385.11
2014-03-26	3	351	300	7500	0	7383.54
2014-03-26	4	702	300	3300	341.87	3115.21
2014-03-26	5	705	300	7500	0	7380.64
2014-03-26	7	710	300	7500	0	7378.3
2014-03-26	30	X	0	0	7125.89	7127.09
2014-03-28	1	315	0	8700	0	8539.8
2014-03-28	2	340	0	8400.067	0	8114.74
2014-03-28	3	351	0	9300	0	9258.12
2014-03-28	4	702	0	5400.067	0	5374.37
2014-03-28	5	705	0	10200.067	0	10042.87
2014-03-28	7	710	0	6300	0	6152.21
2014-03-28	30	X	0	0	920.85	980.48	1190.46	1237.7	1248.35	1373.24	2331.3	3122.49
2014-03-29	1	315	600.067	5400.067	0	5274.57
2014-03-29	2	340	600.067	5700	0	5452.11
2014-03-29	3	351	600.067	5700	0	5456.08
2014-03-29	4	702	600.067	5700	0	5456.92
2014-03-29	7	710	600.067	5700	0	5456.75
2014-03-30	1	315	0	8100	0	7995.12
2014-03-30	2	340	0	7800.067	0	7544.14
2014-03-30	3	351	0	7800.067	0	7676.77
2014-03-30	4	702	0	3300	0	3010.31
2014-03-30	7	710	0	4500	0	4406.4
2014-03-30	19	U1.30	0	7800.067	0	7792.18
2014-03-30	22	U2.30	0	2400.067	0	2321.59
2014-03-30	24	U3.30	900	3000.067	982.78	2713.28
2014-03-30	26	U4.30	4800.067	8400.067	5043.87	8402.49
2014-03-30	30	X	0	0	969.84	1666.26	4944.87	5358.15
2014-03-31	1	315	300	9000.067	0	8790.92
2014-03-31	2	340	300	9600.067	63.2	9514.71
2014-03-31	3	351	300	9900	0	9704.49
2014-03-31	4	702	300	10200.067	32.27	10012.3
2014-03-31	7	710	900	10200.067	1053.39	9887.74
2014-03-31	20	U1.31	300	2400.067	26.36	2397.19
2014-03-31	23	U2.31	600.067	1500	200.37	1319.08
2014-03-31	25	U3.31	300	3900	491.16	3322.15
2014-03-31	27	U4.31	2400.067	10500	2449.65	10419.78
2014-03-31	28	U5.31	3300	7800.067	2725.69	7638.96
2014-03-31	29	U6.31	8100	10500	8257.08	10397.49
2014-03-31	30	X	0	0	1358.82	2335.77	2380.24	2391.96	2437.2	2463.53	2527.16	2677.17	2689.59	2707.34	2711.74	2917.85	2975.21	3013.88	3026.12	3066.66	3338.54	4047.18	4075	4154.25	4879.41	5124.92	7916.84	8114.84	8232.12	8583.74	9436.36	9453.38
2014-04-01	1	315	0	10501	0	10531.19
2014-04-01	2	340	0	8400.067	0	8261.99
2014-04-01	3	351	0	5400.067	0	5228.42
2014-04-01	4	702	0	10501	0	10454.91
2014-04-01	7	710	0	6901	0	6611.07
2014-04-01	9	712	1502.901	4504.868	1541.81	4448.14
2014-04-01	10	713	0	10501	0	5369.03	5425.55	10574.7
2014-04-01	15	U.01	0	5400.067	0	5100.93
2014-04-01	30	X	0	0	204.54	654.35	2032.56	2286.22	4952.35	5063.83	5221.02	5368.5
2014-04-02	1	315	0	7500	0	7248.67
2014-04-02	2	340	0	7500	0	7249.24
2014-04-02	3	351	0	6900	0	6864.06
2014-04-02	4	702	0	7500	0	7251.08
2014-04-02	7	710	0	7200.067	0	7199.43
2014-04-02	8	711	600.067	5700	612.01	5471.53
2014-04-02	9	712	2700	5700	2887.89	5473.03
2014-04-02	10	713	0	5400.067	0	5160.86
2014-04-02	30	X	0	0	0	1454.95	1670.77	2020.18	2117.62	2227.02	2897.59	3143.21	3154.58	3207.84	3302.43	3414.41	3567.06	3644.94	3698.16	4836.3
2014-04-03	1	315	0	8400.067	0	8251.68
2014-04-03	2	340	0	7800.067	0	7583.28
2014-04-03	3	351	0	7800.067	0	7574
2014-04-03	4	702	0	7800.067	0	7582.11
2014-04-03	5	705	0	7800.067	0	7581.67
2014-04-03	7	710	0	7800.067	0	7581.27
2014-04-03	8	711	0	1200.067	0	1171.97
2014-04-03	10	713	0	8400.067	0	8254.58
2014-04-03	30	X	0	0	0	385.32	695.53	2726.26	2777.84	3987.92	4175.04	4533.93	4746.68	4872.5	5124.42	6345.07	6564.49	6603.86
2014-04-04	1	315	0	1200.067	0	1057.36
2014-04-04	2	340	0	1200.067	0	1057.37
2014-04-04	3	351	0	1200.067	0	1057.38
2014-04-04	4	702	0	1200.067	0	1057.39
2014-04-04	5	705	0	1200.067	0	1057.4
2014-04-04	7	710	0	1200.067	0	1057.41
2014-04-04	8	711	0	1200.067	0	1057.42
2014-04-04	10	713	0	1200.067	0	1057.43
2014-04-04	12	715	300	1200.067	350.02	1057.44
2014-04-04	13	717	300	1200.067	449.35	1057.45
2014-04-04	30	X	0	0	763.8	789.26	803.67	940.07
2014-04-05	1	315	300	7200.067	0	6992.72
2014-04-05	2	340	300	7800.067	0	7752.44
2014-04-05	3	351	300	7800.067	0	7727.32
2014-04-05	4	702	300	7800.067	0	7751.74
2014-04-05	7	710	300	7800.067	0	7747.34
2014-04-05	8	711	300	2100	0	1827.16
2014-04-05	10	713	300	7800.067	0	7763.16
2014-04-05	12	715	300	7800.067	0	7755.51
2014-04-05	14	718	300	7800.067	0	7756.88
2014-04-05	30	X	0	0	2284.85	2944.61
2014-04-06	1	315	0	9000.067	0	8929.02
2014-04-06	2	340	0	6300	0	6259.65
2014-04-06	3	351	0	8700	0	8592.72
2014-04-06	4	702	0	9600.067	0	9459.15
2014-04-06	5	705	0	9000.067	0	8810.3
2014-04-06	7	710	0	9600.067	0	9455.98
2014-04-06	9	712	3600.067	9600.067	3641.64	9457.65
2014-04-06	10	713	0	9600.067	0	9463.09
2014-04-06	11	714	7200.067	8400.067	0	256.29	2873.87	2921.05	7207.73	8366.69
2014-04-06	12	715	0	7200	0	6768.8
2014-04-06	14	718	0	3000.067	0	2906.47
2014-04-06	30	X	0	0	0	3158.56	4673.6	4945.21	6479.07	8259.52	8521.48	8765.59	9201.39	9459.28
