## Supplemental_reproducible_code for "Fighting isn’t sexy in lekking Greater Sage-grouse (*Centrocercus urophasianus*)": CHG20140319_snow_20200109_allmarkers_interactions.tsv

Lek_Date_ID	Time_Stamp	Start_Caption_Stamp	End_Caption_Stamp	Initiator_ID	Interaction_Number	Partner_ID	Females_Present	Reaction_Code	Disengager_ID	Bouts_O_Smacking	Face_Off	Duration	Initiator_Cartesian_X	Initiator_Cartesian_Y	Partner_Cartesian_X	Partner_Cartesian_Y	Other_Notes
CHG20140319	2014-03-19 06:58:49.800000	00:08:02.067000	00:08:21.801000	702	1	351	Y	SI	351	3	FO	19	20.0	29.0	21.0	29.0	#none #none
CHG20140319	2014-03-19 07:04:46.067000	00:13:58.334000	00:14:11.701000	702	2	340	N	NO	340	1	FO	13	20.5	30.0	21.5	31.0	#interrupted #interrupted
CHG20140319	2014-03-19 07:04:59.500000	00:14:11.767000	00:14:18.601000	315	1	340	Y	NO	315	1	FO	6	20.0	29.0	22.0	30.0	#butting in #butting in
CHG20140319	2014-03-19 07:09:10.000000	00:18:22.267000	00:18:25.267000	315	2	??	Y	NO	??	0	CH	3	19.5	29.0	19.5	19.0	#chase #chase
CHG20140319	2014-03-19 07:09:35.334000	00:18:47.601000	00:18:49.901000	351	1	??	Y	NO	??	0	NA	2	14.0	28.0	9.0	31.0	#juvenile? #juvenile?
CHG20140319	2014-03-19 07:09:38.267000	00:18:50.534000	00:18:54.601000	705	1	??	Y	NO	??	0	CH	4	12.0	20.0	8.5	29.0	#none #none
CHG20140319	2014-03-19 07:10:11.467000	00:19:23.734000	00:19:27.701000	315	3	??	N	NO	??	0	CH	3	20.0	28.0	22.5	17.0	#chase #chase
CHG20140319	2014-03-19 07:10:36.033000	00:19:48.300000	00:20:00.667000	710	1	702	Y	SI	710	0	FO	12	16.0	30.0	19.0	31.0	#none #none
CHG20140319	2014-03-19 07:13:22.300000	00:22:34.567000	00:22:37.334000	702	3	??	N	NO	??	0	CH	2	20.0	29.0	22.0	30.0	#chase #chase
CHG20140319	2014-03-19 07:13:25.133000	00:22:37.400000	00:22:40.434000	710	2	??	Y	NO	??	0	CH	3	17.5	31.0	18.0	32.0	#joins the chase #joins the chase
CHG20140319	2014-03-19 07:13:40.866000	00:22:53.133000	00:22:56.100000	351	2	??	Y	NO	??	0	CH	2	13.5	29.0	9.0	42.0	#chase #chase
CHG20140319	2014-03-19 07:14:12.033000	00:23:24.300000	00:23:30.367000	702	4	??	Y	NO	??	0	CH	6	20.5	30.0	23.0	31.0	#chase #chase
CHG20140319	2014-03-19 07:14:19.733000	00:23:32.000000	00:23:34.067000	710	3	??	Y	NO	??	0	NA	2	17.0	31.0	12.5	30.0	#charge #charge
CHG20140319	2014-03-19 07:14:22.133000	00:23:34.400000	00:23:38.167000	351	3	??	Y	NO	??	0	CH	3	15.0	27.0	12.0	30.0	#repeat #repeat
CHG20140319	2014-03-19 07:14:25.967000	00:23:38.234000	00:23:44.767000	705	2	??	N	NO	??	0	CH	6	12.0	19.0	10.0	33.0	#none #none
CHG20140319	2014-03-19 07:14:34.467000	00:23:46.734000	00:23:50.901000	315	4	??	Y	NO	??	0	CH	4	19.0	27.0	17.5	23.0	#chase #chase
CHG20140319	2014-03-19 07:14:40.567000	00:23:52.834000	00:23:56.434000	702	5	??	N	NO	??	0	CH	3	20.0	30.0	25.0	30.0	#chase #chase
CHG20140319	2014-03-19 07:14:44.233000	00:23:56.500000	00:24:00.968000	340	1	??	N	NO	??	0	CH	4	23.5	29.0	27.5	27.0	#chase #chase
CHG20140319	2014-03-19 07:14:48.766000	00:24:01.033000	00:24:05.667000	702	6	??	N	NO	??	0	CH	4	27.0	28.0	24.5	29.0	#join in the chase #joins in the chase
CHG20140319	2014-03-19 07:15:05.567000	00:24:17.834000	00:24:36.934000	710	4	702	Y	SI	702	3	FO	19	26.0	29.0	28.0	30.0	#wing attack #wing attack
CHG20140319	2014-03-19 07:15:11.467000	00:24:23.734000	00:24:26.267000	315	5	??	N	NO	??	0	CH	2	20.0	26.0	21.5	17.0	#chase #chase
CHG20140319	2014-03-19 07:15:14.367000	00:24:26.634000	00:24:28.734000	340	2	??	N	NO	??	0	CH	2	22.5	28.0	26.0	26.0	#resume chase #resume chase
CHG20140319	2014-03-19 07:15:24.400000	00:24:36.667000	00:24:40.968000	351	4	??	Y	NO	??	0	CH	4	16.5	27.0	19.0	30.0	#again #again
CHG20140319	2014-03-19 07:15:28.733000	00:24:41.000000	00:24:42.267000	315	6	351	Y	NO	351	1	NA	1	17.0	26.0	17.0	26.0	#interruption #interruption
CHG20140319	2014-03-19 07:15:30.033000	00:24:42.300000	00:24:45.133000	351	5	??	Y	NO	??	0	CH	2	16.5	26.0	15.0	25.0	#back to the chase #back to the chase
CHG20140319	2014-03-19 07:15:31.800000	00:24:44.067000	00:24:47.133000	702	7	??	N	NO	??	0	CH	3	22.5	28.0	25.0	31.0	#chase #chase
CHG20140319	2014-03-19 07:15:34.000000	00:24:46.267000	00:24:48.500000	351	6	??	Y	NO	??	0	CH	2	15.0	25.0	16.0	26.0	#and again #and again
CHG20140319	2014-03-19 07:15:35.300000	00:24:47.567000	00:24:49.367000	340	3	??	N	NO	??	0	CH	1	22.0	29.0	25.0	28.0	#once more #once more
CHG20140319	2014-03-19 07:15:40.667000	00:24:52.934000	00:24:56.701000	702	8	??	N	NO	??	0	CH	3	22.0	28.0	20.0	30.0	#chase #chase
CHG20140319	2014-03-19 07:15:43.500000	00:24:55.767000	00:25:01.601000	351	7	??	Y	NO	??	3	CH	5	19.0	29.0	19.0	28.0	#and again #and again
CHG20140319	2014-03-19 07:15:50.267000	00:25:02.534000	00:25:04.434000	702	9	??	Y	NO	??	0	CH	1	19.0	30.0	17.5	29.0	#none #none
CHG20140319	2014-03-19 07:15:52.800000	00:25:05.067000	00:25:07.734000	315	7	??	N	NO	??	0	CH	2	20.0	28.0	20.0	20.0	#none #none
CHG20140319	2014-03-19 07:15:53.800000	00:25:06.067000	00:25:07.367000	351	8	??	Y	NO	??	0	CH	1	15.0	28.0	16.0	30.0	#tag teaming #tag teaming
CHG20140319	2014-03-19 07:15:55.133000	00:25:07.400000	00:25:09.334000	702	10	??	Y	NO	??	0	CH	1	17.5	30.0	17.5	31.0	#joins the chase #joins the chase
CHG20140319	2014-03-19 07:15:56.167000	00:25:08.434000	00:25:13.734000	705	3	??	Y	NO	??	0	CH	5	13.0	18.0	12.0	16.5	#none #none
CHG20140319	2014-03-19 07:15:57.133000	00:25:09.400000	00:25:13.300000	340	4	??	N	NO	??	0	CH	3	22.0	29.0	22.0	31.0	#also joins the chase #also joins the chase
CHG20140319	2014-03-19 07:16:03.567000	00:25:15.834000	00:25:18.767000	315	8	??	Y	NO	??	0	CH	2	17.5	27.0	16.0	19.0	#none #none
CHG20140319	2014-03-19 07:18:04.367000	00:27:16.634000	00:27:21.367000	315	9	??	Y	NO	??	0	CH	4	19.5	29.0	19.0	18.0	#chase #chase
CHG20140319	2014-03-19 07:18:05.933000	00:27:18.200000	00:27:24.367000	702	9	340	Y	SI	702	0	FO	6	19.0	32.0	22.0	31.0	#none #none
CHG20140319	2014-03-19 07:18:13.300000	00:27:25.567000	00:27:28.934000	702	10	??	N	NO	??	0	CH	3	22.0	33.0	25.5	33.0	#focus shift #focus shift
CHG20140319	2014-03-19 07:18:51.000000	00:28:03.267000	00:28:13.067000	351	9	705	Y	SI	351	1	FO	9	15.5	27.0	14.0	24.0	#none #none
CHG20140319	2014-03-19 07:18:56.434000	00:28:08.701000	00:28:12.067000	315	10	??	Y	NO	??	0	CH	3	19.5	29.0	25.0	23.0	#repeat #repeat
CHG20140319	2014-03-19 07:19:06.434000	00:28:18.701000	00:28:22.701000	340	5	315	N	NO	315	0	FO	4	23.5	28.0	23.0	27.0	#none #none
CHG20140319	2014-03-19 07:19:48.367000	00:29:00.634000	00:29:07.567000	702	11	340	N	NO	702	0	FO	6	20.5	31.0	21.5	31.0	#none #none
CHG20140319	2014-03-19 07:20:45.833000	00:29:58.100000	00:30:14.834000	702	12	340	N	SI	702	0	FO	16	20.0	30.0	22.5	31.0	#none #none
CHG20140319	2014-03-19 07:22:19.367000	00:31:31.634000	00:31:45.167000	702	13	710	Y	SI	710	0	FO	13	19.0	28.0	16.5	30.0	#none #none
CHG20140319	2014-03-19 07:22:57.334000	00:32:09.601000	00:32:15.834000	351	10	315	Y	SI	351	0	NA	6	14.5	24.0	18.0	29.0	#out of the blue #out of the blue
CHG20140319	2014-03-19 07:24:42.000000	00:33:54.267000	00:34:07.567000	702	14	340	Y	SI	702	0	NA	13	19.0	32.0	21.5	28.0	#none #none
CHG20140319	2014-03-19 07:30:19.567000	00:39:31.834000	00:39:45.000000	702	15	340	Y	SI	702	0	NA	13	19.0	30.0	22.0	28.0	#none #none
CHG20140319	2014-03-19 07:30:58.067000	00:40:10.334000	00:40:24.534000	351	11	705	Y	SI	351	1	FO	14	15.0	25.0	14.0	24.0	#none #none
CHG20140319	2014-03-19 07:33:05.766000	00:42:18.033000	00:42:35.133000	702	16	340	Y	SI	702	4	NA	17	21.0	27.0	22.0	25.0	#partner strutting too close #340 strutting too close
CHG20140319	2014-03-19 07:33:38.167000	00:42:50.434000	00:43:18.200000	710	5	351	Y	SI	351	4	FO	27	14.0	31.0	14.0	30.0	#wing attack #wing attack
CHG20140319	2014-03-19 07:33:48.133000	00:43:00.400000	00:43:03.767000	705	4	709	N	SI	709	0	CH	3	9.0	38.0	4.0	41.0	#intimidation #intimidation
CHG20140319	2014-03-19 07:34:01.800000	00:43:14.067000	00:43:20.934000	702	17	??	Y	NO	??	0	CH	6	20.5	31.0	26.0	33.0	#juv tries to enter the lek from the side #juv tries to enter the lek from the side
CHG20140319	2014-03-19 07:34:09.866000	00:43:22.133000	00:43:28.434000	351	12	??	Y	NO	??	0	CH	6	13.5	29.0	13.5	25.0	#short chase #short chase
CHG20140319	2014-03-19 07:34:33.200000	00:43:45.467000	00:43:47.234000	351	13	??	Y	NO	??	0	CH	1	12.5	28.0	13.5	25.0	#tag team 1 #tag team 1
CHG20140319	2014-03-19 07:34:35.033000	00:43:47.300000	00:43:49.400000	702	18	??	Y	NO	??	0	CH	2	19.0	34.0	17.5	34.0	#tag team #tag team
CHG20140319	2014-03-19 07:34:37.200000	00:43:49.467000	00:43:54.567000	351	14	??	Y	NO	??	0	CH	5	16.0	28.0	15.0	31.0	#tag team 3 #tag team 3
CHG20140319	2014-03-19 07:34:46.000000	00:43:58.267000	00:44:02.968000	710	6	??	Y	NO	??	0	CH	4	14.0	31.0	13.0	30.0	#chase #chase
CHG20140319	2014-03-19 07:34:53.866000	00:44:06.133000	00:44:13.801000	351	15	??	Y	NO	??	0	CH	7	14.0	28.0	14.5	24.0	#more chasing #more chasing
CHG20140319	2014-03-19 07:35:03.133000	00:44:15.400000	00:44:20.300000	705	5	351	N	NO	351	0	NA	4	8.5	39.0	10.0	40.0	#interrupts CH #interrupts CH
CHG20140319	2014-03-19 07:35:12.267000	00:44:24.534000	00:44:27.267000	351	16	709	N	NO	709	0	CH	2	12.5	29.0	17.0	28.0	#chase #chase
CHG20140319	2014-03-19 07:35:15.067000	00:44:27.334000	00:44:35.534000	702	19	351	N	NO	702	0	FO	8	20.5	30.0	19.0	31.0	#chase interrupted #chase interrupted
CHG20140319	2014-03-19 07:35:25.000000	00:44:37.267000	00:44:44.767000	351	17	709	N	NO	709	0	CH	7	18.0	29.0	14.5	25.0	#resume chase #resume chase
CHG20140319	2014-03-19 07:35:32.634000	00:44:44.901000	00:44:47.634000	315	11	709	Y	NO	709	0	CH	2	19.0	29.5	15.0	25.0	#picked up chase #picked up chase
CHG20140319	2014-03-19 07:35:35.434000	00:44:47.701000	00:44:50.667000	351	18	709	N	NO	709	0	CH	2	15.0	27.0	13.5	23.0	#re-resume chase #re-resume chase
CHG20140319	2014-03-19 07:35:45.500000	00:44:57.767000	00:45:09.634000	351	19	??	N	SI	??	2	NA	11	11.0	30.0	9.5	31.0	#violent outburst #violent outburst
CHG20140319	2014-03-19 07:36:12.100000	00:45:24.367000	00:45:27.234000	702	20	??	Y	NO	??	0	CH	2	21.0	33.0	17.0	31.0	#chase same guy #chase same guy
CHG20140319	2014-03-19 07:36:15.434000	00:45:27.701000	00:45:30.300000	315	12	??	Y	NO	??	0	CH	2	18.0	29.0	16.0	27.0	#more chase #more chase
CHG20140319	2014-03-19 07:36:44.300000	00:45:56.567000	00:45:59.601000	351	20	709	N	NO	709	0	CH	3	11.5	28.0	11.0	27.0	#none #none
CHG20140319	2014-03-19 07:36:47.400000	00:45:59.667000	00:46:00.834000	705	6	709	Y	NO	709	0	CH	1	7.0	41.0	10.0	40.0	#chase #chase
CHG20140319	2014-03-19 07:36:48.634000	00:46:00.901000	00:46:04.534000	351	21	709	N	NO	709	0	CH	3	9.5	29.0	9.0	28.0	#resume #resume
CHG20140319	2014-03-19 07:36:52.300000	00:46:04.567000	00:46:06.667000	710	7	709	N	NO	709	0	CH	2	15.0	29.0	17.0	31.0	#joins the chase #joins the chase
CHG20140319	2014-03-19 07:37:05.601000	00:46:17.868000	00:46:23.500000	702	21	709	Y	NO	709	0	CH	5	21.0	32.0	27.0	35.0	#juv on the edge again #juv on the edge again
CHG20140319	2014-03-19 07:37:11.300000	00:46:23.567000	00:46:27.100000	351	22	709	N	NO	709	0	CH	3	14.0	29.0	17.0	30.0	#more chasing #more chasing
CHG20140319	2014-03-19 07:37:39.967000	00:46:52.234000	00:46:54.968000	351	23	709	Y	NO	709	0	CH	2	14.0	25.0	14.0	24.0	#still more chasing part 1 #still more chasing part 1
CHG20140319	2014-03-19 07:37:42.766000	00:46:55.033000	00:46:56.467000	702	22	709	Y	NO	709	0	CH	1	21.0	31.0	17.5	36.0	#more chasing #more chasing
CHG20140319	2014-03-19 07:37:44.267000	00:46:56.534000	00:47:07.834000	351	24	709	Y	NO	709	0	CH	11	16.0	28.0	16.0	30.0	#still more chasing part 2 #still more chasing part 2
CHG20140319	2014-03-19 07:38:23.900000	00:47:36.167000	00:47:39.033000	705	7	709	Y	SI	709	0	CH	2	4.0	40.0	0.0	37.0	#display interruption #display interrupted
CHG20140319	2014-03-19 07:38:42.400000	00:47:54.667000	00:47:57.334000	705	8	709	N	NO	709	0	CH	2	4.5	40.0	3.0	39.0	#chase away #chase away
CHG20140319	2014-03-19 07:38:49.200000	00:48:01.467000	00:48:02.100000	710	8	??	N	NO	??	0	CH	0	15.0	30.0	20.0	38.0	#tag team part 1 #tag team part 1
CHG20140319	2014-03-19 07:38:49.900000	00:48:02.167000	00:48:05.200000	702	23	??	Y	NO	??	0	CH	3	20.0	34.0	20.0	38.0	#chasing same guy as 710 #chasing same guy as 710
CHG20140319	2014-03-19 07:40:54.634000	00:50:06.901000	00:50:12.601000	710	9	351	Y	NO	351	0	FO	5	16.0	31.0	14.0	30.0	#faceoff #faceoff
CHG20140319	2014-03-19 07:42:33.300000	00:51:45.567000	00:51:50.667000	710	10	702	Y	SI	702	0	NA	5	16.0	30.0	18.0	31.0	#intimidation #intimidation
CHG20140319	2014-03-19 07:45:24.033000	00:54:36.300000	00:55:06.634000	315	13	340	Y	SI	315	0	FO	30	20.0	28.0	22.0	31.0	#no warning #no warning
CHG20140319	2014-03-19 07:45:57.300000	00:55:09.567000	00:55:30.434000	702	24	710	Y	SI	702	2	NA	20	21.0	33.0	18.5	35.0	#long-distance SI #long-distance SI
CHG20140319	2014-03-19 07:52:43.133000	01:01:55.400000	01:05:59.667000	351	25	705	Y	SI	351	0	FO	244	15.5	29.0	13.0	27.0	#long-distance SI #long-distance SI
CHG20140319	2014-03-19 07:58:48.534000	01:08:00.801000	01:10:28.934000	340	6	315	Y	SI	340	4	FO	148	22.4	27.0	20.0	28.0	#little charge and then 315 engages #little charge and then 315 engages
CHG20140319	2014-03-19 08:01:45.933000	01:10:58.200000	01:11:33.000000	340	7	315	Y	SI	340	0	FO	34	22.5	29.0	20.0	27.0	#renew the fight #renew the fight
CHG20140319	2014-03-19 08:03:20.667000	01:12:32.934000	01:13:54.267000	340	8	315	Y	SI	315	0	FO	81	22.5	32.0	20.0	26.0	#again #again
CHG20140319	2014-03-19 08:04:54.300000	01:14:06.567000	01:14:25.434000	340	9	315	Y	SI	340	0	FO	18	22.5	30.5	22.0	28.0	#again again #again again
CHG20140319	2014-03-19 08:04:58.467000	01:14:10.734000	01:14:36.300000	710	11	702	Y	SI	702	3	FO	25	19.0	35.0	21.0	34.0	#lunges and then the other retaliates #lunges and then the other retaliates
CHG20140319	2014-03-19 08:14:01.601000	01:23:13.868000	01:24:12.801000	702	25	710	Y	SI	702	13	NA	58	20.5	31.0	18.5	39.0	#none #serious fight
CHG20140319	2014-03-19 08:15:09.400000	01:24:21.667000	01:24:49.767000	702	26	340	Y	SI	702	0	FO	28	20.5	25.0	22.5	26.0	#straight from the last fight #straight from the last fight
CHG20140319	2014-03-19 08:18:58.634000	01:28:10.901000	01:49:13.400000	351	26	710	N	NO	710	3	FO	1262	16.0	30.0	17.0	34.0	#slow beginning #slow beginning
CHG20140319	2014-03-19 08:23:40.800000	01:32:53.067000	01:53:49.000000	315	14	340	N	NO	315	0	FO	1255	20.0	28.0	22.0	29.0	#casual FO #casual FO
CHG20140319	2014-03-19 08:45:07.634000	01:54:19.901000	01:57:42.334000	315	15	340	N	NO	340	3	FO	202	21.5	27.0	22.0	29.0	#again #340 disengages by flying away, flushes at the same time as another bird
