## Supplemental_reproducible_code for "Fighting isn’t sexy in lekking Greater Sage-grouse (*Centrocercus urophasianus*)": CHG20140320_snow_20181210_allmarkers_interactions.tsv

Lek_Date_ID	Time_Stamp	Start_Caption_Stamp	End_Caption_Stamp	Initiator_ID	Interaction_Number	Partner_ID	Females_Present	Reaction_Code	Disengager_ID	Bouts_O_Smacking	Face_Off	Duration	Initiator_Cartesian_X	Initiator_Cartesian_Y	Partner_Cartesian_X	Partner_Cartesian_Y	Other_Notes
CHG20140320	2014-03-20 06:52:27.966000	00:03:37.500000	00:03:55.300000	710	1	702	NA	SI	710	0	FO	17	18.5	32.0	21.0	33.0	#SI. too dark to see females but from male behavior females probably present #SI
CHG20140320	2014-03-20 06:59:23.200000	00:10:32.734000	00:10:46.300000	702	1	710	Y	SI	710	0	FO	13	20.5	31.0	18.5	33.0	#SI #SI
CHG20140320	2014-03-20 07:02:35.866000	00:13:45.400000	00:14:39.367000	340	1	702	N	SI	702	1	FO	53	22.5	31.0	21.0	32.0	#SI. female just left I6. #SI
CHG20140320	2014-03-20 07:03:37.966000	00:14:47.500000	00:15:22.601000	351	1	705	Y	SI	351	0	FO	35	16.5	31.0	13.0	30.0	#SI. female getting close to 705 #SI
CHG20140320	2014-03-20 07:07:48.300000	00:18:57.834000	00:19:02.500000	702	2	710	N	SI	702	0	NA	4	21.0	32.0	17.5	32.0	#short charge by each #weird charge and stare from 4m away
CHG20140320	2014-03-20 07:08:35.000000	00:19:44.534000	00:19:53.801000	710	2	702	N	NO	702	0	FO	9	18.5	32.0	21.0	31.0	#return to FO #710 too close
CHG20140320	2014-03-20 07:08:47.133000	00:19:56.667000	00:21:17.300000	710	3	702	N	SI	710	0	FO	80	19.5	31.0	21.0	31.0	#702 strutted once then 710 resumed FO #FO. 710 turns away first but doesn't strut until 702 is also turned away.
CHG20140320	2014-03-20 07:11:57.800000	00:23:07.334000	00:23:12.033000	315	1	710	N	SI	315	0	NA	4	18.5	28.0	17.5	32.0	#weird charge #strange charge by 315 then he quickly turns away
CHG20140320	2014-03-20 07:12:10.766000	00:23:20.300000	00:28:09.000000	351	2	315	N	SI	315	1	FO	288	16.5	30.0	17.5	29.0	#long FO #FO. disengager is a little unclear
CHG20140320	2014-03-20 07:17:31.700000	00:28:41.234000	00:33:56.267000	710	4	351	N	NO	710	11	FO	315	17.5	32.0	18.0	30.0	#FO #long FO. lots of smacking
CHG20140320	2014-03-20 07:22:56.866000	00:34:06.400000	00:46:39.100000	710	5	351	N	NO	351	2	FO	752	17.0	33.0	17.5	31.0	#FO resumed. 351 turns first but not urgently/aggressively #long FO. 351 disengages first but 710 struts first
CHG20140320	2014-03-20 07:37:32.900000	00:48:42.434000	00:49:20.467000	705	1	351	N	SI	705	0	NA	38	1.5	15.0	15.5	30.0	#SI. charges 10m and stops to stare from still 10m away #strange stare-down from a distance
CHG20140320	2014-03-20 07:42:52.866000	00:54:02.400000	00:54:07.667000	705	2	315	N	SI	315	0	NA	5	10.5	22.0	16.0	23.0	#705 charges #charge
CHG20140320	2014-03-20 07:43:03.833000	00:54:13.367000	00:54:22.467000	315	2	705	N	NO	315	0	FO	9	15.5	22.0	13.5	20.0	#705 didn't want to quit. 315 resumed interaction #brief FO
CHG20140320	2014-03-20 07:43:29.300000	00:54:38.834000	00:58:07.300000	315	3	705	N	NO	315	6	FO	208	15.0	22.0	13.0	19.0	#long FO #FO
CHG20140320	2014-03-20 07:45:44.933000	00:56:54.467000	00:57:59.634000	351	3	340	N	SI	351	0	FO	65	19.0	30.0	22.0	32.0	#SI #SI
CHG20140320	2014-03-20 07:52:14.800000	01:03:24.334000	01:26:42.534000	705	3	351	N	NO	705	7	FO	1398	10.5	23.0	13.0	26.0	#351 was getting closer and closer to 705 #long FO. 705 tried to quit a few times
CHG20140320	2014-03-20 07:56:23.033000	01:07:32.567000	01:07:44.767000	315	4	340	N	SI	340	0	FO	12	16.0	29.0	21.0	30.0	#short FO #brief FO
CHG20140320	2014-03-20 08:01:06.300000	01:12:15.834000	01:12:34.667000	315	5	340	N	SI	340	0	FO	18	18.5	29.0	21.5	31.0	#SI #short FO
CHG20140320	2014-03-20 08:02:47.900000	01:13:57.434000	01:24:47.300000	702	3	710	N	NO	702	12	FO	649	23.5	33.0	20.0	32.0	#710 was getting closer, so ?? attacked #none
CHG20140320	2014-03-20 08:03:00.933000	01:14:10.467000	01:14:42.767000	340	2	315	N	SI	340	0	FO	32	22.0	32.0	21.0	30.0	#SI #short FO
CHG20140320	2014-03-20 08:09:58.434000	01:21:07.968000	01:23:36.133000	340	3	315	N	SI	340	0	FO	148	21.0	30.0	20.0	29.0	#FO #FO
CHG20140320	2014-03-20 08:13:53.966000	01:25:03.500000	01:27:03.467000	710	6	702	N	SI	710	0	FO	119	20.0	33.0	21.5	32.0	#resumed FO. hard to tell who started #FO
CHG20140320	2014-03-20 08:16:06.100000	01:27:15.634000	01:27:34.767000	710	7	702	N	SI	702	0	FO	19	19.5	33.0	21.0	32.0	#FO resumed #short FO
CHG20140320	2014-03-20 08:17:38.633000	01:28:48.167000	01:31:55.968000	351	4	710	N	SI	710	0	FO	187	18.0	30.0	18.0	32.0	#FO continues to next clip #both may sit down. 710 is disengaging when another instigates a FO
CHG20140320	2014-03-20 08:20:55.466000	01:32:05.000000	01:33:11.167000	702	4	710	N	SI	710	1	FO	66	22.0	35.0	19.5	37.0	#long distance FO #long distance FO
CHG20140320	2014-03-20 08:27:15.167000	01:38:24.701000	01:41:22.100000	351	5	315	N	SI	315	1	FO	177	18.5	29.0	19.0	28.5	#315 got too close #315 tried to disengage several times
CHG20140320	2014-03-20 08:28:55.334000	01:40:04.868000	01:47:19.534000	702	5	710	N	SI	710	8	FO	434	22.0	37.0	19.0	37.0	#another long-distance FO #another long-distance FO
CHG20140320	2014-03-20 08:30:28.833000	01:41:38.367000	01:42:04.200000	315	6	351	N	SI	315	3	FO	25	17.5	29.0	17.5	30.0	#reciprocating for the last one? #ended because the FO strayed near 340
CHG20140320	2014-03-20 08:30:54.700000	01:42:04.234000	01:42:34.734000	340	4	315	N	NO	315	0	FO	30	21.5	30.0	20.5	26.0	#essentially an interrupted FO #this was a complicated FO following another FO
CHG20140320	2014-03-20 08:32:28.700000	01:43:38.234000	01:44:41.567000	340	5	351	N	NO	351	0	FO	63	22.0	30.0	20.0	28.0	#seems like another territorial dispute #ended when 315 took off
CHG20140320	2014-03-20 08:39:12.300000	01:50:21.834000	01:50:58.133000	340	6	702	N	NO	702	0	FO	36	23.5	30.0	23.0	32.0	#casual faceoff #casual faceoff
CHG20140320	2014-03-20 08:39:46.400000	01:50:55.934000	01:57:00.367000	351	6	710	N	SI	710	1	FO	364	18.0	33.0	18.0	34.0	#interrupted strut #long faceoff
CHG20140320	2014-03-20 08:46:27.267000	01:57:36.801000	02:04:48.234000	710	8	702	N	SI	710	0	FO	431	17.5	34.0	20.5	31.0	#interrupted strut #interrupted strut
CHG20140320	2014-03-20 08:53:56.200000	02:05:05.734000	02:08:49.334000	710	9	702	N	SI	710	2	FO	223	19.0	33.0	20.0	31.0	#702 tried to start strutting again #702 tried to start strutting again
CHG20140320	2014-03-20 08:58:22.200000	02:09:31.734000	02:10:21.667000	710	10	702	N	SI	710	0	FO	49	19.0	34.0	21.0	32.0	#don't let 702 display #dont let 702 display
CHG20140320	2014-03-20 08:59:15.733000	02:10:25.267000	02:12:00.734000	702	6	710	N	SI	710	0	FO	95	20.5	31.0	19.0	33.0	#now the other way #now the other way
