## Supplemental_reproducible_code for "Fighting isn’t sexy in lekking Greater Sage-grouse (*Centrocercus urophasianus*)": CHG20140321_snow_20190708_allmarkers_interactions.tsv

Lek_Date_ID	Time_Stamp	Start_Caption_Stamp	End_Caption_Stamp	Initiator_ID	Interaction_Number	Partner_ID	Females_Present	Reaction_Code	Disengager_ID	Bouts_O_Smacking	Face_Off	Duration	Initiator_Cartesian_X	Initiator_Cartesian_Y	Partner_Cartesian_X	Partner_Cartesian_Y	Other_Notes
CHG20140321	2014-03-21 07:33:56.200000	00:42:49.200000	00:44:17.234000	351	1	705	Y	NO	351	14	FO	88	8.0	30.0	3.0	32.0	#multiple females around 705 #FO
CHG20140321	2014-03-21 07:38:29.834000	00:47:22.834000	00:47:24.534000	705	1	??	N	NO	??	0	CH	1	13.0	15.0	14.5	11.0	#charge #?? flies off
CHG20140321	2014-03-21 07:43:34.734000	00:52:27.734000	00:52:32.033000	705	2	??	Y	NO	??	0	CH	4	5.0	28.0	10.0	27.0	#juv that 705 just presumably attacked off screen #chase
CHG20140321	2014-03-21 07:43:42.367000	00:52:35.367000	00:52:38.167000	705	3	??	Y	NO	??	0	CH	2	19.5	27.0	12.5	22.0	#chase #chase
CHG20140321	2014-03-21 07:43:52.400000	00:52:45.400000	00:52:47.334000	705	4	??	N	NO	??	0	CH	1	11.0	18.0	13.5	18.0	#chase #chase
CHG20140321	2014-03-21 07:44:33.400000	00:53:26.400000	00:53:27.667000	705	5	??	N	NO	??	0	CH	1	11.5	17.0	14.5	19.0	#chase. ?? flies off #chase. ?? flies off
CHG20140321	2014-03-21 07:44:34.734000	00:53:27.734000	00:53:29.734000	315	1	??	N	NO	??	0	CH	2	16.6	19.0	14.5	18.0	#chase #chase
CHG20140321	2014-03-21 07:47:04.901000	00:55:57.901000	00:57:05.400000	705	6	709	N	NO	705	0	FO	67	5.5	19.0	-2.5	9.0	#FO #FO
CHG20140321	2014-03-21 08:09:23.067000	01:18:16.067000	01:21:29.667000	705	7	709	Y	SI	705	5	FO	193	-0.5	16.0	3.5	10.0	#female too close to 709. 705 charges then starts to strut and 709 retaliates. then FO #5 long smacks
CHG20140321	2014-03-21 08:13:43.934000	01:22:36.934000	01:22:43.868000	315	2	340	Y	SI	315	0	FO	6	17.0	30.0	19.0	30.0	#SI #short FO
CHG20140321	2014-03-21 08:15:04.300000	01:23:57.300000	01:24:14.100000	351	2	710	Y	SI	351	2	FO	16	13.5	28.0	15.5	30.0	#SI #SI
CHG20140321	2014-03-21 08:30:28.100000	01:39:21.100000	01:39:23.734000	340	1	702	N	SI	702	0	FO	2	20.0	30.0	21.0	31.0	#SI #brief FO. 702 quickly disengages
CHG20140321	2014-03-21 08:31:26.133000	01:40:19.133000	01:40:26.200000	351	3	710	Y	SI	351	0	FO	7	15.0	30.0	17.0	31.0	#SI #SI
CHG20140321	2014-03-21 08:34:11.467000	01:43:04.467000	01:43:18.400000	340	2	702	N	SI	702	0	FO	13	20.0	30.0	21.5	32.0	#SI #SI. hard to tell who disengages
CHG20140321	2014-03-21 08:38:31.934000	01:47:24.934000	01:47:28.667000	705	8	??	N	NO	??	0	CH	3	9.5	20.0	6.5	16.0	#chase of juvenile #chase. almost just an aggressive strut
CHG20140321	2014-03-21 08:38:40.234000	01:47:33.234000	01:47:34.968000	705	9	??	N	NO	??	0	CH	1	8.5	15.0	7.0	12.0	#chase cont. #charge. mostly an aggressive strut.
CHG20140321	2014-03-21 08:38:42.901000	01:47:35.901000	01:48:01.968000	340	3	702	N	SI	340	0	FO	26	20.5	31.0	21.0	32.0	#FO #FO
CHG20140321	2014-03-21 08:40:37.834000	01:49:30.834000	01:49:33.200000	315	3	??	Y	NO	??	0	NA	2	17.5	30.0	18.0	20.0	#threatening charge at juvenile then immediate strut #charge
CHG20140321	2014-03-21 08:41:45.500000	01:50:38.500000	01:50:40.834000	315	4	??	Y	NO	??	0	NA	2	17.5	29.0	19.5	19.0	#charge at juvenile with immediate strut #charge. ?? barely reacts
CHG20140321	2014-03-21 08:41:56.567000	01:50:49.567000	01:51:17.801000	340	4	702	N	SI	340	0	FO	28	21.0	30.0	21.0	31.0	#FO #FO
CHG20140321	2014-03-21 08:43:17.500000	01:52:10.500000	01:52:37.267000	340	5	702	N	SI	340	0	FO	26	20.0	38.0	20.0	30.0	#FO #FO
CHG20140321	2014-03-21 08:43:20.968000	01:52:13.968000	01:52:26.367000	351	4	315	Y	SI	351	2	FO	12	15.5	30.0	16.5	30.0	#SI #SI
CHG20140321	2014-03-21 08:44:21.400000	01:53:14.400000	01:53:16.234000	315	5	??	Y	NO	??	0	NA	1	17.5	29.0	19.0	20.0	#charge at juvenile then immediate strut #charge
CHG20140321	2014-03-21 08:45:20.534000	01:54:13.534000	01:54:26.868000	351	5	710	Y	SI	351	1	FO	13	15.0	30.0	16.0	31.0	#FO #FO
CHG20140321	2014-03-21 08:47:27.868000	01:56:20.868000	01:56:22.367000	315	6	??	Y	NO	??	0	CH	1	18.0	28.0	18.5	19.0	#charge at juvenile then immediate strut #charge/chase
CHG20140321	2014-03-21 08:47:29.434000	01:56:22.434000	01:56:28.200000	705	10	??	Y	NO	??	0	CH	5	12.0	27.0	17.0	20.0	#chase #chase
CHG20140321	2014-03-21 08:47:55.300000	01:56:48.300000	01:56:53.500000	705	11	??	N	NO	??	0	CH	5	7.5	17.0	4.5	14.0	#chase #chase
CHG20140321	2014-03-21 08:48:16.834000	01:57:09.834000	01:57:14.200000	351	NA	Fe	Y	C	NA	NA	NA	4	15.0	26.0	NA	NA	#none #none
CHG20140321	2014-03-21 08:48:27.901000	01:57:20.901000	01:57:23.200000	710	1	702	Y	SI	710	0	NA	2	16.0	33.0	19.0	30.0	#SI. 702 came closer when 351 was copulating. #SI from a distance
CHG20140321	2014-03-21 08:48:58.534000	01:57:51.534000	01:57:52.434000	702	1	??	N	NO	??	0	CH	0	22.5	33.0	27.5	28.0	#chase of juv. #chase. but interrupted by 340
CHG20140321	2014-03-21 08:48:59.500000	01:57:52.500000	01:58:00.267000	340	6	702	N	NO	340	2	FO	7	22.5	31.0	23.0	31.0	#702 attacks incoming male. 340 attacks 702 #FO
CHG20140321	2014-03-21 08:49:07.567000	01:58:00.567000	01:58:04.701000	340	7	??	N	NO	??	0	CH	4	24.0	30.0	21.0	28.0	#chase #chase
CHG20140321	2014-03-21 08:51:50.200000	02:00:43.200000	02:01:01.667000	351	6	705	Y	SI	351	3	FO	18	14.0	31.0	12.0	30.0	#SI #SI
CHG20140321	2014-03-21 08:52:47.434000	02:01:40.434000	02:01:49.434000	705	12	??	N	NO	??	0	CH	9	10.5	29.0	3.5	24.0	#chase #chase
CHG20140321	2014-03-21 08:53:11.567000	02:02:04.567000	02:02:04.801000	340	8	??	N	NO	??	0	CH	0	20.5	30.0	23.5	20.0	#chase #chase. 315 takes over chase.
CHG20140321	2014-03-21 08:53:11.868000	02:02:04.868000	02:02:08.400000	315	7	??	Y	NO	??	0	CH	3	18.5	29.0	23.0	20.0	#chase #chase
CHG20140321	2014-03-21 08:53:15.467000	02:02:08.467000	02:02:14.767000	705	13	??	N	NO	??	0	CH	6	10.0	20.0	20.5	16.0	#chase #chase
CHG20140321	2014-03-21 08:54:01.167000	02:02:54.167000	02:02:56.701000	705	14	??	N	NO	??	0	CH	2	9.5	27.0	4.5	16.0	#chase #chase
CHG20140321	2014-03-21 08:56:04.534000	02:04:57.534000	02:05:04.334000	340	9	702	Y	SI	702	0	FO	6	18.0	31.0	20.5	31.0	#SI #SI
CHG20140321	2014-03-21 08:56:08.567000	02:05:01.567000	02:05:09.367000	351	7	705	Y	SI	351	0	FO	7	13.5	30.0	10.0	29.0	#SI #SI
CHG20140321	2014-03-21 08:56:17.334000	02:05:10.334000	02:05:49.701000	702	2	340	Y	NO	702	1	FO	39	20.5	31.0	20.5	30.0	#back into FO #FO
CHG20140321	2014-03-21 08:58:32.934000	02:07:25.934000	02:07:40.167000	710	2	702	Y	SI	702	0	NA	14	16.0	32.0	20.0	31.0	#SI 710 charges and 702 backs away
CHG20140321	2014-03-21 09:02:04.968000	02:10:57.968000	02:11:01.000000	351	8	??	Y	NO	??	0	CH	3	11.5	31.0	7.0	32.0	#chase #chase
CHG20140321	2014-03-21 09:02:10.367000	02:11:03.367000	02:11:06.334000	705	15	??	N	NO	??	0	CH	2	9.5	29.0	6.5	31.0	#chase #chase
CHG20140321	2014-03-21 09:02:16.267000	02:11:09.267000	02:11:09.901000	351	9	??	Y	NO	??	0	CH	0	10.0	30.0	8.0	34.0	#chase #chase
CHG20140321	2014-03-21 09:02:16.968000	02:11:09.968000	02:11:13.901000	710	3	??	Y	NO	??	0	CH	3	15.0	32.0	8.0	33.0	#chase #chase
CHG20140321	2014-03-21 09:02:21.667000	02:11:14.667000	02:11:17.400000	705	16	??	N	NO	??	0	CH	2	7.5	30.0	6.0	32.0	#chase #chase
CHG20140321	2014-03-21 09:06:35.367000	02:15:28.367000	02:15:35.667000	340	10	702	N	SI	702	0	NA	7	20.0	30.0	20.5	31.0	#charge. 702 barely engages #charge
CHG20140321	2014-03-21 09:06:49.467000	02:15:42.467000	02:17:54.267000	710	4	702	Y	SI	710	0	FO	131	18.5	32.0	21.0	32.0	#SI. no females close. only at other end of H6 #FO
CHG20140321	2014-03-21 09:09:53.400000	02:18:46.400000	02:18:53.534000	710	5	702	Y	NO	710	0	NA	7	18.0	31.0	21.0	31.0	#threatening charge. females opposite end of H6 #charge. 702 flies off soon after.
CHG20140321	2014-03-21 09:14:19.334000	02:23:12.334000	02:23:14.767000	710	6	??	Y	NO	??	0	CH	2	13.0	32.0	5.5	33.0	#chase from a distance #chase
CHG20140321	2014-03-21 09:14:21.834000	02:23:14.834000	02:23:17.801000	705	17	??	N	NO	??	0	CH	2	5.5	31.0	4.5	32.0	#chase #chase
CHG20140321	2014-03-21 09:14:29.400000	02:23:22.400000	02:23:26.200000	710	7	??	Y	NO	??	0	CH	3	10.0	31.0	3.0	33.0	#chase #chase
CHG20140321	2014-03-21 09:14:39.467000	02:23:32.467000	02:25:14.200000	351	10	710	N	NO	351	10	FO	101	9.5	30.0	4.5	32.0	#FO after 710 chased juvenile. Females within 3m of 351 in H6. #FO
CHG20140321	2014-03-21 09:16:37.734000	02:25:30.734000	02:51:41.334000	705	18	709	N	SI	709	2	FO	1570	6.5	30.0	-2.5	10.0	#long FO. 705 comes over from G6 to G4 and it takes 2min before FO position. #long FO
CHG20140321	2014-03-21 09:43:49.901000	02:52:42.901000	02:53:53.067000	709	1	705	N	NO	709	0	FO	70	-2.0	12.0	0.5	13.0	#resumed FO #FO
CHG20140321	2014-03-21 09:46:41.901000	02:55:34.901000	02:56:24.634000	709	2	705	N	SI	709	0	FO	49	-2.5	12.0	1.5	15.0	#SI #FO from 3m away
