## Supplemental_reproducible_code for "Fighting isn’t sexy in lekking Greater Sage-grouse (*Centrocercus urophasianus*)": CHG20140322_snow_20181204_allmarkers_interactions.tsv

Lek_Date_ID	Time_Stamp	Start_Caption_Stamp	End_Caption_Stamp	Initiator_ID	Interaction_Number	Partner_ID	Females_Present	Reaction_Code	Disengager_ID	Bouts_O_Smacking	Face_Off	Duration	Initiator_Cartesian_X	Initiator_Cartesian_Y	Partner_Cartesian_X	Partner_Cartesian_Y	Other_Notes
CHG20140322	2014-03-22 07:04:17.334000	00:02:25.334000	00:02:31.234000	351	1	315	Y	SI	351	0	FO	5	17.5	30.0	18.5	29.0	#short FO #short FO
CHG20140322	2014-03-22 07:05:02.267000	00:03:10.267000	00:03:28.901000	351	2	702	Y	SI	351	0	FO	18	18.0	30.0	20.0	30.0	#FO #FO
CHG20140322	2014-03-22 07:05:57.267000	00:04:05.267000	inter	351	NA	Fe	Y	C	NA	NA	NA	0	18.5	29.0	NA	NA	#none
CHG20140322	2014-03-22 07:05:58.667000	00:04:06.667000	00:04:07.734000	702	1	351	Y	CI	351	2	NA	1	20.0	30.0	18.5	29.0	#copulation interrupted but successful. 702 charges but stops nearby then is pushed in by 340. #CI. 702 smacks only when 340 joins in
CHG20140322	2014-03-22 07:05:59.767000	00:04:07.767000	00:04:17.200000	340	1	351	Y	NO	351	3	FO	9	20.5	30.0	18.5	29.0	#copulation interrupted but successful. 340 smacks 351 then ends in FO #CI then FO
CHG20140322	2014-03-22 07:06:09.267000	00:04:17.267000	00:04:33.567000	702	2	710	Y	SI	702	1	FO	16	19.0	31.0	18.0	31.0	#SI #FO
CHG20140322	2014-03-22 07:06:39.200000	00:04:47.200000	00:04:57.601000	710	1	702	Y	SI	702	0	FO	10	18.0	32.0	19.5	31.0	#SI #SI
CHG20140322	2014-03-22 07:09:38.767000	00:07:46.767000	00:08:04.968000	351	3	702	Y	SI	351	3	FO	18	17.0	29.0	19.0	30.0	#SI #SI. ended bc 351 in another fight.
CHG20140322	2014-03-22 07:09:57.868000	00:08:05.868000	00:08:14.667000	351	4	710	Y	SI	351	3	FO	8	19.0	31.0	17.0	31.0	#SI #SI
CHG20140322	2014-03-22 07:11:13.734000	00:09:21.734000	00:10:10.734000	702	3	710	Y	SI	702	4	FO	49	20.0	30.0	17.5	31.0	#SI #FO
CHG20140322	2014-03-22 07:14:51.300000	00:12:59.300000	00:13:09.968000	702	4	710	Y	SI	702	0	FO	10	20.0	30.0	18.5	32.0	#FO #FO
CHG20140322	2014-03-22 07:16:47.200000	00:14:55.200000	00:15:13.200000	702	5	710	Y	SI	710	0	FO	18	20.0	31.0	18.5	32.0	#SI #SI
CHG20140322	2014-03-22 07:18:13.868000	00:16:21.868000	00:16:44.200000	340	2	702	N	SI	702	1	FO	22	21.0	30.0	20.0	30.0	#SI. Females within 5m #SI
CHG20140322	2014-03-22 07:18:39.234000	00:16:47.234000	00:16:56.000000	351	5	702	Y	SI	351	0	FO	8	17.5	30.0	19.5	30.0	#SI #SI
CHG20140322	2014-03-22 07:20:42.901000	00:18:50.901000	00:19:46.767000	702	6	710	Y	SI	702	2	FO	55	19.0	31.0	18.0	31.0	#FO #FO
CHG20140322	2014-03-22 07:21:15.868000	00:19:23.868000	00:19:40.267000	705	1	U1	Y	NO	U1	0	CH	16	11.0	20.0	1.0	13.0	#U1 moving right. Females only at other end of H5 not close #chase from far away
CHG20140322	2014-03-22 07:21:47.801000	00:19:55.801000	00:20:38.234000	702	7	710	Y	NO	702	2	FO	42	20.0	30.0	19.0	31.0	#smacking attack settles into FO #FO
CHG20140322	2014-03-22 07:21:53.434000	00:20:01.434000	00:20:30.267000	705	2	U1	N	NO	U1	0	NA	28	2.5	14.0	-1.0	10.0	#short charge with little reaction #U1 not retreating
CHG20140322	2014-03-22 07:22:44.634000	00:20:52.634000	00:26:56.133000	U1	1	705	N	NO	U1	1	FO	363	2.0	10.0	0.5	12.0	#FO bc 705 didn't want to stop #long FO
CHG20140322	2014-03-22 07:24:27.267000	00:22:35.267000	00:23:09.868000	702	8	340	N	SI	702	0	FO	34	19.5	30.0	21.0	30.0	#FO. Females within 5m in H5 #FO
CHG20140322	2014-03-22 07:25:17.868000	00:23:25.868000	00:24:14.400000	710	2	702	Y	SI	702	0	FO	48	17.5	32.0	19.0	31.0	#SI #SI
CHG20140322	2014-03-22 07:26:59.400000	00:25:07.400000	00:27:06.601000	710	3	702	N	SI	702	0	FO	119	17.5	32.0	19.5	31.0	#FO. Females within 5m in H5 #702 struts once then gets back in FO
CHG20140322	2014-03-22 07:29:05.334000	00:27:13.334000	00:29:39.934000	702	9	710	Y	NO	710	10	FO	146	19.5	30.0	19.0	30.0	#back into FO. 710 never disengaged #FO
CHG20140322	2014-03-22 07:31:40.234000	00:29:48.234000	00:34:35.801000	315	2	351	N	NO	315	0	FO	287	16.5	28.0	17.0	29.0	#FO. All females now gone. #long FO. ends when all flush
CHG20140322	2014-03-22 07:32:09.868000	00:30:17.868000	00:32:08.868000	702	10	340	N	NO	702	0	FO	111	21.0	31.0	21.5	31.0	#FO #FO. 702 only struts once before 340 reengages
CHG20140322	2014-03-22 07:34:08.734000	00:32:16.734000	00:34:37.467000	U1	2	705	N	SI	705	2	FO	140	-1.5	12.0	3.0	15.0	#becomes intense FO after 15s when 705 tries to strut #ends because all birds flushed
CHG20140322	2014-03-22 07:34:10.801000	00:32:18.801000	00:32:45.901000	340	3	702	N	SI	702	0	FO	27	21.5	30.0	20.5	30.0	#right back into FO #FO. 702 flies off 15s later
