## Supplemental_reproducible_code for "Fighting isn’t sexy in lekking Greater Sage-grouse (*Centrocercus urophasianus*)": CHG20140323_snow_20181204_allmarkers_interactions.tsv

Lek_Date_ID	Time_Stamp	Start_Caption_Stamp	End_Caption_Stamp	Initiator_ID	Interaction_Number	Partner_ID	Females_Present	Reaction_Code	Disengager_ID	Bouts_O_Smacking	Face_Off	Duration	Initiator_Cartesian_X	Initiator_Cartesian_Y	Partner_Cartesian_X	Partner_Cartesian_Y	Other_Notes
CHG20140323	2014-03-23 07:02:34.734000	00:11:27.734000	00:11:32.534000	710	1	702	Y	NO	702	0	CH	4	18.0	33.0	12.0	32.0	#chases 702 who just arrived on lek #chased 702 who just arrived on lek
CHG20140323	2014-03-23 07:05:47.767000	00:14:40.767000	00:15:02.667000	702	1	340	N	NO	702	1	FO	21	21.0	31.0	22.0	30.0	#engages nearby male #engages nearby male
CHG20140323	2014-03-23 07:08:15.100000	00:17:08.100000	00:17:19.801000	351	1	710	Y	SI	351	1	FO	11	16.0	30.0	17.0	31.0	#interrupted strut near fems #interrupts strut near fems
CHG20140323	2014-03-23 07:12:54.968000	00:21:47.968000	00:21:52.234000	710	2	315	Y	SI	315	0	FO	4	19.0	32.0	19.0	28.0	#brief FO #brief FO
CHG20140323	2014-03-23 07:13:48.000000	00:22:41.000000	00:22:52.934000	710	3	702	Y	SI	702	0	FO	11	19.0	33.0	20.0	29.0	#charges male #charges male
CHG20140323	2014-03-23 07:15:24.968000	00:24:17.968000	00:24:35.100000	340	1	702	N	SI	340	1	FO	17	22.0	29.0	21.0	31.0	#interrupted strut #interrupted strut
CHG20140323	2014-03-23 07:17:38.234000	00:26:31.234000	00:26:51.868000	351	2	710	Y	SI	351	2	FO	20	18.0	30.0	18.0	31.0	#both close to fems #both close to fems
CHG20140323	2014-03-23 07:19:26.968000	00:28:19.968000	00:28:29.934000	351	3	702	Y	SI	351	0	FO	9	18.0	32.0	20.0	29.0	#FO with male surrounded by fems #FO with male surrounded by fems
CHG20140323	2014-03-23 07:24:00.601000	00:32:53.601000	00:33:09.601000	340	2	702	Y	SI	340	0	FO	16	22.0	25.0	21.0	29.0	#short FO #short FO
CHG20140323	2014-03-23 07:24:17.634000	00:33:10.634000	00:33:15.467000	351	4	340	Y	SI	351	1	FO	4	19.0	31.0	21.0	25.0	#interrupted strut of approaching male #interrupted strut of approaching male
CHG20140323	2014-03-23 07:25:04.133000	00:33:57.133000	00:34:17.834000	351	5	702	Y	NO	351	0	FO	20	19.0	31.0	20.5	30.0	#FO #FO
CHG20140323	2014-03-23 07:25:32.734000	00:34:25.734000	00:34:34.400000	705	1	??	N	NO	??	0	CH	8	4.0	9.0	-1.0	12.0	#chase juvi entering lek #chase juvi entering lek
CHG20140323	2014-03-23 07:26:34.267000	00:35:27.267000	00:35:45.634000	351	6	702	Y	SI	351	2	FO	18	18.0	28.0	29.0	29.0	#engages strutting male by fems #engages male strutting near fems
CHG20140323	2014-03-23 07:27:04.767000	00:35:57.767000	00:36:00.467000	705	2	??	N	NO	??	0	CH	2	4.0	10.0	-4.0	7.0	#chase different juvi #chase different juvi
CHG20140323	2014-03-23 07:27:14.067000	00:36:07.067000	00:36:09.400000	340	3	702	Y	SI	702	0	NA	2	21.0	23.0	20.0	29.0	#interrupted strut of uninterested male #interrupted strut of uninterested male
CHG20140323	2014-03-23 07:29:16.868000	00:38:09.868000	00:38:22.434000	351	7	702	Y	NO	351	1	FO	12	18.0	29.0	20.0	31.0	#FO again #FO again
CHG20140323	2014-03-23 07:31:02.667000	00:39:55.667000	00:40:24.000000	702	2	710	Y	SI	702	3	FO	28	20.0	29.0	18.0	32.0	#engaged male strutting near fems #engage male strutting near fems
CHG20140323	2014-03-23 07:32:22.234000	00:41:15.234000	00:41:19.500000	351	8	315	Y	SI	315	0	FO	4	19.0	30.0	20.0	29.0	#strut interrupted #strut interrupted
CHG20140323	2014-03-23 07:34:00.734000	00:42:53.734000	inter	340	NA	Fe	Y	C	NA	NA	NA	0	21.0	22.0	NA	NA	#I
CHG20140323	2014-03-23 07:34:01.267000	00:42:54.267000	00:42:54.968000	702	3	340	Y	NO	340	0	SF	0	20.0	28.0	21.0	22.0	#interrupts a copulation and has 3 way FO #charges male approaching fem and has 3 way FO
CHG20140323	2014-03-23 07:34:02.033000	00:42:55.033000	00:43:03.367000	351	9	340	Y	NO	351	1	FO	8	19.0	29.0	21.0	24.0	#charges male who is engaging a third male #charges male who is engaging a third male
CHG20140323	2014-03-23 07:34:12.200000	00:43:05.200000	00:43:09.767000	702	3.1	340	Y	NO	340	0	SF	4	21.0	26.0	21.0	24.0	#resumes SF after 351 disengages #resumes SF after 351 disengages
CHG20140323	2014-03-23 07:34:25.200000	00:43:18.200000	00:43:35.434000	702	4	351	Y	SI	351	2	FO	17	22.0	32.0	19.5	33.0	#strut interrupted and engager is attacked by a third bird #strut interrupted and engager is attacked by a third bird
CHG20140323	2014-03-23 07:36:33.601000	00:45:26.601000	00:45:29.767000	340	5	U1	N	NO	U1	0	CH	3	22.0	23.0	25.0	20.0	#chase juvi #chase juvi
CHG20140323	2014-03-23 07:39:19.334000	00:48:12.334000	00:48:33.434000	351	10	702	Y	SI	351	4	FO	21	19.5	32.0	20.0	29.0	#strut interrupted #strut interrupted
CHG20140323	2014-03-23 07:43:53.901000	00:52:46.901000	00:53:08.133000	351	11	702	Y	SI	351	2	FO	21	17.0	31.0	19.0	31.0	#strut interrupted #strut interrupted
CHG20140323	2014-03-23 07:44:23.167000	00:53:16.167000	00:53:19.400000	705	3	??	N	NO	??	0	CH	3	10.0	16.0	3.0	4.0	#chase juvi #chase juvi
CHG20140323	2014-03-23 07:48:24.434000	00:57:17.434000	00:57:44.801000	351	12	702	Y	NO	351	2	FO	27	18.0	30.0	20.0	30.0	#engages male near fems #engages male near fems
CHG20140323	2014-03-23 07:50:48.300000	00:59:41.300000	00:59:50.100000	702	5	710	Y	SI	702	0	FO	8	20.0	29.0	18.0	32.0	#strut interrupted near fems #strut interrupted near fems
CHG20140323	2014-03-23 07:51:14.634000	01:00:07.634000	01:00:18.667000	702	6	710	Y	NO	702	0	FO	11	20.5	29.0	19.0	32.0	#FO with same male #FO with same male
CHG20140323	2014-03-23 07:52:17.701000	01:01:10.701000	01:01:18.834000	702	7	351	Y	SI	351	0	FO	8	20.0	30.0	18.0	29.0	#both near fems #both near fems
CHG20140323	2014-03-23 07:52:46.767000	01:01:39.767000	01:01:45.601000	351	13	702	Y	NO	351	0	FO	5	17.0	30.0	19.0	30.0	#FO near fems #FO near fems
CHG20140323	2014-03-23 07:55:47.601000	01:04:40.601000	01:04:49.467000	702	8	??	N	NO	??	0	CH	8	23.0	31.0	27.0	30.0	#chase juvi by edge of lek #chase juvi by edge of lek
CHG20140323	2014-03-23 07:57:13.634000	01:06:06.634000	01:06:35.868000	702	9	340	Y	SI	702	4	FO	29	20.0	29.0	21.0	28.0	#interrupted strut #interrupted strut
CHG20140323	2014-03-23 07:57:43.133000	01:06:36.133000	01:06:44.067000	702	10	710	Y	SI	702	0	NA	7	20.5	31.0	18.0	31.0	#approaches nearby strutting male but no fight #approached near by strutting male but no fight
CHG20140323	2014-03-23 07:59:25.300000	01:08:18.300000	01:08:53.667000	351	14	702	Y	SI	351	5	FO	35	17.0	30.0	19.0	30.0	#aggressive SI #aggressive SI
CHG20140323	2014-03-23 08:00:05.167000	01:08:58.167000	01:09:04.067000	340	6	??	N	NO	??	0	CH	5	21.0	22.0	23.0	16.0	#chase juvi at edge of lek #chase juvi
CHG20140323	2014-03-23 08:02:00.500000	01:10:53.500000	01:11:12.701000	710	4	702	Y	SI	710	0	FO	19	18.0	32.0	19.5	31.0	#strut interrupted #strut interrupted
CHG20140323	2014-03-23 08:02:45.968000	01:11:38.968000	01:11:47.000000	351	15	315	Y	NO	351	1	FO	8	13.0	21.0	18.0	25.0	#charges male near a female #charges male near female
CHG20140323	2014-03-23 08:05:48.634000	01:14:41.634000	01:14:50.100000	351	16	702	Y	SI	351	0	FO	8	16.0	30.0	20.0	31.0	#strut interrupted #strut interrupted
CHG20140323	2014-03-23 08:06:03.200000	01:14:56.200000	01:15:03.434000	340	7	??	N	NO	??	0	CH	7	24.0	30.0	26.0	25.0	#chase juvi #chase juvi
CHG20140323	2014-03-23 08:06:18.634000	01:15:11.634000	01:15:14.400000	705	4	??	N	NO	??	0	CH	2	15.0	20.0	19.0	18.0	#chase juvi #chase juvi
CHG20140323	2014-03-23 08:06:25.167000	01:15:18.167000	01:15:28.467000	705	5	??	N	NO	??	0	CH	10	17.0	19.0	17.0	13.0	#chase same juvi #chase same juvi
CHG20140323	2014-03-23 08:06:49.167000	01:15:42.167000	01:16:00.767000	351	17	702	Y	SI	351	1	FO	18	18.0	29.0	19.0	29.0	#strut interrupted #strut interrupted
CHG20140323	2014-03-23 08:09:04.300000	01:17:57.300000	01:18:06.667000	351	NA	Fe	Y	C	NA	NA	NA	9	17.0	30.0	NA	NA	#copulation #none
CHG20140323	2014-03-23 08:10:03.000000	01:18:56.000000	01:19:09.701000	351	18	702	Y	SI	351	0	FO	13	17.0	27.0	19.0	28.0	#waited until receiver strutted to approach #waited until receiver strutted to approach
CHG20140323	2014-03-23 08:12:07.267000	01:21:00.267000	01:21:25.500000	351	19	702	Y	SI	351	3	FO	25	16.0	27.0	19.0	30.0	#attacked another strutter in his area #attacked another strutter in his area
CHG20140323	2014-03-23 08:13:29.033000	01:22:22.033000	01:22:26.934000	710	5	702	Y	SI	702	0	NA	4	17.0	32.0	19.0	31.0	#strut interrupted of uninterested male #interrupted strut of uninterested male
CHG20140323	2014-03-23 08:14:56.734000	01:23:49.734000	01:23:53.534000	351	NA	Fe	Y	C	NA	NA	NA	3	17.0	30.0	NA	NA	#copulation #none
CHG20140323	2014-03-23 08:15:41.868000	01:24:34.868000	01:24:38.567000	351	20	702	Y	NO	702	0	NA	3	17.0	27.0	19.5	30.0	#ran at another male but did not engage #ran at another male but did not engage
CHG20140323	2014-03-23 08:16:04.267000	01:24:57.267000	inter	351	NA	Fe	Y	C	NA	NA	NA	0	17.0	25.0	NA	NA	#CI
CHG20140323	2014-03-23 08:16:06.133000	01:24:59.133000	01:25:08.334000	315	1	351	Y	CI	351	1	FO	9	15.0	25.0	17.0	25.0	#multiple males charge during C #multiple males charge during C
CHG20140323	2014-03-23 08:16:15.634000	01:25:08.634000	01:25:25.234000	351	21	702	Y	NO	351	2	FO	16	18.0	28.0	18.5	29.0	#351 attacks another male that charged during C #351 attacks another male that charged during C
CHG20140323	2014-03-23 08:24:23.400000	01:33:16.400000	01:33:19.734000	710	6	702	Y	SI	702	0	NA	3	18.0	32.0	20.0	30.0	#strut interrupted #strut interrupted
CHG20140323	2014-03-23 08:24:34.434000	01:33:27.434000	01:33:40.000000	702	11	710	Y	NO	702	0	FO	12	20.0	30.0	18.0	32.0	#charged male who had just charged him #charged male who had just charged him
CHG20140323	2014-03-23 08:24:55.467000	01:33:48.467000	01:34:01.634000	702	12	710	Y	NO	702	0	FO	13	20.0	30.0	18.0	30.0	#re-engaged same male #re-engaged same male
CHG20140323	2014-03-23 08:25:22.167000	01:34:15.167000	01:34:23.634000	351	22	702	Y	SI	351	0	FO	8	17.0	31.0	19.0	31.0	#strut interrupted #strut interrupted
CHG20140323	2014-03-23 08:25:56.067000	01:34:49.067000	01:35:05.367000	351	23	710	Y	SI	351	2	FO	16	16.0	31.0	16.5	32.0	#both near fems #both near fems
CHG20140323	2014-03-23 08:26:17.934000	01:35:10.934000	01:35:17.167000	351	24	702	Y	NO	351	0	FO	6	16.0	31.0	19.5	32.0	#unprovoked #unprovoked
CHG20140323	2014-03-23 08:26:53.534000	01:35:46.534000	01:36:03.801000	340	8	702	Y	SI	340	0	FO	17	21.0	25.0	20.0	29.0	#strut interrupted near fems #strut interrupted near fems
CHG20140323	2014-03-23 08:28:14.868000	01:37:07.868000	01:37:14.734000	351	25	702	Y	NO	351	0	FO	6	16.0	31.0	19.5	31.0	#short FO #short FO
CHG20140323	2014-03-23 08:28:53.500000	01:37:46.500000	01:37:48.567000	315	2	U	Y	NO	U	0	CH	2	18.0	27.0	23.0	18.0	#chase #chase
CHG20140323	2014-03-23 08:28:55.634000	01:37:48.634000	01:37:53.767000	705	6	U	Y	NO	U	0	CH	5	13.0	22.0	19.5	19.0	#takes over chase of new male #takes over chase of new male
CHG20140323	2014-03-23 08:29:06.067000	01:37:59.067000	01:38:02.868000	705	7	U	N	NO	U	0	CH	3	9.0	21.0	7.0	27.0	#continues chase of same male #continues chase
CHG20140323	2014-03-23 08:29:11.934000	01:38:04.934000	01:38:07.000000	351	26	U	N	NO	U	0	CH	2	14.0	25.0	11.0	25.0	#joins chase #joins chase
CHG20140323	2014-03-23 08:29:16.400000	01:38:09.400000	01:38:11.734000	705	8	U	N	NO	U	0	CH	2	10.0	22.0	8.0	26.0	#picks up chase again #picks up chase again
CHG20140323	2014-03-23 08:29:18.801000	01:38:11.801000	01:38:28.667000	351	27	U	Y	NO	U	0	CH	16	14.0	23.0	11.0	24.0	#chases same juvi #chase same juvi until he finally leaves
CHG20140323	2014-03-23 08:29:39.868000	01:38:32.868000	01:38:34.734000	340	9	U2	N	NO	U2	0	CH	1	20.0	21.0	26.0	22.0	#chase juvi at edge of lek #chase juvi at edge of lek
CHG20140323	2014-03-23 08:29:49.767000	01:38:42.767000	01:38:47.000000	351	28	702	Y	SI	351	0	FO	4	15.0	26.0	19.0	29.0	#FO gets interrupted by another male #FO interrupted by another male
CHG20140323	2014-03-23 08:29:54.067000	01:38:47.067000	01:39:13.634000	340	10	702	Y	NO	702	0	FO	26	21.0	22.0	19.5	31.0	#interrupted FO between 2 other males #interrupted FO between 2 other males
CHG20140323	2014-03-23 08:30:29.267000	01:39:22.267000	01:39:33.834000	702	13	340	N	SI	340	0	FO	11	20.0	30.0	20.0	29.0	#engages same male #engages same male
CHG20140323	2014-03-23 08:30:45.901000	01:39:38.901000	01:39:42.968000	705	9	U	Y	NO	U	0	CH	4	12.0	19.0	6.0	24.0	#chase #chase
CHG20140323	2014-03-23 08:30:51.500000	01:39:44.500000	01:39:47.067000	351	29	U	Y	NO	U	0	CH	2	15.0	25.0	11.0	23.0	#chasees juvi who flies off #chasees juvi who flies off
CHG20140323	2014-03-23 08:33:41.500000	01:42:34.500000	01:42:36.100000	710	7	702	Y	NO	702	0	NA	1	18.0	31.0	20.0	30.0	#quick aggressive move toward other male but no fight #quick aggressive move toward other male
CHG20140323	2014-03-23 08:40:15.500000	01:49:08.500000	01:49:11.334000	351	NA	Fe	Y	C	NA	NA	NA	2	15.0	28.0	NA	NA	#copulation #none
CHG20140323	2014-03-23 08:40:45.634000	01:49:38.634000	01:49:43.133000	351	NA	Fe	Y	C	NA	NA	NA	4	14.0	25.0	NA	NA	#copulation #none
CHG20140323	2014-03-23 08:41:48.334000	01:50:41.334000	01:50:47.067000	351	30	705	Y	NO	351	0	NA	5	16.0	26.0	12.0	21.0	#charged at male #charged at male
CHG20140323	2014-03-23 08:46:13.968000	01:55:06.968000	01:55:11.834000	351	31	705	Y	SI	351	0	FO	4	15.0	24.0	13.0	22.0	#face off #face off
CHG20140323	2014-03-23 08:52:11.667000	02:01:04.667000	02:02:30.567000	705	10	315	N	SI	315	2	FO	85	10.5	21.0	15.0	21.0	#face off #face off
CHG20140323	2014-03-23 09:00:08.968000	02:09:01.968000	02:09:07.200000	315	3	351	N	NO	315	0	FO	5	16.0	21.0	15.0	26.0	#stopped strutting to FO #stopped strutting to FO
