## Supplemental_reproducible_code for "Fighting isn’t sexy in lekking Greater Sage-grouse (*Centrocercus urophasianus*)": CHG20140324_snow_20200110_allmarkers_interactions.tsv

Lek_Date_ID	Time_Stamp	Start_Caption_Stamp	End_Caption_Stamp	Initiator_ID	Interaction_Number	Partner_ID	Females_Present	Reaction_Code	Disengager_ID	Bouts_O_Smacking	Face_Off	Duration	Initiator_Cartesian_X	Initiator_Cartesian_Y	Partner_Cartesian_X	Partner_Cartesian_Y	Other_Notes
CHG20140324	2014-03-24 07:00:55.267000	00:01:29.968000	00:02:33.467000	702	1	710	Y	NO	702	0	FO	63	21.0	29.0	20.0	33.0	#charged at male near females #charged male near females
CHG20140324	2014-03-24 07:03:13.666000	00:03:48.367000	00:04:12.767000	340	1	702	N	SI	340	1	FO	24	21.0	22.0	20.0	24.0	#strut interrupted #strut interrupted
CHG20140324	2014-03-24 07:03:41.133000	00:04:15.834000	00:04:26.067000	351	1	315	Y	SI	351	2	FO	10	18.0	31.0	20.0	31.0	#strut interrupted #strut interrupted
CHG20140324	2014-03-24 07:05:59.833000	00:06:34.534000	00:06:46.234000	351	2	340	Y	SI	340	1	FO	11	19.0	27.0	11.0	25.0	#interrupted strut #strut interrupted
CHG20140324	2014-03-24 07:06:15.267000	00:06:49.968000	00:06:57.133000	702	2	351	Y	NO	351	1	FO	7	10.0	29.0	20.0	32.0	#attacks retreating male #immediately attacks another male
CHG20140324	2014-03-24 07:07:03.200000	00:07:37.901000	00:07:57.167000	702	3	710	Y	SI	710	0	FO	19	20.0	32.0	19.0	33.0	#strut interrupted #strut interrupted
CHG20140324	2014-03-24 07:10:19.200000	00:10:53.901000	00:12:03.367000	702	4	710	Y	SI	702	3	FO	69	20.0	29.0	19.0	34.0	#strut interrupted #strut interrupted
CHG20140324	2014-03-24 07:11:43.299000	00:12:18.000000	00:13:07.634000	340	2	702	N	SI	702	3	FO	49	21.0	29.0	20.0	29.0	#strut interrupted #strut interrupted
CHG20140324	2014-03-24 07:17:18.633000	00:17:53.334000	00:17:55.467000	705	1	??	Y	NO	??	0	CH	2	12.0	18.0	19.0	38.0	#chase male off lek #chase male off lek
CHG20140324	2014-03-24 07:19:11.033000	00:19:45.734000	00:19:47.500000	702	5	??	N	NO	??	0	CH	1	24.0	31.0	25.0	29.0	#chase juvenile at edge of lek #chase juvenile at edge of lek
CHG20140324	2014-03-24 07:19:52.566000	00:20:27.267000	00:20:36.300000	315	1	??	N	NO	??	0	CH	9	20.0	20.0	27.0	12.0	#chased juvenile #chased juvenile
CHG20140324	2014-03-24 07:20:01.666000	00:20:36.367000	00:20:40.400000	351	3	??	Y	NO	??	0	CH	4	18.0	31.0	14.0	26.0	#joins chase #joins chase
CHG20140324	2014-03-24 07:24:16.100000	00:24:50.801000	00:24:56.901000	351	4	702	Y	SI	702	0	FO	6	19.0	31.0	20.0	29.0	#strut interrupted #strut interrupted
CHG20140324	2014-03-24 07:24:29.399000	00:25:04.100000	00:25:08.434000	705	2	??	N	NO	??	0	CH	4	15.0	15.0	13.0	20.0	#chase same ?? again #chase same ?? again
CHG20140324	2014-03-24 07:39:22.432000	00:39:57.133000	00:40:01.167000	340	3	315	Y	SI	315	0	FO	4	22.0	31.0	20.0	29.0	#face off #face off
CHG20140324	2014-03-24 07:41:02.533000	00:41:37.234000	00:41:59.000000	702	6	710	Y	NO	702	1	FO	21	22.0	32.0	18.5	34.0	#charged male near females #charged male near females
CHG20140324	2014-03-24 07:41:33.299000	00:42:08.000000	00:42:22.267000	702	7	710	Y	NO	702	0	FO	14	21.0	31.0	19.5	31.0	#charges same male #charged same male
CHG20140324	2014-03-24 07:46:59.499000	00:47:34.200000	00:47:47.300000	702	8	710	Y	SI	702	0	FO	13	22.0	31.0	19.0	32.0	#charged same male again #charged same male again
CHG20140324	2014-03-24 07:47:17.100000	00:47:51.801000	00:47:58.734000	315	2	705	Y	SI	315	0	FO	6	18.0	27.0	14.0	23.0	#unprovoked #unprovoked
CHG20140324	2014-03-24 07:50:36.833000	00:51:11.534000	00:51:59.267000	702	9	710	Y	SI	702	5	FO	47	21.0	31.0	18.0	32.0	#710 keeps getting attacked by this male #710 keeps being attacked by this male
CHG20140324	2014-03-24 07:53:23.733000	00:53:58.434000	00:54:01.968000	705	3	??	N	NO	??	0	CH	3	10.0	27.0	5.0	12.0	#chase new male on lek #chased new male on lek
CHG20140324	2014-03-24 07:56:57.599000	00:57:32.300000	01:00:58.934000	340	4	315	N	NO	315	0	FO	206	21.0	22.0	20.0	28.0	#face off #face off
CHG20140324	2014-03-24 07:58:08.399000	00:58:43.100000	01:03:05.701000	351	5	710	N	SI	351	17	FO	262	16.0	30.0	18.0	33.0	#face off/ aggressive fight #face off/ aggressive fight
CHG20140324	2014-03-24 08:00:40.399000	01:01:15.100000	01:03:03.033000	315	3	340	N	NO	315	0	FO	107	20.0	28.0	21.0	23.0	#returns to FO #returns to FO
CHG20140324	2014-03-24 08:13:20.799000	01:13:55.500000	01:38:09.968000	340	5	351	N	NO	351	3	FO	1454	21.0	22.0	20.0	25.0	#face off #face off
CHG20140324	2014-03-24 08:16:41.866000	01:17:16.567000	01:29:52.000000	705	4	315	N	NO	315	2	FO	755	14.0	15.0	15.0	15.0	#face off #face off
CHG20140324	2014-03-24 08:29:33.799000	01:30:08.500000	01:31:01.400000	315	4	705	N	NO	315	0	FO	52	15.0	15.0	14.0	15.0	#returns to FO #returns to FO
CHG20140324	2014-03-24 08:31:07.167000	01:31:41.868000	01:32:18.000000	315	5	705	N	SI	315	0	FO	36	17.0	15.0	13.0	15.0	#FO with same male #FO with same male
CHG20140324	2014-03-24 08:38:19.167000	01:38:53.868000	01:39:45.500000	315	6	351	N	NO	315	0	FO	51	18.0	23.0	17.0	23.0	#face off #face off
CHG20140324	2014-03-24 08:39:29.200000	01:40:03.901000	01:41:11.500000	315	7	351	N	NO	351	0	FO	67	19.0	25.0	18.0	25.0	#returns to face off #returns to face off
CHG20140324	2014-03-24 08:40:58.866000	01:41:33.567000	02:16:21.934000	710	1	351	N	NO	351	6	FO	2088	19.0	31.0	19.0	31.0	#both began FO #both began FO
CHG20140324	2014-03-24 08:57:57.167000	01:58:31.868000	02:03:51.601000	340	6	315	N	NO	340	1	FO	319	22.0	29.0	21.0	29.0	#face off #face off
CHG20140324	2014-03-24 09:03:28.267000	02:04:02.968000	02:05:19.100000	340	7	315	N	NO	340	0	FO	76	21.0	21.0	20.0	19.0	#returns to FO #returns to FO
CHG20140324	2014-03-24 09:05:22.566000	02:05:57.267000	02:08:07.400000	340	8	315	N	NO	340	0	FO	130	21.0	20.0	19.5	20.0	#FO #FO
CHG20140324	2014-03-24 09:07:40.566000	02:08:15.267000	02:11:31.701000	340	9	315	N	NO	340	0	FO	196	20.0	20.0	19.0	20.0	#back to FO #back to FO
