## Supplemental_reproducible_code for "Fighting isn’t sexy in lekking Greater Sage-grouse (*Centrocercus urophasianus*)": CHG20140325_snow_20200110_allmarkers_interactions.tsv

Lek_Date_ID	Time_Stamp	Start_Caption_Stamp	End_Caption_Stamp	Initiator_ID	Interaction_Number	Partner_ID	Females_Present	Reaction_Code	Disengager_ID	Bouts_O_Smacking	Face_Off	Duration	Initiator_Cartesian_X	Initiator_Cartesian_Y	Partner_Cartesian_X	Partner_Cartesian_Y	Other_Notes
CHG20140325	2014-03-25 06:49:58.432000	00:00:53.300000	00:00:58.567000	340	1	702	Y	NO	340	0	FO	5	22.0	33.0	21.0	34.0	#face off #face off
CHG20140325	2014-03-25 06:50:09.165000	00:01:04.033000	00:01:20.234000	702	1	710	Y	NO	702	0	FO	16	21.0	29.0	19.0	32.0	#face off #face off
CHG20140325	2014-03-25 06:53:03.132000	00:03:58.000000	00:04:01.734000	340	2	??	N	NO	??	0	CH	3	24.0	34.0	29.0	31.0	#chase juvenile at edge of lek #chase juvenile at edge of lek
CHG20140325	2014-03-25 06:53:47.132000	00:04:42.000000	00:04:45.734000	702	2	??	N	NO	??	0	CH	3	25.0	34.0	29.0	24.0	#chase juvenile #chase juvenile
CHG20140325	2014-03-25 06:54:36.699000	00:05:31.567000	00:05:43.367000	351	1	315	Y	SI	351	1	FO	11	15.0	30.0	18.0	30.0	#strut interrupted #strut interrupted
CHG20140325	2014-03-25 06:55:43.966000	00:06:38.834000	00:06:50.767000	702	3	340	N	SI	702	0	FO	11	20.0	35.0	21.0	34.0	#strut interrupted #face off
CHG20140325	2014-03-25 06:57:25.466000	00:08:20.334000	00:09:07.701000	710	1	702	Y	SI	710	0	FO	47	19.0	34.0	20.0	31.0	#strut interrupted #interrupted strut
CHG20140325	2014-03-25 07:00:03.833000	00:10:58.701000	00:11:37.000000	702	4	340	N	SI	702	0	FO	38	20.0	33.0	21.0	31.0	#strut interrupted #face off
CHG20140325	2014-03-25 07:00:49.100000	00:11:43.968000	00:11:47.434000	705	1	??	N	NO	??	0	CH	3	6.0	15.0	1.0	11.0	#chases new male entering lek #chased new male entering lek
CHG20140325	2014-03-25 07:01:40.466000	00:12:35.334000	00:13:32.234000	702	5	710	Y	SI	710	0	FO	56	20.0	31.0	19.0	32.0	#strut interrupted #strut interrupted
CHG20140325	2014-03-25 07:04:47.132000	00:15:42.000000	00:15:49.000000	351	2	315	Y	SI	315	0	FO	7	15.0	28.0	17.0	28.0	#strut interrupted #strut interrupted
CHG20140325	2014-03-25 07:05:26.666000	00:16:21.534000	00:16:38.601000	351	3	315	Y	SI	351	4	FO	17	15.0	32.0	16.0	32.0	#strut interrupted #strut interrupted
CHG20140325	2014-03-25 07:06:35.366000	00:17:30.234000	00:17:38.701000	710	2	702	Y	NO	702	0	FO	8	19.0	33.0	22.0	33.0	#lunges at male #lunges at male
CHG20140325	2014-03-25 07:08:13.332000	00:19:08.200000	00:19:10.367000	315	1	??	Y	NO	??	0	CH	2	17.0	30.0	21.0	20.0	#chases male entering lek #chase male enterring lek
CHG20140325	2014-03-25 07:08:19.632000	00:19:14.500000	00:19:17.634000	340	3	??	N	NO	??	0	CH	3	21.0	25.0	29.0	22.0	#takes over chase #takes over chase
CHG20140325	2014-03-25 07:10:25.066000	00:21:19.934000	00:21:21.267000	705	2	??	N	NO	??	0	CH	1	2.0	13.0	-5.0	12.0	#chaes male entering lek who flies off #chaes male entering lek who flies off
CHG20140325	2014-03-25 07:13:17.265000	00:24:12.133000	00:24:15.901000	351	NA	Fe	Y	C	NA	NA	NA	3	15.0	23.0	NA	NA	#copulation #none
CHG20140325	2014-03-25 07:23:19.265000	00:34:14.133000	00:34:29.801000	351	4	705	Y	NO	351	1	FO	15	14.0	30.0	11.0	21.0	#runs through females to fight male #runs through females to fight male
CHG20140325	2014-03-25 07:25:44.566000	00:36:39.434000	00:37:06.500000	351	5	705	Y	SI	351	4	FO	27	15.0	28.0	11.0	21.0	#runs across lek to engage approaching male again #runs across lek to engage approaching male again
CHG20140325	2014-03-25 07:29:39.299000	00:40:34.167000	00:40:36.400000	705	3	??	Y	NO	??	0	CH	2	11.0	23.0	14.0	15.0	#chased bird across lek #chased bird across lek
CHG20140325	2014-03-25 07:29:41.599000	00:40:36.467000	00:40:39.434000	315	2	??	Y	NO	??	0	CH	2	15.0	22.0	14.0	16.0	#chase #chase
CHG20140325	2014-03-25 07:29:45.033000	00:40:39.901000	00:40:53.667000	315	3	705	Y	NO	315	1	FO	13	16.0	20.0	15.0	20.0	#immediately attacks other male in chase #immediately attacks other bird in chase
CHG20140325	2014-03-25 07:30:01.100000	00:40:55.968000	00:40:59.400000	705	4	??	Y	NO	??	0	CH	3	13.0	18.0	6.0	15.0	#chases male who flies #chase male who flies
CHG20140325	2014-03-25 07:34:06.466000	00:45:01.334000	00:45:22.133000	340	4	315	Y	SI	315	0	FO	20	20.0	29.0	18.0	28.0	#strut interrupted #strut interrupted
CHG20140325	2014-03-25 07:36:49.000000	00:47:43.868000	00:48:48.200000	702	6	710	Y	NO	702	0	FO	64	21.0	29.0	19.0	34.0	#face off #face off
CHG20140325	2014-03-25 07:37:59.366000	00:48:54.234000	00:49:40.300000	702	7	710	N	NO	702	0	FO	46	21.0	28.0	19.0	31.0	#lunges at same male #lunges at same male
CHG20140325	2014-03-25 07:39:29.000000	00:50:23.868000	00:50:38.334000	710	3	702	Y	NO	702	0	FO	14	19.0	34.0	21.0	29.0	#charges same male #lunges at same male
CHG20140325	2014-03-25 07:41:06.933000	00:52:01.801000	00:52:25.200000	340	5	702	N	SI	340	0	FO	23	20.0	31.0	22.0	31.0	#charged nearby male #charged nearby male
CHG20140325	2014-03-25 07:41:32.632000	00:52:27.500000	00:52:28.467000	315	4	??	Y	NO	??	0	CH	0	19.0	28.0	24.0	19.0	#chase male entering lek #chase male entering lek
CHG20140325	2014-03-25 07:41:33.666000	00:52:28.534000	00:52:33.934000	340	6	??	N	NO	??	0	CH	5	22.0	31.0	24.0	19.0	#joins chase of juvenile #joins chase of juvenile
CHG20140325	2014-03-25 07:41:39.132000	00:52:34.000000	00:52:36.868000	702	8	??	N	NO	??	0	CH	2	23.0	33.0	23.0	34.0	#takes over chase #takes over chase
CHG20140325	2014-03-25 08:24:53.232000	01:35:48.100000	01:35:58.968000	351	6	705	Y	NO	351	1	FO	10	11.0	23.0	10.0	26.0	#attacks nearby male #attacks nearby male
CHG20140325	2014-03-25 08:30:20.332000	01:41:15.200000	02:24:35.434000	351	7	710	N	NO	710	16	FO	2600	13.0	24.0	18.0	25.0	#cross lek to engage male #cross lek to engage male
CHG20140325	2014-03-25 08:43:33.766000	01:54:28.634000	01:55:30.968000	705	5	315	N	NO	705	0	FO	62	10.0	19.0	14.0	19.0	#face off #face off
CHG20140325	2014-03-25 08:47:03.000000	01:57:57.868000	01:59:50.300000	705	6	315	N	NO	705	0	FO	112	11.0	18.0	15.0	18.0	#face off #face off
