## Supplemental_reproducible_code for "Fighting isn’t sexy in lekking Greater Sage-grouse (*Centrocercus urophasianus*)": CHG20140326_snow_20181204_allmarkers_interactions.tsv

Lek_Date_ID	Time_Stamp	Start_Caption_Stamp	End_Caption_Stamp	Initiator_ID	Interaction_Number	Partner_ID	Females_Present	Reaction_Code	Disengager_ID	Bouts_O_Smacking	Face_Off	Duration	Initiator_Cartesian_X	Initiator_Cartesian_Y	Partner_Cartesian_X	Partner_Cartesian_Y	Other_Notes
CHG20140326	2014-03-26 06:52:37.767000	00:06:30.434000	00:06:34.834000	340	1	702	N	SI	340	0	NA	4	20.5	29.0	20.0	31.0	#SI #SI
CHG20140326	2014-03-26 06:52:46.134000	00:06:38.801000	00:06:43.033000	710	1	702	N	SI	710	0	FO	4	18.0	35.0	23.0	34.0	#SI from a distance... may be females present in sage? #SI from a distance... may be females in sage?
CHG20140326	2014-03-26 06:55:51.400000	00:09:44.067000	00:10:09.500000	702	1	340	N	SI	702	1	FO	25	20.0	31.0	20.5	30.0	#SI #SI
CHG20140326	2014-03-26 06:56:37.633000	00:10:30.300000	00:11:29.300000	710	2	702	Y	SI	710	2	FO	59	17.5	33.0	20.0	29.5	#unclear who disengages #unclear who disengages
CHG20140326	2014-03-26 06:58:08.900000	00:12:01.567000	00:12:03.834000	710	3	702	Y	SI	710	0	NA	2	17.5	31.0	20.0	30.0	#strutting interrupted from a distance #strutting interrupted from a distance
CHG20140326	2014-03-26 06:59:27.633000	00:13:20.300000	00:13:56.601000	340	2	702	N	SI	702	0	FO	36	20.0	28.0	21.0	31.0	#SI. no females in their squares but in H5 #SI. no females present in their squares
CHG20140326	2014-03-26 07:00:14.400000	00:14:07.067000	00:14:09.801000	710	4	702	Y	SI	702	0	NA	2	18.0	33.0	20.0	29.0	#SI from a distance #SI from a distance
CHG20140326	2014-03-26 07:00:39.533000	00:14:32.200000	00:14:58.200000	710	5	702	Y	SI	710	0	FO	26	18.0	33.0	10.0	30.0	#SI #SI
CHG20140326	2014-03-26 07:01:09.833000	00:15:02.500000	00:15:56.000000	702	2	710	Y	SI	702	1	FO	53	20.0	30.0	19.0	32.0	#SI again... #SI again...
CHG20140326	2014-03-26 07:02:40.500000	00:16:33.167000	00:17:04.901000	340	3	702	Y	SI	702	1	FO	31	20.0	28.0	19.5	30.0	#SI #SI
CHG20140326	2014-03-26 07:03:14.201000	00:17:06.868000	00:17:20.033000	351	1	315	Y	SI	351	3	FO	13	17.5	30.0	17.0	29.0	#strut interrupted #strutting interrupted
CHG20140326	2014-03-26 07:04:41.466000	00:18:34.133000	00:19:15.167000	710	6	702	Y	SI	702	0	FO	41	18.0	33.0	20.0	32.0	#more SI #more SI
CHG20140326	2014-03-26 07:05:32.000000	00:19:24.667000	00:20:23.167000	702	3	710	Y	SI	710	6	FO	58	20.0	30.0	19.0	30.0	#cont... #cont...
CHG20140326	2014-03-26 07:07:50.600000	00:21:43.267000	00:22:12.934000	340	4	702	Y	SI	340	0	FO	29	20.0	29.0	19.5	31.0	#SI #SI
CHG20140326	2014-03-26 07:08:17.167000	00:22:09.834000	00:22:13.534000	351	NA	Fe	Y	C	NA	NA	NA	3	13.5	24.0	NA	NA	#copulation #none
CHG20140326	2014-03-26 07:09:20.000000	00:23:12.667000	00:23:22.067000	351	2	315	Y	SI	351	1	FO	9	16.5	31.0	16.5	30.0	#strutting interrupted #strutting interrupted
CHG20140326	2014-03-26 07:10:41.267000	00:24:33.934000	00:24:39.934000	710	7	702	Y	SI	702	0	NA	6	17.5	31.0	20.0	31.0	#again. 702 doesn't care. #again. 702 doesn't care.
CHG20140326	2014-03-26 07:10:50.700000	00:24:43.367000	00:25:25.234000	710	8	702	Y	SI	702	3	FO	41	19.0	32.0	20.0	30.0	#strutting interrupted #strutting interrupted. 702 tries to disengage earlier
CHG20140326	2014-03-26 07:11:25.400000	00:25:18.067000	00:25:21.300000	351	NA	Fe	Y	C	NA	NA	NA	3	16.0	25.0	NA	NA	#copulation #none
CHG20140326	2014-03-26 07:12:06.134000	00:25:58.801000	00:26:10.767000	340	5	702	N	SI	702	0	FO	11	20.0	28.0	20.5	30.0	#SI #SI
CHG20140326	2014-03-26 07:15:37.500000	00:29:30.167000	00:31:42.901000	710	9	702	Y	SI	702	2	FO	132	19.0	31.0	21.0	31.0	#strutting interrupted #strutting interrupted
CHG20140326	2014-03-26 07:17:59.466000	00:31:52.133000	00:32:26.801000	710	10	702	N	SI	702	0	FO	34	19.5	31.0	20.5	31.0	#SI. stare down # SI. stare down
CHG20140326	2014-03-26 07:18:05.234000	00:31:57.901000	00:32:11.968000	351	3	315	Y	SI	351	4	FO	14	16.5	28.0	17.0	29.0	#SI #SI
CHG20140326	2014-03-26 07:18:19.466000	00:32:12.133000	00:32:24.601000	351	4	340	N	SI	351	0	FO	12	19.0	30.0	19.5	29.5	#SI #SI
CHG20140326	2014-03-26 07:18:45.833000	00:32:38.500000	00:32:44.734000	702	4	710	Y	SI	702	0	NA	6	21.0	31.0	19.5	30.0	#refrain #refrain
CHG20140326	2014-03-26 07:27:10.934000	00:41:03.601000	00:42:37.601000	702	5	710	Y	SI	702	0	FO	94	20.5	30.0	19.0	31.0	#710 encroaching #710 encroaching. 702 tries to disengage multiple times
CHG20140326	2014-03-26 07:28:58.234000	00:42:50.901000	00:43:23.167000	710	11	702	Y	SI	702	0	FO	32	19.5	31.0	21.5	32.0	#710 won't quit #710 won't quit
CHG20140326	2014-03-26 07:36:35.633000	00:50:28.300000	00:50:34.033000	710	12	702	Y	SI	710	0	NA	5	18.0	32.0	21.5	32.0	#SI #SI
CHG20140326	2014-03-26 07:37:05.600000	00:50:58.267000	00:51:54.868000	702	6	710	Y	SI	702	0	FO	56	21.5	31.0	18.5	32.0	#SI #702 flies off
CHG20140326	2014-03-26 07:38:42.067000	00:52:34.734000	00:52:51.667000	351	5	315	Y	SI	351	4	FO	16	17.0	30.0	17.5	28.0	#SI #SI
CHG20140326	2014-03-26 07:41:10.400000	00:55:03.067000	00:55:06.934000	351	NA	Fe	Y	C	NA	NA	NA	3	15.0	25.0	NA	NA	#copulation #none
CHG20140326	2014-03-26 07:49:25.967000	01:03:18.634000	01:03:24.534000	351	6	340	Y	SI	351	0	FO	5	17.0	30.0	19.5	29.5	#SI #fight interrupted by 315
CHG20140326	2014-03-26 07:49:31.934000	01:03:24.601000	01:03:39.868000	315	1	340	Y	NO	315	0	FO	15	17.5	30.0	19.0	30.0	#fight interrupted #interrupted fight
CHG20140326	2014-03-26 07:50:25.234000	01:04:17.901000	01:04:33.968000	351	7	340	Y	SI	351	0	FO	16	17.0	30.0	19.5	29.5	#SI #SI
CHG20140326	2014-03-26 07:54:25.833000	01:08:18.500000	01:08:21.767000	351	NA	Fe	Y	C	NA	NA	NA	3	15.0	28.0	NA	NA	#copulation #none
CHG20140326	2014-03-26 07:54:35.400000	01:08:28.067000	01:08:38.434000	340	6	315	Y	SI	315	0	FO	10	19.5	29.5	18.5	30.0	#SI #SI
CHG20140326	2014-03-26 07:54:57.134000	01:08:49.801000	01:08:56.267000	315	2	340	Y	NO	315	0	FO	6	18.5	28.0	19.5	29.0	#340 threatening #340 finally moves away
CHG20140326	2014-03-26 07:56:10.067000	01:10:02.734000	01:15:39.467000	351	8	710	N	SI	351	3	FO	336	16.5	30.0	18.0	32.0	#SI. 351 naps at 1:13 #SI. 351 naps at 1:13
CHG20140326	2014-03-26 07:56:30.034000	01:10:22.701000	01:12:40.701000	340	7	315	N	SI	315	2	FO	138	21.0	30.0	18.5	28.0	#SI #SI
CHG20140326	2014-03-26 07:59:31.301000	01:13:23.968000	01:15:34.100000	315	3	340	N	NO	315	0	FO	130	19.0	29.0	20.5	29.0	#340 still wants to fight #fembot now present. 315 naps toward end
CHG20140326	2014-03-26 08:05:12.533000	01:19:05.200000	01:20:48.734000	351	9	340	N	NO	351	1	FO	103	18.5	32.0	20.0	39.0	#fembot present 10 meters #fembot present
CHG20140326	2014-03-26 08:08:11.567000	01:22:04.234000	01:23:24.701000	351	10	340	N	NO	351	0	FO	80	18.5	30.0	20.5	29.5	#fembot 10m #fembot 10m
CHG20140326	2014-03-26 08:09:50.633000	01:23:43.300000	01:24:16.734000	351	11	340	N	NO	351	0	FO	33	19.0	31.0	19.5	29.0	#fembot 10m #fembot 10m
CHG20140326	2014-03-26 08:11:34.733000	01:25:27.400000	01:42:38.367000	351	12	710	N	NO	710	7	FO	1030	18.0	31.0	19.0	32.0	#super long. 351 lays down at 1:41 #super long. 351 lays down at 1:41
CHG20140326	2014-03-26 08:29:04.934000	01:42:57.601000	01:59:22.567000	351	13	710	N	SI	351	3	FO	984	18.0	31.0	19.0	32.0	#SI long. 351 naps at 1:45 #SI long again
CHG20140326	2014-03-26 08:44:53.366000	01:58:46.033000	01:58:46.934000	705	1	??	N	NO	??	0	CH	0	12.5	16.0	7.0	14.0	#chase. ?? flies in then out #chase. ?? flies in then out
CHG20140326	2014-03-26 08:45:45.433000	01:59:38.100000	02:03:01.567000	340	8	351	N	NO	351	0	FO	203	19.5	29.5	19.0	30.0	#interrupts other fight? FO then they all fly off #FO then they all fly off
