## Supplemental_reproducible_code for "Fighting isn’t sexy in lekking Greater Sage-grouse (*Centrocercus urophasianus*)": CHG20140328_snow_20200110_allmarkers_interactions.tsv

Lek_Date_ID	Time_Stamp	Start_Caption_Stamp	End_Caption_Stamp	Initiator_ID	Interaction_Number	Partner_ID	Females_Present	Reaction_Code	Disengager_ID	Bouts_O_Smacking	Face_Off	Duration	Initiator_Cartesian_X	Initiator_Cartesian_Y	Partner_Cartesian_X	Partner_Cartesian_Y	Other_Notes
CHG20140328	2014-03-28 06:42:10.100000	00:03:14.701000	00:03:22.634000	710	1	702	N	SI	702	0	NA	7	17.5	31.0	20.0	31.0	#charged uninterested males #charged uninterested males
CHG20140328	2014-03-28 06:42:45.300000	00:03:49.901000	00:03:56.234000	710	2	702	N	SI	710	0	NA	6	19.0	32.0	20.0	31.0	#charges same male #charges same male
CHG20140328	2014-03-28 06:44:44.233000	00:05:48.834000	00:06:01.300000	710	3	351	N	NO	351	1	FO	12	15.0	28.0	16.0	27.0	#none #none
CHG20140328	2014-03-28 06:54:24.166000	00:15:28.767000	00:15:36.167000	702	1	??	N	NO	??	0	CH	7	23.0	37.0	25.0	34.0	#chase juvenile entering lek #chases juvenile entering lek
CHG20140328	2014-03-28 06:54:31.633000	00:15:36.234000	00:15:40.500000	351	1	??	Y	NO	??	1	CH	4	15.0	28.0	18.0	29.0	#charges juvenile #charges juvenile
CHG20140328	2014-03-28 06:54:35.966000	00:15:40.567000	00:15:41.934000	710	4	??	Y	NO	??	0	CH	1	17.0	31.0	18.0	31.0	#chase juvenile #chase juvenile
CHG20140328	2014-03-28 06:54:37.399000	00:15:42.000000	00:15:44.500000	702	2	??	Y	NO	??	0	CH	2	19.5	38.0	19.0	38.0	#continues chase #continues chase
CHG20140328	2014-03-28 06:54:43.866000	00:15:48.467000	00:15:49.000000	710	5	??	Y	NO	??	0	CH	0	17.5	31.0	16.0	31.0	#chase juvenile #chase juvenile
CHG20140328	2014-03-28 06:54:44.466000	00:15:49.067000	00:15:53.734000	351	2	??	N	NO	??	0	CH	4	15.0	27.0	15.0	28.0	#joins chase of another juvenile #joins chase of another juvenile
CHG20140328	2014-03-28 06:54:49.200000	00:15:53.801000	00:15:56.367000	710	6	??	Y	NO	??	0	CH	2	17.0	34.0	17.5	32.0	#continues chase #continues chase
CHG20140328	2014-03-28 06:55:01.766000	00:16:06.367000	00:16:09.200000	351	3	??	Y	NO	??	0	CH	2	15.0	31.0	14.0	27.0	#continued chase #continued chase
CHG20140328	2014-03-28 06:55:04.666000	00:16:09.267000	00:16:12.000000	315	1	??	Y	NO	??	0	CH	2	16.0	28.0	15.0	27.0	#joins chase of juvenile #joins chase of juvenile
CHG20140328	2014-03-28 06:55:10.766000	00:16:15.367000	00:16:16.634000	315	2	??	N	NO	??	0	CH	1	18.0	26.0	19.0	23.0	#continues chase #continues chase
CHG20140328	2014-03-28 06:55:12.100000	00:16:16.701000	00:16:19.067000	340	1	??	N	NO	??	0	CH	2	21.0	35.0	20.0	32.0	#takes over chase of juvenile #takes over chase of juvenile
CHG20140328	2014-03-28 06:55:14.532000	00:16:19.133000	00:16:20.367000	702	3	??	N	NO	??	0	CH	1	20.0	34.0	23.0	34.0	#chases juvenile who flies off #chases juvenile who flies off
CHG20140328	2014-03-28 06:58:46.300000	00:19:50.901000	00:19:52.300000	351	4	??	Y	NO	??	0	CH	1	11.0	27.0	14.0	24.0	#chase away landing male #chase away landing male
CHG20140328	2014-03-28 06:59:05.399000	00:20:10.000000	00:20:16.734000	315	3	??	Y	NO	??	0	CH	6	14.0	25.0	13.5	23.0	#chase juvenile #chase juvenile
CHG20140328	2014-03-28 06:59:13.133000	00:20:17.734000	00:20:18.167000	710	7	??	Y	NO	??	0	CH	0	16.0	35.0	15.0	32.0	#chase landing juvenile #chase landing juvenile
CHG20140328	2014-03-28 06:59:13.633000	00:20:18.234000	00:20:24.234000	351	5	??	Y	NO	??	0	CH	6	12.0	26.0	14.0	25.0	#continues to chase same juvenile #continues to chase same juvenile
CHG20140328	2014-03-28 06:59:30.966000	00:20:35.567000	00:20:37.534000	710	8	??	Y	NO	??	0	CH	1	14.0	37.0	13.0	37.0	#chase #chase
CHG20140328	2014-03-28 07:00:18.899000	00:21:23.500000	00:21:26.801000	351	NA	Fe	Y	C	NA	NA	NA	3	11.0	28.0	NA	NA	#copulation #none
CHG20140328	2014-03-28 07:00:23.833000	00:21:28.434000	00:21:33.901000	710	9	702	Y	SI	702	0	NA	5	17.5	35.0	20.0	33.0	#interrupted strut but no fight #interrupted strut but no fight
CHG20140328	2014-03-28 07:00:30.499000	00:21:35.100000	00:21:48.267000	705	1	??	N	NO	??	0	CH	13	9.0	14.0	10.5	11.0	#705 stalked juvenile male while strutting then chased #705 stalked juvenile male while strutting then chased
CHG20140328	2014-03-28 07:00:47.733000	00:21:52.334000	00:21:52.734000	351	6	??	N	NO	??	0	CH	0	11.5	29.0	10.0	31.0	#joins chase of juvenile #joins chase of juvenile
CHG20140328	2014-03-28 07:00:48.200000	00:21:52.801000	00:21:58.767000	705	2	??	N	NO	??	0	CH	5	9.0	28.0	10.0	31.0	#continued chase #continued chase
CHG20140328	2014-03-28 07:00:59.666000	00:22:04.267000	00:22:05.267000	705	3	??	N	NO	??	0	CH	1	7.0	28.0	5.0	29.0	#juvenile flies off #juvenile flies off
CHG20140328	2014-03-28 07:01:08.300000	00:22:12.901000	00:22:18.968000	705	4	??	Y	NO	??	0	CH	6	7.0	26.0	13.0	19.0	#chases new juvenile #chases new juvenile
CHG20140328	2014-03-28 07:01:14.833000	00:22:19.434000	00:22:22.000000	315	4	??	Y	NO	??	0	CH	2	15.0	23.0	14.0	18.0	#chase #chase
CHG20140328	2014-03-28 07:01:18.000000	00:22:22.601000	00:22:23.767000	315	5	??	Y	NO	??	0	CH	1	13.0	29.0	13.0	31.0	#chase #chase
CHG20140328	2014-03-28 07:01:19.233000	00:22:23.834000	00:22:26.667000	351	7	??	Y	NO	??	0	CH	2	12.0	28.0	15.0	25.0	#chasing juvenile #chasing juvenile
CHG20140328	2014-03-28 07:01:22.133000	00:22:26.734000	00:22:29.033000	702	4	??	Y	NO	??	0	CH	2	20.0	36.0	19.0	35.0	#lunges at juvenile who is being chased #lunges at juvenile who is being chased
CHG20140328	2014-03-28 07:01:26.532000	00:22:31.133000	00:22:32.067000	710	10	??	Y	NO	??	0	CH	0	18.5	35.0	19.5	35.0	#chase juvenile who flies off #chase juvenile who flies off
CHG20140328	2014-03-28 07:02:01.833000	00:23:06.434000	00:23:24.200000	702	5	710	N	SI	710	0	NA	17	21.5	30.5	19.0	31.0	#interrupted strut but no fight #interrupted strut but no fight
CHG20140328	2014-03-28 07:10:48.399000	00:31:53.000000	00:31:55.567000	351	NA	Fe	Y	C	NA	NA	NA	2	13.0	26.0	NA	NA	#copulation #none
CHG20140328	2014-03-28 07:11:52.666000	00:32:57.267000	00:33:22.534000	351	8	710	Y	SI	351	4	FO	25	14.0	30.0	16.0	35.0	#interrupted strut #interrupted strut
CHG20140328	2014-03-28 07:18:06.599000	00:39:11.200000	00:39:27.868000	351	9	705	Y	SI	351	2	FO	16	12.0	29.0	11.0	27.0	#interrupted strut #interrupted strut
CHG20140328	2014-03-28 07:18:23.432000	00:39:28.033000	00:39:41.901000	351	10	315	Y	SI	351	3	FO	13	13.0	25.0	15.0	24.0	#stopped attacking one male to attack another #stopped attacking male to attack another
CHG20140328	2014-03-28 07:22:26.899000	00:43:31.500000	00:43:39.634000	315	6	351	Y	NO	351	2	FO	8	17.0	28.0	15.5	31.0	#another fight #another fight
CHG20140328	2014-03-28 07:24:43.367000	00:45:47.968000	00:45:51.601000	351	NA	Fe	Y	C	NA	NA	NA	3	18.0	30.0	NA	NA	#copulation #none
CHG20140328	2014-03-28 07:24:49.100000	00:45:53.701000	00:45:56.901000	351	11	702	Y	NO	351	1	NA	3	16.0	30.0	18.0	30.0	#attacks male who charged at him during C #attacks male who charged at him during c
CHG20140328	2014-03-28 07:24:53.933000	00:45:58.534000	00:46:09.200000	702	7	351	Y	NO	351	0	NA	10	20.5	31.0	20.0	32.0	#immediately charges after fight #immediately charges after fight
CHG20140328	2014-03-28 07:26:03.000000	00:47:07.601000	00:48:01.534000	710	11	702	Y	NO	702	3	FO	53	18.5	33.0	20.0	31.0	#charges approaching male #charges approaching male
CHG20140328	2014-03-28 07:26:48.499000	00:47:53.100000	00:47:55.000000	351	NA	Fe	Y	C	NA	NA	NA	1	14.0	27.0	NA	NA	#copulation #none
CHG20140328	2014-03-28 07:26:58.499000	00:48:03.100000	00:48:21.868000	351	12	705	Y	SI	351	1	FO	18	14.0	28.0	13.0	27.0	#351 lunges at male who came close during C #351 lunges at male who came close during C
CHG20140328	2014-03-28 07:28:35.766000	00:49:40.367000	00:49:43.834000	351	NA	Fe	Y	C	NA	NA	NA	3	17.0	25.0	NA	NA	#copulation #none
CHG20140328	2014-03-28 07:28:43.066000	00:49:47.667000	00:49:52.234000	351	NA	Fe	Y	C	NA	NA	NA	4	16.0	24.0	NA	NA	#copulation #none
CHG20140328	2014-03-28 07:29:53.799000	00:50:58.400000	00:51:23.767000	710	12	702	Y	SI	702	1	FO	25	19.0	35.0	20.0	31.0	#strut interrupted #strut interrupted
CHG20140328	2014-03-28 07:30:11.733000	00:51:16.334000	00:51:32.667000	705	5	??	Y	SI	??	0	CH	16	12.0	22.0	6.0	15.0	#705 runs across lek to chase male #705 runs across lek to chase male
CHG20140328	2014-03-28 07:30:28.133000	00:51:32.734000	00:51:34.634000	315	7	??	Y	NO	??	0	CH	1	17.0	28.0	14.5	23.0	#joins chase of juvenile #joins chase of juvenile
CHG20140328	2014-03-28 07:30:30.100000	00:51:34.701000	00:51:38.167000	351	13	??	Y	NO	??	0	CH	3	14.0	24.0	13.0	22.0	#helps chase juvenile #helps chase juvenile
CHG20140328	2014-03-28 07:30:31.833000	00:51:36.434000	00:51:55.868000	702	8	710	N	NO	702	2	FO	19	21.0	32.0	20.0	32.0	#fights 710 again #fights 710 again
CHG20140328	2014-03-28 07:30:36.933000	00:51:41.534000	00:51:43.267000	315	8	??	Y	NO	??	0	CH	1	15.0	26.0	13.0	22.0	#chase again #chase again
CHG20140328	2014-03-28 07:30:38.733000	00:51:43.334000	00:51:47.334000	340	2	??	N	NO	??	0	CH	4	19.0	25.0	19.0	24.0	#chase #chase
CHG20140328	2014-03-28 07:30:51.633000	00:51:56.234000	00:51:59.067000	702	9	??	N	NO	??	0	CH	2	20.0	30.5	24.0	32.0	#chases juvenile who flies away #chases juvenile who flies away
CHG20140328	2014-03-28 07:30:59.300000	00:52:03.901000	00:52:13.400000	702	10	710	N	NO	710	0	NA	9	23.0	32.0	20.0	32.0	#charge but no fight #charge but no fight
CHG20140328	2014-03-28 07:31:43.699000	00:52:48.300000	00:52:58.000000	351	14	340	Y	NO	351	0	FO	9	14.0	26.0	18.0	27.0	#none #none
CHG20140328	2014-03-28 07:34:57.133000	00:56:01.734000	00:56:17.801000	351	15	340	Y	SI	351	2	FO	16	14.5	26.0	18.0	28.0	#interrupted strut #interrupted strut
CHG20140328	2014-03-28 07:35:51.133000	00:56:55.734000	00:56:58.300000	710	13	702	Y	NO	702	0	NA	2	17.0	35.0	19.0	33.0	#charge no fight #charge no fight
CHG20140328	2014-03-28 07:40:37.733000	01:01:42.334000	01:01:45.834000	351	NA	Fe	Y	C	NA	NA	NA	3	12.0	26.0	NA	NA	#copulation #none
CHG20140328	2014-03-28 07:41:34.100000	01:02:38.701000	01:02:54.934000	702	11	710	Y	SI	710	0	NA	16	20.0	31.0	19.0	32.0	#charged strutting male who charged back #charged strutting male who charges back
CHG20140328	2014-03-28 07:42:44.532000	01:03:49.133000	01:03:59.100000	710	14	702	Y	NO	702	0	NA	9	19.0	31.0	20.0	31.0	#charged same male #charged same male
CHG20140328	2014-03-28 07:43:09.566000	01:04:14.167000	01:04:43.234000	702	12	710	N	NO	710	0	FO	29	21.0	30.0	20.0	32.0	#charged again #charged again
CHG20140328	2014-03-28 07:44:28.233000	01:05:32.834000	01:06:34.300000	340	3	702	Y	SI	702	1	FO	61	19.5	28.0	19.5	29.0	#strut interrupted #none
CHG20140328	2014-03-28 07:47:23.000000	01:08:27.601000	01:09:39.367000	340	4	702	N	SI	340	3	FO	71	19.0	27.0	20.0	31.0	#strut interrupted #strut interrupted
CHG20140328	2014-03-28 07:48:57.899000	01:10:02.500000	01:13:33.167000	710	15	702	N	SI	702	1	FO	210	17.0	32.0	10.0	31.0	#interrupted strut #interrupted strut
CHG20140328	2014-03-28 07:49:31.066000	01:10:35.667000	01:11:25.133000	315	9	340	N	SI	315	2	FO	49	16.0	27.0	19.0	29.0	#interrupted strut #interrupted strut
CHG20140328	2014-03-28 07:50:13.166000	01:11:17.767000	01:11:21.400000	351	NA	Fe	Y	C	NA	NA	NA	3	12.0	25.0	NA	NA	#copulation #none
CHG20140328	2014-03-28 07:50:56.233000	01:12:00.834000	01:12:06.701000	351	NA	Fe	Y	C	NA	NA	NA	5	10.0	27.0	NA	NA	#copulation #none
CHG20140328	2014-03-28 07:54:17.633000	01:15:22.234000	01:16:18.434000	340	5	315	N	NO	315	0	FO	56	19.5	28.0	18.0	26.0	#none #none
CHG20140328	2014-03-28 07:59:21.399000	01:20:26.000000	01:20:59.767000	340	6	315	N	SI	315	0	FO	33	20.0	28.0	19.0	25.0	#interrupted strut #interrupted strut
CHG20140328	2014-03-28 07:59:59.633000	01:21:04.234000	01:23:39.934000	702	13	710	N	NO	702	0	FO	155	21.0	30.0	19.0	29.0	#none #none
CHG20140328	2014-03-28 08:01:05.033000	01:22:09.634000	01:23:03.267000	340	7	315	N	SI	315	1	FO	53	20.0	29.0	19.5	28.0	#interrupted strut #strut interrupted
CHG20140328	2014-03-28 08:05:10.100000	01:26:14.701000	01:27:10.200000	340	8	702	N	NO	340	0	FO	55	20.0	29.0	20.5	29.0	#none #none
CHG20140328	2014-03-28 08:07:24.899000	01:28:29.500000	01:28:35.701000	315	10	340	N	NO	340	0	NA	6	19.0	29.0	20.0	29.0	#lunged at male #lunged at male
CHG20140328	2014-03-28 08:07:41.466000	01:28:46.067000	01:31:20.167000	315	11	340	N	NO	315	0	FO	154	19.0	28.0	20.0	28.0	#engages same male #engages same male
CHG20140328	2014-03-28 08:08:06.367000	01:29:10.968000	01:29:33.934000	710	16	702	N	NO	702	0	FO	22	19.5	29.0	22.0	28.0	#flies off #flies off
CHG20140328	2014-03-28 08:10:26.267000	01:31:30.868000	01:31:39.934000	315	12	340	N	NO	315	0	FO	9	19.0	27.0	20.0	28.0	#lunges at male again #lunged at same male
CHG20140328	2014-03-28 08:11:42.399000	01:32:47.000000	01:35:37.000000	340	9	315	N	NO	315	2	FO	170	21.0	25.0	20.0	25.0	#same birds fight #same birds fight
CHG20140328	2014-03-28 08:15:30.633000	01:36:35.234000	01:38:25.901000	315	13	340	N	NO	315	4	FO	110	19.0	28.0	20.0	28.0	#attacks male #attacks male
CHG20140328	2014-03-28 08:18:42.733000	01:39:47.334000	01:43:15.968000	315	14	340	N	NO	315	0	FO	208	18.5	26.0	21.0	28.0	#face off #face off
CHG20140328	2014-03-28 08:27:07.466000	01:48:12.067000	02:00:41.667000	315	15	340	N	NO	315	1	FO	749	20.0	29.0	21.0	29.0	#fights again #fights again
CHG20140328	2014-03-28 08:40:45.166000	02:01:49.767000	02:11:20.934000	351	16	340	N	NO	351	0	FO	571	19.0	28.0	20.0	29.0	#extended face off #extended face off
CHG20140328	2014-03-28 08:51:12.866000	02:12:17.467000	02:15:15.033000	315	16	351	N	NO	351	1	FO	177	19.0	29.0	18.0	30.0	#face off with new male #face off with new male
CHG20140328	2014-03-28 08:54:25.866000	02:15:30.467000	02:15:57.334000	315	17	351	N	NO	315	0	FO	26	18.0	26.0	17.0	26.0	#continued FO #continues FO
CHG20140328	2014-03-28 08:56:50.933000	02:17:55.534000	02:18:14.000000	351	17	705	N	NO	705	0	FO	18	14.0	25.0	12.0	23.0	#face off #face off
CHG20140328	2014-03-28 08:59:03.532000	02:20:08.133000	02:20:29.067000	351	18	705	N	NO	705	0	FO	20	14.0	25.0	11.0	23.0	#face off again #face off again
CHG20140328	2014-03-28 08:59:33.000000	02:20:37.601000	02:32:38.601000	351	19	705	N	NO	351	0	FO	721	12.0	24.0	11.0	22.0	#immediately engages same male #immediately engages same male
