## Supplemental_reproducible_code for "Fighting isn’t sexy in lekking Greater Sage-grouse (*Centrocercus urophasianus*)": CHG20140329_snow_20181204_allmarkers_interactions.tsv

Lek_Date_ID	Time_Stamp	Start_Caption_Stamp	End_Caption_Stamp	Initiator_ID	Interaction_Number	Partner_ID	Females_Present	Reaction_Code	Disengager_ID	Bouts_O_Smacking	Face_Off	Duration	Initiator_Cartesian_X	Initiator_Cartesian_Y	Partner_Cartesian_X	Partner_Cartesian_Y	Other_Notes
CHG20140329	2014-03-29 06:47:46.468000	00:11:27.968000	00:11:56.801000	340	1	702	Y	SI	340	1	FO	28	21.0	28.0	20.0	30.0	#none #none
CHG20140329	2014-03-29 06:48:50.167000	00:12:31.667000	00:15:03.834000	710	1	702	N	SI	702	0	FO	152	17.0	30.5	19.5	32.0	#none #none
CHG20140329	2014-03-29 06:51:24.500000	00:15:06.000000	00:15:43.667000	340	2	702	N	SI	702	0	FO	37	21.0	30.0	11.0	39.5	#none #none
CHG20140329	2014-03-29 06:53:42.767000	00:17:24.267000	00:17:45.601000	340	3	702	Y	SI	702	0	FO	21	20.5	30.0	19.5	31.0	#none #none
CHG20140329	2014-03-29 06:54:27.500000	00:18:09.000000	00:18:30.234000	351	1	340	Y	SI	351	3	FO	21	16.5	30.0	20.0	29.0	#pair on right #pair on right
CHG20140329	2014-03-29 06:54:32.600000	00:18:14.100000	00:19:23.968000	710	2	702	Y	SI	702	1	FO	69	17.0	32.0	19.5	32.5	#pair on left #pair on left
CHG20140329	2014-03-29 06:56:18.867000	00:20:00.367000	00:20:33.767000	702	1	710	Y	SI	702	0	FO	33	19.5	30.0	18.0	31.5	#pair on left #pair on left
CHG20140329	2014-03-29 06:56:38.967000	00:20:20.467000	00:20:26.434000	315	1	340	Y	SI	315	1	NA	5	18.5	29.5	20.5	29.0	#shortest face-off #shortest face-off
CHG20140329	2014-03-29 06:57:11.967000	00:20:53.467000	00:22:05.300000	702	2	710	Y	NO	702	1	FO	71	20.0	29.5	19.5	30.0	#same partner #same partner
CHG20140329	2014-03-29 06:58:29.867000	00:22:11.367000	00:23:54.200000	340	4	702	N	SI	702	1	FO	102	21.5	27.0	20.0	30.0	#really long face-off #really long face-off
CHG20140329	2014-03-29 06:58:30.667000	00:22:12.167000	00:22:15.033000	351	NA	Fe	Y	C	NA	NA	NA	2	17.0	27.0	NA	NA	#copulation #none
CHG20140329	2014-03-29 07:01:08.234000	00:24:49.734000	00:30:48.934000	710	3	702	Y	NO	702	6	FO	359	17.5	32.0	19.0	30.5	#none #none
CHG20140329	2014-03-29 07:07:16.834000	00:30:58.334000	00:32:51.734000	702	3	710	N	SI	710	0	FO	113	21.5	30.0	19.5	30.0	#none #none
CHG20140329	2014-03-29 07:09:30.633000	00:33:12.133000	00:38:21.000000	340	5	702	N	NO	340	0	FO	308	21.0	29.0	20.0	29.5	#none #none
CHG20140329	2014-03-29 07:14:57.800000	00:38:39.300000	00:44:35.167000	710	4	702	Y	SI	710	2	FO	355	16.0	29.0	20.0	29.5	#none #none
CHG20140329	2014-03-29 07:21:19.401000	00:45:00.901000	00:58:40.601000	710	5	702	N	NO	710	2	FO	819	19.0	31.0	20.0	30.0	#rear pair #rear pair
CHG20140329	2014-03-29 07:25:21.667000	00:49:03.167000	00:59:00.601000	351	2	340	N	SI	340	4	FO	597	9.5	27.0	20.5	28.0	#front pair #front pair
CHG20140329	2014-03-29 07:35:30.167000	00:59:11.667000	01:16:04.267000	351	3	710	N	NO	351	14	FO	1012	19.5	29.5	19.0	29.5	#none #none
CHG20140329	2014-03-29 07:37:59.500000	01:01:41.000000	01:10:40.033000	340	6	702	N	NO	340	0	FO	539	20.0	28.0	20.5	30.0	#laziest face-off #laziest face-off
CHG20140329	2014-03-29 07:47:49.700000	01:11:31.200000	01:17:28.801000	315	2	340	N	NO	315	0	FO	357	18.0	29.0	19.0	30.0	#none #none
CHG20140329	2014-03-29 07:54:51.734000	01:18:33.234000	01:30:52.334000	702	4	710	N	NO	710	3	FO	739	20.0	30.0	19.0	30.0	#none #none
CHG20140329	2014-03-29 07:56:21.967000	01:20:03.467000	01:24:10.734000	315	3	351	N	NO	351	0	FO	247	18.0	28.0	18.5	30.0	#none #none
CHG20140329	2014-03-29 08:00:50.834000	01:24:32.334000	01:25:38.801000	315	4	351	N	NO	315	0	FO	66	18.0	29.0	18.5	29.0	#same partner #same partner
