## Supplemental_reproducible_code for "Fighting isn’t sexy in lekking Greater Sage-grouse (*Centrocercus urophasianus*)": CHG20140330_snow_20190708_allmarkers_interactions.tsv

Lek_Date_ID	Time_Stamp	Start_Caption_Stamp	End_Caption_Stamp	Initiator_ID	Interaction_Number	Partner_ID	Females_Present	Reaction_Code	Disengager_ID	Bouts_O_Smacking	Face_Off	Duration	Initiator_Cartesian_X	Initiator_Cartesian_Y	Partner_Cartesian_X	Partner_Cartesian_Y	Other_Notes
CHG20140330	2014-03-30 06:52:35.167000	00:01:41.834000	00:01:48.000000	315	1	U1	Y	SI	U1	1	NA	6	13.5	27.0	11.0	21.0	#SI. chases U1 away but not juvenile #SI
CHG20140330	2014-03-30 06:52:46.034000	00:01:52.701000	00:02:30.567000	710	1	702	Y	SI	710	0	FO	37	16.5	31.0	19.5	32.0	#SI #SI
CHG20140330	2014-03-30 06:53:44.000000	00:02:50.667000	00:03:41.367000	340	1	702	Y	SI	340	1	FO	50	19.5	31.0	19.5	32.0	#SI #SI
CHG20140330	2014-03-30 06:54:05.301000	00:03:11.968000	00:03:15.801000	351	NA	Fe	Y	C	NA	NA	NA	3	14.0	23.0	NA	NA	#copulation #none
CHG20140330	2014-03-30 06:56:23.333000	00:05:30.000000	00:05:42.467000	351	1	315	Y	SI	351	2	FO	12	14.0	29.0	15.5	28.0	#SI #SI
CHG20140330	2014-03-30 06:57:12.267000	00:06:18.934000	00:06:39.968000	340	2	702	Y	SI	340	0	FO	21	20.5	30.0	19.5	31.0	#SI #SI
CHG20140330	2014-03-30 06:58:54.800000	00:08:01.467000	00:11:07.767000	710	2	702	Y	SI	710	1	FO	186	17.0	31.0	19.0	32.0	#SI #SI
CHG20140330	2014-03-30 07:02:13.100000	00:11:19.767000	00:11:43.767000	340	3	702	Y	SI	340	0	FO	24	19.0	30.0	20.0	30.0	#SI #SI
CHG20140330	2014-03-30 07:03:56.234000	00:13:02.901000	00:13:26.367000	340	4	702	Y	SI	340	0	FO	23	19.0	30.0	19.0	32.0	#SI #SI
CHG20140330	2014-03-30 07:04:40.134000	00:13:46.801000	00:14:11.567000	340	5	702	Y	SI	340	0	FO	24	18.5	30.0	19.5	32.0	#SI #SI
CHG20140330	2014-03-30 07:04:56.500000	00:14:03.167000	00:14:07.334000	351	NA	Fe	Y	C	NA	NA	NA	4	15.0	31.0	NA	NA	#copulation #none
CHG20140330	2014-03-30 07:06:14.800000	00:15:21.467000	00:16:39.033000	710	3	702	Y	NO	710	0	FO	77	17.5	33.0	19.0	32.0	#702 staring at 710 before fight #FO. 702 staring at beginning
CHG20140330	2014-03-30 07:06:34.034000	00:15:40.701000	00:15:55.067000	351	2	315	Y	SI	351	1	FO	14	14.5	30.0	15.5	28.0	#SI #SI
CHG20140330	2014-03-30 07:07:25.433000	00:16:32.100000	00:16:37.534000	315	2	U3	Y	NO	U3	0	CH	5	15.5	27.0	18.0	19.0	#chase #chase
CHG20140330	2014-03-30 07:07:32.700000	00:16:39.367000	00:17:09.834000	U1	1	U3	N	NO	U3	0	CH	30	7.5	18.0	10.5	16.0	#charge. females within 10m #chase
CHG20140330	2014-03-30 07:07:40.867000	00:16:47.534000	00:17:16.067000	702	1	710	Y	SI	710	0	FO	28	18.5	33.0	19.0	32.0	#SI. 702 not done yet #SI. 702 not done yet
CHG20140330	2014-03-30 07:08:08.000000	00:17:14.667000	00:17:18.367000	315	3	??	N	NO	??	0	CH	3	13.0	18.0	11.0	17.0	#chase. females within ~10m but not in their box #chase
CHG20140330	2014-03-30 07:08:11.767000	00:17:18.434000	00:17:28.634000	351	3	??	Y	NO	??	0	CH	10	15.5	30.0	12.0	25.0	#taking a turn at the chase #chase
CHG20140330	2014-03-30 07:08:18.600000	00:17:25.267000	00:17:27.267000	315	4	U3	Y	NO	U3	0	CH	2	13.5	26.0	11.5	24.0	#chase #chase
CHG20140330	2014-03-30 07:08:23.934000	00:17:30.601000	00:17:33.334000	351	4	U3	Y	NO	U3	0	CH	2	8.5	31.0	11.0	29.0	#chase #chase
CHG20140330	2014-03-30 07:08:26.733000	00:17:33.400000	00:17:37.834000	710	4	U3	Y	NO	U3	0	CH	4	17.0	32.0	14.5	31.0	#chase #chase
CHG20140330	2014-03-30 07:08:31.234000	00:17:37.901000	00:17:45.234000	702	2	U3	Y	NO	U3	0	CH	7	19.5	32.0	22.0	33.0	#chase #chase
CHG20140330	2014-03-30 07:08:37.100000	00:17:43.767000	00:17:48.534000	U1	2	??	N	NO	??	0	CH	4	9.3	17.0	13.0	17.0	#chase #chase but leisurely
CHG20140330	2014-03-30 07:08:38.633000	00:17:45.300000	00:17:49.467000	340	6	U3	Y	NO	U3	0	CH	4	20.5	30.0	24.5	28.0	#chase #chase
CHG20140330	2014-03-30 07:08:44.733000	00:17:51.400000	00:17:55.767000	710	5	U3	Y	NO	U3	0	CH	4	18.5	33.0	16.5	32.0	#chase. U3 starts in air #chase
CHG20140330	2014-03-30 07:08:49.167000	00:17:55.834000	00:17:58.567000	351	5	U3	Y	NO	U3	0	CH	2	14.0	30.0	10.5	33.0	#chase #chase
CHG20140330	2014-03-30 07:08:53.533000	00:18:00.200000	00:18:07.434000	351	6	??	Y	NO	??	0	CH	7	10.0	29.0	11.5	28.0	#chase #chase
CHG20140330	2014-03-30 07:09:02.934000	00:18:09.601000	00:18:10.968000	315	5	??	Y	NO	??	0	CH	1	14.5	25.0	12.5	24.0	#chase #chase
CHG20140330	2014-03-30 07:09:04.366000	00:18:11.033000	00:18:12.033000	351	7	??	Y	NO	??	0	CH	1	13.5	29.0	12.5	28.0	#chase cont. #quick interjection
CHG20140330	2014-03-30 07:09:05.433000	00:18:12.100000	00:18:13.734000	315	5.1	??	Y	NO	??	0	CH	1	13.0	26.0	13.5	28.0	#picks up the chase again #chase
CHG20140330	2014-03-30 07:09:07.201000	00:18:13.868000	00:18:19.000000	351	7.1	??	Y	NO	??	0	CH	5	15.0	28.0	18.0	29.0	#picks back up from 315 #chase
CHG20140330	2014-03-30 07:09:12.400000	00:18:19.067000	00:18:20.033000	340	7	??	Y	NO	??	0	CH	0	19.0	31.0	19.0	31.5	#chase #chase
CHG20140330	2014-03-30 07:09:13.433000	00:18:20.100000	00:18:27.400000	702	3	??	Y	NO	??	0	CH	7	19.5	31.0	20.0	30.0	#chase #chase
CHG20140330	2014-03-30 07:09:18.934000	00:18:25.601000	00:18:40.701000	U1	3	??	Y	SI	U1	0	FO	15	10.5	18.0	14.0	20.0	#SI #SI. short faceoff
CHG20140330	2014-03-30 07:09:20.800000	00:18:27.467000	00:18:32.834000	351	8	??	Y	NO	??	0	CH	5	16.0	31.0	17.5	31.0	#chase #chase
CHG20140330	2014-03-30 07:09:26.500000	00:18:33.167000	00:18:34.000000	340	8	??	Y	NO	??	0	CH	0	20.0	30.0	17.5	29.0	#chase. yielded to 315 #chase. yielded to 315
CHG20140330	2014-03-30 07:09:27.400000	00:18:34.067000	00:18:39.334000	315	6	??	Y	NO	??	0	CH	5	15.5	26.0	17.0	26.0	#chase #chase
CHG20140330	2014-03-30 07:09:32.733000	00:18:39.400000	00:18:45.200000	351	9	??	Y	NO	??	0	CH	5	14.0	30.0	12.5	29.0	#chase #chase
CHG20140330	2014-03-30 07:09:39.034000	00:18:45.701000	00:18:50.567000	315	7	??	Y	SI	??	1	CH	4	14.5	25.0	14.5	20.0	#SI chase #SI chase
CHG20140330	2014-03-30 07:09:39.533000	00:18:46.200000	00:18:58.133000	340	9	702	Y	SI	340	0	FO	11	19.0	30.0	18.0	32.0	#SI #SI
CHG20140330	2014-03-30 07:09:44.134000	00:18:50.801000	00:18:54.601000	315	8	U1	N	NO	U1	3	NA	3	12.0	19.0	11.5	18.0	#retreating fight. females ~10m #retreating fight. not quite a chase bc of smacks
CHG20140330	2014-03-30 07:09:48.400000	00:18:55.067000	00:18:59.534000	315	9	??	Y	NO	??	0	CH	4	9.5	17.0	12.0	21.0	#chase #chase
CHG20140330	2014-03-30 07:09:53.134000	00:18:59.801000	00:19:00.868000	315	10	??	Y	NO	??	0	CH	1	13.5	25.0	12.0	27.0	#chase interlude #chase interlude
CHG20140330	2014-03-30 07:09:54.600000	00:19:01.267000	00:19:01.367000	315	11	??	Y	NO	??	1	CH	0	12.5	25.0	14.0	26.0	#chase resumed #chase resumed
CHG20140330	2014-03-30 07:09:54.767000	00:19:01.434000	00:19:21.434000	351	10	??	Y	NO	??	0	CH	20	15.0	30.0	14.0	28.0	#chase until ?? flies #chase until ?? flies off
CHG20140330	2014-03-30 07:10:17.867000	00:19:24.534000	00:20:05.033000	351	11	??	Y	NO	??	0	CH	40	12.5	31.0	12.0	29.0	#chase #chase
CHG20140330	2014-03-30 07:10:57.301000	00:20:03.968000	00:20:07.434000	702	4	??	N	NO	??	0	CH	3	23.5	32.0	25.0	31.0	#chase. females within 10m #chase
CHG20140330	2014-03-30 07:11:01.500000	00:20:08.167000	00:20:10.434000	702	5	??	N	NO	??	0	CH	2	24.5	32.0	26.0	32.0	#chase. females present 10m #chase
CHG20140330	2014-03-30 07:11:09.600000	00:20:16.267000	00:20:20.234000	315	13	??	Y	SI	??	0	CH	3	15.0	27.0	18.5	18.0	#SI. chased off lek #SI. chased off
CHG20140330	2014-03-30 07:11:15.967000	00:20:22.634000	00:20:25.100000	702	6	??	Y	NO	??	0	CH	2	19.0	31.0	17.5	30.0	#chase #chase
CHG20140330	2014-03-30 07:11:19.167000	00:20:25.834000	00:20:35.367000	351	12	??	Y	NO	??	0	CH	9	14.0	29.0	14.5	32.0	#chase #chase
CHG20140330	2014-03-30 07:11:39.134000	00:20:45.801000	00:20:52.267000	351	13	??	Y	NO	??	0	CH	6	13.5	29.0	11.0	32.0	#chase #chase
CHG20140330	2014-03-30 07:11:45.867000	00:20:52.534000	00:21:02.000000	315	14	??	Y	NO	??	0	CH	9	14.0	27.0	13.0	24.0	#chase #chase
CHG20140330	2014-03-30 07:12:33.067000	00:21:39.734000	00:21:45.968000	U1	4	??	N	NO	??	0	CH	6	10.0	15.0	13.0	0.0	#chase #chase
CHG20140330	2014-03-30 07:12:45.667000	00:21:52.334000	00:22:00.567000	U1	5	??	N	NO	??	0	CH	8	11.5	17.0	8.0	10.0	#chase #chase
CHG20140330	2014-03-30 07:13:08.633000	00:22:15.300000	00:22:28.834000	351	14	315	Y	SI	351	1	FO	13	15.0	30.0	15.5	29.0	#SI #SI
CHG20140330	2014-03-30 07:13:53.767000	00:23:00.434000	00:23:05.434000	315	15	??	Y	SI	??	0	CH	5	16.0	28.0	18.5	19.0	#SI. chase #SI. chase
CHG20140330	2014-03-30 07:14:05.466000	00:23:12.133000	00:23:14.968000	351	15	??	Y	NO	351	0	NA	2	14.5	21.0	9.5	29.5	#SI. short charge #short charge
CHG20140330	2014-03-30 07:14:11.100000	00:23:17.767000	00:23:24.801000	U1	6	??	N	NO	??	0	CH	7	9.5	15.0	14.5	15.0	#chase #chase
CHG20140330	2014-03-30 07:14:18.201000	00:23:24.868000	00:23:34.534000	351	16	??	Y	NO	??	0	CH	9	14.5	30.0	7.0	31.0	#chase #chase
CHG20140330	2014-03-30 07:14:18.833000	00:23:25.500000	00:23:30.167000	315	16	??	Y	NO	??	0	CH	4	13.5	26.0	16.0	19.0	#chase #chase
CHG20140330	2014-03-30 07:14:24.201000	00:23:30.868000	00:23:33.467000	315	17	??	Y	NO	??	0	CH	2	20.5	21.0	14.0	26.0	#chase #chase
CHG20140330	2014-03-30 07:14:26.867000	00:23:33.534000	00:23:37.067000	340	11	??	Y	NO	??	0	CH	3	19.5	31.0	20.0	30.0	#chase. ?? begins flying #chase
CHG20140330	2014-03-30 07:14:27.833000	00:23:34.500000	00:23:42.534000	U1	7	??	N	NO	??	0	CH	8	15.0	19.0	18.0	13.0	#chase #chase
CHG20140330	2014-03-30 07:14:39.234000	00:23:45.901000	00:23:53.667000	U1	8	??	N	NO	??	0	CH	7	17.5	14.0	16.5	11.0	#chase #chase
CHG20140330	2014-03-30 07:15:03.967000	00:24:10.634000	00:24:11.701000	315	18	??	Y	NO	??	0	CH	1	14.0	26.0	12.5	25.0	#chase #chase
CHG20140330	2014-03-30 07:15:05.100000	00:24:11.767000	00:24:15.767000	351	17	??	Y	NO	??	0	CH	4	14.0	29.0	12.5	27.0	#chase #chase
CHG20140330	2014-03-30 07:15:05.134000	00:24:11.801000	00:24:13.868000	U1	9	??	N	NO	??	0	CH	2	15.5	18.0	16.5	18.0	#chase #chase
CHG20140330	2014-03-30 07:15:09.167000	00:24:15.834000	00:24:18.767000	315	18.1	??	Y	NO	??	0	CH	2	15.0	27.0	15.0	23.0	#chase #chase
CHG20140330	2014-03-30 07:15:16.934000	00:24:23.601000	00:24:26.767000	315	19	??	Y	NO	??	0	CH	3	14.0	24.0	17.0	21.0	#chase #chase
CHG20140330	2014-03-30 07:15:20.900000	00:24:27.567000	00:24:29.868000	315	20	??	Y	NO	??	0	CH	2	17.5	22.0	19.5	17.0	#chase #chase
CHG20140330	2014-03-30 07:15:41.500000	00:24:48.167000	00:24:51.801000	340	12	??	N	NO	??	0	CH	3	21.0	30.0	24.5	30.0	#chase. females within 10m #chase
CHG20140330	2014-03-30 07:15:45.201000	00:24:51.868000	00:25:17.234000	340	13	702	Y	SI	340	1	FO	25	24.5	30.0	18.5	31.0	#SI #SI
CHG20140330	2014-03-30 07:16:16.700000	00:25:23.367000	00:25:25.934000	315	21	??	Y	NO	??	0	CH	2	13.5	25.0	20.0	29.0	#chase #chase
CHG20140330	2014-03-30 07:16:19.333000	00:25:26.000000	00:25:29.234000	340	14	??	Y	NO	??	0	CH	3	19.0	30.0	20.0	24.0	#chase #chase
CHG20140330	2014-03-30 07:16:22.633000	00:25:29.300000	00:25:31.834000	315	22	??	Y	NO	??	0	CH	2	18.0	26.0	21.0	20.0	#chase #chase
CHG20140330	2014-03-30 07:16:31.167000	00:25:37.834000	00:25:42.500000	315	23	??	Y	NO	??	0	CH	4	15.0	22.0	11.5	20.0	#chase #chase
CHG20140330	2014-03-30 07:17:17.000000	00:26:23.667000	00:27:44.100000	710	7	702	Y	SI	702	2	FO	80	16.5	31.0	18.5	33.0	#SI #SI
CHG20140330	2014-03-30 07:17:41.533000	00:26:48.200000	00:26:50.434000	315	24	??	Y	NO	??	0	CH	2	11.5	21.0	9.0	24.0	#chase #chase
CHG20140330	2014-03-30 07:17:46.400000	00:26:53.067000	00:27:12.167000	U2	1	U1	N	SI	U1	0	NA	19	3.5	16.0	8.0	17.0	#SI. females on lek. charge from a distance #SI. short charge from a distance
CHG20140330	2014-03-30 07:18:02.867000	00:27:09.534000	00:27:14.934000	351	18	??	Y	NO	??	0	CH	5	13.0	29.0	9.5	30.0	#chase #chase
CHG20140330	2014-03-30 07:18:32.767000	00:27:39.434000	00:27:42.534000	315	25	??	Y	NO	??	0	CH	3	14.5	26.0	13.0	25.0	#chase #chase
CHG20140330	2014-03-30 07:18:35.934000	00:27:42.601000	00:27:46.133000	340	15	??	Y	NO	??	0	CH	3	18.5	30.0	18.0	25.0	#chase #chase
CHG20140330	2014-03-30 07:19:40.134000	00:28:46.801000	00:28:55.400000	U2	2	U1	N	SI	U1	0	NA	8	3.5	16.0	9.5	17.0	#SI. charge from a distance #SI. charge from a distance
CHG20140330	2014-03-30 07:20:09.567000	00:29:16.234000	00:29:25.667000	351	19	702	Y	SI	351	0	FO	9	15.5	30.0	17.5	30.0	#702 too close? #702 got too close and backs off
CHG20140330	2014-03-30 07:20:45.633000	00:29:52.300000	00:29:56.000000	351	NA	Fe	Y	C	NA	NA	NA	3	15.0	28.0	NA	NA	#copulation #none
CHG20140330	2014-03-30 07:21:28.400000	00:30:35.067000	00:33:00.200000	702	7	340	Y	SI	340	8	FO	145	18.0	30.0	19.0	29.0	#SI #SI
CHG20140330	2014-03-30 07:21:50.633000	00:30:57.300000	00:31:03.200000	U2	3	U1	N	SI	U2	0	NA	5	3.5	16.0	10.0	18.0	#SI from a distance #SI. from a distance
CHG20140330	2014-03-30 07:21:59.000000	00:31:05.667000	00:31:09.133000	351	NA	Fe	Y	C	NA	NA	NA	3	15.0	30.0	NA	NA	#copulation #none
CHG20140330	2014-03-30 07:27:28.366000	00:36:35.033000	00:39:56.701000	710	8	702	Y	SI	710	0	FO	201	15.0	30.0	18.5	31.0	#SI #SI
CHG20140330	2014-03-30 07:28:30.934000	00:37:37.601000	00:37:40.801000	351	NA	Fe	Y	C	NA	NA	NA	3	12.0	27.0	NA	NA	#copulation #none
CHG20140330	2014-03-30 07:31:07.201000	00:40:13.868000	00:40:54.634000	710	9	702	Y	NO	710	0	FO	40	18.0	31.0	18.5	30.0	#FO #FO
CHG20140330	2014-03-30 07:31:11.034000	00:40:17.701000	00:40:24.334000	U1	10	U3	N	SI	U3	0	NA	6	10.5	18.0	6.0	30.0	#SI from a distance. females within 5m #SI from a distance
CHG20140330	2014-03-30 07:31:48.400000	00:40:55.067000	00:40:58.000000	351	NA	Fe	Y	C	NA	NA	NA	2	13.0	25.0	NA	NA	#copulation #none
CHG20140330	2014-03-30 07:32:32.733000	00:41:39.400000	00:41:47.434000	710	10	702	Y	SI	702	0	FO	8	15.5	30.0	18.5	31.0	#SI #SI
CHG20140330	2014-03-30 07:33:02.900000	00:42:09.567000	00:42:15.100000	351	20	U3	Y	SI	U3	0	CH	5	11.0	29.0	6.0	30.0	#SI. female now very close to U3! #SI. female very close
CHG20140330	2014-03-30 07:33:26.067000	00:42:32.734000	00:42:48.200000	340	16	702	Y	SI	340	0	FO	15	19.5	29.0	18.5	30.0	#SI #SI
CHG20140330	2014-03-30 07:33:27.567000	00:42:34.234000	00:42:43.500000	U1	11	U3	Y	SI	U3	0	CH	9	9.0	18.0	6.0	28.0	#SI #SI
CHG20140330	2014-03-30 07:34:25.934000	00:43:32.601000	00:43:38.200000	351	21	U3	Y	NO	U3	0	CH	5	9.5	30.0	5.0	32.0	#chase. females by aggressor not U3 #chase
CHG20140330	2014-03-30 07:34:35.333000	00:43:42.000000	00:43:49.500000	315	26	U3	Y	NO	U3	0	CH	7	10.5	26.0	9.0	25.0	#chase #chase
CHG20140330	2014-03-30 07:34:42.900000	00:43:49.567000	00:43:50.500000	351	22	U3	Y	NO	U3	0	CH	0	12.5	29.0	15.5	18.0	#chase #chase
CHG20140330	2014-03-30 07:34:43.900000	00:43:50.567000	00:43:52.334000	340	17	U3	Y	NO	U3	0	CH	1	19.0	29.0	17.0	29.0	#chase #chase
CHG20140330	2014-03-30 07:34:46.800000	00:43:53.467000	00:43:58.100000	351	22.1	U3	Y	NO	U3	0	CH	4	17.0	28.5	9.5	24.0	#chase #chase
CHG20140330	2014-03-30 07:35:19.034000	00:44:25.701000	00:44:28.434000	U1	12	U3	Y	NO	U3	0	CH	2	7.0	18.0	6.0	27.0	#chase #chase
CHG20140330	2014-03-30 07:37:09.733000	00:46:16.400000	00:48:01.868000	710	11	702	Y	SI	710	0	FO	105	17.0	31.0	19.5	30.0	#SI #SI
CHG20140330	2014-03-30 07:39:08.433000	00:48:15.100000	00:49:14.701000	710	12	702	Y	NO	710	0	FO	59	19.0	30.0	20.0	30.0	#SI resumed #SI
CHG20140330	2014-03-30 07:49:44.433000	00:58:51.100000	00:59:17.567000	315	27	340	Y	SI	315	0	FO	26	17.0	27.0	20.0	29.0	#SI #SI
CHG20140330	2014-03-30 07:50:26.733000	00:59:33.400000	00:59:45.667000	315	28	340	Y	SI	315	0	FO	12	18.5	27.0	20.0	28.0	#SI #SI
CHG20140330	2014-03-30 07:55:47.733000	01:04:54.400000	01:05:11.834000	315	29	340	Y	SI	340	0	NA	17	13.0	25.0	19.5	30.0	#SI #SI. 340 barely engages
CHG20140330	2014-03-30 07:56:09.400000	01:05:16.067000	01:06:30.367000	315	30	340	Y	SI	315	1	FO	74	18.5	30.0	20.0	30.0	#SI #SI
CHG20140330	2014-03-30 08:09:19.466000	01:18:26.133000	01:18:45.133000	351	23	340	N	SI	351	0	NA	19	11.5	30.0	20.0	30.0	#SI. brief and from a distance #SI from a distance
CHG20140330	2014-03-30 08:09:38.533000	01:18:45.200000	01:26:01.100000	315	31	351	N	NO	351	1	FO	435	15.5	29.0	17.0	30.0	#FO with napping #FO
CHG20140330	2014-03-30 08:16:55.800000	01:26:02.467000	01:26:29.968000	351	24	??	N	SI	??	0	CH	27	16.0	30.0	3.5	30.0	#SI #SI then ?? leaves
CHG20140330	2014-03-30 08:17:53.767000	01:27:00.434000	01:29:38.334000	U1	13	U4	N	SI	U4	4	FO	157	4.5	16.0	1.0	15.0	#SI. no females on lek #SI. U1 retreating
CHG20140330	2014-03-30 08:20:46.366000	01:29:53.033000	01:30:26.100000	U1	14	315	N	SI	315	0	FO	33	8.0	14.0	10.5	18.0	#SI #SI. U1 backing off
CHG20140330	2014-03-30 08:26:43.733000	01:35:50.400000	01:35:54.167000	U4	1	U1	N	SI	U4	0	NA	3	2.0	15.0	5.5	18.0	#SI #SI
CHG20140330	2014-03-30 08:28:17.700000	01:37:24.367000	01:38:36.901000	U4	2	U1	N	SI	U4	4	FO	72	5.0	16.0	9.0	17.0	#SI #SI
CHG20140330	2014-03-30 08:43:53.134000	01:52:59.801000	02:04:17.934000	351	25	340	N	NO	351	4	FO	678	12.0	28.0	20.0	30.0	#relaxed FO #FO with napping
CHG20140330	2014-03-30 08:53:51.400000	02:02:58.067000	02:03:10.300000	U4	3	U1	N	NO	U1	0	CH	12	6.5	-2.0	15.0	-2.0	#chase in sage #chase in sage
CHG20140330	2014-03-30 08:54:03.700000	02:03:10.367000	02:03:22.801000	315	32	U1	N	NO	U1	0	CH	12	14.0	6.0	15.0	-2.0	#chase #chase
CHG20140330	2014-03-30 08:54:16.500000	02:03:23.167000	02:03:37.334000	315	33	U4	N	NO	U4	3	FO	14	11.5	2.0	13.0	1.0	#FO and chase #FO but then chase
CHG20140330	2014-03-30 08:55:36.733000	02:04:43.400000	02:04:52.334000	U4	4	U1	Y	SI	U1	0	CH	8	-1.5	8.0	7.0	15.0	#SI #SI chase from a distance
CHG20140330	2014-03-30 08:56:14.533000	02:05:21.200000	02:05:31.534000	351	26	U1	N	SI	U1	0	CH	10	13.5	28.0	4.0	19.0	#SI. leisurely chase #leisurely chase
CHG20140330	2014-03-30 08:58:17.400000	02:07:24.067000	02:07:41.400000	315	34	U1	N	SI	U1	0	NA	17	11.0	16.0	9.0	15.0	#SI #SI
