## Supplemental_reproducible_code for "Fighting isn’t sexy in lekking Greater Sage-grouse (*Centrocercus urophasianus*)": CHG20140331_snow_20181205_allmarkers_interactions.tsv

Lek_Date_ID	Time_Stamp	Start_Caption_Stamp	End_Caption_Stamp	Initiator_ID	Interaction_Number	Partner_ID	Females_Present	Reaction_Code	Disengager_ID	Bouts_O_Smacking	Face_Off	Duration	Initiator_Cartesian_X	Initiator_Cartesian_Y	Partner_Cartesian_X	Partner_Cartesian_Y	Other_Notes
CHG20140331	2014-03-31 06:44:55.733000	00:08:37.300000	00:08:51.801000	340	1	702	N	SI	340	0	FO	14	21.5	29.5	22.0	29.0	#702 approaches strutting. 340 turns like he's gonna leave then suddenly whips back around for faceoff #702 approaches strutting. 340 turns like he's gonna leave then suddenly whips back around for faceoff
CHG20140331	2014-03-31 06:46:34.167000	00:10:15.734000	00:10:36.000000	U3	1	U1	N	SI	U1	0	FO	20	7.5	16.0	8.0	27.0	#end when distracted by female #end when distracted by female
CHG20140331	2014-03-31 06:47:10.800000	00:10:52.367000	00:10:56.133000	351	NA	Fe	Y	C	NA	NA	NA	3	16.0	25.0	NA	NA	#copulation #none
CHG20140331	2014-03-31 06:47:18.100000	00:10:59.667000	00:11:03.567000	351	1	340	Y	NO	351	0	NA	3	17.5	33.0	19.5	34.0	#351 charges immediately after finishing a copulation #351 charges immediately after finishing a copulation
CHG20140331	2014-03-31 06:48:48.301000	00:12:29.868000	00:12:40.000000	U3	2	U1	N	SI	U1	1	CH	10	9.0	17.0	6.5	28.0	#faceoff turns into chase of U1 #faceoff turns into chase of U1
CHG20140331	2014-03-31 06:48:58.500000	00:12:40.067000	00:12:42.868000	351	2	U1	Y	NO	U1	0	CH	2	17.5	30.0	14.5	30.0	#U1 gets chased straight into this attack and flies up to escape #U1 gets chased straight into this attack and flies up to escape
CHG20140331	2014-03-31 06:50:28.867000	00:14:10.434000	00:14:11.934000	351	3	U1	Y	NO	U1	0	CH	1	17.5	33.0	14.0	33.0	#U1 already on his way out when he gets chased a little #U1 already on his way out when he gets chased a little
CHG20140331	2014-03-31 06:51:30.367000	00:15:11.934000	00:15:20.334000	U3	3	U1	N	SI	U1	0	NA	8	9.0	15.0	7.0	28.0	#U3 kinda looks like he's charging U1 but U1 doesn't really react #U3 kinda looks like he's charging U1 but U1 doesn't really react
CHG20140331	2014-03-31 06:51:50.134000	00:15:31.701000	00:15:35.000000	U3	4	U1	N	SI	U1	0	NA	3	7.5	20.5	8.5	30.0	#U3 does a tiny little charge. U1 doesn't react much #U3 does a tiny little charge. U1 doesn't react much
CHG20140331	2014-03-31 06:54:04.433000	00:17:46.000000	00:18:13.634000	U3	5	U1	N	SI	U1	0	NA	27	9.0	15.0	6.5	30.0	#U3 doing weird slow charge at U1 again. U1 sort of runs away #U3 doing weird slow charge at U1 again. U1 sort of runs away
CHG20140331	2014-03-31 06:54:08.234000	00:17:49.801000	00:18:11.701000	340	2	702	N	SI	340	2	FO	21	20.0	30.0	20.5	30.0	#faceoff #faceoff
CHG20140331	2014-03-31 06:54:35.067000	00:18:16.634000	00:18:19.500000	351	4	U1	Y	NO	U1	0	NA	2	17.0	31.0	11.5	28.0	#351 gets mad at U1 from pretty far away. seems unprovoked #351 gets mad at U1 from pretty far away. seems unprovoked
CHG20140331	2014-03-31 06:55:01.167000	00:18:42.734000	00:18:50.234000	U3	6	U1	N	SI	U1	0	CH	7	7.0	20.0	7.0	29.0	#U1 gets chased yet again part one of three #U1 gets chased yet again part one of three
CHG20140331	2014-03-31 06:55:08.733000	00:18:50.300000	00:18:53.200000	351	5	U1	Y	NO	U1	0	CH	2	17.5	30.0	9.5	28.0	#U1 chased part two of three. U1 flies up #U1 chased part two of three. U1 flies up
CHG20140331	2014-03-31 06:55:11.700000	00:18:53.267000	00:19:00.167000	315	1	U1	Y	NO	U1	0	CH	6	16.5	29.5	13.5	29.0	#U1 chased part three of three. U1 flies and ends up in I4 #U1 chased part three of three. U1 flies and ends up in I4
CHG20140331	2014-03-31 06:57:03.267000	00:20:44.834000	00:20:47.968000	315	2	U1	N	NO	U1	0	NA	3	19.5	27.0	24.5	19.0	#U1 turns to face 315 and gets charged #U1 turns to face 315 and gets charged
CHG20140331	2014-03-31 06:57:17.566000	00:20:59.133000	00:21:02.133000	U3	7	U2	N	SI	U3	0	NA	3	8.0	15.0	2.5	12.0	#small charge #small charge
CHG20140331	2014-03-31 06:57:18.667000	00:21:00.234000	00:21:05.901000	315	3	U1	N	NO	U1	0	CH	5	19.5	19.5	21.5	10.5	#weird roundabout chase #weird roundabout chase
CHG20140331	2014-03-31 06:57:43.533000	00:21:25.100000	00:21:29.033000	315	4	U1	N	NO	U1	0	CH	3	16.0	18.0	14.5	13.0	#U1 edging close to the clump. gets chased #U1 edging close to the clump. gets chased
CHG20140331	2014-03-31 06:57:50.533000	00:21:32.100000	00:21:37.601000	315	5	U1	N	NO	U1	0	NA	5	14.0	17.0	11.5	15.0	#315 chasing U1 again. U1 takes off to escape #315 chasing U1 again. U1 takes off to escape
CHG20140331	2014-03-31 06:58:08.401000	00:21:49.968000	00:22:06.167000	340	3	702	N	SI	340	0	FO	16	20.5	37.0	22.0	32.0	#340 gets rejected then turns and charges 702 #340 gets rejected then turns and charges 702
CHG20140331	2014-03-31 07:00:41.867000	00:24:23.434000	00:24:27.400000	702	1	315	Y	SI	702	0	NA	3	21.0	30.0	19.0	29.0	#interrupted strut #interrupted strut
CHG20140331	2014-03-31 07:00:45.700000	00:24:27.267000	00:24:30.267000	U3	8	??	N	SI	??	0	NA	3	8.5	17.0	3.5	13.0	#charge from U3 #charge from U3
CHG20140331	2014-03-31 07:01:06.200000	00:24:47.767000	00:24:53.167000	U3	9	U1	N	SI	U3	0	NA	5	8.5	17.0	5.0	29.0	#very short charge. U3 seems to like those #very short charge. U3 seems to like those
CHG20140331	2014-03-31 07:01:11.500000	00:24:53.067000	00:25:17.200000	340	4	710	Y	SI	340	0	FO	24	19.5	35.0	18.5	37.0	#faceoff #faceoff
CHG20140331	2014-03-31 07:01:40.200000	00:25:21.767000	00:25:25.968000	351	NA	Fe	Y	C	NA	NA	NA	4	15.0	28.0	NA	NA	#copulation #none
CHG20140331	2014-03-31 07:01:43.800000	00:25:25.367000	00:26:15.133000	340	5	710	N	NO	340	8	FO	49	19.5	35.0	18.5	35.0	#340 ends faceoff. struts then immediately re-initiates faceoff with 710 #340 ends faceoff. struts then immediately re-initiates faceoff with 710
CHG20140331	2014-03-31 07:02:27.301000	00:26:08.868000	00:26:13.734000	U3	10	??	N	SI	U3	0	NA	4	8.0	16.0	3.0	12.0	#second charge from U3 at ?? #second charge from U3 at ??
CHG20140331	2014-03-31 07:02:30.500000	00:26:12.067000	inter	351	NA	Fe	Y	C	NA	NA	NA	0	16.5	31.0	NA	NA	#I
CHG20140331	2014-03-31 07:02:30.933000	00:26:12.500000	00:26:30.467000	315	6	351	Y	I	351	2	FO	17	16.5	29.0	16.5	31.0	#fully interrupted copulation #fully interrupted copulation
CHG20140331	2014-03-31 07:03:24.167000	00:27:05.734000	00:27:51.334000	340	6	702	N	SI	340	7	FO	45	19.5	33.0	21.0	31.0	#seemingly unprovoked attack by 340. he does a lot of those #seemingly unprovoked attack by 340. he does a lot of those
CHG20140331	2014-03-31 07:03:44.667000	00:27:26.234000	00:28:10.100000	U3	11	??	N	NO	??	2	FO	43	7.5	17.0	4.0	14.0	#lots of interaction btwn these two initiated by U3 #lots of interaction btwn these two initiated by U3
CHG20140331	2014-03-31 07:04:07.933000	00:27:49.500000	00:27:52.767000	351	NA	Fe	Y	C	NA	NA	NA	3	15.0	23.0	NA	NA	#copulation #none
CHG20140331	2014-03-31 07:04:24.167000	00:28:05.734000	00:28:11.734000	340	7	702	N	NO	340	0	NA	6	19.5	32.0	20.5	31.0	#702 seems to focus in on 340 first but 340 is the one who makes a dramatic little charge #702 seems to focus in on 340 first but 340 is the one who makes a dramatic little charge
CHG20140331	2014-03-31 07:05:06.833000	00:28:48.400000	00:28:58.634000	340	8	710	Y	SI	340	0	FO	10	19.5	39.0	17.0	33.0	#lots of interactions btwn these two initiated by 340 #lots of interactions btwn these two initiated by 340
CHG20140331	2014-03-31 07:05:24.767000	00:29:06.334000	00:29:10.067000	351	NA	Fe	Y	C	NA	NA	NA	3	16.0	25.0	NA	NA	#copulation #none
CHG20140331	2014-03-31 07:05:45.334000	00:29:26.901000	00:29:39.968000	340	9	710	Y	NO	340	0	NA	13	19.5	35.0	18.0	33.0	#340 is always the one to disengage from the interactions he initiates with 710 #?? is always the one to disengage from the interactions he initiates with 710
CHG20140331	2014-03-31 07:06:12.867000	00:29:54.434000	00:30:28.467000	340	10	710	Y	SI	340	1	FO	34	19.5	35.0	18.0	34.0	#fifth interaction btwn these two #fifth interaction btwn these two
CHG20140331	2014-03-31 07:07:12.733000	00:30:54.300000	00:30:59.667000	340	11	??	N	NO	??	0	CH	5	20.5	32.0	29.0	38.0	#340 charges unknown male entering lek from right #340 charges unknown male entering lek from right
CHG20140331	2014-03-31 07:07:18.134000	00:30:59.701000	00:31:04.200000	702	2	??	N	NO	??	0	CH	4	22.0	28.0	29.5	30.0	#?? in air when 702 begins chase #?? in air when 702 begins chase
CHG20140331	2014-03-31 07:07:23.000000	00:31:04.567000	00:32:18.434000	702	3	340	N	NO	340	0	FO	73	27.0	25.0	25.5	32.0	#702 chases 340 then engages in FO #702 chases 340 then engages in FO
CHG20140331	2014-03-31 07:07:43.167000	00:31:24.734000	00:31:27.634000	315	7	??	N	NO	??	0	CH	2	16.0	19.0	16.0	12.0	#super halfhearted brief chase #super halfhearted brief chase
CHG20140331	2014-03-31 07:07:50.833000	00:31:32.400000	00:31:35.467000	315	8	??	N	NO	??	0	CH	3	14.5	17.0	15.0	11.0	#?? flies to flee at end #?? flies to flee at end
CHG20140331	2014-03-31 07:08:02.767000	00:31:44.334000	00:31:46.601000	351	NA	Fe	Y	C	NA	NA	NA	2	16.0	25.0	NA	NA	#copulation #none
CHG20140331	2014-03-31 07:08:41.334000	00:32:22.901000	00:32:30.234000	702	4	340	N	SI	340	0	NA	7	21.0	30.0	19.5	30.0	#none #none
CHG20140331	2014-03-31 07:09:13.466000	00:32:55.033000	00:33:04.167000	U3	12	U1	N	SI	U1	1	CH	9	8.5	16.0	7.0	28.0	#U3 charges from pretty far away. seems unprovoked. U1 is chased #U3 charges from pretty far away. seems unprovoked. U1 is chased
CHG20140331	2014-03-31 07:09:22.667000	00:33:04.234000	00:33:07.334000	351	7	U1	Y	NO	U1	0	CH	3	16.0	29.0	9.5	38.0	#U1 gets chased into this chase. 351 chasing from afar #U1 gets chased into this chase. 351 chasing from afar
CHG20140331	2014-03-31 07:09:26.334000	00:33:07.901000	00:33:24.167000	U1	1	??	N	NO	??	0	CH	16	9.5	40.0	7.0	35.0	#U1 gets chased back to where ?? has been standing and watching since first chase #U1 gets chased back to where ?? has been standing and watching since first chase
CHG20140331	2014-03-31 07:09:34.167000	00:33:15.734000	00:33:19.767000	351	8	710	Y	SI	351	0	FO	4	14.5	28.0	16.5	30.0	#faceoff position but short #faceoff position but short
CHG20140331	2014-03-31 07:10:04.433000	00:33:46.000000	00:33:51.067000	340	12	710	Y	NO	340	0	NA	5	19.0	31.0	17.5	33.0	#none #none
CHG20140331	2014-03-31 07:10:18.600000	00:34:00.167000	00:34:02.434000	340	13	710	Y	NO	340	0	NA	2	19.0	33.0	18.0	35.0	#710 has remained focused on 340 since last interaction but 340 is the one to turn and re-engage #710 has remained focused on 340 since last interaction but 340 is the one to turn and re-engage
CHG20140331	2014-03-31 07:10:27.800000	00:34:09.367000	00:34:35.167000	340	14	710	Y	NO	710	0	FO	25	19.0	30.0	18.0	32.0	#none #none
CHG20140331	2014-03-31 07:10:40.167000	00:34:21.734000	00:34:25.534000	315	9	??	N	SI	??	0	CH	3	18.5	28.0	17.0	16.0	#chase ends with ?? flying left #chase ends with ?? flying left
CHG20140331	2014-03-31 07:10:44.034000	00:34:25.601000	00:34:30.267000	U3	13	??	N	NO	??	0	CH	4	9.0	17.0	13.0	15.0	#U3 begins chasing ?? after ?? is already chased. ?? flies up before and after chase #U3 begins chasing ?? after ?? is already chased. ?? flies up before and after chase
CHG20140331	2014-03-31 07:11:04.200000	00:34:45.767000	00:34:53.467000	710	1	340	Y	NO	340	0	FO	7	19.0	38.0	19.5	38.0	#none #none
CHG20140331	2014-03-31 07:11:18.667000	00:35:00.234000	00:35:02.667000	702	5	340	N	SI	340	0	NA	2	20.0	27.0	20.0	35.0	#none #none
CHG20140331	2014-03-31 07:11:22.867000	00:35:04.434000	00:35:14.033000	340	15	702	N	NO	702	0	NA	9	19.5	30.0	20.0	30.0	#340 does one strut between prev interaction and this and then re-engages. 702 disengages to chase entering male #340 does one strut between prev interaction and this and then re-engages. 702 disengages to chase entering male
CHG20140331	2014-03-31 07:11:32.667000	00:35:14.234000	00:35:18.400000	702	6	??	N	NO	??	0	CH	4	20.0	28.0	30.5	33.0	#702 charges unknown male that is flying in #702 charges unknown male that is flying in
CHG20140331	2014-03-31 07:11:39.466000	00:35:21.033000	00:37:01.200000	702	7	340	N	SI	340	12	FO	100	20.0	33.0	25.0	29.0	#702 finishes chasing unknown male and rushes to re-engage 340. very long bouts of smacking #702 finishes chasing unknown male and rushes to re-engage 340. very long bouts of smacking
CHG20140331	2014-03-31 07:12:17.767000	00:35:59.334000	00:36:04.367000	351	9	710	Y	SI	351	0	NA	5	17.0	29.0	16.5	30.0	#none #none
CHG20140331	2014-03-31 07:12:40.800000	00:36:22.367000	00:36:26.734000	315	10	??	N	NO	??	0	NA	4	21.5	26.0	26.0	20.0	#small charge. ?? reacts slightly #small charge. ?? reacts slightly
CHG20140331	2014-03-31 07:13:21.100000	00:37:02.667000	00:37:06.767000	340	16	??	N	NO	??	0	CH	4	22.5	30.0	27.5	32.0	#340 turns out of FO to chase ?? away #340 turns out of FO to chase ?? away
CHG20140331	2014-03-31 07:13:30.533000	00:37:12.100000	00:37:16.200000	315	11	??	N	NO	??	0	CH	4	18.5	28.0	15.0	19.0	#?? flies off #?? flies off
CHG20140331	2014-03-31 07:13:37.767000	00:37:19.334000	00:37:44.634000	340	17	702	N	SI	340	0	FO	25	22.0	31.0	20.5	31.0	#none #none
CHG20140331	2014-03-31 07:13:52.500000	00:37:34.067000	00:37:43.901000	U3	14	U1	N	SI	U1	0	CH	9	8.0	16.0	7.0	29.0	#U1 chased part one of four #U1 chased part one of four
CHG20140331	2014-03-31 07:14:02.967000	00:37:44.534000	00:37:47.234000	351	NA	Fe	Y	C	NA	NA	NA	2	16.0	25.0	NA	NA	#copulation #none
CHG20140331	2014-03-31 07:14:15.401000	00:37:56.968000	00:37:59.868000	351	10	U1	Y	NO	U1	0	CH	2	16.5	31.0	11.0	28.0	#U1 chased part two of four #U1 chased part two of four
CHG20140331	2014-03-31 07:14:18.367000	00:37:59.934000	00:38:03.033000	315	12	U1	Y	NO	U1	0	CH	3	16.0	28.0	10.5	21.0	#U1 chased part three of four #U1 chased part three of four
CHG20140331	2014-03-31 07:14:22.034000	00:38:03.601000	00:38:08.234000	U3	15	U1	N	NO	U1	0	CH	4	8.0	28.0	7.5	25.0	#U1 chased part four of four #U1 chased part four of four
CHG20140331	2014-03-31 07:14:37.667000	00:38:19.234000	00:38:30.100000	351	11	702	Y	SI	351	0	FO	10	16.0	30.0	19.5	37.0	#none #none
CHG20140331	2014-03-31 07:14:47.633000	00:38:29.200000	00:38:36.500000	U3	16	U1	N	NO	U1	1	CH	7	7.0	26.0	3.5	27.0	#U1 chased again part one of four #U1 chased again part one of four
CHG20140331	2014-03-31 07:14:55.000000	00:38:36.567000	00:38:40.601000	351	12	U1	Y	NO	U1	0	CH	4	18.5	41.0	9.5	39.0	#U1 chased again part two of four #U1 chased again part two of four
CHG20140331	2014-03-31 07:14:59.100000	00:38:40.667000	00:38:44.634000	315	13	U1	Y	NO	U1	0	CH	3	14.0	27.0	11.5	29.0	#U1 chased again part three of four #U1 chased again part three of four
CHG20140331	2014-03-31 07:15:03.466000	00:38:45.033000	00:38:56.868000	U3	17	U1	N	NO	U1	0	CH	11	9.0	29.0	7.5	25.0	#U1 chased again part four of four. very slow chase #U1 chased again part four of four. very slow chase
CHG20140331	2014-03-31 07:15:50.867000	00:39:32.434000	00:39:40.133000	U3	18	U1	N	SI	U1	1	CH	7	5.0	20.0	15.0	30.0	#U1 chased again again part one of four #U1 chased again again part one of four
CHG20140331	2014-03-31 07:16:01.566000	00:39:43.133000	00:39:46.701000	351	13	U1	Y	NO	U1	0	CH	3	16.0	30.0	10.5	32.0	#U1 chased again again part two of four #U1 chased again again part two of four
CHG20140331	2014-03-31 07:16:04.633000	00:39:46.200000	00:39:51.901000	340	18	??	N	NO	??	0	CH	5	20.5	29.0	27.5	32.0	#chase entering male #chase entering male
CHG20140331	2014-03-31 07:16:05.466000	00:39:47.033000	00:39:50.167000	U3	19	U1	N	NO	U1	0	CH	3	7.0	43.0	8.0	30.0	#U1 chased again again part three of four #U1 chased again again part three of four
CHG20140331	2014-03-31 07:16:08.667000	00:39:50.234000	00:39:56.367000	315	14	U1	Y	NO	U1	0	CH	6	14.0	30.0	8.0	27.0	#U1 chased again again part four of four. U1 flies off the lek #U1 chased again again part four of four. U1 flies off the lek
CHG20140331	2014-03-31 07:17:16.167000	00:40:57.734000	00:41:00.267000	315	15	??	N	NO	??	0	CH	2	18.5	20.0	22.5	18.0	#charge from far away. seems unprovoked other than 315 being rejected #charge from far away. seems unprovoked other than 315 being rejected
CHG20140331	2014-03-31 07:17:18.767000	00:41:00.334000	00:41:03.334000	340	19	??	N	NO	??	0	CH	3	21.5	29.0	24.0	26.0	#none #none
CHG20140331	2014-03-31 07:17:45.433000	00:41:27.000000	00:41:45.868000	351	14	702	Y	SI	351	2	FO	18	17.0	30.0	19.5	38.0	#none #none
CHG20140331	2014-03-31 07:18:33.600000	00:42:15.167000	00:42:21.500000	315	16	??	N	NO	??	0	CH	6	19.5	28.0	22.5	16.0	#charge from very far away. ?? very recently flew in #charge from very far away. ?? very recently flew in
CHG20140331	2014-03-31 07:18:40.034000	00:42:21.601000	00:42:30.500000	315	17	U4	N	NO	U4	0	CH	8	19.5	16.0	15.5	17.0	#315 goes directly from prev chase into this one. flies to chase U4 #315 goes directly from prev chase into this one. flies to chase U4
CHG20140331	2014-03-31 07:19:04.533000	00:42:46.100000	00:42:51.934000	315	18	??	Y	NO	??	0	CH	5	14.0	23.0	16.5	15.0	#chase #chase
CHG20140331	2014-03-31 07:19:20.067000	00:43:01.634000	00:43:19.200000	702	8	340	Y	SI	702	0	NA	17	19.5	29.0	20.5	29.0	#340 seems to get too close #340 seems to get too close
CHG20140331	2014-03-31 07:19:31.500000	00:43:13.067000	00:43:16.467000	U3	20	??	N	NO	??	0	CH	3	10.0	12.0	13.5	12.0	#U3 chases ?? #U3 chases ??
CHG20140331	2014-03-31 07:19:35.000000	00:43:16.567000	00:43:22.667000	315	19	??	N	NO	??	0	CH	6	16.5	18.0	18.0	16.0	#315 runs like he's about to strut but ends up chasing ?? #315 runs like he's about to strut but ends up chasing ??
CHG20140331	2014-03-31 07:19:45.301000	00:43:26.868000	00:43:33.767000	315	20	??	N	NO	??	0	CH	6	23.0	10.0	19.5	13.0	#chases juvenile #chases juvenile
CHG20140331	2014-03-31 07:19:58.301000	00:43:39.868000	00:43:51.267000	340	20	702	Y	SI	340	0	FO	11	20.0	29.0	19.0	30.0	#none #none
CHG20140331	2014-03-31 07:21:17.867000	00:44:59.434000	00:45:07.167000	U3	21	??	N	NO	??	0	CH	7	9.5	16.0	15.0	5.0	#U3 initiates chase from far away. ?? flies off #U3 initiates chase from far away. ?? flies off
CHG20140331	2014-03-31 07:22:05.367000	00:45:46.934000	00:45:50.033000	315	21	??	N	NO	??	0	CH	3	15.0	18.0	13.5	14.0	#brief chase #brief chase
CHG20140331	2014-03-31 07:22:11.401000	00:45:52.968000	00:45:56.367000	U3	22	??	N	NO	??	0	CH	3	9.5	13.0	9.5	14.0	#U3 seems focused on ?? for a while but really starts chasing him here #U3 seems focused on ?? for a while but really starts chasing him here
CHG20140331	2014-03-31 07:22:16.000000	00:45:57.567000	00:46:01.167000	??	1	U3	N	NO	U3	0	NA	3	3.0	12.0	5.5	15.0	#none #none
CHG20140331	2014-03-31 07:22:37.067000	00:46:18.634000	00:46:21.367000	U3	23	??	N	NO	??	0	CH	2	8.5	15.0	8.5	17.0	#both sit there for a while before U3 starts chasing #both sit there for a while before U3 starts chasing
CHG20140331	2014-03-31 07:23:13.433000	00:46:55.000000	00:46:59.567000	U3	24	??	N	NO	??	0	CH	4	8.0	12.0	12.0	9.0	#slow chase #slow chase
CHG20140331	2014-03-31 07:23:18.067000	00:46:59.634000	00:47:05.534000	315	22	??	N	NO	??	0	CH	5	12.5	19.0	14.5	17.0	#?? chased off lek. flies away #?? chased off lek. flies away
CHG20140331	2014-03-31 07:24:02.234000	00:47:43.801000	00:47:54.000000	351	15	??	Y	NO	??	0	CH	10	14.0	29.0	9.5	28.0	#really long chase #really long chase
CHG20140331	2014-03-31 07:24:12.500000	00:47:54.067000	00:47:59.334000	315	23	??	Y	NO	??	0	CH	5	11.5	28.0	17.0	26.0	#chase juvenile #chases juvenile
CHG20140331	2014-03-31 07:24:18.401000	00:47:59.968000	00:48:01.367000	340	21	??	N	NO	??	0	CH	1	19.5	27.0	23.5	22.0	#none #none
CHG20140331	2014-03-31 07:24:28.367000	00:48:09.934000	00:48:25.868000	U3	25	??	N	NO	??	0	CH	15	9.0	12.0	7.0	8.0	#faceoff-ish into chase #faceoff-ish into chase
CHG20140331	2014-03-31 07:27:20.533000	00:51:02.100000	00:51:06.467000	U3	26	??	N	NO	??	0	CH	4	9.5	16.0	8.5	6.0	#?? flies away #?? flies away
CHG20140331	2014-03-31 07:28:13.967000	00:51:55.534000	00:51:57.834000	351	16	702	N	SI	351	0	NA	2	18.0	29.0	19.5	32.0	#very brief interaction. disengage at almost the same time #very brief interaction. disengage at almost the same time
CHG20140331	2014-03-31 07:28:22.900000	00:52:04.467000	00:52:17.701000	U3	27	U4	N	NO	U4	1	CH	13	9.0	17.0	5.0	28.0	#U3 charges from far away. faceoff into chase #U3 charges from far away. faceoff into chase
CHG20140331	2014-03-31 07:28:36.200000	00:52:17.767000	00:52:22.901000	351	17	U4	N	NO	U4	0	CH	5	17.5	30.0	10.5	24.0	#U4 chased into this chase #U4 chased into this chase
CHG20140331	2014-03-31 07:29:08.633000	00:52:50.200000	00:52:58.267000	U3	28	U4	N	NO	U4	0	NA	8	7.0	28.0	6.0	42.0	#weird lowkey interaction #weird lowkey interaction
CHG20140331	2014-03-31 07:29:24.200000	00:53:05.767000	00:53:16.434000	U3	29	U4	N	SI	U4	0	CH	10	6.5	30.0	5.0	42.0	#faceoff into chase #faceoff into chase
CHG20140331	2014-03-31 07:29:34.933000	00:53:16.500000	00:53:19.167000	315	24	U4	Y	NO	U4	0	CH	2	18.5	28.0	12.5	22.0	#fly to chase #fly to chase
CHG20140331	2014-03-31 07:29:37.667000	00:53:19.234000	00:53:21.234000	U3	30	U4	N	NO	U4	0	CH	2	10.0	28.0	13.0	19.0	#U3 flies up to chase #U3 flies up to chase
CHG20140331	2014-03-31 07:29:39.933000	00:53:21.500000	00:53:31.367000	315	25	U3	N	NO	U3	4	FO	9	14.5	18.0	12.0	18.0	#315 and U3 go straight out of chasing another male into this FO. U3 flees by flying at end #315 and U3 go straight out of chasing another male into this FO. U3 flees by flying at end
CHG20140331	2014-03-31 07:31:36.100000	00:55:17.667000	00:55:20.267000	351	18	702	N	NO	702	0	NA	2	18.5	29.0	19.5	32.0	#very short interaction #very short interaction
CHG20140331	2014-03-31 07:31:53.000000	00:55:34.567000	00:56:03.801000	702	9	351	N	SI	351	5	FO	29	18.5	30.0	19.5	30.0	#none #none
CHG20140331	2014-03-31 07:32:21.600000	00:56:03.167000	00:56:06.200000	315	26	??	Y	NO	??	0	CH	3	19.5	29.0	19.5	17.0	#315 charges but not directly at ?? #315 charges but not directly at ??
CHG20140331	2014-03-31 07:33:07.167000	00:56:48.734000	00:57:43.300000	702	10	710	N	SI	702	1	FO	54	20.5	32.0	19.5	41.0	#females present within 10m #females present within 10m
CHG20140331	2014-03-31 07:33:43.566000	00:57:25.133000	01:01:18.767000	??	2	U5	N	NO	??	6	FO	233	-0.5	14.0	1.0	7.0	#?? runs away #?? runs away
CHG20140331	2014-03-31 07:34:13.301000	00:57:54.868000	00:58:08.801000	702	11	710	N	NO	702	0	FO	13	20.0	30.0	19.5	33.0	#both turn to engage at almost the exact same time #both turn to engage at almost the exact same time
CHG20140331	2014-03-31 07:35:10.533000	00:58:52.100000	01:01:06.868000	702	12	710	Y	NO	702	2	FO	134	19.5	30.0	19.0	38.0	#both turn to engage at almost exact same time #both turn to engage at almost exact same time
CHG20140331	2014-03-31 07:36:48.267000	01:00:29.834000	01:00:34.634000	315	27	??	N	SI	??	0	CH	4	18.5	25.0	14.5	17.0	#none #none
CHG20140331	2014-03-31 07:37:50.633000	01:01:32.200000	01:01:55.534000	340	22	702	Y	SI	340	0	FO	23	22.0	28.0	20.5	29.0	#none #none
CHG20140331	2014-03-31 07:39:17.900000	01:02:59.467000	01:03:04.033000	315	28	??	Y	NO	??	0	CH	4	12.0	24.0	11.5	20.0	#none #none
CHG20140331	2014-03-31 07:41:27.600000	01:05:09.167000	01:05:17.634000	351	19	702	Y	SI	351	0	NA	8	18.0	29.0	19.5	30.0	#none #none
CHG20140331	2014-03-31 07:42:03.134000	01:05:44.701000	01:05:49.200000	315	29	??	N	NO	??	0	CH	4	19.0	28.0	15.0	17.0	#none #none
CHG20140331	2014-03-31 07:42:09.767000	01:05:51.334000	01:05:52.868000	U5	1	??	N	NO	??	0	CH	1	7.0	17.0	12.5	14.0	#sort of chase #sort of chase
CHG20140331	2014-03-31 07:42:11.367000	01:05:52.934000	01:05:55.400000	315	30	??	N	NO	??	0	CH	2	14.5	18.0	12.5	13.0	#315 struts a bit then goes back to chasing ?? from previous interaction #315 struts a bit then goes back to chasing ?? from previous interaction
CHG20140331	2014-03-31 07:42:19.433000	01:06:01.000000	01:06:12.500000	351	20	702	Y	NO	351	0	NA	11	17.5	29.0	19.5	30.0	#none #none
CHG20140331	2014-03-31 07:42:55.533000	01:06:37.100000	01:06:41.067000	U5	2	??	N	NO	??	0	CH	3	8.0	13.0	12.0	11.0	#none #none
CHG20140331	2014-03-31 07:43:19.700000	01:07:01.267000	01:07:04.500000	315	31	??	N	NO	??	0	CH	3	18.5	28.0	15.5	20.0	#none #none
CHG20140331	2014-03-31 07:43:27.000000	01:07:08.567000	01:07:11.667000	315	32	??	N	NO	??	0	CH	3	14.5	23.0	11.0	16.0	#315 resumes chase of previous male #315 resumes chase of previous male
CHG20140331	2014-03-31 07:43:30.466000	01:07:12.033000	01:07:14.300000	U5	3	??	N	NO	??	0	CH	2	8.5	14.0	8.5	15.0	#?? is chased into this #?? is chased into this
CHG20140331	2014-03-31 07:43:33.167000	01:07:14.734000	01:07:15.667000	U4	1	??	N	NO	??	0	CH	0	7.0	27.0	5.5	22.0	#chase continued #chase continued
CHG20140331	2014-03-31 07:43:34.167000	01:07:15.734000	01:07:27.133000	U5	4	??	N	NO	??	0	CH	11	7.0	18.0	5.0	19.0	#?? chased offscreen #?? chased offscreen
CHG20140331	2014-03-31 07:44:01.667000	01:07:43.234000	01:07:48.601000	710	2	351	N	SI	351	0	NA	5	17.0	32.0	18.0	30.0	#female within 10m #female within 10m
CHG20140331	2014-03-31 07:44:54.867000	01:08:36.434000	01:08:56.267000	351	21	702	Y	SI	702	3	FO	19	17.5	29.0	19.5	30.0	#702 turns away to engage with other male #702 turns away to engage with other male
CHG20140331	2014-03-31 07:45:15.067000	01:08:56.634000	01:09:01.801000	702	13	340	N	NO	340	0	NA	5	20.0	30.0	21.0	30.0	#340 runs over during 702 and 351's FO but 702 does not turn around to face 340 until now #340 runs over during 702 and 351's FO but 702 does not turn around to face 340 until now
CHG20140331	2014-03-31 07:47:15.200000	01:10:56.767000	01:11:05.267000	U4	2	U5	N	NO	U4	0	NA	8	6.5	23.0	5.5	17.0	#U5 barely reacts #U5 barely reacts
CHG20140331	2014-03-31 07:47:30.867000	01:11:12.434000	01:13:39.100000	702	14	710	Y	NO	702	0	FO	146	19.5	30.0	18.0	31.0	#702 almost turns away and disengages but then re-engages when 710 turns to leave #702 almost turns away and disengages but then re-engages when 710 turns to leave
CHG20140331	2014-03-31 07:48:19.733000	01:12:01.300000	01:12:11.534000	U5	5	U4	N	SI	U4	0	NA	10	5.5	16.0	6.5	19.0	#none #none
CHG20140331	2014-03-31 07:48:57.833000	01:12:39.400000	01:16:04.734000	U5	6	U4	N	SI	U5	0	FO	205	6.0	16.0	7.0	19.0	#none #none
CHG20140331	2014-03-31 07:50:11.134000	01:13:52.701000	01:13:58.801000	702	15	710	Y	NO	702	0	NA	6	19.5	30.0	18.0	31.0	#brief interaction #brief interaction
CHG20140331	2014-03-31 07:50:57.900000	01:14:39.467000	01:15:00.234000	351	22	702	Y	NO	351	0	NA	20	17.0	29.0	19.0	29.0	#none #none
CHG20140331	2014-03-31 07:51:30.401000	01:15:11.968000	01:16:13.167000	702	16	340	Y	SI	340	1	FO	61	19.5	28.0	19.5	28.0	#none #none
CHG20140331	2014-03-31 07:52:45.967000	01:16:27.534000	01:17:39.367000	U5	7	U4	N	SI	U4	0	FO	71	7.5	14.0	6.0	18.0	#none #none
CHG20140331	2014-03-31 07:52:49.633000	01:16:31.200000	01:16:33.968000	351	NA	Fe	Y	C	NA	NA	NA	2	15.0	23.0	NA	NA	#copulation #none
CHG20140331	2014-03-31 07:53:42.967000	01:17:24.534000	01:20:05.434000	710	3	702	N	SI	702	1	FO	160	18.5	30.0	19.5	30.0	#female within 10m. 710 runs toward 702 earlier but 702 does not react until this charge #female within 10m. 710 runs toward 702 earlier but 702 does not react until this charge
CHG20140331	2014-03-31 07:54:55.733000	01:18:37.300000	01:21:27.133000	U5	8	U4	N	SI	U5	1	FO	169	6.5	17.0	7.0	19.0	#none #none
CHG20140331	2014-03-31 07:56:27.267000	01:20:08.834000	01:20:25.033000	351	23	315	Y	SI	351	2	FO	16	17.0	29.0	17.5	29.0	#none #none
CHG20140331	2014-03-31 07:56:38.267000	01:20:19.834000	01:22:17.834000	702	17	710	Y	NO	702	3	FO	118	19.5	31.0	18.5	31.0	#none #none
CHG20140331	2014-03-31 07:58:08.900000	01:21:50.467000	01:21:52.033000	U5	9	??	N	NO	??	0	CH	1	7.0	17.0	5.0	8.0	#none #none
CHG20140331	2014-03-31 07:58:36.034000	01:22:17.601000	01:22:20.133000	U5	10	??	N	NO	??	0	FO	2	6.5	13.0	1.0	8.0	#none #none
CHG20140331	2014-03-31 07:58:59.234000	01:22:40.801000	01:25:44.701000	702	18	710	Y	SI	702	0	FO	183	19.5	28.0	18.0	30.0	#702 almost turns away in middle. about to strut but turns back into FO #702 almost turns away in middle. about to strut but turns back into FO
CHG20140331	2014-03-31 07:59:54.566000	01:23:36.133000	01:23:45.901000	U5	11	??	N	NO	??	0	FO	9	5.0	12.0	8.5	2.0	#far apart chase. somewhat unclear which of two males U5 is chasing #far apart chase. somewhat unclear which of two males U5 is chasing
CHG20140331	2014-03-31 08:02:11.533000	01:25:53.100000	01:27:46.968000	340	23	702	Y	SI	702	2	FO	113	20.0	27.0	19.5	28.0	#none #none
CHG20140331	2014-03-31 08:03:48.200000	01:27:29.767000	01:27:34.000000	351	NA	Fe	Y	C	NA	NA	NA	4	15.0	25.0	NA	NA	#copulation #none
CHG20140331	2014-03-31 08:04:43.967000	01:28:25.534000	01:28:37.400000	710	4	702	N	SI	702	0	NA	11	17.5	31.0	19.0	30.0	#females within 10 m #females within 10 m
CHG20140331	2014-03-31 08:05:27.367000	01:29:08.934000	01:31:04.100000	702	19	710	Y	NO	710	0	FO	115	18.0	31.0	19.5	29.0	#none #none
CHG20140331	2014-03-31 08:05:34.301000	01:29:15.868000	01:29:44.367000	351	24	340	Y	SI	351	1	FO	28	17.5	29.0	19.5	29.0	#none #none
CHG20140331	2014-03-31 08:05:38.401000	01:29:19.968000	01:34:35.400000	U5	12	U4	N	SI	U4	1	FO	315	8.5	28.0	9.0	27.0	#none #none
CHG20140331	2014-03-31 08:07:28.234000	01:31:09.801000	01:33:23.000000	710	5	702	Y	NO	702	3	FO	133	19.5	40.0	19.5	30.0	#none #none
CHG20140331	2014-03-31 08:08:49.700000	01:32:31.267000	01:32:37.000000	351	25	315	Y	SI	351	0	NA	5	17.5	30.0	16.0	29.0	#none #none
CHG20140331	2014-03-31 08:09:52.000000	01:33:33.567000	01:34:39.701000	702	20	710	Y	NO	702	0	FO	66	19.5	29.0	19.5	36.0	#none #none
CHG20140331	2014-03-31 08:10:12.000000	01:33:53.567000	01:33:57.133000	351	NA	Fe	Y	C	NA	NA	NA	3	16.0	26.0	NA	NA	#copulation #none
CHG20140331	2014-03-31 08:10:55.034000	01:34:36.601000	01:34:59.667000	351	26	315	Y	SI	351	2	FO	23	17.5	29.0	15.5	27.0	#both disengage at almost same time #both disengage at almost same time
CHG20140331	2014-03-31 08:11:06.667000	01:34:48.234000	01:35:15.834000	702	21	710	N	NO	710	0	NA	27	19.5	30.0	19.0	31.0	#females withing 10m #females within 10m
CHG20140331	2014-03-31 08:11:38.334000	01:35:19.901000	01:35:32.367000	710	6	702	N	NO	702	0	NA	12	19.0	35.0	19.5	30.0	#female within 10m #female within 10m
CHG20140331	2014-03-31 08:11:56.633000	01:35:38.200000	01:36:29.100000	702	22	340	Y	SI	340	1	FO	50	19.5	29.0	20.0	27.0	#none #none
CHG20140331	2014-03-31 08:13:32.933000	01:37:14.500000	01:41:36.934000	702	23	710	N	NO	702	0	FO	262	19.5	30.0	18.5	35.0	#female within 10m #female within 10m
CHG20140331	2014-03-31 08:16:13.433000	01:39:55.000000	01:40:01.667000	315	27	U4	N	SI	U4	0	CH	6	19.0	29.0	13.0	20.0	#female within 10m. U4 seems to briefly engage then runs. 315 pauses in middle of chase before resuming #female within 10m. U4 seems to briefly engage then runs. 315 pauses in middle of chase before resuming
CHG20140331	2014-03-31 08:16:20.167000	01:40:01.734000	01:40:03.300000	U5	13	U4	N	NO	U4	0	CH	1	10.0	14.0	9.0	16.0	#none #none
CHG20140331	2014-03-31 08:17:34.967000	01:41:16.534000	01:42:40.100000	315	28	U4	N	NO	315	1	FO	83	17.0	25.0	15.0	17.0	#chase turns into a lengthy faceoff #chase turns into a lengthy faceoff
CHG20140331	2014-03-31 08:18:10.000000	01:41:51.567000	01:42:57.434000	702	24	710	Y	NO	702	0	FO	65	20.0	32.0	19.5	38.0	#none #none
CHG20140331	2014-03-31 08:19:46.134000	01:43:27.701000	01:43:32.868000	351	27	702	Y	SI	351	0	NA	5	19.0	29.0	20.0	30.0	#none #none
CHG20140331	2014-03-31 08:19:51.933000	01:43:33.500000	01:43:37.400000	351	28	340	Y	SI	351	0	NA	3	19.5	29.0	20.0	24.0	#351 goes straight from interaction with 702 into this one #none
CHG20140331	2014-03-31 08:20:38.967000	01:44:20.534000	01:44:47.234000	340	24	702	Y	SI	340	2	FO	26	20.0	22.0	19.5	28.0	#none #none
CHG20140331	2014-03-31 08:21:49.833000	01:45:31.400000	01:46:04.100000	351	29	702	N	SI	702	0	FO	32	18.5	31.0	19.5	31.0	#female within 10m #females within 10m
CHG20140331	2014-03-31 08:24:46.000000	01:48:27.567000	01:48:56.701000	351	30	702	Y	NO	702	0	FO	29	18.5	30.0	19.5	30.0	#seem to focus on each other a little before this #seem to focus on each other a little before this
CHG20140331	2014-03-31 08:26:19.566000	01:50:01.133000	01:50:15.367000	U5	14	U4	N	NO	U4	0	NA	14	7.5	18.0	7.5	20.0	#none #none
CHG20140331	2014-03-31 08:26:47.800000	01:50:29.367000	01:54:27.667000	U4	3	U5	N	NO	U4	1	FO	238	7.5	20.0	7.5	18.0	#U5 seems to turn a bit before this but U4 is the one to really engage #none
CHG20140331	2014-03-31 08:27:46.600000	01:51:28.167000	01:52:11.934000	702	25	351	Y	SI	351	4	FO	43	20.5	31.0	19.0	30.0	#none #none
CHG20140331	2014-03-31 08:28:44.367000	01:52:25.934000	01:52:35.133000	702	26	351	Y	NO	702	0	NA	9	20.0	30.0	19.0	30.0	#none #none
CHG20140331	2014-03-31 08:29:48.334000	01:53:29.901000	01:53:48.801000	702	27	710	Y	SI	702	0	NA	18	20.0	29.0	18.5	32.0	#none #none
CHG20140331	2014-03-31 08:31:11.334000	01:54:52.901000	01:55:21.200000	702	28	351	N	SI	702	4	FO	28	18.5	29.0	19.5	29.0	#female within 10m #female within 10m
CHG20140331	2014-03-31 08:34:35.767000	01:58:17.334000	01:58:50.934000	702	29	710	N	NO	702	0	NA	33	20.0	30.0	19.0	35.0	#none #none
CHG20140331	2014-03-31 08:35:44.367000	01:59:25.934000	02:04:22.434000	702	30	710	N	NO	702	5	FO	296	20.0	30.0	19.5	31.0	#702 turns away to engage in another FO #702 turns away to engage in another FO
CHG20140331	2014-03-31 08:40:41.100000	02:04:22.667000	02:18:59.567000	340	25	702	N	NO	702	2	FO	876	21.0	30.0	20.0	30.0	#702 turns away from another FO into this #702 turns away from another FO into this
CHG20140331	2014-03-31 08:41:10.466000	02:04:52.033000	02:14:33.300000	351	31	710	N	NO	710	0	FO	581	17.0	28.0	18.5	30.0	#slow approach. low energy FO #slow approach. low energy FO
CHG20140331	2014-03-31 08:50:55.034000	02:14:36.601000	02:14:58.367000	351	32	??	N	SI	??	0	CH	21	17.0	30.0	7.0	30.0	#slow chase #slow chase
CHG20140331	2014-03-31 08:55:32.401000	02:19:13.968000	02:19:20.767000	702	31	340	N	NO	702	0	NA	6	20.5	30.0	21.5	30.0	#none #none
CHG20140331	2014-03-31 08:55:40.600000	02:19:22.167000	02:19:30.701000	U6	1	??	N	NO	??	0	CH	8	-0.5	15.0	-2.0	18.0	#unknown driven offscreen then back on #unknown driven offscreen then back on
CHG20140331	2014-03-31 08:55:55.733000	02:19:37.300000	02:20:28.601000	702	32	351	N	NO	351	0	FO	51	20.0	30.0	19.0	30.0	#difficult to tell if 351 is initiating interaction by walking toward #difficult to tell if 351 is initiating interaction by walking toward
CHG20140331	2014-03-31 08:56:43.867000	02:20:25.434000	02:20:37.334000	710	7	??	N	NO	??	0	CH	11	16.0	40.0	9.5	40.0	#none #none
CHG20140331	2014-03-31 08:57:31.067000	02:21:12.634000	02:26:45.234000	702	33	351	N	NO	351	0	FO	332	20.0	30.0	19.5	35.0	#351 turns away to engage in other interaction #351 turns away to engage in other interaction
CHG20140331	2014-03-31 09:03:03.800000	02:26:45.367000	02:26:59.067000	351	33	710	N	NO	710	0	NA	13	19.5	30.0	18.5	30.0	#351 turns away from another FO into this #351 turns away from another FO into this
CHG20140331	2014-03-31 09:03:47.100000	02:27:28.667000	02:34:16.934000	710	8	702	N	NO	710	3	FO	408	19.0	31.0	19.5	29.0	#none #none
CHG20140331	2014-03-31 09:04:51.466000	02:28:33.033000	02:29:39.133000	351	34	U4	N	SI	U4	2	FO	66	16.5	25.0	8.5	20.0	#351 initiating from very far away. U4 runs away at end #351 initiating from very far away. U4 runs away at end
CHG20140331	2014-03-31 09:06:02.900000	02:29:44.467000	02:29:52.901000	U6	2	U4	N	NO	U4	0	CH	8	7.5	13.0	4.5	17.0	#none #none
CHG20140331	2014-03-31 09:10:31.167000	02:34:12.734000	02:37:19.901000	U6	3	U4	N	SI	U6	0	FO	187	6.5	16.0	5.5	19.0	#U6 disengages to chase off male that just entered #U6 disengages to chase off male that just entered
CHG20140331	2014-03-31 09:10:50.566000	02:34:32.133000	02:36:19.868000	710	9	702	N	NO	710	0	FO	107	19.5	30.0	20.0	30.0	#none #none
CHG20140331	2014-03-31 09:12:53.533000	02:36:35.100000	02:37:20.100000	710	10	702	N	NO	702	0	NA	45	19.0	29.0	20.0	29.0	#not very clearly interacting at beginning #not very clearly interacting at beginning
CHG20140331	2014-03-31 09:13:39.401000	02:37:20.968000	02:37:33.334000	U6	4	??	N	NO	??	0	CH	12	5.5	18.0	-2.5	10.0	#unknown chased off #unknown chased off
CHG20140331	2014-03-31 09:14:20.200000	02:38:01.767000	02:40:39.000000	710	11	702	N	NO	710	0	FO	157	19.0	30.0	20.0	29.0	#none #none
CHG20140331	2014-03-31 09:14:56.466000	02:38:38.033000	02:40:39.200000	U6	5	U4	N	NO	U6	0	FO	121	5.5	16.0	6.5	19.0	#none #none
CHG20140331	2014-03-31 09:17:06.367000	02:40:47.934000	02:46:42.634000	U4	4	U6	N	SI	U4	0	FO	354	6.5	19.0	6.5	18.0	#U6 does a couple struts between last interaction and this but U4 doesn't move and both basically settle back into FO #U6 does a couple struts between last interaction and this but U4 doesn't move and both basically settle back into FO
CHG20140331	2014-03-31 09:17:12.466000	02:40:54.033000	02:41:41.067000	710	12	702	N	NO	702	0	FO	47	19.0	30.0	19.5	30.0	#none #none
CHG20140331	2014-03-31 09:23:03.234000	02:46:44.801000	02:51:34.400000	U6	5	U4	N	SI	U6	1	FO	289	7.0	18.0	7.0	20.0	#none #same unknown as prev U4 interaction
