## Supplemental_reproducible_code for "Fighting isn’t sexy in lekking Greater Sage-grouse (*Centrocercus urophasianus*)": CHG20140401_snow_20190708_allmarkers_interactions.tsv

Lek_Date_ID	Time_Stamp	Start_Caption_Stamp	End_Caption_Stamp	Initiator_ID	Interaction_Number	Partner_ID	Females_Present	Reaction_Code	Disengager_ID	Bouts_O_Smacking	Face_Off	Duration	Initiator_Cartesian_X	Initiator_Cartesian_Y	Partner_Cartesian_X	Partner_Cartesian_Y	Other_Notes
CHG20140401	2014-04-01 06:40:52.533000	00:01:02.267000	inter	702	NA	Fe	Y	C	NA	NA	NA	0	19.0	30.0	NA	NA	#none
CHG20140401	2014-04-01 06:40:54.766000	00:01:04.500000	00:01:23.067000	351	1	702	Y	I	702	2	FO	18	17.0	30.0	19.0	30.0	# INTERRUPTED COPULATION # INTERRUPTED COPULATION
CHG20140401	2014-04-01 06:42:00.666000	00:02:10.400000	inter	351	NA	Fe	Y	C	NA	NA	NA	0	17.0	31.0	NA	NA	#none
CHG20140401	2014-04-01 06:42:01.833000	00:02:11.567000	00:02:24.701000	315	1	351	Y	I	351	2	FO	13	17.5	30.0	17.0	31.0	# INTERRUPTED COPULATION NOT IN FIELD NOTES # INTERRUPTED COPULATION NOT IN FIELD NOTES
CHG20140401	2014-04-01 06:42:29.433000	00:02:39.167000	00:02:51.267000	702	1	710	Y	SI	702	1	FO	12	19.5	31.0	18.0	31.5	# attack appears to come out of nowhere # attack appears to come out of nowhere
CHG20140401	2014-04-01 06:42:50.466000	00:03:00.200000	00:03:06.033000	315	2	713	Y	SI	713	0	CH	5	15.0	23.0	15.0	21.0	# chased off the lek # chased off the lek
CHG20140401	2014-04-01 06:43:01.266000	00:03:11.000000	00:03:13.968000	702	2	713	Y	NO	713	0	CH	2	20.0	32.0	21.5	32.0	# chases him off the lek # chases him off the lek
CHG20140401	2014-04-01 06:43:22.000000	00:03:31.734000	00:03:53.534000	713	1	U	N	SI	U	1	CH	21	22.5	11.0	7.0	18.0	# long chase # long chase
CHG20140401	2014-04-01 06:44:09.733000	00:04:19.467000	00:04:27.934000	340	1	??	Y	NO	??	0	CH	8	23.0	31.0	23.5	33.0	# possible juvenile chase # possible juvenile chase
CHG20140401	2014-04-01 06:45:49.800000	00:05:59.534000	00:06:04.467000	315	3	??	Y	NO	??	0	CH	4	19.0	28.0	20.0	20.0	# this poor juvenile just keeps getting beaten up # this poor juvenile keeps getting beaten up
CHG20140401	2014-04-01 06:46:00.067000	00:06:09.801000	00:06:13.100000	713	2	??	N	NO	??	0	CH	3	8.0	19.0	15.0	16.0	# chased a juvenile # chased a juvenile
CHG20140401	2014-04-01 06:46:09.500000	00:06:19.234000	00:06:21.234000	315	4	713	Y	SI	713	0	CH	2	16.0	20.0	13.0	17.0	# immediately follows a chase initiated by 713 # immediately follows a chase initiated by 713
CHG20140401	2014-04-01 06:46:26.933000	00:06:36.667000	00:06:39.667000	713	3	??	N	NO	??	0	CH	3	10.5	17.0	15.5	16.5	# chased a juvenile # chased a juvenile
CHG20140401	2014-04-01 06:47:11.366000	00:07:21.100000	00:07:23.667000	713	4	??	N	NO	??	0	CH	2	15.0	19.0	19.5	18.0	# chased the same juvenile # chased the same juvenile
CHG20140401	2014-04-01 06:47:18.000000	00:07:27.734000	00:07:33.033000	315	5	??	Y	NO	??	0	CH	5	18.5	28.5	20.0	25.0	# juvenile getting beaten up again # this juvenile just keeps getting beaten up
CHG20140401	2014-04-01 06:47:23.366000	00:07:33.100000	00:07:36.267000	351	2	??	Y	NO	??	0	CH	3	16.0	31.0	15.0	31.0	# chased a juvenile # chased a juvenile
CHG20140401	2014-04-01 06:49:09.167000	00:09:18.901000	inter	702	NA	Fe	Y	C	NA	NA	NA	0	19.5	38.0	NA	NA	#none
CHG20140401	2014-04-01 06:49:09.733000	00:09:19.467000	00:09:35.234000	351	3	702	Y	I	702	2	FO	15	16.5	31.0	19.5	38.0	# INTERRUPTED COPULATION NOT IN THE LAB NOTES # NTERRUPTED COPULATION NOT IN THE LAB NOTES
CHG20140401	2014-04-01 06:50:22.466000	00:10:32.200000	00:10:36.334000	351	NA	Fe	Y	C	NA	NA	NA	4	15.5	28.0	NA	NA	#not in any of the previous data #none
CHG20140401	2014-04-01 06:50:34.600000	00:10:44.334000	00:10:50.634000	315	6	??	Y	NO	??	0	CH	6	15.5	26.0	13.0	25.0	# another juvenile chase # another juvenile chase
CHG20140401	2014-04-01 06:50:35.000000	00:10:44.734000	inter	702	NA	Fe	Y	C	NA	NA	NA	0	19.0	30.0	NA	NA	#none
CHG20140401	2014-04-01 06:50:35.167000	00:10:44.901000	00:11:00.234000	351	4	702	Y	I	351	2	FO	15	16.0	30.0	19.0	30.0	# INTERUPTED COPULATION NOT IN THE LAB NOTES # INTERRUPTED COPULATION NOT IN THE LAB NOTES
CHG20140401	2014-04-01 06:50:41.433000	00:10:51.167000	00:10:54.167000	340	2	??	Y	NO	??	0	CH	3	21.5	31.0	22.0	30.0	# possible juvenile chase # possible juvenile chase
CHG20140401	2014-04-01 06:52:06.466000	00:12:16.200000	00:12:29.701000	702	3	340	Y	SI	702	2	FO	13	19.5	38.0	20.0	31.0	# none # none
CHG20140401	2014-04-01 06:52:42.600000	00:12:52.334000	00:13:09.567000	702	4	340	Y	SI	702	2	FO	17	19.5	38.0	20.0	31.0	# immediately after another attack by the same male # immediately after attack by the same male
CHG20140401	2014-04-01 06:54:12.600000	00:14:22.334000	00:14:47.868000	351	5	702	Y	SI	351	3	FO	25	16.5	30.0	19.5	35.0	# same bird that he interrupted two copulations wtih # same male that he interrupted two copulations for
CHG20140401	2014-04-01 06:59:27.533000	00:19:37.267000	00:19:49.534000	702	5	351	Y	SI	351	1	FO	12	19.5	31.0	18.5	31.0	# attack is very abrupt # attack is very abrupt
CHG20140401	2014-04-01 07:01:49.700000	00:21:59.434000	00:22:15.200000	351	6	710	Y	SI	351	0	FO	15	16.5	29.0	16.5	34.0	# doesn't seem to be prompted to attack # doesn't appear to be provoked when he attacks
CHG20140401	2014-04-01 07:03:31.733000	00:23:41.467000	inter	351	NA	Fe	Y	C	NA	NA	NA	0	17.5	31.5	NA	NA	#none
CHG20140401	2014-04-01 07:03:32.433000	00:23:42.167000	00:24:41.200000	702	6	351	Y	CI	351	2	FO	59	20.0	35.0	17.5	31.5	# INTERRUPTED COPULATION real CI # INTERRUPTED COPULATION not too much smacking but a lot of spinning
CHG20140401	2014-04-01 07:05:23.100000	00:25:32.834000	inter	702	NA	Fe	Y	C	NA	NA	NA	0	20.0	31.0	NA	NA	#none
CHG20140401	2014-04-01 07:05:23.266000	00:25:33.000000	00:25:41.734000	340	3	702	Y	I	702	1	NA	8	21.0	27.5	20.0	31.0	# INTERRUPTED COPULATION # INTERRUPTED COPULATION
CHG20140401	2014-04-01 07:06:25.234000	00:26:34.968000	inter	702	NA	Fe	Y	C	NA	NA	NA	0	19.5	35.0	NA	NA	#none
CHG20140401	2014-04-01 07:06:26.167000	00:26:35.901000	00:26:42.868000	340	4	702	Y	I	340	1	FO	6	20.0	28.5	19.5	35.0	# SECOND INTERRUPTED COPULATION # SECOND INTERRUPTED COPULATION
CHG20140401	2014-04-01 07:06:33.000000	00:26:42.734000	00:26:52.534000	713	5	U	N	SI	713	0	FO	9	8.5	20.0	8.5	25.0	# I am a little unsure about this one # I am unsure about this one
CHG20140401	2014-04-01 07:08:28.933000	00:28:38.667000	00:28:50.033000	713	6	712	N	SI	712	1	CH	11	10.0	20.0	0.0	15.5	# long chase # extremely long chase ending at the other side of the lek
CHG20140401	2014-04-01 07:08:40.366000	00:28:50.100000	00:28:51.934000	315	7	712	Y	NO	712	0	CH	1	18.0	29.0	18.0	28.5	# picks up after another chase of the same bird by 713 # none
CHG20140401	2014-04-01 07:10:06.733000	00:30:16.467000	00:30:23.701000	702	7	710	Y	SI	702	0	FO	7	20.0	30.0	17.5	32.0	# aggression seems to come out of nowhere these males have not interacted before # aggression appears to come out of nowhere these males have not interacted before
CHG20140401	2014-04-01 07:11:14.033000	00:31:23.767000	00:31:28.133000	702	NA	Fe	Y	C	NA	NA	NA	4	20.0	29.5	NA	NA	#another copulation not in any of the previously recorded data #none
CHG20140401	2014-04-01 07:12:48.067000	00:32:57.801000	00:33:07.901000	702	8	710	Y	SI	702	0	FO	10	20.0	29.5	18.5	32.0	# these males have now interacted before # these males have now interacted before
CHG20140401	2014-04-01 07:14:07.933000	00:34:17.667000	00:34:23.534000	U	1	??	N	NO	??	0	CH	5	9.0	35.0	5.0	35.0	# possible juvenile chase # possible juvenile chase
CHG20140401	2014-04-01 07:14:16.566000	00:34:26.300000	00:34:27.801000	351	8	??	Y	NO	??	0	CH	1	16.0	31.5	14.0	31.5	# possible juvenile # possible juvenile
CHG20140401	2014-04-01 07:14:18.134000	00:34:27.868000	00:34:29.400000	315	8	??	Y	NO	??	0	CH	1	15.0	26.0	13.5	28.0	# juvenile chase # juvenile chase
CHG20140401	2014-04-01 07:14:19.733000	00:34:29.467000	00:34:40.133000	351	8.1	??	Y	NO	??	0	CH	10	15.0	28.0	14.0	28.0	#resume chase from 315 # possible juvenile
CHG20140401	2014-04-01 07:14:32.399000	00:34:42.133000	00:34:43.868000	315	9	??	Y	NO	??	0	CH	1	18.0	29.0	19.0	28.5	# juvenile chase # juvenile chase
CHG20140401	2014-04-01 07:14:32.666000	00:34:42.400000	00:34:53.567000	713	7	U	N	SI	713	0	CH	11	8.5	27.0	10.0	30.0	# none # none
CHG20140401	2014-04-01 07:14:47.833000	00:34:57.567000	00:35:02.601000	340	5	702	Y	SI	702	0	NA	5	21.0	28.0	20.0	32.0	# same male that he had interrupted 2 copulations for previously # same male that he had interrupted 2 copulations for previously
CHG20140401	2014-04-01 07:16:30.234000	00:36:39.968000	inter	702	NA	Fe	Y	C	NA	NA	NA	0	19.0	33.0	NA	NA	#none
CHG20140401	2014-04-01 07:16:30.967000	00:36:40.701000	00:37:00.334000	351	9	702	Y	I	351	3	FO	19	17.0	31.0	19.0	33.0	# INTERRUPTED COPULATION NOT IN THE FIELD NOTES # INTERRUPTED COPULATION NOT IN THE FIELD NOTES
CHG20140401	2014-04-01 07:17:13.600000	00:37:23.334000	00:37:25.734000	U	2	??	N	NO	??	0	CH	2	8.5	34.0	3.5	33.0	# possible juvenile chase # possible juvenile chase/ chased off the lek
CHG20140401	2014-04-01 07:17:18.800000	00:37:28.534000	00:37:32.033000	315	10	??	Y	NO	??	0	CH	3	14.5	21.0	18.5	19.0	# juvenile chase # juvenile chase
CHG20140401	2014-04-01 07:17:26.733000	00:37:36.467000	00:37:47.667000	713	8	??	Y	NO	??	0	CH	11	10.0	14.5	10.0	11.0	# unclear if juvenile # unclear if juvenile
CHG20140401	2014-04-01 07:18:03.466000	00:38:13.200000	00:38:17.534000	713	9	712	Y	SI	712	0	CH	4	7.5	16.0	11.5	11.5	# none # none
CHG20140401	2014-04-01 07:18:08.399000	00:38:18.133000	00:38:23.000000	315	11	712	Y	NO	712	0	CH	4	14.5	20.0	19.0	17.0	# picked up after another chase # none
CHG20140401	2014-04-01 07:18:10.234000	00:38:19.968000	00:38:25.701000	702	9	351	Y	SI	702	0	NA	5	19.5	31.5	17.0	32.5	# come back to this # come back to this
CHG20140401	2014-04-01 07:18:54.399000	00:39:04.133000	00:39:07.267000	315	12	712	Y	NO	712	0	CH	3	14.0	25.0	13.5	27.0	# none # none
CHG20140401	2014-04-01 07:18:57.833000	00:39:07.567000	00:39:08.667000	340	6	712	Y	NO	712	0	CH	1	21.5	29.5	19.0	30.0	# immediately follows another chase # immediately follows another chase
CHG20140401	2014-04-01 07:18:59.000000	00:39:08.734000	00:39:14.234000	351	10	712	Y	NO	712	0	CH	5	16.0	28.0	18.5	30.0	# third chase in a series # third chase in a series
CHG20140401	2014-04-01 07:19:08.299000	00:39:18.033000	00:39:33.334000	702	10	351	Y	NO	702	2	FO	15	19.5	33.0	19.5	32.0	# attack comes as he is walking back from his own attack against 712 # attack comes as he is walking back from another attack of his own on 712
CHG20140401	2014-04-01 07:19:09.167000	00:39:18.901000	00:39:20.500000	340	7	712	Y	NO	712	0	CH	1	21.0	30.0	23.0	33.0	# fourth in a series of chases # fourth in a series of chases
CHG20140401	2014-04-01 07:19:13.200000	00:39:22.934000	00:39:27.334000	340	8	712	Y	NO	712	0	CH	4	22.0	20.0	23.5	20.0	# fifth in a series of chases # fifth in a series of chases
CHG20140401	2014-04-01 07:19:53.333000	00:40:03.067000	00:40:27.167000	702	11	710	Y	SI	702	5	FO	24	19.5	30.0	17.5	31.0	# this is the third interaction between these two males # this is the third interaction between these two males
CHG20140401	2014-04-01 07:25:20.533000	00:45:30.267000	00:45:35.400000	351	11	702	Y	SI	702	0	NA	5	15.0	29.0	18.5	31.0	# no reason for this attack as far as I can see # rush attempt doesn't appear to have a reason
CHG20140401	2014-04-01 07:26:12.600000	00:46:22.334000	00:47:15.667000	702	12	351	Y	SI	351	7	FO	53	20.0	34.0	17.0	30.0	# these two males have been fighting a lot # these males have been fighting a lot
CHG20140401	2014-04-01 07:27:10.299000	00:47:20.033000	00:47:27.567000	340	9	702	Y	NO	702	1	FO	7	20.0	29.0	19.0	30.0	# a lot of interactions between these two males # a lot of interactions between these two males
CHG20140401	2014-04-01 07:27:20.967000	00:47:30.701000	00:47:46.434000	340	10	702	Y	SI	702	1	FO	15	20.0	29.0	19.0	30.0	# attacks same male # attacks same male
CHG20140401	2014-04-01 07:28:35.867000	00:48:45.601000	00:48:52.701000	713	10	U	N	SI	U	0	NA	7	10.0	25.0	9.0	28.0	# none # none
CHG20140401	2014-04-01 07:28:46.266000	00:48:56.000000	00:49:06.234000	315	13	713	N	NO	713	1	FO	10	11.5	23.0	9.5	24.0	# none # none
CHG20140401	2014-04-01 07:28:56.633000	00:49:06.367000	00:49:11.667000	351	12	702	Y	SI	702	0	NA	5	17.5	32.0	19.0	31.5	# these males have been fighting a lot # these males have been fighting a lot
CHG20140401	2014-04-01 07:29:31.234000	00:49:40.968000	00:51:43.701000	713	11	U	N	SI	713	6	FO	122	7.5	27.0	7.0	29.0	# none # FACE OFF
CHG20140401	2014-04-01 07:31:36.666000	00:51:46.400000	00:52:03.100000	713	12	712	N	SI	712	0	CH	16	9.0	25.0	13.5	14.0	# first interaction for 712 in a while # first interaction for 712 in a while
CHG20140401	2014-04-01 07:32:29.167000	00:52:38.901000	inter	702	NA	Fe	Y	C	NA	NA	NA	0	19.5	31.5	NA	NA	#none
CHG20140401	2014-04-01 07:32:29.900000	00:52:39.634000	00:53:00.901000	710	3	702	Y	CI	702	4	FO	21	18.5	34.0	19.5	31.5	# INTERRUPTED COPULATION real CI # INTERRUPTED COPULATION
CHG20140401	2014-04-01 07:33:23.533000	00:53:33.267000	00:53:39.267000	713	13	712	N	SI	712	0	CH	6	12.0	12.0	14.5	1.0	# none # none
CHG20140401	2014-04-01 07:34:43.800000	00:54:53.534000	00:54:59.067000	713	14	712	Y	SI	712	0	CH	5	10.0	11.0	16.0	5.0	# none # none
CHG20140401	2014-04-01 07:34:49.399000	00:54:59.133000	00:55:01.667000	315	14	712	Y	NO	712	0	CH	2	14.5	20.0	15.5	20.0	# happens in the middle of a chase by 713 # happens in the middle of a chase by 713
CHG20140401	2014-04-01 07:34:59.234000	00:55:08.968000	00:55:16.601000	713	15	712	Y	NO	712	0	CH	7	15.0	15.0	11.5	15.0	# none # he lept up and flew in order to overtake the other bird
CHG20140401	2014-04-01 07:35:09.833000	00:55:19.567000	00:55:23.234000	713	16	712	N	NO	712	0	CH	3	13.0	15.0	15.5	15.0	# 713 keeps chasing the same male # 713 keeps chasing the same male who I believe is 712
CHG20140401	2014-04-01 07:35:14.266000	00:55:24.000000	00:55:36.601000	315	15	713	N	NO	315	1	CH	12	15.0	19.5	15.5	15.0	# immediately after 713 was finished chasing another male # none
CHG20140401	2014-04-01 07:35:42.433000	00:55:52.167000	inter	702	NA	Fe	Y	C	NA	NA	NA	0	19.5	30.0	NA	NA	#none
CHG20140401	2014-04-01 07:35:43.700000	00:55:53.434000	00:56:08.267000	710	4	702	Y	CI	702	3	FO	14	18.5	33.0	19.5	30.0	# ANOTHER INTERRUPTED COPULATION real CI # ANOTHER INTERRUPTED COPULATION
CHG20140401	2014-04-01 07:36:42.733000	00:56:52.467000	00:56:56.434000	351	NA	Fe	Y	C	NA	NA	NA	3	15.0	28.5	NA	NA	#none #none
CHG20140401	2014-04-01 07:36:51.433000	00:57:01.167000	00:57:10.834000	351	13	U	Y	NO	U	1	NA	9	15.0	28.0	11.0	28.0	# this male made a small rush attempt at 351 during his copulation this seemed to be in retaliation # this seemed to be in retaliation for a rush attempt during a copulation
CHG20140401	2014-04-01 07:40:19.333000	01:00:29.067000	01:00:36.300000	340	11	315	Y	SI	315	0	NA	7	21.0	27.0	19.5	29.5	# other interactions happen at the same time but this is the same pair from before # a lot of interactions happening at the same time but this is the same pair from before
CHG20140401	2014-04-01 07:40:19.800000	01:00:29.534000	01:00:40.834000	702	13	351	Y	SI	702	0	FO	11	19.0	31.0	16.5	31.0	# weird interaction unclear who starts it at times # unclear who begins this interaction
CHG20140401	2014-04-01 07:40:45.000000	01:00:54.734000	01:01:13.567000	702	14	351	Y	SI	702	3	FO	18	19.5	31.5	17.0	31.5	# immediately after a fight between the same two males # immediately after a fight between the same two males
CHG20140401	2014-04-01 07:42:53.800000	01:03:03.534000	01:03:16.000000	702	15	340	Y	SI	702	1	FO	12	19.5	33.0	20.0	30.0	# attack appears to come out of nowhere but it could be retaliation # attack appears to come out of nowhere but it could be retaliation
CHG20140401	2014-04-01 07:43:41.600000	01:03:51.334000	01:04:03.033000	710	5	702	Y	SI	702	0	FO	11	18.0	33.0	20.0	35.0	# attack appears to come out of no where # rush attemp appears to come out of no where
CHG20140401	2014-04-01 07:44:12.700000	01:04:22.434000	01:04:32.934000	702	16	710	Y	SI	702	0	FO	10	18.5	32.0	20.0	31.0	# retaliation attack # retaliation rush attempt
CHG20140401	2014-04-01 07:44:31.000000	01:04:40.734000	01:05:11.567000	702	17	710	Y	SI	702	2	FO	30	18.5	32.0	18.0	32.0	# continuation of a fight # continuation of a previous fight
CHG20140401	2014-04-01 07:45:28.033000	01:05:37.767000	01:05:41.000000	702	18	710	Y	SI	710	0	NA	3	19.0	32.0	18.5	32.5	# continuation of the same fight again # continuation of the same fight
CHG20140401	2014-04-01 07:46:45.266000	01:06:55.000000	01:07:10.000000	351	14	702	Y	SI	702	0	FO	15	16.5	31.0	19.0	32.0	# these males have been fighting a lot # these males have been fighting a lot
CHG20140401	2014-04-01 07:47:07.433000	01:07:17.167000	01:07:30.601000	702	19	351	Y	NO	351	0	FO	13	19.5	31.0	18.5	31.0	# starts immediately after another fight # begins immediately after another fight between these two males
CHG20140401	2014-04-01 07:49:48.167000	01:09:57.901000	01:10:02.701000	713	17	U	N	SI	U	0	NA	4	11.0	19.0	8.0	31.0	# none # none
CHG20140401	2014-04-01 07:50:45.967000	01:10:55.701000	01:11:38.400000	351	15	702	Y	SI	702	2	FO	42	19.0	30.0	19.5	31.0	# these males have been fighting a lot # these males have been fighting a lot
CHG20140401	2014-04-01 07:50:54.266000	01:11:04.000000	01:12:34.868000	713	18	U	N	SI	713	0	FO	90	10.0	26.0	8.5	27.0	# none # FACE OFF
CHG20140401	2014-04-01 07:51:37.167000	01:11:46.901000	01:12:11.634000	702	20	351	Y	NO	702	0	FO	24	20.0	31.0	19.5	31.0	# begins immediately after another fight between these two males # happens immediately after another fight between the same two males
CHG20140401	2014-04-01 07:52:35.000000	01:12:44.734000	01:12:50.701000	340	12	702	Y	SI	702	0	NA	5	22.0	28.0	20.0	30.0	# two males right next to each other but he goes for one specifically # two males right next to each other but he goes for one specifically
CHG20140401	2014-04-01 07:53:38.234000	01:13:47.968000	01:14:00.434000	713	19	712	N	NO	712	0	CH	12	0.0	15.0	10.0	5.0	# random run across the entire lek # he ran across the entire lek to get this guy
CHG20140401	2014-04-01 07:53:49.200000	01:13:58.934000	01:14:10.367000	710	6	702	Y	SI	702	0	FO	11	16.0	31.0	19.0	35.0	# appears to come out of nowhere # appears to come out of nowhere uneventful
CHG20140401	2014-04-01 07:53:55.633000	01:14:05.367000	01:14:08.033000	340	13	712	N	NO	712	0	CH	2	22.5	29.0	24.0	25.0	# immediately follows a chase by 713 # immediately follows a chase by 713 and results in the exit of 712 from the lek
CHG20140401	2014-04-01 07:54:04.633000	01:14:14.367000	01:14:28.534000	702	21	710	Y	SI	702	3	FO	14	19.5	35.0	19.0	35.0	# continuation of another fight # continuation of another fight
CHG20140401	2014-04-01 07:54:26.234000	01:14:35.968000	01:15:18.100000	702	22	351	Y	SI	702	2	FO	42	19.5	31.0	17.0	30.0	# a lot of activity going on at once # a lot of activity going on at once
CHG20140401	2014-04-01 07:55:08.967000	01:15:18.701000	01:15:48.434000	340	14	702	Y	SI	702	0	FO	29	21.5	27.5	20.0	30.0	# either 340 is very protective of this area or has beef with this specific male # either 340 is particularly protective over this territory or he has a problem with this male
CHG20140401	2014-04-01 07:58:50.033000	01:18:59.767000	inter	702	NA	Fe	Y	C	NA	NA	NA	0	19.0	30.0	NA	NA	#none
CHG20140401	2014-04-01 07:58:51.967000	01:19:01.701000	01:19:21.534000	340	15	702	Y	CI	702	3	FO	19	22.0	27.5	19.0	30.0	# INTERRUPTED COPULATION but copulation was successful real CI # INTERRUPTED COPULATION but copulation was successful
CHG20140401	2014-04-01 08:00:07.733000	01:20:17.467000	01:45:58.300000	710	7	702	N	SI	702	6	FO	1540	17.0	34.0	20.0	35.0	# none # epically long face off that ends with the partner bird getting into another fight
CHG20140401	2014-04-01 08:02:39.399000	01:22:49.133000	01:22:52.133000	U	3	??	N	NO	??	0	CH	3	6.0	32.0	5.0	30.0	# possible juvenile chase # possible juvenile chase
CHG20140401	2014-04-01 08:02:43.167000	01:22:52.901000	01:22:58.534000	315	16	??	N	NO	??	0	CH	5	10.5	22.0	8.5	19.0	# possible juvenile chase # possible juvenile chase
CHG20140401	2014-04-01 08:03:52.900000	01:24:02.634000	01:24:32.834000	351	16	U	N	SI	U	5	FO	30	13.5	28.0	8.0	30.0	# long walk across the lek to attack this guy # long walk across the lek to attack this guy
CHG20140401	2014-04-01 08:06:51.533000	01:27:01.267000	01:27:06.734000	315	17	??	N	NO	??	0	CH	5	14.0	23.0	25.5	25.0	# attacks him from across the lek the second that he lands # attacks him from across the lek the second he lands
CHG20140401	2014-04-01 08:07:59.433000	01:28:09.167000	01:28:13.367000	713	20	??	N	NO	??	0	NA	4	5.0	9.0	9.5	0.0	# short run # short run
CHG20140401	2014-04-01 08:09:03.167000	01:29:12.901000	01:29:28.467000	713	21	??	N	NO	??	0	CH	15	4.5	5.5	13.0	0.0	# none # they both exit the lek WEIRD INTERACTION
CHG20140401	2014-04-01 08:09:41.900000	01:29:51.634000	01:31:14.334000	340	16	315	N	NO	315	1	FO	82	23.5	25.0	20.0	26.0	# new male that 340 is interacting with # new male that 340 is interacting with
CHG20140401	2014-04-01 08:11:27.366000	01:31:37.100000	01:32:08.500000	315	18	340	N	NO	315	0	FO	31	20.0	26.0	21.0	25.5	# resuming the last face off # resuming the same face off
CHG20140401	2014-04-01 08:13:05.666000	01:33:15.400000	01:33:55.534000	315	19	340	N	NO	315	0	FO	40	20.0	25.0	20.5	23.0	# resuming the same face off # resuming same old face off
CHG20140401	2014-04-01 08:14:01.700000	01:34:11.434000	01:34:48.801000	315	20	340	N	NO	315	0	FO	37	19.5	25.0	20.5	22.5	# resuming the same face off # resuming same old face off
CHG20140401	2014-04-01 08:25:24.967000	01:45:34.701000	02:04:17.734000	713	22	315	N	NO	315	0	FO	1123	5.5	14.0	12.0	14.0	# very long strange interaction CHECK THIS # hugely long face off
CHG20140401	2014-04-01 08:25:49.399000	01:45:59.133000	02:04:01.634000	702	23	340	N	NO	702	3	FO	1082	20.0	30.5	20.0	31.0	# attacking male is switching back and forth between two males # incredibly long face off
CHG20140401	2014-04-01 08:45:06.867000	02:05:16.601000	02:10:27.667000	315	21	713	N	NO	315	1	FO	311	11.5	16.5	10.0	16.5	# they just finished a long face off # face off
CHG20140401	2014-04-01 08:46:22.399000	02:06:32.133000	02:07:06.234000	702	24	340	N	NO	702	0	FO	34	19.5	30.0	20.5	30.0	# beginning of another face off # looked like the beginning of another face off but it was not
CHG20140401	2014-04-01 08:48:10.733000	02:08:20.467000	02:14:49.167000	702	25	340	N	NO	702	1	FO	388	19.5	30.0	20.5	30.0	# beginning of another face off # yet another long face off
CHG20140401	2014-04-01 08:54:19.666000	02:14:29.400000	02:14:48.534000	315	22	713	N	SI	713	0	NA	19	19.5	1.5	11.0	16.5	# comes from off of the lek and immediately attacks him # none
CHG20140401	2014-04-01 08:54:48.867000	02:14:58.601000	02:15:13.133000	713	23	315	N	SI	315	0	FO	14	10.0	16.0	12.0	16.5	# none # none
CHG20140401	2014-04-01 08:54:51.733000	02:15:01.467000	02:16:21.234000	702	26	340	N	NO	702	0	FO	79	19.5	30.0	20.0	30.0	# another face off # end of another face off short this time
CHG20140401	2014-04-01 08:56:26.299000	02:16:36.033000	02:28:21.901000	315	23	713	N	NO	315	3	FO	705	13.0	16.0	10.0	16.0	# none # face off
CHG20140401	2014-04-01 09:14:38.366000	02:34:48.100000	02:35:12.667000	315	24	713	N	NO	315	0	FO	24	12.0	15.0	10.5	15.0	# none # none
CHG20140401	2014-04-01 09:24:29.933000	02:44:39.667000	02:50:18.534000	315	25	702	N	SI	702	0	FO	338	18.5	20.0	18.0	20.0	# none # none
CHG20140401	2014-04-01 09:33:19.200000	02:53:28.934000	02:54:16.000000	315	26	713	N	SI	315	1	FO	47	16.0	20.0	12.0	16.5	# none # none
