## Supplemental_reproducible_code for "Fighting isn’t sexy in lekking Greater Sage-grouse (*Centrocercus urophasianus*)": CHG20140402_snow_20200113_allmarkers_interactions.tsv

Lek_Date_ID	Time_Stamp	Start_Caption_Stamp	End_Caption_Stamp	Initiator_ID	Interaction_Number	Partner_ID	Females_Present	Reaction_Code	Disengager_ID	Bouts_O_Smacking	Face_Off	Duration	Initiator_Cartesian_X	Initiator_Cartesian_Y	Partner_Cartesian_X	Partner_Cartesian_Y	Other_Notes
CHG20140402	2014-04-02 06:44:54.900000	00:02:19.400000	00:02:46.400000	702	1	340	N	SI	702	1	FO	27	18.0	29.0	21.0	29.5	#none #none
CHG20140402	2014-04-02 06:45:00.067000	00:02:24.567000	00:02:31.200000	713	1	??	N	SI	??	0	NA	6	13.0	14.0	20.5	10.0	#intimidation #intimidation
CHG20140402	2014-04-02 06:46:05.034000	00:03:29.534000	00:03:47.567000	702	2	340	N	SI	702	0	FO	18	17.5	29.0	20.0	29.0	#round 2 #round 2
CHG20140402	2014-04-02 06:46:46.267000	00:04:10.767000	00:04:37.200000	710	1	351	N	NO	351	0	FO	26	15.0	25.0	14.5	25.0	#none #none
CHG20140402	2014-04-02 06:47:12.500000	00:04:37.000000	00:04:51.834000	315	1	??	N	SI	??	0	CH	14	13.0	16.0	21.5	10.0	#unidentified male #unidentified male
CHG20140402	2014-04-02 06:47:13.500000	00:04:38.000000	00:06:13.267000	351	1	702	N	SI	702	0	FO	95	15.0	25.0	16.5	26.0	#three way FO #three way FO
CHG20140402	2014-04-02 06:48:48.834000	00:06:13.334000	00:06:21.534000	710	2	702	N	NO	702	0	FO	8	15.0	26.5	16.5	26.0	#intercedes in three way FO #intercedes in three way FO
CHG20140402	2014-04-02 06:48:58.334000	00:06:22.834000	00:07:22.367000	351	1.1	702	N	NO	702	0	FO	59	16.5	26.0	15.0	25.0	#resumes FO that was interrupted by 710 #three way FO
CHG20140402	2014-04-02 06:50:12.600000	00:07:37.100000	00:09:43.767000	702	3	351	N	SI	702	0	FO	126	18.0	29.0	17.0	28.0	#rebuttal #rebuttal
CHG20140402	2014-04-02 06:52:56.468000	00:10:20.968000	00:10:37.634000	??	??	711	N	SI	711	0	FO	16	-2.5	19.0	2.0	24.0	#none #none
CHG20140402	2014-04-02 06:53:36.034000	00:11:00.534000	00:11:41.667000	711	1	??	N	NO	711	0	FO	41	0.0	25.0	2.0	25.0	#rebuttal #rebuttal
CHG20140402	2014-04-02 06:54:57.633000	00:12:22.133000	00:12:26.500000	??	??	711	N	SI	??	0	NA	4	3.0	28.0	-1.0	25.0	#none #none
CHG20140402	2014-04-02 06:55:03.533000	00:12:28.033000	00:12:41.567000	711	2	??	N	NO	??	1	CH	13	-1.0	24.0	1.5	26.0	#chase #chase
CHG20140402	2014-04-02 06:55:23.667000	00:12:48.167000	00:12:59.133000	702	4	710	N	SI	702	0	FO	10	19.5	30.0	17.0	29.0	#none #none
CHG20140402	2014-04-02 06:55:59.134000	00:13:23.634000	00:13:39.634000	340	1	702	Y	SI	702	0	FO	16	22.5	26.0	19.5	29.0	#none #none
CHG20140402	2014-04-02 06:57:54.834000	00:15:19.334000	00:16:06.234000	711	3	??	N	SI	??	0	FO	46	2.0	24.0	5.0	24.0	#none #none
CHG20140402	2014-04-02 06:59:07.633000	00:16:32.133000	00:16:39.601000	??	??	711	N	NO	??	1	FO	7	2.5	25.0	6.0	25.0	#initiator gets chased #initiator gets chased
CHG20140402	2014-04-02 07:00:14.201000	00:17:38.701000	00:17:43.067000	713	2	??	N	SI	??	0	NA	4	10.0	17.0	7.0	28.0	#none #none
CHG20140402	2014-04-02 07:00:19.101000	00:17:43.601000	00:17:55.901000	702	5	710	Y	SI	702	0	FO	12	18.5	30.0	15.5	29.0	#none #none
CHG20140402	2014-04-02 07:00:32.167000	00:17:56.667000	00:18:04.834000	711	4	??	N	NO	??	0	CH	8	3.0	29.0	5.5	30.0	#none #none
CHG20140402	2014-04-02 07:00:46.734000	00:18:11.234000	00:18:12.767000	713	3	??	N	NO	??	0	NA	1	9.5	26.0	11.0	24.0	#none #none
CHG20140402	2014-04-02 07:01:20.967000	00:18:45.467000	00:18:53.033000	713	4	??	N	NO	??	0	CH	7	10.0	25.0	6.0	29.0	#chase #chase
CHG20140402	2014-04-02 07:02:14.734000	00:19:39.234000	00:19:49.200000	713	5	??	N	SI	??	0	CH	9	9.5	27.0	7.5	33.0	#chase #chase
CHG20140402	2014-04-02 07:02:25.600000	00:19:50.100000	00:19:54.167000	315	2	??	Y	NO	??	0	CH	4	14.5	22.0	11.0	21.0	#bullying #bullying
CHG20140402	2014-04-02 07:02:35.101000	00:19:59.601000	00:20:26.834000	315	3	713	Y	SI	315	6	FO	27	11.5	22.0	11.0	19.5	#violent outburst #violent outburst
CHG20140402	2014-04-02 07:03:29.368000	00:20:53.868000	00:21:11.100000	702	6	351	Y	SI	702	0	FO	17	17.5	29.0	16.0	28.5	#none #none
CHG20140402	2014-04-02 07:04:00.434000	00:21:24.934000	00:21:31.100000	711	5	??	N	SI	??	0	CH	6	3.0	31.0	6.0	30.0	#chase #chase
CHG20140402	2014-04-02 07:04:44.000000	00:22:08.500000	00:22:31.033000	351	2	710	Y	SI	351	0	FO	22	13.0	27.0	15.0	29.5	#none #none
CHG20140402	2014-04-02 07:05:34.834000	00:22:59.334000	00:23:02.467000	315	4	??	Y	NO	??	0	CH	3	12.5	22.0	9.5	39.0	#none #none
CHG20140402	2014-04-02 07:05:42.700000	00:23:07.200000	00:23:11.667000	702	7	710	Y	SI	702	0	NA	4	17.5	28.0	15.0	28.0	#none #none
CHG20140402	2014-04-02 07:05:42.867000	00:23:07.367000	00:23:10.701000	713	6	??	N	NO	??	0	CH	3	5.0	15.0	6.5	17.5	#none #none
CHG20140402	2014-04-02 07:05:51.468000	00:23:15.968000	00:23:22.801000	711	6	??	N	NO	??	0	CH	6	6.0	37.0	9.0	39.0	#chase #chase
CHG20140402	2014-04-02 07:06:37.301000	00:24:01.801000	00:24:03.968000	713	7	??	N	NO	??	0	CH	2	6.0	15.0	6.5	20.0	#none #none
CHG20140402	2014-04-02 07:06:39.600000	00:24:04.100000	00:24:14.834000	315	5	??	Y	NO	??	0	CH	10	11.0	20.0	10.0	20.0	#team effort #team effort
CHG20140402	2014-04-02 07:07:38.034000	00:25:02.534000	00:25:12.667000	702	8	710	Y	SI	702	0	FO	10	18.5	29.0	15.0	30.0	#none #none
CHG20140402	2014-04-02 07:08:41.000000	00:26:05.500000	00:26:21.033000	702	9	351	Y	SI	702	0	FO	15	18.0	29.0	15.0	26.0	#none #none
CHG20140402	2014-04-02 07:10:21.533000	00:27:46.033000	00:28:02.767000	702	10	315	Y	SI	315	3	FO	16	18.5	29.0	17.5	28.0	#none #none
CHG20140402	2014-04-02 07:12:37.800000	00:30:02.300000	00:30:20.200000	702	11	710	Y	NO	702	4	FO	17	18.5	29.0	17.0	30.0	#none #none
CHG20140402	2014-04-02 07:12:41.767000	00:30:06.267000	00:30:15.634000	315	6	??	Y	NO	??	0	CH	9	18.5	26.0	19.0	15.0	#chase #chase
CHG20140402	2014-04-02 07:13:13.667000	00:30:38.167000	00:30:41.500000	713	8	??	Y	NO	??	0	CH	3	6.0	15.0	6.5	20.0	#none #none
CHG20140402	2014-04-02 07:13:17.134000	00:30:41.634000	00:30:45.067000	711	7	??	N	NO	??	0	CH	3	6.0	32.0	9.0	28.0	#chase #chase
CHG20140402	2014-04-02 07:15:03.500000	00:32:28.000000	00:32:31.601000	710	3	??	Y	NO	??	0	NA	3	14.0	29.0	10.0	30.0	#none #none
CHG20140402	2014-04-02 07:15:56.834000	00:33:21.334000	00:33:22.667000	711	8	??	N	NO	??	0	CH	1	7.0	41.0	10.5	40.0	#chase #chase
CHG20140402	2014-04-02 07:15:58.234000	00:33:22.734000	00:33:28.734000	315	7	??	N	NO	??	0	CH	6	17.5	29.0	10.5	27.0	#chase #chase
CHG20140402	2014-04-02 07:16:09.567000	00:33:34.067000	00:33:39.968000	713	9	??	N	NO	??	0	CH	5	11.0	13.0	5.0	18.0	#chase #chase off screen, followed by 711
CHG20140402	2014-04-02 07:16:16.633000	00:33:41.133000	00:33:45.367000	702	12	710	N	NO	702	0	FO	4	18.5	29.0	16.5	28.0	#none #none
CHG20140402	2014-04-02 07:17:53.334000	00:35:17.834000	00:35:23.901000	713	10	??	N	NO	??	0	CH	6	-3.0	18.0	-3.5	23.0	#none #none
CHG20140402	2014-04-02 07:17:54.934000	00:35:19.434000	00:35:31.033000	702	13	340	Y	SI	702	0	FO	11	18.5	29.0	15.5	27.0	#none #none
CHG20140402	2014-04-02 07:18:08.034000	00:35:32.534000	00:35:39.434000	702	14	340	Y	SI	702	0	FO	6	18.5	29.0	21.0	29.0	#none #none
CHG20140402	2014-04-02 07:18:48.167000	00:36:12.667000	00:36:24.234000	702	15	340	Y	NO	702	0	FO	11	19.0	28.0	15.5	29.0	#none #none
CHG20140402	2014-04-02 07:19:17.500000	00:36:42.000000	00:36:45.334000	711	10	??	N	NO	??	0	CH	3	7.5	39.0	12.0	38.0	#none #none
CHG20140402	2014-04-02 07:19:22.800000	00:36:47.300000	00:36:51.467000	710	4	??	N	NO	??	0	CH	4	16.0	28.5	14.0	28.5	#chase #chase
CHG20140402	2014-04-02 07:19:30.334000	00:36:54.834000	00:36:58.801000	711	11	??	N	NO	??	0	CH	3	9.0	40.5	9.0	41.0	#none #none
CHG20140402	2014-04-02 07:19:34.800000	00:36:59.300000	00:37:03.100000	710	5	??	N	NO	??	0	CH	3	11.5	30.0	13.0	29.0	#bullying #bullying
CHG20140402	2014-04-02 07:19:38.667000	00:37:03.167000	00:37:06.868000	351	3	??	N	NO	??	0	CH	3	13.5	27.5	16.0	29.0	#none #none
CHG20140402	2014-04-02 07:20:34.734000	00:37:59.234000	00:38:14.000000	710	6	351	N	NO	710	0	FO	14	16.0	29.0	16.0	28.5	#faceoff #faceoff
CHG20140402	2014-04-02 07:21:13.834000	00:38:38.334000	00:38:43.367000	315	8	713	N	SI	713	0	NA	5	20.0	28.0	11.5	14.0	#none #none
CHG20140402	2014-04-02 07:21:24.134000	00:38:48.634000	00:39:04.567000	315	9	713	N	SI	713	0	NA	15	16.5	24.0	15.0	12.0	#take 2 #take 2
CHG20140402	2014-04-02 07:22:01.934000	00:39:26.434000	00:41:19.968000	710	7	351	N	NO	710	0	FO	113	16.0	28.5	16.0	29.5	#faceoff #faceoff
CHG20140402	2014-04-02 07:24:05.201000	00:41:29.701000	inter	340	NA	Fe	Y	C	NA	NA	NA	0	24.0	29.0	NA	NA	#CI
CHG20140402	2014-04-02 07:24:05.267000	00:41:29.767000	00:44:59.701000	710	8	351	N	NO	710	0	FO	209	16.0	28.5	15.5	28.5	#repeat #repeat
CHG20140402	2014-04-02 07:24:06.034000	00:41:30.534000	00:41:42.434000	702	16	340	Y	CI	702	2	NA	11	22.0	31.5	24.0	29.0	#uninterrupted copulation #uninterrupted copulation
CHG20140402	2014-04-02 07:32:37.000000	00:50:01.500000	00:50:13.934000	712	1	??	N	NO	712	0	FO	12	-3.0	1.0	-2.5	1.0	#none #none
CHG20140402	2014-04-02 07:33:15.134000	00:50:39.634000	00:50:51.067000	702	17	351	Y	NO	702	0	FO	11	19.5	30.0	17.0	29.0	#none #none
CHG20140402	2014-04-02 07:33:29.134000	00:50:53.634000	00:50:57.534000	710	9	702	Y	NO	702	0	FO	3	17.5	29.0	17.0	30.0	#faceoff #faceoff
CHG20140402	2014-04-02 07:33:45.567000	00:51:10.067000	00:51:26.834000	702	18	351	Y	SI	702	1	FO	16	17.0	30.0	19.0	31.0	#none #none
CHG20140402	2014-04-02 07:35:58.401000	00:53:22.901000	00:53:27.634000	315	10	??	Y	SI	??	0	CH	4	21.0	23.0	25.5	19.0	#chase #chase
CHG20140402	2014-04-02 07:38:14.734000	00:55:39.234000	00:55:53.734000	702	19	710	Y	SI	702	1	FO	14	20.0	30.0	17.5	31.0	#none #none
CHG20140402	2014-04-02 07:38:39.334000	00:56:03.834000	00:56:18.434000	702	20	710	Y	NO	702	4	FO	14	20.0	29.0	18.5	30.0	#round 2 #round 2
CHG20140402	2014-04-02 07:38:57.134000	00:56:21.634000	00:56:31.767000	713	11	??	N	NO	??	0	CH	10	15.0	15.0	18.5	3.0	#chase #chase
CHG20140402	2014-04-02 07:39:07.734000	00:56:32.234000	00:56:46.100000	713	12	??	N	SI	??	5	NA	13	22.5	9.0	26.0	8.0	#none #none
CHG20140402	2014-04-02 07:39:31.234000	00:56:55.734000	00:56:59.267000	702	21	710	Y	SI	702	0	FO	3	21.0	30.0	17.5	31.0	#round 3 #round 3
CHG20140402	2014-04-02 07:40:20.434000	00:57:44.934000	00:57:47.300000	340	2	702	Y	NO	702	0	NA	2	23.5	29.0	22.0	30.5	#none #none
CHG20140402	2014-04-02 07:42:53.267000	01:00:17.767000	01:00:20.667000	315	11	??	Y	NO	??	0	CH	2	20.0	23.0	22.0	16.0	#chase #chase
CHG20140402	2014-04-02 07:43:04.967000	01:00:29.467000	01:00:38.701000	713	13	??	N	NO	??	0	CH	9	17.5	11.0	15.0	18.0	#chase #chase
CHG20140402	2014-04-02 07:43:14.667000	01:00:39.167000	01:00:44.701000	711	12	??	N	NO	??	0	CH	5	6.0	26.0	5.0	25.0	#chase #chase
CHG20140402	2014-04-02 07:44:20.700000	01:01:45.200000	01:01:56.901000	711	13	??	N	NO	??	0	CH	11	4.0	29.0	0.0	20.0	#repeat #repeat
CHG20140402	2014-04-02 07:44:48.667000	01:02:13.167000	01:02:19.934000	711	14	??	N	NO	??	0	CH	6	6.0	41.0	8.0	39.0	#repeat again #repeat again
CHG20140402	2014-04-02 07:44:50.234000	01:02:14.734000	01:02:27.667000	340	3	702	Y	SI	340	0	FO	12	22.0	25.0	20.5	31.0	#none #none
CHG20140402	2014-04-02 07:46:12.834000	01:03:37.334000	01:03:40.834000	711	15	??	N	NO	??	0	NA	3	7.0	39.0	7.0	41.0	#none #none
CHG20140402	2014-04-02 07:46:25.301000	01:03:49.801000	01:03:53.901000	340	4	315	Y	SI	340	0	NA	4	22.5	26.0	20.0	26.0	#none #none
CHG20140402	2014-04-02 07:47:16.567000	01:04:41.067000	01:04:44.033000	711	16	??	N	NO	??	0	CH	2	8.5	39.0	0.0	38.0	#none #none
CHG20140402	2014-04-02 07:48:29.167000	01:05:53.667000	01:05:56.100000	713	14	??	N	NO	??	0	CH	2	15.0	13.0	21.0	4.0	#chase #chase
CHG20140402	2014-04-02 07:49:24.201000	01:06:48.701000	01:06:51.834000	702	22	??	Y	NO	??	0	CH	3	22.0	29.0	22.0	31.0	#chase #chase
CHG20140402	2014-04-02 07:49:27.401000	01:06:51.901000	01:06:54.334000	710	10	??	Y	NO	??	0	CH	2	18.0	30.5	18.5	30.0	#chase #chase
CHG20140402	2014-04-02 07:51:12.134000	01:08:36.634000	01:08:42.334000	711	17	??	N	SI	??	0	CH	5	6.0	27.0	1.0	18.0	#none #none
CHG20140402	2014-04-02 07:51:20.334000	01:08:44.834000	01:08:48.400000	713	15	??	N	NO	??	0	CH	3	11.5	14.0	2.5	14.0	#chase #chase
CHG20140402	2014-04-02 07:51:30.867000	01:08:55.367000	01:08:58.400000	713	16	??	N	NO	??	0	CH	3	4.0	13.0	-1.5	15.0	#repeat #repeat
CHG20140402	2014-04-02 07:52:55.401000	01:10:19.901000	01:10:22.734000	315	12	??	Y	NO	??	0	CH	2	16.0	22.0	17.5	16.5	#none #none
CHG20140402	2014-04-02 07:53:00.401000	01:10:24.901000	01:10:27.567000	713	17	??	N	NO	??	0	CH	2	9.0	17.0	14.0	11.0	#chase #chase
CHG20140402	2014-04-02 07:53:03.134000	01:10:27.634000	01:10:29.601000	315	13	??	Y	NO	??	0	CH	1	16.0	21.0	15.0	20.0	#repeat #repeat
CHG20140402	2014-04-02 07:53:43.101000	01:11:07.601000	01:11:09.467000	315	14	??	Y	NO	??	0	NA	1	15.0	25.0	11.5	22.0	#none #none
CHG20140402	2014-04-02 07:53:48.167000	01:11:12.667000	01:11:14.334000	711	18	??	N	NO	??	0	CH	1	8.0	28.0	11.0	23.0	#none #none
CHG20140402	2014-04-02 07:53:49.900000	01:11:14.400000	01:11:16.067000	351	4	??	Y	NO	??	0	NA	1	15.0	27.0	12.0	25.0	#none #none
CHG20140402	2014-04-02 07:53:52.000000	01:11:16.500000	01:11:19.901000	710	11	??	Y	NO	??	0	CH	3	16.0	31.0	15.0	29.0	#chase #chase
CHG20140402	2014-04-02 07:53:55.834000	01:11:20.334000	01:11:23.934000	702	23	??	Y	NO	??	0	CH	3	18.5	30.0	21.0	29.0	#chase #chase
CHG20140402	2014-04-02 07:53:59.633000	01:11:24.133000	01:11:38.000000	702	24	710	Y	SI	710	1	FO	13	20.0	30.0	18.0	29.0	#focus shift #focus shift
CHG20140402	2014-04-02 07:54:13.633000	01:11:38.133000	01:11:42.701000	710	12	??	Y	NO	??	0	CH	4	18.5	31.0	17.0	30.0	#chase #chase
CHG20140402	2014-04-02 07:54:18.401000	01:11:42.901000	01:11:45.067000	351	5	??	Y	NO	??	0	CH	2	16.0	27.0	13.0	25.0	#none #none
CHG20140402	2014-04-02 07:54:21.567000	01:11:46.067000	01:11:49.334000	711	19	??	N	NO	??	0	CH	3	9.0	27.0	13.0	21.0	#chase #chase
CHG20140402	2014-04-02 07:54:24.867000	01:11:49.367000	01:11:56.868000	315	15	??	Y	NO	??	0	CH	7	14.0	23.0	15.0	20.0	#none #none
CHG20140402	2014-04-02 07:54:32.434000	01:11:56.934000	01:11:59.234000	351	6	??	Y	NO	??	0	CH	2	15.0	25.0	12.0	23.0	#none #none
CHG20140402	2014-04-02 07:54:34.800000	01:11:59.300000	01:12:01.133000	315	16	??	Y	NO	??	0	NA	1	12.5	23.0	11.5	25.0	#none #none
CHG20140402	2014-04-02 07:54:36.934000	01:12:01.434000	01:12:03.734000	711	20	??	N	NO	??	0	CH	2	9.5	26.0	11.0	28.0	#none #none
CHG20140402	2014-04-02 07:54:50.434000	01:12:14.934000	01:12:17.734000	710	13	??	Y	NO	??	0	CH	2	15.0	30.0	12.5	30.0	#chase #chase
CHG20140402	2014-04-02 07:54:54.034000	01:12:18.534000	01:12:20.500000	711	21	??	N	NO	??	0	CH	1	10.0	37.0	11.0	28.0	#none #none
CHG20140402	2014-04-02 07:54:56.101000	01:12:20.601000	01:12:21.868000	351	7	??	Y	NO	??	0	CH	1	14.5	27.0	14.5	24.0	#none #none
CHG20140402	2014-04-02 07:54:57.434000	01:12:21.934000	01:12:25.267000	315	17	??	Y	NO	??	0	CH	3	16.0	26.0	14.5	24.0	#none #none
CHG20140402	2014-04-02 07:55:00.834000	01:12:25.334000	01:12:32.434000	713	18	??	N	NO	??	0	CH	7	10.0	16.0	13.0	16.0	#none #none
CHG20140402	2014-04-02 07:55:42.900000	01:13:07.400000	01:13:20.100000	702	25	710	Y	SI	710	0	FO	12	20.0	30.0	16.0	29.0	#none #none
CHG20140402	2014-04-02 07:55:46.533000	01:13:11.033000	01:13:16.267000	711	22	??	N	NO	??	0	CH	5	9.0	31.0	1.5	25.0	#none #none
CHG20140402	2014-04-02 07:55:51.834000	01:13:16.334000	01:13:17.968000	713	19	??	N	NO	??	0	CH	1	5.0	11.0	0.0	13.0	#none #none
CHG20140402	2014-04-02 07:56:44.834000	01:14:09.334000	01:14:15.267000	702	26	351	Y	SI	702	0	FO	5	18.0	28.5	15.0	27.0	#none #none
CHG20140402	2014-04-02 07:58:18.000000	01:15:42.500000	01:15:44.868000	713	20	??	Y	NO	??	0	CH	2	7.0	13.0	5.5	16.0	#chase #chase
CHG20140402	2014-04-02 07:58:25.401000	01:15:49.901000	01:16:09.801000	702	26	351	Y	SI	702	0	FO	19	18.5	28.0	16.0	28.0	#none #none
CHG20140402	2014-04-02 07:58:34.468000	01:15:58.968000	01:16:06.033000	713	21	??	N	NO	??	0	CH	7	10.0	14.0	5.5	9.0	#more chasing #more chasing
CHG20140402	2014-04-02 07:58:41.567000	01:16:06.067000	01:16:18.334000	713	22	??	N	NO	??	1	FO	12	10.0	6.0	11.5	9.0	#face-off turns into chase #face-off turns into chase
CHG20140402	2014-04-02 07:59:15.767000	01:16:40.267000	01:16:42.901000	713	23	??	Y	NO	??	0	CH	2	13.0	13.0	13.0	15.0	#beating around the bush #beating around the bush
CHG20140402	2014-04-02 07:59:24.000000	01:16:48.500000	01:16:53.667000	713	24	??	Y	NO	??	0	CH	5	12.0	15.0	10.5	17.0	#chase #chase
CHG20140402	2014-04-02 08:00:23.533000	01:17:48.033000	01:17:50.300000	315	18	??	Y	NO	??	0	CH	2	17.5	17.5	18.0	13.0	#shooing male 1 #shooing male 1
CHG20140402	2014-04-02 08:00:25.834000	01:17:50.334000	01:17:53.400000	315	19	??	N	NO	??	1	CH	3	16.0	14.0	18.0	12.0	#shooing male 2 #shooing male 2
CHG20140402	2014-04-02 08:00:28.934000	01:17:53.434000	01:17:58.467000	315	20	??	N	NO	??	0	CH	5	19.0	11.0	17.5	11.0	#shooing male 3 #shooing male 3
CHG20140402	2014-04-02 08:00:35.834000	01:18:00.334000	01:18:02.300000	713	25	??	N	NO	??	1	CH	1	13.5	11.0	15.0	9.0	#chase #chase
CHG20140402	2014-04-02 08:00:43.234000	01:18:07.734000	01:18:14.434000	713	26	712	N	NO	713	0	FO	6	17.0	7.5	17.5	6.0	#none #none
CHG20140402	2014-04-02 08:01:06.334000	01:18:30.834000	01:18:37.033000	702	27	710	Y	SI	702	0	NA	6	19.5	29.0	17.0	31.0	#none #none
CHG20140402	2014-04-02 08:01:54.301000	01:19:18.801000	01:19:21.500000	713	27	711	Y	SI	711	0	NA	2	10.0	18.0	8.5	26.0	#none #none
CHG20140402	2014-04-02 08:01:57.934000	01:19:22.434000	01:19:26.267000	315	21	??	Y	NO	??	0	CH	3	16.5	23.0	19.0	15.0	#none #none
CHG20140402	2014-04-02 08:02:14.600000	01:19:39.100000	01:19:42.434000	340	5	702	Y	SI	702	0	NA	3	20.5	22.0	28.5	27.0	#none #none
CHG20140402	2014-04-02 08:02:32.967000	01:19:57.467000	01:20:00.934000	315	22	??	Y	NO	??	0	CH	3	13.0	17.0	18.5	15.0	#none #none
CHG20140402	2014-04-02 08:08:17.034000	01:25:41.534000	01:25:48.200000	710	14	702	Y	SI	702	0	FO	6	16.0	30.0	17.0	29.0	#none #none
CHG20140402	2014-04-02 08:08:40.134000	01:26:04.634000	01:38:47.200000	702	28	710	N	NO	702	0	FO	762	17.0	29.0	16.0	30.0	#retaliation #retaliation
CHG20140402	2014-04-02 08:21:50.900000	01:39:15.400000	01:52:38.300000	702	29	340	N	NO	702	2	FO	802	19.5	29.0	20.5	27.0	#face-off #face-off
CHG20140402	2014-04-02 08:24:30.800000	01:41:55.300000	01:52:38.601000	710	15	351	N	NO	351	6	FO	643	15.0	28.0	14.0	25.0	#none #none
CHG20140402	2014-04-02 08:37:47.834000	01:55:12.334000	01:55:24.667000	702	30	710	N	NO	702	0	FO	12	18.0	29.0	18.0	30.0	#none #none
