## Supplemental_reproducible_code for "Fighting isn’t sexy in lekking Greater Sage-grouse (*Centrocercus urophasianus*)": CHG20140403_snow_20200113_allmarkers_interactions.tsv

Lek_Date_ID	Time_Stamp	Start_Caption_Stamp	End_Caption_Stamp	Initiator_ID	Interaction_Number	Partner_ID	Females_Present	Reaction_Code	Disengager_ID	Bouts_O_Smacking	Face_Off	Duration	Initiator_Cartesian_X	Initiator_Cartesian_Y	Partner_Cartesian_X	Partner_Cartesian_Y	Other_Notes
CHG20140403	2014-04-03 06:38:20.801000	00:00:21.968000	inter	702	NA	Fe	Y	C	NA	NA	NA	0	19.5	30.0	NA	NA	#I
CHG20140403	2014-04-03 06:38:21.200000	00:00:22.367000	00:00:29.434000	315	1	702	Y	I	702	1	FO	7	18.5	30.0	19.5	30.0	#Too dark to tell for sure if copulation was successful. 340 also tries to interrupt #copulation interrupted
CHG20140403	2014-04-03 06:40:30.701000	00:02:31.868000	00:02:42.467000	340	1	702	Y	SI	702	2	FO	10	22.0	31.0	20.5	30.0	#SI #SI
CHG20140403	2014-04-03 06:41:45.434000	00:03:46.601000	00:03:51.634000	315	2	??	Y	NO	??	0	CH	5	19.0	22.0	21.5	12.0	#chase #chase
CHG20140403	2014-04-03 06:41:50.534000	00:03:51.701000	00:03:53.400000	340	2	??	Y	NO	??	0	CH	1	22.5	29.0	24.5	24.0	#chase #half-hearted chase
CHG20140403	2014-04-03 06:42:02.600000	00:04:03.767000	00:04:07.067000	702	1	710	Y	SI	702	0	NA	3	20.5	30.0	17.5	32.0	#short SI #short SI
CHG20140403	2014-04-03 06:43:05.600000	00:05:06.767000	00:05:20.701000	705	1	711	Y	SI	711	0	CH	13	12.0	20.0	8.0	32.0	#SI #SI chase
CHG20140403	2014-04-03 06:43:17.033000	00:05:18.200000	00:05:23.234000	702	NA	Fe	Y	C	NA	NA	NA	5	19.0	29.0	NA	NA	#copulation #none
CHG20140403	2014-04-03 06:44:15.434000	00:06:16.601000	00:06:25.133000	315	3	??	N	SI	??	0	CH	8	18.5	25.0	21.0	15.0	#chase #chase
CHG20140403	2014-04-03 06:45:54.734000	00:07:55.901000	00:08:56.000000	713	1	705	Y	SI	713	0	FO	60	13.5	18.0	12.0	20.0	#SI #SI
CHG20140403	2014-04-03 06:46:09.600000	00:08:10.767000	00:08:25.234000	702	2	710	Y	SI	702	5	FO	14	20.0	30.0	17.5	32.0	#SI #SI
CHG20140403	2014-04-03 06:48:08.966000	00:10:10.133000	00:10:21.500000	705	2	711	Y	SI	711	0	CH	11	10.0	25.0	5.5	30.0	#SI bc female very close #SI. chase
CHG20140403	2014-04-03 06:49:18.000000	00:11:19.167000	00:11:23.300000	702	NA	Fe	Y	C	NA	NA	NA	4	19.0	30.0	NA	NA	#copulation #none
CHG20140403	2014-04-03 06:49:21.400000	00:11:22.567000	00:11:51.801000	705	3	713	Y	SI	713	1	FO	29	11.0	21.0	11.5	19.0	#FO #FO
CHG20140403	2014-04-03 06:49:54.966000	00:11:56.133000	00:12:00.067000	315	4	??	Y	NO	??	0	CH	3	19.5	31.0	24.5	23.0	#chase #chase
CHG20140403	2014-04-03 06:49:58.966000	00:12:00.133000	00:12:01.667000	340	3	??	Y	NO	??	0	CH	1	22.5	30.0	25.0	26.0	#chase #chase
CHG20140403	2014-04-03 06:50:10.333000	00:12:11.500000	00:12:41.133000	705	4	713	N	SI	705	1	FO	29	10.5	19.0	10.0	18.0	#705 not done #FO
CHG20140403	2014-04-03 06:50:32.966000	00:12:34.133000	00:12:41.901000	702	3	710	Y	SI	702	0	FO	7	20.0	30.0	17.5	32.0	#SI #SI
CHG20140403	2014-04-03 06:50:33.801000	00:12:34.968000	00:12:43.868000	711	1	??	N	NO	??	0	CH	8	6.0	31.0	9.5	30.0	#chase #chase
CHG20140403	2014-04-03 06:50:42.767000	00:12:43.934000	00:12:52.434000	713	2	??	N	NO	??	0	CH	8	10.0	18.0	7.0	19.0	#chase #chase
CHG20140403	2014-04-03 06:52:08.500000	00:14:09.667000	00:14:17.200000	702	4	710	Y	SI	702	0	FO	7	20.0	29.0	18.0	33.0	#SI #SI
CHG20140403	2014-04-03 06:52:13.067000	00:14:14.234000	00:15:11.601000	711	2	??	N	SI	??	4	FO	57	5.5	30.0	6.0	28.0	#FO but 711 retreating. then chase #FO. then chase
CHG20140403	2014-04-03 06:52:40.233000	00:14:41.400000	inter	340	NA	Fe	Y	C	NA	NA	NA	0	22.0	30.0	NA	NA	#I
CHG20140403	2014-04-03 06:52:40.933000	00:14:42.100000	00:14:55.400000	702	5	340	Y	I	702	6	FO	13	20.0	30.0	22.0	30.0	#Interrupted copulation #Interrupted cop
CHG20140403	2014-04-03 06:53:02.467000	00:15:03.634000	00:15:11.968000	702	6	351	Y	SI	702	0	FO	8	19.5	29.0	17.0	30.0	#SI #SI
CHG20140403	2014-04-03 06:53:40.966000	00:15:42.133000	00:15:54.067000	705	5	??	N	NO	??	0	CH	11	10.5	26.0	5.0	30.0	#chase #chase
CHG20140403	2014-04-03 06:53:52.966000	00:15:54.133000	00:15:56.234000	315	5	??	Y	NO	??	0	CH	2	19.5	30.0	15.0	24.0	#chase #chase
CHG20140403	2014-04-03 06:53:55.133000	00:15:56.300000	00:16:11.934000	705	5.1	??	Y	NO	??	0	CH	15	12.5	29.0	13.0	30.0	#chase #chase
CHG20140403	2014-04-03 06:54:11.067000	00:16:12.234000	00:16:12.701000	315	6	??	N	NO	??	0	CH	0	15.0	24.0	13.5	26.0	#chase #chase
CHG20140403	2014-04-03 06:54:11.600000	00:16:12.767000	00:16:16.067000	351	1	??	Y	NO	??	0	CH	3	16.5	29.0	14.0	28.0	#chase #chase
CHG20140403	2014-04-03 06:54:20.667000	00:16:21.834000	00:16:29.367000	711	4	??	Y	NO	??	0	CH	7	5.5	34.0	11.5	31.0	#chase #chase
CHG20140403	2014-04-03 06:54:28.267000	00:16:29.434000	00:16:30.801000	710	1	??	Y	NO	??	0	CH	1	15.0	32.0	11.0	31.0	#chase #chase
CHG20140403	2014-04-03 06:54:29.701000	00:16:30.868000	00:16:31.567000	351	2	??	Y	NO	??	0	CH	0	14.5	29.0	11.5	30.0	#chase #chase
CHG20140403	2014-04-03 06:54:30.467000	00:16:31.634000	00:16:47.934000	705	6	??	Y	NO	??	0	CH	16	11.5	20.0	12.0	31.0	#chase #chase
CHG20140403	2014-04-03 06:54:46.833000	00:16:48.000000	00:16:52.067000	315	7	??	Y	NO	??	0	CH	4	19.5	30.0	13.5	21.0	#chase #chase
CHG20140403	2014-04-03 06:55:00.567000	00:17:01.734000	00:17:05.701000	705	7	??	N	SI	??	0	NA	3	9.0	28.0	4.5	30.0	#SI #SI from a distance
CHG20140403	2014-04-03 06:55:49.467000	00:17:50.634000	00:18:09.167000	711	5	??	N	SI	711	0	NA	18	3.0	33.0	9.0	33.0	#??'s strutting is interrupted but 711 is chased, a very rare occurance #chase
CHG20140403	2014-04-03 06:56:08.067000	00:18:09.234000	00:18:14.934000	705	8	711	N	NO	711	0	CH	5	9.5	28.0	2.5	27.0	#chase #chase
CHG20140403	2014-04-03 06:56:13.833000	00:18:15.000000	00:18:18.100000	315	8	711	Y	NO	711	0	CH	3	18.5	30.0	13.5	21.0	#chase #chase
CHG20140403	2014-04-03 06:56:16.434000	00:18:17.601000	00:18:24.200000	702	7	710	Y	SI	702	0	FO	6	19.5	31.0	17.0	32.0	#SI #SI
CHG20140403	2014-04-03 06:56:23.600000	00:18:24.767000	00:18:35.567000	705	9	??	N	NO	??	0	CH	10	11.0	27.0	8.0	29.0	#chase #relaxed chase
CHG20140403	2014-04-03 06:56:42.567000	00:18:43.734000	00:18:48.667000	713	3	??	N	NO	??	0	CH	4	14.5	19.0	7.0	19.0	#chase? #chase
CHG20140403	2014-04-03 06:56:47.233000	00:18:48.400000	00:19:16.234000	??	??	711	N	NO	711	0	CH	27	7.0	24.0	8.5	30.0	#chase #chase
CHG20140403	2014-04-03 06:57:04.767000	00:19:05.934000	00:19:17.534000	702	8	710	Y	SI	702	4	FO	11	19.5	31.0	17.5	32.0	#SI #SI
CHG20140403	2014-04-03 06:57:05.600000	00:19:06.767000	00:27:25.000000	705	10	713	N	SI	705	0	FO	498	19.0	20.0	8.5	19.0	#long FO #long FO with napping
CHG20140403	2014-04-03 06:57:15.133000	00:19:16.300000	00:19:18.834000	351	3	711	Y	NO	711	0	CH	2	17.5	32.0	13.5	28.0	#chase #chase
CHG20140403	2014-04-03 06:57:17.734000	00:19:18.901000	00:19:31.801000	??	??	711	Y	NO	711	0	CH	12	12.0	24.0	14.0	26.0	#pick up chase where 351 left off #chase with some FO characteristics
CHG20140403	2014-04-03 06:58:48.467000	00:20:49.634000	00:20:55.167000	315	9	??	N	SI	??	0	CH	5	20.0	24.0	20.5	17.0	#chase #chase
CHG20140403	2014-04-03 06:59:04.900000	00:21:06.067000	00:21:08.033000	315	10	??	N	NO	??	0	CH	1	22.5	18.0	25.0	16.0	#chase #chase
CHG20140403	2014-04-03 07:00:25.801000	00:22:26.968000	00:22:31.601000	702	NA	Fe	Y	C	NA	NA	NA	4	21.0	29.0	NA	NA	#copulation #none
CHG20140403	2014-04-03 07:01:47.701000	00:23:48.868000	00:23:52.901000	340	NA	Fe	Y	C	NA	NA	NA	4	22.0	30.0	NA	NA	#copulation #none
CHG20140403	2014-04-03 07:01:47.866000	00:23:49.033000	00:23:51.334000	702	9	710	Y	SI	702	0	NA	2	20.0	30.0	17.5	32.0	#short charge #short charge
CHG20140403	2014-04-03 07:02:37.966000	00:24:39.133000	00:24:58.767000	315	11	??	Y	SI	??	1	CH	19	20.0	29.0	21.0	16.0	#chase off lek #chase off lek. indeterminate finishing time/position
CHG20140403	2014-04-03 07:03:18.067000	00:25:19.234000	00:25:24.133000	702	NA	Fe	Y	C	NA	NA	NA	4	21.0	30.0	NA	NA	#copulation #none
CHG20140403	2014-04-03 07:03:34.734000	00:25:35.901000	00:25:58.200000	702	10	710	Y	SI	702	4	FO	22	21.0	30.0	17.0	32.0	#SI #SI
CHG20140403	2014-04-03 07:04:07.701000	00:26:08.868000	00:26:11.000000	340	4	??	Y	NO	??	0	CH	2	25.5	30.0	29.5	25.0	#chase #chase
CHG20140403	2014-04-03 07:05:26.300000	00:27:27.467000	00:27:41.968000	705	11	??	N	SI	??	0	NA	14	9.5	22.0	6.5	31.0	#SI #SI
CHG20140403	2014-04-03 07:05:52.467000	00:27:53.634000	00:28:51.033000	705	12	713	N	SI	713	0	FO	57	6.5	30.0	10.0	19.0	#SI #SI FO
CHG20140403	2014-04-03 07:06:49.933000	00:28:51.100000	00:31:01.534000	713	4	714	N	SI	NA	0	FO	130	10.0	19.0	1.5	15.0	#SI #SI, 714 out of frame
CHG20140403	2014-04-03 07:07:35.833000	00:29:37.000000	00:30:00.434000	340	5	702	Y	SI	340	2	FO	23	24.0	30.0	23.0	31.0	#702 strutting too close #SI with long bouts of smacking
CHG20140403	2014-04-03 07:09:30.400000	00:31:31.567000	00:31:48.267000	713	5	??	N	NO	??	0	CH	16	-4.0	10.0	8.5	15.0	#chase #chase
CHG20140403	2014-04-03 07:09:35.333000	00:31:36.500000	00:31:37.500000	705	13	??	Y	NO	??	0	CH	1	11.5	26.0	13.0	19.0	#chase #chase
CHG20140403	2014-04-03 07:09:36.400000	00:31:37.567000	00:31:40.167000	315	12	??	Y	NO	??	0	CH	2	16.5	25.0	13.0	21.0	#chase, picks up the ?? that 705 was chasing, a different indiv than 713's #chase
CHG20140403	2014-04-03 07:09:39.734000	00:31:40.901000	00:31:44.400000	315	13	??	Y	NO	??	0	CH	3	13.5	20.0	14.5	19.0	#chase #chase
CHG20140403	2014-04-03 07:09:49.333000	00:31:50.500000	00:32:02.200000	702	11	340	Y	SI	702	1	FO	11	22.0	32.0	23.5	31.0	#SI #SI
CHG20140403	2014-04-03 07:10:49.500000	00:32:50.667000	00:32:58.601000	710	2	??	N	NO	??	0	CH	7	17.5	33.0	5.0	35.0	#chase #chase
CHG20140403	2014-04-03 07:11:16.067000	00:33:17.234000	00:33:32.467000	713	6	??	N	SI	??	0	CH	15	13.5	19.0	18.0	11.0	#SI #?? pushed away a few meters only
CHG20140403	2014-04-03 07:11:43.233000	00:33:44.400000	00:33:47.200000	351	4	??	N	SI	??	0	CH	2	11.0	25.0	4.5	31.0	#chase #short chase
CHG20140403	2014-04-03 07:11:46.100000	00:33:47.267000	00:35:37.000000	705	14	351	N	NO	705	0	FO	109	11.0	21.0	10.5	25.0	#half-hearted FO #half-hearted long FO
CHG20140403	2014-04-03 07:13:36.067000	00:35:37.234000	00:35:49.267000	705	15	??	N	SI	??	0	CH	12	11.0	26.0	5.0	30.0	#chase #chase
CHG20140403	2014-04-03 07:13:48.167000	00:35:49.334000	00:36:01.801000	351	5	??	N	NO	??	0	CH	12	11.5	26.0	5.0	30.0	#chase #chase
CHG20140403	2014-04-03 07:14:06.167000	00:36:07.334000	00:36:18.267000	351	6	??	N	SI	??	0	CH	10	7.5	30.0	2.5	32.0	#chase #chase
CHG20140403	2014-04-03 07:14:34.866000	00:36:36.033000	00:36:39.133000	713	7	??	N	SI	??	0	CH	3	13.5	18.0	19.0	9.0	#short charge then strut and ?? moves away #SI
CHG20140403	2014-04-03 07:14:42.933000	00:36:44.100000	00:36:46.801000	713	8	??	N	NO	??	0	CH	2	15.0	16.0	20.0	8.0	#resumed charge #short charge
CHG20140403	2014-04-03 07:15:18.133000	00:37:19.300000	00:38:54.500000	351	7	710	N	SI	710	0	FO	95	16.0	29.0	17.0	30.0	#SI #SI
CHG20140403	2014-04-03 07:15:21.200000	00:37:22.367000	00:37:35.767000	713	9	??	N	SI	??	0	CH	13	13.5	13.0	11.5	0.0	#SI #chase
CHG20140403	2014-04-03 07:15:50.467000	00:37:51.634000	00:37:58.000000	705	16	??	N	NO	??	0	CH	6	8.5	25.0	1.5	20.0	#chase #chase
CHG20140403	2014-04-03 07:15:56.900000	00:37:58.067000	00:38:03.267000	713	10	??	N	NO	??	0	CH	5	13.5	17.0	8.0	17.0	#chase #chase
CHG20140403	2014-04-03 07:16:07.600000	00:38:08.767000	00:38:13.100000	315	14	??	Y	NO	??	0	CH	4	18.5	26.0	6.5	25.0	#chase #chase
CHG20140403	2014-04-03 07:16:54.267000	00:38:55.434000	00:38:58.901000	710	3	??	N	NO	??	0	CH	3	15.5	30.0	11.0	30.0	#chase #chase
CHG20140403	2014-04-03 07:16:55.801000	00:38:56.968000	inter	702	NA	Fe	Y	C	NA	NA	NA	0	22.5	31.0	NA	NA	#CI
CHG20140403	2014-04-03 07:16:56.233000	00:38:57.400000	00:39:18.801000	340	6	702	Y	CI	702	1	FO	21	23.5	32.0	22.5	31.0	#attempted interruption of copulation #CI
CHG20140403	2014-04-03 07:16:57.801000	00:38:58.968000	00:39:06.400000	705	17	??	N	NO	??	0	CH	7	10.5	27.0	10.5	33.0	#chase #chase
CHG20140403	2014-04-03 07:17:23.734000	00:39:24.901000	00:39:48.267000	705	18	??	N	SI	??	0	CH	23	4.5	27.0	1.0	30.0	#chase #chase
CHG20140403	2014-04-03 07:18:32.067000	00:40:33.234000	00:40:43.000000	315	15	351	Y	NO	315	0	FO	9	16.5	30.0	12.5	29.0	#FO. 351 was staring #FO
CHG20140403	2014-04-03 07:18:37.000000	00:40:38.167000	00:40:40.634000	710	4	??	N	NO	??	0	CH	2	16.0	31.0	10.5	31.0	#chase #chase
CHG20140403	2014-04-03 07:18:40.200000	00:40:41.367000	00:40:43.300000	705	19	??	N	NO	??	0	CH	1	7.0	30.0	10.0	29.0	#chase #chase
CHG20140403	2014-04-03 07:18:42.200000	00:40:43.367000	00:40:49.734000	315	16	??	N	NO	??	0	CH	6	17.0	28.0	11.5	26.0	#chase #chase
CHG20140403	2014-04-03 07:19:02.933000	00:41:04.100000	00:41:12.033000	713	11	??	N	NO	??	0	CH	7	-4.0	10.0	2.0	14.0	#chase #chase
CHG20140403	2014-04-03 07:19:11.300000	00:41:12.467000	00:41:18.734000	705	20	??	N	NO	??	0	CH	6	7.5	19.0	5.0	17.0	#chase #slow charge. flies off
CHG20140403	2014-04-03 07:19:19.267000	00:41:20.434000	00:41:33.000000	705	21	??	N	NO	??	0	CH	12	6.0	18.0	4.0	25.0	#chase #chase
CHG20140403	2014-04-03 07:19:31.900000	00:41:33.067000	00:41:36.400000	713	12	??	N	NO	??	0	CH	3	2.0	16.0	9.0	26.0	#chase #chase
CHG20140403	2014-04-03 07:19:42.734000	00:41:43.901000	00:42:28.267000	315	17	351	N	NO	315	0	FO	44	14.5	26.0	17.0	29.0	#FO #FO
CHG20140403	2014-04-03 07:20:22.300000	00:42:23.467000	00:42:29.767000	705	22	??	N	NO	??	0	CH	6	7.0	20.0	10.0	26.0	#chase #chase
CHG20140403	2014-04-03 07:20:28.667000	00:42:29.834000	00:42:40.834000	315	18	??	N	NO	??	0	CH	11	16.5	28.0	13.5	24.0	#chase #chase
CHG20140403	2014-04-03 07:21:01.534000	00:43:02.701000	00:43:59.801000	315	19	713	N	SI	315	2	FO	57	17.0	19.0	13.0	18.0	#SI FO #FO
CHG20140403	2014-04-03 07:21:34.400000	00:43:35.567000	00:43:56.234000	705	23	??	N	NO	??	0	CH	20	19.5	23.0	5.5	32.0	#chase #almost a FO but then chase
CHG20140403	2014-04-03 07:21:58.801000	00:43:59.968000	00:44:06.567000	315	20	??	N	NO	??	0	CH	6	13.5	18.0	15.5	24.0	#chase #chase
CHG20140403	2014-04-03 07:22:05.467000	00:44:06.634000	00:44:07.767000	702	12	??	N	NO	??	0	CH	1	22.0	31.0	20.0	30.0	#chase #chase
CHG20140403	2014-04-03 07:22:06.667000	00:44:07.834000	00:44:10.701000	340	7	??	N	NO	??	0	CH	2	24.5	30.0	20.0	30.0	#chase #chase
CHG20140403	2014-04-03 07:22:09.600000	00:44:10.767000	00:44:15.801000	351	8	??	N	NO	??	0	CH	5	16.0	26.0	17.0	28.0	#chase #chase
CHG20140403	2014-04-03 07:22:14.534000	00:44:15.701000	00:48:32.467000	702	13	710	N	SI	702	6	FO	256	20.0	30.0	17.5	30.0	#FO #FO
CHG20140403	2014-04-03 07:22:14.701000	00:44:15.868000	00:44:29.334000	705	24	??	N	NO	??	0	CH	13	9.5	23.0	8.5	30.0	#chase #chase
CHG20140403	2014-04-03 07:22:35.067000	00:44:36.234000	00:47:38.701000	315	21	713	N	SI	315	0	FO	182	19.0	28.0	12.5	19.0	#SI #FO with napping
CHG20140403	2014-04-03 07:23:04.701000	00:45:05.868000	00:45:12.968000	351	9	??	N	NO	??	0	CH	7	11.0	30.0	7.0	30.0	#chase #chase off lek
CHG20140403	2014-04-03 07:25:40.333000	00:47:41.500000	00:47:46.033000	315	22	705	N	NO	705	0	CH	4	13.5	18.0	12.0	20.0	#chase #chase
CHG20140403	2014-04-03 07:26:04.434000	00:48:05.601000	00:48:33.067000	315	23	713	N	SI	315	1	FO	27	14.0	21.0	12.5	17.0	#FO #FO
CHG20140403	2014-04-03 07:28:07.233000	00:50:08.400000	00:58:25.200000	713	14	705	N	SI	705	1	FO	496	13.0	19.0	10.5	20.0	#SI #long FO
CHG20140403	2014-04-03 07:29:24.033000	00:51:25.200000	00:51:34.834000	315	24	351	N	NO	315	0	FO	9	19.5	29.0	17.0	28.0	#female within 5m #FO
CHG20140403	2014-04-03 07:29:39.567000	00:51:40.734000	00:53:24.434000	351	10	315	N	SI	315	1	FO	103	17.5	29.0	18.5	30.0	#female within 5m #FO
CHG20140403	2014-04-03 07:31:47.434000	00:53:48.601000	00:54:01.067000	702	14	340	N	SI	702	0	FO	12	19.5	30.0	22.5	32.0	#SI #SI
CHG20140403	2014-04-03 07:31:54.534000	00:53:55.701000	00:54:10.834000	315	25	351	N	NO	315	0	FO	15	18.5	29.0	17.0	28.0	#FO. female within 5m #short faceoff
CHG20140403	2014-04-03 07:34:33.000000	00:56:34.167000	00:56:46.367000	702	15	710	Y	NO	702	0	FO	12	19.0	31.0	17.0	30.0	#FO #FO
CHG20140403	2014-04-03 07:35:29.167000	00:57:30.334000	00:57:56.400000	710	5	702	N	NO	702	0	FO	26	17.5	31.0	18.5	30.0	#female within 5m in H5 #FO
CHG20140403	2014-04-03 07:36:54.233000	00:58:55.400000	00:59:07.267000	702	16	340	N	NO	702	0	FO	11	19.0	30.0	21.0	30.0	#340 was staring #FO
CHG20140403	2014-04-03 07:37:13.600000	00:59:14.767000	00:59:26.701000	705	25	??	N	NO	??	0	CH	11	11.0	21.0	7.0	35.0	#chase #chase
CHG20140403	2014-04-03 07:37:51.467000	00:59:52.634000	01:00:01.467000	702	17	710	N	SI	702	0	FO	8	19.5	30.0	17.0	31.0	#SI #SI
CHG20140403	2014-04-03 07:38:07.367000	01:00:08.534000	01:00:30.267000	702	18	710	Y	SI	702	0	FO	21	19.5	30.0	17.5	32.0	#SI #SI
CHG20140403	2014-04-03 07:38:25.067000	01:00:26.234000	01:01:04.834000	705	26	??	N	NO	??	0	CH	38	10.0	27.0	6.0	30.0	#chase #chase
CHG20140403	2014-04-03 07:38:36.000000	01:00:37.167000	01:03:42.367000	315	26	713	N	SI	315	9	FO	185	18.5	22.0	13.0	18.0	#SI #SI
CHG20140403	2014-04-03 07:43:17.033000	01:05:18.200000	01:14:20.100000	702	19	710	N	SI	710	5	FO	541	20.5	31.0	16.5	30.0	#SI #long FO
CHG20140403	2014-04-03 07:46:31.634000	01:08:32.801000	01:09:15.567000	315	27	713	N	NO	315	0	FO	42	18.0	20.0	12.5	17.0	#FO from a short distance #FO
CHG20140403	2014-04-03 07:47:15.300000	01:09:16.467000	01:09:45.500000	315	28	705	N	NO	315	0	FO	29	15.0	18.0	11.0	25.0	#FO #FO
CHG20140403	2014-04-03 07:51:51.000000	01:13:52.167000	01:13:57.267000	315	29	??	N	NO	??	0	CH	5	19.0	13.0	17.5	5.0	#short threatening charge #short chase
CHG20140403	2014-04-03 07:52:03.500000	01:14:04.667000	01:14:27.400000	705	27	??	N	SI	??	0	CH	22	10.0	21.0	3.5	30.0	#SI #chase
CHG20140403	2014-04-03 07:52:26.300000	01:14:27.467000	01:14:36.701000	713	15	??	N	NO	??	0	CH	9	11.5	16.0	10.0	25.0	#chase #chase
CHG20140403	2014-04-03 07:52:45.467000	01:14:46.634000	01:19:09.100000	340	8	702	N	SI	702	2	FO	262	22.5	30.0	20.5	30.0	#Long SI #FO
CHG20140403	2014-04-03 07:53:11.500000	01:15:12.667000	01:15:33.734000	713	16	??	N	SI	??	0	CH	21	1.0	15.0	13.5	4.0	#SI chase #chase
CHG20140403	2014-04-03 07:53:12.067000	01:15:13.234000	01:15:37.367000	705	28	315	N	NO	315	0	FO	24	10.0	20.0	11.5	20.0	#FO. 315 came over too close #FO
CHG20140403	2014-04-03 07:55:42.534000	01:17:43.701000	01:18:49.367000	351	11	710	N	SI	710	0	FO	65	16.5	28.0	16.5	30.0	#FO #FO
CHG20140403	2014-04-03 07:56:12.200000	01:18:13.367000	01:18:31.500000	315	30	713	N	SI	315	0	FO	18	12.0	18.0	15.0	19.0	#small FO #FO
CHG20140403	2014-04-03 07:57:05.067000	01:19:06.234000	01:20:00.033000	351	12	710	N	SI	710	0	FO	53	17.0	30.0	17.0	31.0	#SI #SI
CHG20140403	2014-04-03 07:57:19.634000	01:19:20.801000	01:19:53.467000	340	9	702	N	SI	702	0	FO	32	22.0	30.0	20.5	30.0	#SI #SI
CHG20140403	2014-04-03 07:57:50.467000	01:19:51.634000	01:20:06.634000	705	29	??	N	NO	??	0	CH	15	9.5	20.0	2.5	20.0	#chase #chase
CHG20140403	2014-04-03 07:58:15.133000	01:20:16.300000	01:22:18.434000	710	6	702	N	SI	702	1	FO	122	17.0	30.0	20.0	31.0	#SI #SI
CHG20140403	2014-04-03 07:58:49.534000	01:20:50.701000	01:21:12.300000	705	30	??	N	NO	??	0	CH	21	8.5	25.0	2.5	30.0	#chase #chase
CHG20140403	2014-04-03 08:05:49.866000	01:27:51.033000	01:27:56.367000	705	31	??	N	SI	??	0	CH	5	11.0	25.0	4.0	32.0	#chase. female within 10m #chase
CHG20140403	2014-04-03 08:06:15.200000	01:28:16.367000	01:28:31.567000	702	20	351	Y	SI	702	0	FO	15	19.0	31.0	17.5	30.0	#SI #SI
CHG20140403	2014-04-03 08:07:01.300000	01:29:02.467000	01:29:26.701000	702	21	710	N	SI	710	0	FO	24	19.0	30.0	17.0	31.0	#SI. female within 5m in H5 #SI
CHG20140403	2014-04-03 08:08:25.734000	01:30:26.901000	01:32:39.367000	340	10	702	N	SI	702	0	FO	132	22.0	30.0	20.0	30.0	#females in H4 #FO
CHG20140403	2014-04-03 08:10:51.801000	01:32:52.968000	01:33:01.467000	710	7	702	N	SI	702	0	NA	8	16.5	30.0	19.5	31.0	#SI. female within 15m in H4 #short charge
CHG20140403	2014-04-03 08:11:15.300000	01:33:16.467000	01:33:40.634000	351	13	710	N	NO	710	0	FO	24	17.0	29.0	17.0	31.0	#short FO. female in H4 #short FO
CHG20140403	2014-04-03 08:11:49.434000	01:33:50.601000	01:34:53.834000	710	8	702	N	NO	702	0	FO	63	17.0	31.0	19.0	30.0	#FO. 702 reluctant to engage #FO
CHG20140403	2014-04-03 08:12:51.400000	01:34:52.567000	01:35:07.400000	705	32	??	N	SI	??	0	CH	14	10.5	20.0	6.5	31.0	#females within 10m of 705 #chase
CHG20140403	2014-04-03 08:13:06.300000	01:35:07.467000	01:35:10.200000	713	17	??	Y	NO	??	0	CH	2	11.5	16.0	7.5	17.0	#chase #chase
CHG20140403	2014-04-03 08:13:36.900000	01:35:38.067000	01:35:43.801000	702	22	710	N	SI	702	0	FO	5	19.0	30.0	18.0	32.0	#FO. third bird joins fight too #FO
CHG20140403	2014-04-03 08:13:43.966000	01:35:45.133000	01:36:28.400000	351	14	710	N	NO	710	0	FO	43	17.5	29.0	17.5	31.0	#FO. interrupts other FO #FO
CHG20140403	2014-04-03 08:13:48.667000	01:35:49.834000	01:35:54.968000	713	18	705	Y	SI	713	0	FO	5	12.0	18.0	10.5	19.0	#short FO #short FO
CHG20140403	2014-04-03 08:14:32.233000	01:36:33.400000	01:44:01.734000	351	15	710	N	SI	710	19	FO	448	17.5	30.0	17.0	32.0	#SI #long FO
CHG20140403	2014-04-03 08:15:18.233000	01:37:19.400000	01:37:23.434000	713	19	705	Y	NO	713	0	NA	4	11.5	16.0	10.5	19.0	#short charge #short charge
CHG20140403	2014-04-03 08:16:57.667000	01:38:58.834000	01:39:02.868000	713	20	??	N	SI	??	0	NA	4	11.5	15.0	0.5	12.0	#SI. female 10m from 713 in H3 #SI charge. almost a chase
CHG20140403	2014-04-03 08:17:17.667000	01:39:18.834000	01:39:34.834000	713	21	705	N	SI	713	0	FO	16	7.5	15.0	10.0	19.0	#SI #SI
CHG20140403	2014-04-03 08:18:14.000000	01:40:15.167000	01:40:47.033000	713	22	705	N	NO	713	0	FO	31	11.0	17.0	9.0	19.0	#FO #FO
CHG20140403	2014-04-03 08:19:02.300000	01:41:03.467000	01:41:45.601000	713	23	705	N	NO	705	0	FO	42	9.5	18.0	9.5	20.0	#FO #FO
CHG20140403	2014-04-03 08:20:37.634000	01:42:38.801000	01:43:23.734000	705	33	??	N	SI	??	0	CH	44	9.0	19.0	5.5	32.0	#chase #chase
CHG20140403	2014-04-03 08:22:43.167000	01:44:44.334000	01:45:30.334000	713	24	??	N	SI	713	0	FO	46	10.5	15.0	0.5	12.0	#SI #SI
CHG20140403	2014-04-03 08:22:51.801000	01:44:52.968000	01:48:23.534000	710	9	702	N	SI	710	0	FO	210	14.0	31.0	19.5	31.0	#SI #SI
CHG20140403	2014-04-03 08:26:56.500000	01:48:57.667000	01:49:46.267000	340	11	702	N	SI	340	0	FO	48	22.0	30.0	20.0	30.0	#SI #SI
CHG20140403	2014-04-03 08:27:24.434000	01:49:25.601000	01:49:30.934000	713	25	??	N	NO	??	0	CH	5	7.5	17.0	0.0	15.0	#chase. female 15m in G6 #chase
CHG20140403	2014-04-03 08:27:57.833000	01:49:59.000000	01:50:20.300000	340	12	702	N	NO	702	0	FO	21	22.0	30.0	21.0	30.0	#340 strutted once then resumed the FO #resumed FO
CHG20140403	2014-04-03 08:28:04.333000	01:50:05.500000	02:02:59.434000	705	34	713	N	SI	713	4	FO	773	10.0	28.0	11.0	18.0	#long FO. female begins within 5m in G5 #long FO
CHG20140403	2014-04-03 08:30:11.100000	01:52:12.267000	02:00:51.767000	340	13	702	N	SI	702	3	FO	519	22.0	30.0	20.5	30.0	#SI #FO
CHG20140403	2014-04-03 08:30:18.634000	01:52:19.801000	02:01:50.100000	351	16	315	N	SI	315	2	FO	570	16.0	28.0	17.0	29.0	#long FO #long FO
CHG20140403	2014-04-03 08:39:17.434000	02:01:18.601000	02:06:18.601000	702	23	710	N	NO	710	5	FO	300	19.5	30.0	18.5	32.0	#FO. unclear who begins #FO
CHG20140403	2014-04-03 08:40:38.367000	02:02:39.534000	02:02:58.467000	340	14	315	N	SI	340	0	FO	18	23.0	30.0	19.0	28.0	#short FO #short FO
