## Supplemental_reproducible_code for "Fighting isn’t sexy in lekking Greater Sage-grouse (*Centrocercus urophasianus*)": CHG20140404_snow_20181206_allmarkers_interactions.tsv

Lek_Date_ID	Time_Stamp	Start_Caption_Stamp	End_Caption_Stamp	Initiator_ID	Interaction_Number	Partner_ID	Females_Present	Reaction_Code	Disengager_ID	Bouts_O_Smacking	Face_Off	Duration	Initiator_Cartesian_X	Initiator_Cartesian_Y	Partner_Cartesian_X	Partner_Cartesian_Y	Other_Notes
CHG20140404	2014-04-04 06:35:10.134000	00:04:24.434000	00:05:03.434000	713	1	705	Y	SI	713	0	FO	39	11.0	16.0	11.5	19.0	#SI #SI
CHG20140404	2014-04-04 06:36:08.568000	00:05:22.868000	00:05:29.234000	713	2	705	N	NO	713	0	FO	6	11.5	17.0	11.0	18.0	#705 didn't want to end previous interaction #short FO
CHG20140404	2014-04-04 06:37:13.134000	00:06:27.434000	00:06:39.667000	702	1	710	Y	SI	702	0	FO	12	20.5	30.0	18.0	32.0	#SI #SI
CHG20140404	2014-04-04 06:42:27.833000	00:11:42.133000	00:11:47.634000	715	1	717	N	SI	717	0	NA	5	-2.0	9.0	-2.0	0.0	#SI but 717 barely notices #SI with almost no reaction
CHG20140404	2014-04-04 06:42:41.568000	00:11:55.868000	00:12:11.901000	717	1	715	N	NO	715	0	FO	16	-2.5	0.0	-1.5	0.0	#short FO in retaliation? #short FO
CHG20140404	2014-04-04 06:42:44.200000	00:11:58.500000	00:12:09.968000	702	2	340	Y	SI	702	1	FO	11	21.0	31.0	23.0	31.0	#SI #SI
CHG20140404	2014-04-04 06:43:25.700000	00:12:40.000000	00:12:44.634000	702	NA	Fe	Y	C	NA	NA	NA	4	18.0	26.0	NA	NA	#copulation #none
CHG20140404	2014-04-04 06:43:47.733000	00:13:02.033000	00:13:07.367000	315	1	??	Y	NO	??	0	CH	5	20.0	29.0	21.0	18.0	#?? just came onto the lek and was encroaching #chase
CHG20140404	2014-04-04 06:44:33.334000	00:13:47.634000	00:14:02.100000	702	3	351	N	SI	702	0	FO	14	19.5	31.0	17.5	31.0	#SI #SI
CHG20140404	2014-04-04 06:45:04.601000	00:14:18.901000	00:14:33.734000	702	4	351	Y	SI	702	0	FO	14	20.0	30.0	18.0	31.0	#SI #SI
CHG20140404	2014-04-04 06:45:52.167000	00:15:06.467000	00:15:16.868000	702	5	351	Y	SI	702	0	FO	10	20.0	30.0	17.5	30.0	#SI #SI
CHG20140404	2014-04-04 06:46:11.634000	00:15:25.934000	00:15:29.067000	713	3	??	N	NO	??	0	CH	3	7.5	15.0	10.0	4.0	#chase #short chase or charge
CHG20140404	2014-04-04 06:46:18.867000	00:15:33.167000	00:15:39.868000	713	4	??	N	NO	??	0	CH	6	9.0	10.0	8.0	4.0	#chase #chase
CHG20140404	2014-04-04 06:46:34.401000	00:15:48.701000	00:15:59.834000	702	6	315	Y	SI	315	4	FO	11	19.0	30.0	18.0	30.0	#SI #SI
CHG20140404	2014-04-04 06:47:12.668000	00:16:26.968000	inter	351	NA	Fe	Y	C	NA	NA	NA	0	16.0	30.0	NA	NA	#I
CHG20140404	2014-04-04 06:47:13.134000	00:16:27.434000	00:16:36.100000	315	2	351	Y	I	351	2	FO	8	19.0	29.0	16.0	30.0	#sucessfully interrupted copulation #interrupted copulation. 351 copulates soon after with same female
CHG20140404	2014-04-04 06:47:47.867000	00:17:02.167000	00:17:05.767000	351	NA	Fe	Y	C	NA	NA	NA	3	15.0	25.0	NA	NA	#copulation #none
CHG20140404	2014-04-04 06:48:01.301000	00:17:15.601000	00:17:33.067000	705	1	711	Y	SI	711	0	CH	17	12.5	22.0	8.0	31.0	#SI #chase from a distance ended by the eagle
