## Supplemental_reproducible_code for "Fighting isn’t sexy in lekking Greater Sage-grouse (*Centrocercus urophasianus*)": CHG20140405_snow_20181206_allmarkers_interactions.tsv

Lek_Date_ID	Time_Stamp	Start_Caption_Stamp	End_Caption_Stamp	Initiator_ID	Interaction_Number	Partner_ID	Females_Present	Reaction_Code	Disengager_ID	Bouts_O_Smacking	Face_Off	Duration	Initiator_Cartesian_X	Initiator_Cartesian_Y	Partner_Cartesian_X	Partner_Cartesian_Y	Other_Notes
CHG20140405	2014-04-05 06:34:49.733000	00:08:02.667000	00:08:08.167000	351	1	718	N	NO	718	0	NA	5	5.0	27.0	6.0	27.0	#none #none
CHG20140405	2014-04-05 06:35:03.800000	00:08:16.734000	00:08:29.067000	702	1	340	N	NO	340	0	NA	12	20.5	31.0	21.0	30.0	#none #none
CHG20140405	2014-04-05 06:36:20.934000	00:09:33.868000	00:10:04.067000	718	1	351	N	NO	718	0	NA	30	6.0	27.0	6.0	28.0	#none #none
CHG20140405	2014-04-05 06:36:39.199000	00:09:52.133000	00:13:05.567000	710	1	702	N	NO	702	0	FO	193	17.5	31.0	18.5	32.0	#none #none
CHG20140405	2014-04-05 06:39:36.000000	00:12:48.934000	00:13:07.234000	713	1	315	N	NO	315	0	NA	18	12.0	17.0	13.5	18.0	#none #none
CHG20140405	2014-04-05 06:43:13.833000	00:16:26.767000	00:17:04.467000	711	1	718	N	SI	711	0	FO	37	5.0	41.0	6.5	40.0	#none #none
CHG20140405	2014-04-05 06:44:58.433000	00:18:11.367000	00:21:18.367000	718	2	711	N	NO	711	6	FO	187	5.0	27.0	4.5	30.0	#faceoff turns into 718 chasing 711. 711 flies up to escape #faceoff turns into 718 chasing 711. 711 flies up to escape
CHG20140405	2014-04-05 06:48:07.333000	00:21:20.267000	00:21:23.434000	351	2	711	N	NO	711	0	CH	3	14.5	33.0	14.5	29.0	#711 chased into this. 711 flies up at end #711 chased into this. 711 flies up at end
CHG20140405	2014-04-05 06:48:20.266000	00:21:33.200000	00:21:35.100000	315	1	711	N	NO	711	0	CH	1	18.0	29.0	20.0	27.0	#none #none
CHG20140405	2014-04-05 06:49:03.967000	00:22:16.901000	00:22:20.834000	315	2	711	N	NO	711	0	CH	3	17.5	28.0	9.0	24.0	#711 flies up at end #711 flies up at end
CHG20140405	2014-04-05 06:50:13.934000	00:23:26.868000	00:23:47.033000	718	3	711	N	SI	711	0	NA	20	5.5	40.0	4.0	44.0	#none #none
CHG20140405	2014-04-05 06:50:47.133000	00:24:00.067000	00:24:23.300000	718	4	711	N	SI	711	2	FO	23	4.5	43.0	3.0	43.0	#faceoff turns into chase of 711. 711 ends up offscreen #faceoff turns into chase of 711. 711 ends up offscreen
CHG20140405	2014-04-05 06:52:05.867000	00:25:18.801000	00:25:23.567000	713	2	715	N	SI	713	0	NA	4	12.0	19.0	-0.5	17.0	#713 charges from across lek. 715 seems to flinch/shuffle back but does not run. 713 never gets close #713 charges from across lek. 715 seems to flinch/shuffle back but does not run. 713 never gets close
CHG20140405	2014-04-05 06:52:36.433000	00:25:49.367000	00:25:56.734000	718	5	711	N	SI	711	0	CH	7	5.0	42.0	5.0	42.0	#chase part 1 #chase part 1
CHG20140405	2014-04-05 06:52:43.867000	00:25:56.801000	00:26:04.934000	351	3	711	N	NO	711	0	CH	8	16.0	28.0	12.0	29.0	#711 already being chased when 351 charges him as well. chase part 2 #711 already being chased when 351 charges him as well. chase part 2
CHG20140405	2014-04-05 06:52:52.066000	00:26:05.000000	00:26:09.667000	315	3	711	N	NO	711	0	CH	4	17.5	29.0	13.5	25.0	#chase part 3. female within 10m #chase part 3. female within 10m
CHG20140405	2014-04-05 06:53:56.233000	00:27:09.167000	00:27:18.100000	702	2	315	Y	SI	315	0	NA	8	20.0	31.0	20.0	30.0	#none #none
CHG20140405	2014-04-05 06:55:34.333000	00:28:47.267000	00:28:56.167000	315	4	711	N	NO	711	0	CH	8	20.5	29.0	23.0	17.0	#chase part 1 #chase part 1
CHG20140405	2014-04-05 06:55:43.300000	00:28:56.234000	00:28:58.834000	351	4	711	N	NO	711	0	CH	2	17.0	30.0	17.5	30.0	#chase part 2 #chase part 2
CHG20140405	2014-04-05 06:55:50.867000	00:29:03.801000	00:29:10.667000	702	3	315	Y	SI	702	0	NA	6	21.0	35.0	20.0	34.0	#seems like 315 gets too close #seems like 315 gets too close
CHG20140405	2014-04-05 06:56:59.034000	00:30:11.968000	00:30:24.634000	718	6	711	N	SI	711	0	CH	12	6.0	41.0	2.0	43.0	#711 flies up to escape at end #711 flies up to escape at end
CHG20140405	2014-04-05 07:02:10.166000	00:35:23.100000	00:35:32.500000	702	4	351	Y	SI	702	0	NA	9	21.0	33.0	18.0	35.0	#none #none
CHG20140405	2014-04-05 07:05:56.967000	00:39:09.901000	00:39:19.300000	315	5	713	N	SI	315	0	NA	9	19.0	31.0	14.0	20.0	#none #none
CHG20140405	2014-04-05 07:06:21.566000	00:39:34.500000	00:39:44.434000	702	5	351	Y	SI	702	0	FO	9	19.5	37.0	17.5	37.0	#none #none
CHG20140405	2014-04-05 07:06:48.566000	00:40:01.500000	00:40:44.033000	713	3	715	N	SI	715	0	FO	42	12.5	18.0	0.5	12.0	#unclear why 713 charges. 713 pauses briefly in initial charge #unclear why 713 charges. 713 pauses briefly in initial charge
CHG20140405	2014-04-05 07:06:51.034000	00:40:03.968000	inter	340	NA	Fe	Y	C	NA	NA	NA	0	22.0	30.0	NA	NA	#I
CHG20140405	2014-04-05 07:06:52.300000	00:40:05.234000	00:40:13.000000	702	6	340	Y	I	702	2	NA	7	20.0	33.0	22.0	30.0	#fully interrupted copulation #none
CHG20140405	2014-04-05 07:07:18.566000	00:40:31.500000	00:40:33.634000	710	2	??	N	NO	??	0	CH	2	16.5	40.0	15.0	41.0	#710 charges but goes immediately into strut after #710 charges but goes immediately into strut after
CHG20140405	2014-04-05 07:07:40.433000	00:40:53.367000	00:42:02.367000	715	1	713	N	NO	713	0	FO	69	-1.5	13.0	1.0	13.0	#none #none
CHG20140405	2014-04-05 07:08:13.333000	00:41:26.267000	00:41:28.067000	718	7	??	N	NO	??	0	CH	1	9.0	40.0	9.5	43.0	#none #none
CHG20140405	2014-04-05 07:08:16.867000	00:41:29.801000	00:41:31.801000	710	3	??	N	NO	??	0	CH	2	18.0	35.0	19.0	37.0	#?? chased into this. females within 10 m #?? chased into this. females within 10 m
CHG20140405	2014-04-05 07:09:34.700000	00:42:47.634000	00:42:55.634000	702	7	710	Y	SI	702	0	NA	8	22.0	39.0	18.5	40.0	#none #none
CHG20140405	2014-04-05 07:10:26.199000	00:43:39.133000	00:43:42.200000	340	NA	Fe	Y	C	NA	NA	NA	3	24.5	29.0	NA	NA	#copulation #none
CHG20140405	2014-04-05 07:11:16.433000	00:44:29.367000	00:47:02.934000	710	4	351	N	SI	710	0	FO	153	19.0	40.0	18.5	38.0	#none #none
CHG20140405	2014-04-05 07:12:24.934000	00:45:37.868000	00:45:54.467000	715	2	??	N	SI	715	0	NA	16	1.0	12.0	0.0	0.0	#none #none
CHG20140405	2014-04-05 07:13:53.034000	00:47:05.968000	00:47:11.300000	315	6	??	N	NO	??	0	CH	5	21.0	26.0	26.0	18.0	#chasing off an entering male part 1 #chasing off an entering male part 1
CHG20140405	2014-04-05 07:14:01.400000	00:47:14.334000	00:47:16.300000	340	1	??	N	NO	??	0	CH	1	25.0	28.0	27.5	22.0	#chase part 2 #chase part 2
CHG20140405	2014-04-05 07:14:03.433000	00:47:16.367000	00:47:19.234000	315	7	??	N	NO	??	0	CH	2	26.0	23.0	28.0	24.0	#chase part 3 #chase part 3
CHG20140405	2014-04-05 07:14:30.633000	00:47:43.567000	00:48:07.234000	713	4	715	N	SI	713	0	NA	23	14.0	20.0	2.5	13.0	#unclear what provokes 713 again #unclear what provokes 713 again
CHG20140405	2014-04-05 07:15:01.600000	00:48:14.534000	00:48:17.234000	315	8	??	N	NO	??	0	CH	2	20.5	23.0	24.5	24.0	#charge incoming male #charge incoming male
CHG20140405	2014-04-05 07:15:01.700000	00:48:14.634000	00:48:18.868000	702	NA	Fe	Y	C	NA	NA	NA	4	23.0	33.0	NA	NA	#copulation #none
CHG20140405	2014-04-05 07:15:05.300000	00:48:18.234000	00:48:20.300000	710	5	??	N	NO	??	0	CH	2	19.0	40.0	15.5	41.0	#?? chased into this #?? chased into this
CHG20140405	2014-04-05 07:15:16.500000	00:48:29.434000	00:48:32.500000	718	8	??	N	NO	??	0	CH	3	9.0	31.0	10.0	36.0	#none #none
CHG20140405	2014-04-05 07:15:20.533000	00:48:33.467000	00:49:27.334000	713	5	715	N	SI	713	0	FO	53	4.5	15.0	-0.5	15.0	#713 seems to be leaving to return to his territory but turns back around and charges 715 #713 seems to be leaving to return to his territory but turns back around and charges 715
CHG20140405	2014-04-05 07:15:26.600000	00:48:39.534000	00:48:46.200000	718	9	??	N	NO	??	0	CH	6	10.5	41.0	11.5	40.0	#none #none
CHG20140405	2014-04-05 07:16:22.266000	00:49:35.200000	00:49:44.434000	713	6	715	N	NO	715	0	NA	9	0.5	12.0	-1.0	11.0	#none #none
CHG20140405	2014-04-05 07:16:43.867000	00:49:56.801000	00:50:02.167000	713	7	715	N	NO	713	0	NA	5	0.5	13.0	-1.0	12.0	#none #none
CHG20140405	2014-04-05 07:22:19.500000	00:55:32.434000	00:55:40.968000	702	8	351	Y	SI	702	0	NA	8	20.0	31.0	17.5	35.0	#none #none
CHG20140405	2014-04-05 07:23:44.433000	00:56:57.367000	00:57:26.167000	702	9	710	N	SI	702	9	FO	28	20.0	31.0	19.5	42.0	#females within 10m #females within 10m
CHG20140405	2014-04-05 07:26:23.266000	00:59:36.200000	01:00:04.067000	702	10	351	Y	SI	702	7	FO	27	20.0	32.0	17.5	34.0	#none #none
CHG20140405	2014-04-05 07:28:55.667000	01:02:08.601000	01:03:40.601000	351	5	718	N	SI	718	5	FO	92	16.5	27.0	8.5	30.0	#351 moving slowly toward 718 at beginning then speeds up. long chase turns into what seems like short FO. 718 briefly turns to engage multiple parts during chase and is one to assume FO position #351 moving slowly toward 718 at beginning then speeds up. long chase turns into what seems like short FO. 718 briefly turns to engage multiple parts during chase and is one to assume FO position
CHG20140405	2014-04-05 07:30:45.900000	01:03:58.834000	01:07:43.667000	315	9	713	N	SI	315	4	FO	224	18.5	31.0	16.5	17.0	#none #none
CHG20140405	2014-04-05 07:31:17.967000	01:04:30.901000	01:05:08.667000	351	6	718	N	SI	718	0	NA	37	4.5	30.0	6.0	27.0	#sort of chase turns into sort of faceoff #sort of chase turns into sort of faceoff
CHG20140405	2014-04-05 07:32:09.867000	01:05:22.801000	01:05:35.267000	351	7	718	N	SI	718	0	CH	12	3.5	26.0	5.5	26.0	#none #none
CHG20140405	2014-04-05 07:32:43.166000	01:05:56.100000	01:12:57.067000	340	2	702	N	SI	702	2	FO	420	23.5	30.0	20.5	32.0	#none #none
CHG20140405	2014-04-05 07:34:42.400000	01:07:55.334000	01:13:12.534000	315	10	713	N	NO	315	0	FO	317	15.5	20.0	14.5	17.0	#video pauses and is blocked by clock in this interaction #none
CHG20140405	2014-04-05 07:39:23.566000	01:12:36.500000	01:13:05.901000	710	6	351	N	NO	351	0	FO	29	15.5	29.0	16.5	30.0	#none #none
CHG20140405	2014-04-05 07:42:27.733000	01:15:40.667000	01:18:53.567000	713	8	315	N	NO	315	1	FO	192	13.5	17.0	15.5	17.0	#none #none
CHG20140405	2014-04-05 07:43:48.800000	01:17:01.734000	01:17:15.400000	702	11	710	N	SI	702	0	NA	13	20.0	29.0	17.0	32.0	#none #none
CHG20140405	2014-04-05 07:46:03.266000	01:19:16.200000	01:23:05.968000	315	11	713	N	SI	713	0	FO	229	15.5	18.0	14.0	17.0	#none #none
CHG20140405	2014-04-05 07:48:13.400000	01:21:26.334000	01:22:00.234000	702	12	710	N	NO	702	0	FO	33	21.5	37.0	19.0	37.0	#none #none
CHG20140405	2014-04-05 07:49:11.199000	01:22:24.133000	01:24:32.267000	702	13	710	N	NO	702	0	FO	128	21.0	36.0	19.0	36.0	#none #none
CHG20140405	2014-04-05 07:50:08.366000	01:23:21.300000	01:32:02.767000	713	9	315	N	NO	315	3	FO	521	12.5	18.0	14.5	16.0	#video paused and blocked by clock in middle of FO #video paused and blocked by clock in middle of FO
CHG20140405	2014-04-05 07:52:48.133000	01:26:01.067000	01:35:59.033000	702	14	710	N	NO	702	3	FO	597	20.0	31.0	19.5	32.0	#702 seems somewhat focused on 710 before this. video pauses and is blocked by clock in middle of interaction #702 seems somewhat focused on 710 before this. video pauses and is blocked by clock in middle of interaction
CHG20140405	2014-04-05 07:59:41.667000	01:32:54.601000	01:33:20.033000	315	12	713	N	SI	713	0	FO	25	14.5	19.0	12.5	17.0	#none #none
CHG20140405	2014-04-05 08:00:13.500000	01:33:26.434000	01:33:39.701000	713	10	715	N	NO	715	0	NA	13	13.0	19.0	0.5	13.0	#713 charges from across lek and stops pretty far away #713 charges from across lek and stops pretty far away
CHG20140405	2014-04-05 08:00:48.433000	01:34:01.367000	01:34:27.968000	713	11	718	N	NO	718	0	NA	26	6.5	17.0	6.5	25.0	#none #none
CHG20140405	2014-04-05 08:01:42.900000	01:34:55.834000	01:39:52.334000	315	13	351	N	NO	315	1	FO	296	14.5	23.0	12.0	26.0	#none #none
CHG20140405	2014-04-05 08:02:57.566000	01:36:10.500000	02:02:15.434000	702	15	340	N	NO	702	1	FO	1564	20.0	30.0	21.5	30.0	#none #none
CHG20140405	2014-04-05 08:06:24.233000	01:39:37.167000	01:41:25.234000	713	12	718	N	SI	718	0	NA	108	8.0	20.0	7.0	25.0	#718 weirdly turned away/sideways for much of interaction #718 weirdly turned away/sideways for much of interaction
CHG20140405	2014-04-05 08:08:29.500000	01:41:42.434000	02:05:53.267000	351	8	710	N	NO	710	10	FO	1450	17.0	30.0	17.5	34.0	#none #none
CHG20140405	2014-04-05 08:09:29.300000	01:42:42.234000	01:49:32.000000	718	10	713	N	SI	713	0	FO	409	8.0	24.0	8.0	20.0	#none #none
CHG20140405	2014-04-05 08:16:27.767000	01:49:40.701000	01:49:57.801000	713	13	715	N	SI	713	0	NA	17	8.0	20.0	-1.0	15.0	#713 charges and stops when still pretty far away #713 charges and stops when still pretty far away
CHG20140405	2014-04-05 08:16:57.034000	01:50:09.968000	01:50:29.667000	713	14	718	N	SI	713	0	FO	19	6.5	20.0	8.0	25.0	#none #none
CHG20140405	2014-04-05 08:17:19.833000	01:50:32.767000	01:50:48.167000	713	15	715	N	NO	715	0	NA	15	7.0	20.0	0.0	13.0	#end up far from each other #end up far from each other
CHG20140405	2014-04-05 08:18:09.199000	01:51:22.133000	02:08:45.534000	713	16	715	N	SI	713	2	FO	1043	3.0	16.0	-1.0	15.0	#none #none
CHG20140405	2014-04-05 08:29:10.767000	02:02:23.701000	02:03:54.300000	702	16	340	N	NO	702	1	FO	90	20.5	30.0	21.5	30.0	#702 does one strut after prev interaction then immediately turns around to reinitiate this one #702 does one strut after prev interaction then immediately turns around to reinitiate this one
CHG20140405	2014-04-05 08:33:07.700000	02:06:20.634000	02:09:07.167000	702	17	710	N	SI	710	0	FO	166	18.5	30.0	16.5	31.0	#seems like 710 was about to strut but uncertain. 710 turns away and flies off lek at end #seems like 710 was about to strut but uncertain. 710 turns away and flies off lek at end
