## Supplemental_reproducible_code for "Fighting isn’t sexy in lekking Greater Sage-grouse (*Centrocercus urophasianus*)": CHG20140406_snow_20190708_allmarkers_interactions.tsv

Lek_Date_ID	Time_Stamp	Start_Caption_Stamp	End_Caption_Stamp	Initiator_ID	Interaction_Number	Partner_ID	Females_Present	Reaction_Code	Disengager_ID	Bouts_O_Smacking	Face_Off	Duration	Initiator_Cartesian_X	Initiator_Cartesian_Y	Partner_Cartesian_X	Partner_Cartesian_Y	Other_Notes
CHG20140406	2014-04-06 06:33:16.067000	00:00:51.834000	00:02:51.100000	718	1	705	N	NO	705	2	FO	119	3.5	30.0	4.5	29.0	#none #none
CHG20140406	2014-04-06 06:33:37.767000	00:01:13.534000	00:01:17.033000	713	1	714	N	SI	714	0	NA	3	10.5	17.0	19.5	17.0	#714 seems to have a delayed reaction #714 seems to have a delayed reaction
CHG20140406	2014-04-06 06:33:40.400000	00:01:16.167000	00:01:18.634000	710	1	??	N	NO	??	0	CH	2	14.5	30.0	11.0	29.0	#none #none
CHG20140406	2014-04-06 06:34:45.366000	00:02:21.133000	00:02:23.234000	713	2	714	N	NO	714	0	CH	2	15.0	20.0	20.0	17.0	#seems unprovoked #seems unprovoked
CHG20140406	2014-04-06 06:35:32.134000	00:03:07.901000	00:03:11.367000	718	2	??	N	SI	??	0	CH	3	4.5	27.0	8.5	30.0	#chase pt. 1 #?? chase pt. 1
CHG20140406	2014-04-06 06:35:35.667000	00:03:11.434000	00:03:15.667000	351	1	??	N	NO	??	0	CH	4	16.5	30.0	12.5	31.0	#?? chase pt. 2 #?? chase pt. 2
CHG20140406	2014-04-06 06:35:39.967000	00:03:15.734000	00:03:19.968000	315	1	??	N	NO	??	0	CH	4	19.0	31.0	12.5	30.0	#?? chase pt. 3 #?? chase pt. 3
CHG20140406	2014-04-06 06:35:44.266000	00:03:20.033000	00:03:28.400000	351	1.1	??	N	NO	??	0	CH	8	14.0	34.0	12.5	32.0	#resumes, chase pt. 4 #resumes, chase pt. 4
CHG20140406	2014-04-06 06:36:06.600000	00:03:42.367000	00:03:49.200000	702	1	710	N	SI	702	0	NA	6	20.0	37.0	17.5	33.0	#none #none
CHG20140406	2014-04-06 06:36:33.366000	00:04:09.133000	00:04:16.100000	713	3	714	N	NO	714	0	CH	6	14.0	19.0	21.5	18.0	#another long-distance seemingly unprovoked charge. ?? chased off lek. somewhat unclear where interaction ends #another long-distance seemingly unprovoked charge. ?? chased off lek. somewhat unclear where interaction ends
CHG20140406	2014-04-06 06:37:05.567000	00:04:41.334000	00:04:52.601000	702	2	710	Y	NO	702	2	FO	11	19.0	38.0	17.5	37.0	#none #none
CHG20140406	2014-04-06 06:38:56.201000	00:06:31.968000	00:06:35.133000	710	2	??	Y	NO	??	0	CH	3	16.0	34.0	17.5	35.0	#none #none
CHG20140406	2014-04-06 06:39:05.333000	00:06:41.100000	00:06:43.534000	718	3	??	N	NO	??	0	CH	2	7.0	30.0	10.0	29.0	#none #none
CHG20140406	2014-04-06 06:39:07.834000	00:06:43.601000	00:06:45.601000	351	2	??	Y	NO	??	0	CH	2	15.5	30.0	13.5	30.0	#none #none
CHG20140406	2014-04-06 06:39:10.067000	00:06:45.834000	00:06:50.601000	705	1	??	N	NO	??	0	CH	4	8.5	30.0	11.5	30.0	#none #none
CHG20140406	2014-04-06 06:39:14.900000	00:06:50.667000	00:06:52.734000	713	4	??	N	NO	??	0	CH	2	13.0	20.0	11.0	22.0	#none #none
CHG20140406	2014-04-06 06:39:51.034000	00:07:26.801000	00:07:34.367000	702	3	351	Y	SI	702	0	NA	7	18.5	35.0	16.0	30.0	#none #none
CHG20140406	2014-04-06 06:40:00.266000	00:07:36.033000	00:07:39.033000	718	4	??	N	NO	??	0	CH	3	7.5	30.0	12.5	29.0	#none #none
CHG20140406	2014-04-06 06:40:06.800000	00:07:42.567000	00:07:46.801000	??	??	718	N	NO	718	0	CH	4	15.0	29.0	12.0	29.0	#not the ?? being chased, har dto know what do do in these situations #none
CHG20140406	2014-04-06 06:40:07.101000	00:07:42.868000	00:07:47.033000	351	3	??	Y	NO	??	0	CH	4	14.5	29.0	12.0	29.0	#none #none
CHG20140406	2014-04-06 06:40:13.400000	00:07:49.167000	00:07:53.701000	351	4	??	N	NO	??	0	CH	4	8.5	29.0	12.0	24.0	#none #none
CHG20140406	2014-04-06 06:40:23.366000	00:07:59.133000	00:08:08.701000	713	5	??	N	SI	??	0	CH	9	13.5	20.0	19.5	17.0	#none #none
CHG20140406	2014-04-06 06:41:11.467000	00:08:47.234000	00:08:48.868000	718	5	??	N	NO	??	0	CH	1	8.0	30.0	10.5	28.0	#none #none
CHG20140406	2014-04-06 06:41:55.633000	00:09:31.400000	00:09:34.367000	710	3	??	Y	NO	??	0	CH	2	17.0	32.0	18.0	35.0	#none #none
CHG20140406	2014-04-06 06:41:58.667000	00:09:34.434000	00:09:37.434000	718	6	??	N	NO	??	0	CH	3	6.0	30.0	9.0	30.0	#none #none
CHG20140406	2014-04-06 06:42:06.300000	00:09:42.067000	00:09:44.567000	315	2	??	Y	NO	??	0	CH	2	18.5	30.0	19.6	28.0	#none #none
CHG20140406	2014-04-06 06:42:07.400000	00:09:43.167000	00:09:46.801000	340	1	??	N	NO	??	0	CH	3	23.0	30.0	27.0	25.0	#?? flies off, different indiv from the one 315 is chasing at the same time #?? flies off
CHG20140406	2014-04-06 06:42:13.167000	00:09:48.934000	00:10:01.267000	702	4	351	Y	SI	702	2	FO	12	19.5	35.0	16.5	33.0	#none #none
CHG20140406	2014-04-06 06:42:14.167000	00:09:49.934000	00:09:53.868000	713	6	??	N	NO	??	0	CH	3	17.5	19.0	14.0	10.0	#none #none
CHG20140406	2014-04-06 06:42:24.567000	00:10:00.334000	00:10:16.200000	713	7	??	N	NO	??	0	CH	15	14.0	17.0	10.5	8.0	#713 chases ?? around the entire lek and ?? flies off at end #713 chases ?? around the entire lek and ?? flies off at end
CHG20140406	2014-04-06 06:43:25.134000	00:11:00.901000	00:11:03.067000	315	3	??	Y	NO	??	0	CH	2	21.5	30.0	23.0	28.0	#315 chases male that just entered lek #315 chases male that just entered lek
CHG20140406	2014-04-06 06:43:27.366000	00:11:03.133000	00:11:04.200000	713	8	??	N	NO	??	0	CH	1	17.0	18.0	12.5	22.0	#none #none
CHG20140406	2014-04-06 06:43:28.500000	00:11:04.267000	00:11:12.000000	705	2	??	N	NO	??	0	CH	7	10.0	23.0	12.5	19.0	#none #none
CHG20140406	2014-04-06 06:43:37.034000	00:11:12.801000	00:11:15.267000	340	2	??	N	NO	??	0	CH	2	23.0	30.0	25.0	28.0	#females within 10m #females within 10m
CHG20140406	2014-04-06 06:43:44.201000	00:11:19.968000	00:11:34.167000	713	9	705	N	NO	713	0	NA	14	10.0	20.0	8.5	20.0	#none #none
CHG20140406	2014-04-06 06:43:53.167000	00:11:28.934000	00:11:31.500000	702	5	??	N	NO	??	0	CH	2	22.0	38.0	23.5	38.0	#none #none
CHG20140406	2014-04-06 06:43:55.800000	00:11:31.567000	00:11:33.868000	710	4	??	Y	NO	??	0	FO	2	17.5	36.0	18.5	37.0	#none #none
CHG20140406	2014-04-06 06:44:00.767000	00:11:36.534000	00:11:38.968000	718	7	??	N	NO	??	0	CH	2	5.5	29.0	3.0	25.0	#none #none
CHG20140406	2014-04-06 06:44:04.834000	00:11:40.601000	00:11:44.367000	713	10	??	N	NO	??	0	CH	3	11.0	20.0	7.0	17.0	#none #none
CHG20140406	2014-04-06 06:44:05.000000	00:11:40.767000	00:11:49.467000	315	4	??	N	NO	??	0	CH	8	21.0	29.0	21.5	19.0	#different male from the one 713 is chasing ##different male from the one 713 is chasing
CHG20140406	2014-04-06 06:44:09.967000	00:11:45.734000	00:11:57.434000	702	6	351	Y	NO	702	0	FO	11	20.5	35.0	17.0	35.0	#none #none
CHG20140406	2014-04-06 06:44:30.366000	00:12:06.133000	00:12:09.234000	351	5	??	N	NO	??	0	CH	3	15.0	30.0	10.0	30.0	#none #none
CHG20140406	2014-04-06 06:44:33.533000	00:12:09.300000	00:12:12.000000	718	8	??	N	NO	??	0	CH	2	7.0	31.0	9.5	31.0	#none #none
CHG20140406	2014-04-06 06:44:36.300000	00:12:12.067000	00:12:15.234000	710	5	??	Y	NO	??	0	CH	3	17.0	31.0	11.5	30.0	#none #none
CHG20140406	2014-04-06 06:44:39.533000	00:12:15.300000	00:12:22.133000	718	9	??	N	NO	??	0	CH	6	9.5	33.0	9.5	34.0	#none #none
CHG20140406	2014-04-06 06:44:42.433000	00:12:18.200000	00:12:22.701000	713	11	??	N	SI	??	0	CH	4	16.5	22.0	22.0	16.0	#?? chased off the lek, different male from the one being chased by 718 #?? chased off the lek, different male from the one being chased by 718
CHG20140406	2014-04-06 06:44:48.600000	00:12:24.367000	00:12:27.467000	718	10	??	N	NO	??	0	CH	3	7.5	30.0	5.0	29.0	#none #none
CHG20140406	2014-04-06 06:44:53.333000	00:12:29.100000	00:12:31.834000	315	5	??	Y	NO	??	0	CH	2	18.0	30.0	14.0	28.0	#none #none
CHG20140406	2014-04-06 06:45:12.633000	00:12:48.400000	00:12:55.567000	713	12	??	N	NO	??	0	CH	7	14.5	19.0	8.0	17.0	#none #none
CHG20140406	2014-04-06 06:46:22.400000	00:13:58.167000	00:14:03.100000	702	7	710	Y	SI	702	0	NA	4	19.5	32.0	17.5	35.0	#none #none
CHG20140406	2014-04-06 06:46:28.101000	00:14:03.868000	00:14:08.267000	351	6	??	Y	NO	??	0	CH	4	16.5	32.0	10.0	39.0	#?? flies up #?? flies up
CHG20140406	2014-04-06 06:46:42.467000	00:14:18.234000	00:14:25.067000	718	11	??	N	SI	??	0	CH	6	7.0	35.0	9.5	37.0	#none #none
CHG20140406	2014-04-06 06:46:47.034000	00:14:22.801000	00:14:28.667000	713	13	??	N	NO	??	0	CH	5	14.0	20.0	21.5	15.0	#different male from the one 718 is chasing #none
CHG20140406	2014-04-06 06:47:27.067000	00:15:02.834000	00:15:03.000000	340	3	??	N	NO	??	0	CH	0	24.0	29.0	25.0	25.0	#none #none
CHG20140406	2014-04-06 06:47:27.300000	00:15:03.067000	00:15:11.267000	315	6	??	Y	NO	??	0	CH	8	19.0	30.0	25.0	25.0	#?? chased offscreen #none
CHG20140406	2014-04-06 06:47:35.567000	00:15:11.334000	00:15:13.834000	702	8	??	Y	NO	??	0	CH	2	20.0	35.0	19.5	35.0	#continued ?? chase #continued ?? chase
CHG20140406	2014-04-06 06:47:38.134000	00:15:13.901000	00:15:18.901000	315	6.1	??	Y	NO	??	0	CH	5	19.0	37.0	18.0	36.0	#resume chase #none
CHG20140406	2014-04-06 06:48:29.900000	00:16:05.667000	00:16:09.133000	702	NA	Fe	Y	C	NA	NA	NA	3	19.0	29.0	NA	NA	#copulation #none
CHG20140406	2014-04-06 06:48:36.433000	00:16:12.200000	00:18:58.267000	705	3	718	N	NO	718	4	FO	166	9.5	29.0	7.5	35.0	#705 briefly chases 718 in middle #705 briefly chases 718 in middle
CHG20140406	2014-04-06 06:48:46.767000	00:16:22.534000	inter	702	NA	Fe	Y	C	NA	NA	NA	0	20.0	30.0	NA	NA	#CI
CHG20140406	2014-04-06 06:48:49.201000	00:16:24.968000	00:16:34.200000	340	4	702	Y	CI	702	1	FO	9	23.0	36.0	20.0	30.0	#interupted but successful copulation #none
CHG20140406	2014-04-06 06:48:56.300000	00:16:32.067000	00:16:38.167000	713	14	??	N	NO	??	0	CH	6	15.5	18.0	22.5	15.0	#?? chased off the lek. after this interaction 713 follows ?? off screen and seems to chase ?? back to the lek #?? chased off the lek. after this interaction 713 follows ?? off screen and seems to chase ?? back to the lek
CHG20140406	2014-04-06 06:49:15.433000	00:16:51.200000	00:16:56.467000	340	5	??	N	NO	??	0	CH	5	22.5	30.0	25.0	27.0	#none #none
CHG20140406	2014-04-06 06:50:22.333000	00:17:58.100000	00:18:03.133000	315	7	351	Y	SI	351	0	NA	5	18.0	29.0	16.5	29.0	#none #none
CHG20140406	2014-04-06 06:50:30.934000	00:18:06.701000	00:18:09.767000	713	15	??	N	SI	??	0	CH	3	14.5	17.0	22.5	14.0	#713 stops pretty far away #713 stops pretty far away
CHG20140406	2014-04-06 06:50:32.733000	00:18:08.500000	00:18:12.267000	702	NA	Fe	Y	C	NA	NA	NA	3	18.0	29.0	NA	NA	#copulation #none
CHG20140406	2014-04-06 06:50:40.533000	00:18:16.300000	00:18:33.133000	702	9	710	Y	SI	702	4	FO	16	19.5	35.0	18.0	37.0	#702 just finished successfully copulating #702 just finished successfully copulating
CHG20140406	2014-04-06 06:51:35.700000	00:19:11.467000	00:19:20.701000	710	6	??	Y	NO	??	0	CH	9	15.5	37.0	11.0	34.0	#none #none
CHG20140406	2014-04-06 06:51:45.000000	00:19:20.767000	00:19:24.167000	351	7	??	Y	NO	??	0	CH	3	15.5	30.0	16.0	32.0	#none #none
CHG20140406	2014-04-06 06:51:48.467000	00:19:24.234000	00:19:32.234000	705	4	??	N	NO	??	0	CH	8	6.0	28.0	9.5	29.0	#none #none
CHG20140406	2014-04-06 06:52:06.667000	00:19:42.434000	00:20:01.000000	702	10	340	Y	NO	702	0	FO	18	19.0	32.0	22.0	30.0	#none #none
CHG20140406	2014-04-06 06:52:14.134000	00:19:49.901000	00:19:52.267000	715	1	??	N	NO	??	0	CH	2	0.5	13.0	5.0	18.0	#715 stops chasing when still pretty far #715 stops chasing when still pretty far
CHG20140406	2014-04-06 06:52:16.567000	00:19:52.334000	00:19:56.200000	705	5	??	N	NO	??	0	CH	3	9.5	25.0	6.0	23.0	#none #none
CHG20140406	2014-04-06 06:52:22.067000	00:19:57.834000	00:20:02.434000	718	12	??	N	NO	??	0	CH	4	7.5	36.0	7.5	30.0	#none #none
CHG20140406	2014-04-06 06:52:28.500000	00:20:04.267000	00:20:06.868000	351	8	??	Y	NO	??	0	CH	2	12.5	30.0	9.5	27.0	#none #none
CHG20140406	2014-04-06 06:52:31.167000	00:20:06.934000	00:20:11.434000	718	13	??	N	NO	??	0	CH	4	8.0	32.0	5.5	30.0	#none #none
CHG20140406	2014-04-06 06:52:35.900000	00:20:11.667000	00:20:15.734000	710	7	??	Y	NO	??	0	CH	4	16.5	33.0	14.5	32.0	#none #none
CHG20140406	2014-04-06 06:53:29.700000	00:21:05.467000	00:21:08.534000	710	8	??	N	NO	??	0	CH	3	15.5	30.0	18.5	30.0	#females within 10m #females within 10m
CHG20140406	2014-04-06 06:53:32.834000	00:21:08.601000	00:21:13.868000	718	14	??	N	NO	??	0	CH	5	5.0	34.0	11.5	34.0	#none #none
CHG20140406	2014-04-06 06:53:38.167000	00:21:13.934000	00:21:18.901000	710	8.1	??	N	NO	??	0	CH	4	14.0	37.0	13.5	39.0	#females within 10m, resumes chase #females within 10m
CHG20140406	2014-04-06 06:54:14.467000	00:21:50.234000	00:22:02.734000	702	11	710	Y	SI	702	0	FO	12	18.0	30.0	17.0	30.0	#none #none
CHG20140406	2014-04-06 06:55:11.467000	00:22:47.234000	00:22:50.868000	713	16	715	N	SI	715	0	NA	3	4.0	14.0	-0.5	13.0	#715 reacts briefly then immediately goes back to strutting #715 reacts briefly then immediately goes back to strutting
CHG20140406	2014-04-06 06:55:21.366000	00:22:57.133000	00:23:26.467000	715	2	713	N	NO	713	0	FO	29	-0.5	12.0	3.0	13.0	#none #none
CHG20140406	2014-04-06 06:55:44.333000	00:23:20.100000	00:23:23.167000	340	6	??	N	NO	??	0	CH	3	25.0	37.0	29.0	29.0	#340 stops pretty far away but ?? does seem to flee offscreen faster #340 stops pretty far away but ?? does seem to flee offscreen faster
CHG20140406	2014-04-06 06:56:14.233000	00:23:50.000000	00:24:05.067000	715	3	713	N	SI	713	0	FO	15	-0.5	11.0	2.5	10.0	#females within 10m #females within 10m
CHG20140406	2014-04-06 06:56:18.400000	00:23:54.167000	00:24:09.267000	702	12	340	Y	SI	702	0	FO	15	18.5	30.0	23.0	30.0	#none #none
CHG20140406	2014-04-06 06:56:31.900000	00:24:07.667000	00:24:14.901000	713	17	715	Y	NO	713	0	FO	7	2.5	10.0	1.0	9.0	#713 struts once after turning away from last interaction and then immediately turns back #713 struts once after turning away from last interaction and then immediately turns back
CHG20140406	2014-04-06 06:56:39.934000	00:24:15.701000	00:24:26.334000	715	4	713	Y	SI	713	0	FO	10	0.5	9.0	1.5	8.0	#continuation of the last interactions #continuation of the last interactions
CHG20140406	2014-04-06 06:56:59.333000	00:24:35.100000	00:24:41.567000	713	18	715	Y	NO	713	0	NA	6	1.5	8.0	0.0	7.0	#715 remained focused on 713 from last interaction while 713 strutted #715 remained focused on 713 from last interaction while 713 strutted
CHG20140406	2014-04-06 06:57:19.667000	00:24:55.434000	00:25:01.133000	315	8	??	N	NO	??	0	CH	5	17.5	27.0	21.5	10.0	#315 stops charging pretty far away #none
CHG20140406	2014-04-06 06:57:48.067000	00:25:23.834000	00:25:37.267000	713	19	??	N	SI	??	0	CH	13	3.5	2.0	12.0	0.0	#?? briefly seems like he'll engage but ends up running and flying offscreen to the left in the end #?? briefly seems like he'll engage but ends up running and flying offscreen to the left in the end
CHG20140406	2014-04-06 06:58:01.567000	00:25:37.334000	00:25:40.367000	315	9	??	N	NO	??	0	CH	3	17.5	26.0	20.0	15.0	#none #none
CHG20140406	2014-04-06 06:59:52.101000	00:27:27.868000	00:27:42.234000	713	20	??	N	SI	??	0	CH	14	8.5	9.0	7.5	0.0	#none #none
CHG20140406	2014-04-06 06:59:54.000000	00:27:29.767000	00:27:37.667000	315	10	??	N	SI	??	0	CH	7	18.0	29.0	20.0	15.0	#females within 10m, different indiv from the one 713 is chasing #females within 10m, different indiv from the one 713 is chasing
CHG20140406	2014-04-06 07:00:37.300000	00:28:13.067000	00:28:27.767000	351	9	718	Y	SI	718	3	CH	14	12.5	31.0	6.5	35.0	#unclear what makes 351 charge and chase 718 #unclear what makes 351 charge and chase 718
CHG20140406	2014-04-06 07:00:54.533000	00:28:30.300000	00:28:48.067000	351	10	718	N	NO	718	0	CH	17	7.5	30.0	3.5	29.0	#351 paused briefly but noticeably and picks chase back up here #351 paused briefly but noticeably and picks chase back up here
CHG20140406	2014-04-06 07:01:38.934000	00:29:14.701000	00:29:20.934000	713	21	??	N	SI	??	0	CH	6	14.0	17.0	22.0	16.0	#none #none
CHG20140406	2014-04-06 07:04:46.433000	00:32:22.200000	00:32:48.601000	710	9	702	Y	SI	702	0	NA	26	17.0	35.0	18.5	35.0	#none #none
CHG20140406	2014-04-06 07:05:23.834000	00:32:59.601000	00:33:56.167000	702	13	710	N	NO	702	4	FO	56	18.5	32.0	17.5	31.0	#females within 10m #females within 10m
CHG20140406	2014-04-06 07:06:21.201000	00:33:56.968000	00:34:39.634000	702	14	340	N	NO	702	0	FO	42	20.0	34.0	22.5	33.0	#female within 10m. 702 disengages from prev interaction to engage 340 #female within 10m. 702 disengages from prev interaction to engage 340
CHG20140406	2014-04-06 07:06:44.366000	00:34:20.133000	00:34:31.601000	315	11	713	N	SI	713	0	NA	11	19.5	29.0	16.0	17.0	#713 has fairly little reaction #713 has fairly little reaction
CHG20140406	2014-04-06 07:07:08.800000	00:34:44.567000	00:34:56.701000	702	15	340	N	NO	702	0	NA	12	20.5	31.0	22.0	32.0	#702 struts once after last interaction then turns to re-engage in this one #702 struts once after last interaction then turns to re-engage in this one
CHG20140406	2014-04-06 07:07:09.934000	00:34:45.701000	00:37:00.567000	315	12	713	N	SI	315	0	FO	134	15.0	19.0	14.0	18.0	#none #none
CHG20140406	2014-04-06 07:09:13.134000	00:36:48.901000	00:36:52.467000	351	NA	Fe	Y	C	NA	NA	NA	3	14.0	24.0	NA	NA	#copulation #none
CHG20140406	2014-04-06 07:09:25.366000	00:37:01.133000	00:37:08.334000	315	13	??	N	SI	315	0	CH	7	15.0	18.0	22.5	12.0	#315 turns away from prev interaction to chase ?? #315 turns away from prev interaction to chase ??
CHG20140406	2014-04-06 07:09:52.433000	00:37:28.200000	00:37:30.367000	702	16	??	N	SI	702	0	NA	2	18.0	30.0	23.0	32.0	#none #none
CHG20140406	2014-04-06 07:09:55.433000	00:37:31.200000	00:37:47.200000	340	7	702	N	SI	702	0	NA	16	23.0	32.0	20.0	33.0	#702 charges toward 340 first but then turns away to strut. 340 is the one to then charge and engage #702 charges toward 340 first but then turns away to strut. 340 is the one to then charge and engage
CHG20140406	2014-04-06 07:12:14.700000	00:39:50.467000	00:42:51.133000	351	11	315	N	NO	315	1	FO	180	15.0	30.0	17.5	30.0	#none #none
CHG20140406	2014-04-06 07:12:30.533000	00:40:06.300000	00:40:49.434000	702	17	340	N	NO	702	0	FO	43	20.0	31.0	23.5	32.0	#none #none
CHG20140406	2014-04-06 07:13:12.667000	00:40:48.434000	00:40:52.767000	713	22	??	N	NO	??	0	CH	4	16.0	14.0	23.5	10.0	#713 stops pretty far away #713 stops pretty far away
CHG20140406	2014-04-06 07:13:26.300000	00:41:02.067000	00:41:13.500000	340	8	??	N	NO	??	0	CH	11	22.0	30.0	25.5	12.0	#none #none
CHG20140406	2014-04-06 07:13:37.867000	00:41:13.634000	00:41:25.500000	713	23	??	N	NO	??	0	CH	11	16.0	5.0	21.0	10.0	#none #none
CHG20140406	2014-04-06 07:14:02.867000	00:41:38.634000	00:42:06.634000	713	24	??	N	SI	??	0	NA	28	10.0	0.0	15.5	-4.0	#713 seems to be chasing ?? but ?? also turns around and sort of engages at end #713 seems to be chasing ?? but ?? also turns around and sort of engages at end
CHG20140406	2014-04-06 07:14:33.700000	00:42:09.467000	00:44:16.400000	702	18	340	N	NO	702	0	FO	126	20.0	30.0	22.0	30.0	#none #none
CHG20140406	2014-04-06 07:15:03.867000	00:42:39.634000	00:42:53.500000	713	25	??	N	NO	??	0	CH	13	21.0	-3.0	11.0	2.0	#none #none
CHG20140406	2014-04-06 07:15:44.233000	00:43:20.000000	00:43:24.500000	315	14	??	N	NO	??	0	CH	4	19.0	28.0	24.5	14.0	#315 stops far away. ?? runs offscreen #315 stops far away. ?? runs offscreen
CHG20140406	2014-04-06 07:16:21.400000	00:43:57.167000	00:44:18.601000	351	12	718	N	NO	718	1	CH	21	11.0	27.0	3.5	31.0	#none #none
CHG20140406	2014-04-06 07:16:42.900000	00:44:18.667000	00:44:29.400000	705	7	718	N	NO	718	0	CH	10	11.5	26.0	8.5	29.0	#705 moving pretty slowly but 718 does seem to be moving purposefully away #705 moving pretty slowly but 718 does seem to be moving purposefully away
CHG20140406	2014-04-06 07:16:49.000000	00:44:24.767000	00:44:30.834000	340	9	315	N	NO	315	0	CH	6	26.0	30.0	28.0	25.0	#none #none
CHG20140406	2014-04-06 07:17:26.467000	00:45:02.234000	00:46:03.400000	702	19	340	N	NO	340	0	FO	61	20.0	30.0	22.5	32.0	#none #none
CHG20140406	2014-04-06 07:17:26.600000	00:45:02.367000	00:48:11.601000	713	26	315	N	NO	315	0	FO	189	14.0	18.0	15.5	19.0	#315 disengages to chase 718 #315 disengages to chase 718
CHG20140406	2014-04-06 07:20:14.500000	00:47:50.267000	00:48:13.000000	351	13	718	N	NO	718	0	CH	22	9.5	30.0	3.0	29.0	#none #none
CHG20140406	2014-04-06 07:20:41.600000	00:48:17.367000	00:48:18.801000	315	15	718	N	NO	718	0	CH	1	16.0	26.0	15.0	25.0	#after this 718 is chased by other male offscreen. however interaction ends offscreen so cannot be coded #after this 718 is chased by other male offscreen. however interaction ends offscreen so cannot be coded
CHG20140406	2014-04-06 07:20:43.101000	00:48:18.868000	00:48:20.868000	702	20	718	N	NO	718	0	CH	2	19.0	31.0	19.0	30.0	#none #none
CHG20140406	2014-04-06 07:20:56.600000	00:48:32.367000	00:51:31.234000	702	21	710	N	SI	710	1	FO	178	20.5	30.0	16.0	30.0	#none #none
CHG20140406	2014-04-06 07:20:58.134000	00:48:33.901000	00:48:40.033000	713	27	714	N	SI	714	0	CH	6	14.5	17.0	18.0	5.0	#714 had just re-entered lek and is chased off again here #none
CHG20140406	2014-04-06 07:22:04.266000	00:49:40.033000	00:51:58.033000	713	28	??	N	NO	??	12	FO	138	23.5	-5.0	22.0	-5.0	#?? flies off #?? flies off, FO in the sage
CHG20140406	2014-04-06 07:23:34.733000	00:51:10.500000	00:51:37.400000	351	14	??	N	NO	??	0	CH	26	16.5	29.0	15.5	28.0	#?? being chased before this but chase starts offscreen, differenct indivd from the one engaged by 713 #?? being chased before this but chase starts offscreen
CHG20140406	2014-04-06 07:24:03.266000	00:51:39.033000	00:57:24.767000	702	22	340	N	NO	702	0	FO	345	18.5	31.0	22.0	30.0	#none #none
CHG20140406	2014-04-06 07:24:04.201000	00:51:39.968000	00:51:42.400000	710	10	??	N	NO	??	0	CH	2	15.0	32.0	11.0	30.0	#?? flies up #?? flies up
CHG20140406	2014-04-06 07:24:06.700000	00:51:42.467000	00:51:51.601000	351	15	??	N	NO	??	0	CH	9	10.0	30.0	7.0	31.0	#none #none
CHG20140406	2014-04-06 07:24:15.900000	00:51:51.667000	00:51:57.868000	315	16	??	N	NO	??	0	CH	6	14.5	25.0	11.5	29.0	#none #none
CHG20140406	2014-04-06 07:24:47.767000	00:52:23.534000	00:52:29.767000	713	29	??	N	NO	??	0	CH	6	13.5	-3.0	11.5	8.0	#none #none
CHG20140406	2014-04-06 07:24:54.067000	00:52:29.834000	00:52:34.467000	315	17	??	N	NO	??	0	CH	4	17.0	16.0	16.5	6.0	#?? also being chased by 713 #?? also being chased by 713
CHG20140406	2014-04-06 07:25:29.134000	00:53:04.901000	01:00:39.667000	713	30	315	N	NO	315	4	FO	454	13.5	17.0	14.0	18.0	#none #none
CHG20140406	2014-04-06 07:30:12.800000	00:57:48.567000	01:00:44.334000	702	23	710	N	SI	702	0	FO	175	20.0	33.0	17.5	35.0	#none #none
CHG20140406	2014-04-06 07:33:07.300000	01:00:43.067000	01:00:46.968000	315	18	712	N	NO	712	0	CH	3	16.5	19.0	24.5	19.0	#712 already being chased onto lek when 315 joins chase. 315 disengages from prev interaction to engage 712 #none
CHG20140406	2014-04-06 07:33:11.266000	01:00:47.033000	01:00:51.000000	702	24	712	N	NO	712	0	CH	3	18.5	31.0	22.0	29.0	#702 disengages from prev interaction to charge 712 #702 disengages from prev interaction to charge 712
CHG20140406	2014-04-06 07:33:16.201000	01:00:51.968000	01:08:50.267000	702	25	340	N	NO	340	3	FO	478	19.0	30.0	22.0	30.0	#none #none
CHG20140406	2014-04-06 07:34:48.300000	01:02:24.067000	01:02:37.868000	710	11	351	N	NO	351	0	NA	13	16.5	29.0	15.0	29.0	#very lowkey interaction #very lowkey interaction
CHG20140406	2014-04-06 07:34:55.167000	01:02:30.934000	01:12:25.467000	315	19	713	N	NO	315	1	FO	594	13.5	18.0	15.5	19.0	#none #none
CHG20140406	2014-04-06 07:35:10.467000	01:02:46.234000	01:09:41.834000	710	12	351	N	NO	710	0	FO	415	15.5	30.0	14.0	30.0	#none #none
CHG20140406	2014-04-06 07:42:24.333000	01:10:00.100000	01:12:01.100000	351	16	710	N	SI	710	0	FO	121	14.0	29.0	15.0	30.0	#none #none
CHG20140406	2014-04-06 07:44:30.767000	01:12:06.534000	01:18:06.100000	710	13	702	N	NO	702	0	FO	359	15.5	30.0	18.5	31.0	#702 seems to get too close (into 710's territory?). 710 disengages from prev interaction to focus on and engage 702 #702 seems to get too close (into 710's territory?). 710 disengages from prev interaction to focus on and engage 702
CHG20140406	2014-04-06 07:45:21.167000	01:12:56.934000	01:13:38.601000	315	20	713	N	SI	315	0	FO	41	15.5	18.0	14.5	19.0	#none #none
CHG20140406	2014-04-06 07:47:19.800000	01:14:55.567000	01:15:13.868000	351	17	712	N	NO	712	0	CH	18	8.5	30.0	-0.5	30.0	#none #none
CHG20140406	2014-04-06 07:47:57.633000	01:15:33.400000	01:15:36.467000	705	8	712	N	NO	712	0	CH	3	5.5	23.0	5.5	20.0	#none #none
CHG20140406	2014-04-06 07:48:00.767000	01:15:36.534000	01:15:45.300000	351	18	712	N	NO	712	0	CH	8	3.5	30.0	9.0	25.0	#none #none
CHG20140406	2014-04-06 07:48:13.867000	01:15:49.634000	01:15:52.033000	713	31	712	N	NO	712	0	CH	2	11.5	20.0	9.5	20.0	#none #none
CHG20140406	2014-04-06 07:49:19.900000	01:16:55.667000	01:17:13.534000	705	9	712	N	SI	712	0	CH	17	8.0	25.0	3.0	27.0	#none #none
CHG20140406	2014-04-06 07:49:53.034000	01:17:28.801000	01:18:15.133000	715	1	713	N	NO	713	0	FO	46	2.5	14.0	4.0	15.0	#none #none
CHG20140406	2014-04-06 07:50:28.967000	01:18:04.734000	01:18:08.167000	351	19	712	N	NO	712	0	CH	3	8.5	30.0	13.0	23.0	#712 already being chased before this but initiator (possibly 315 but unable to verify) appeared to start charging from when he was still offscreen #712 already being chased before this but initiator (possibly 315 but unable to verify) appeared to start charging from when he was still offscreen
CHG20140406	2014-04-06 07:50:32.467000	01:18:08.234000	01:18:11.500000	702	26	712	N	NO	712	0	CH	3	18.0	31.0	14.5	29.0	#702 disengages from prev interaction to join in chase of 712 #702 disengages from prev interaction to join in chase of 712
CHG20140406	2014-04-06 07:50:35.800000	01:18:11.567000	01:18:13.634000	??	??	712	N	NO	712	0	CH	2	23.0	28.0	21.5	29.0	#?? may be 340 but unable to verify #?? may be 340 but unable to verify
CHG20140406	2014-04-06 07:50:57.266000	01:18:33.033000	01:18:39.634000	705	10	712	N	NO	712	0	CH	6	9.5	26.0	11.5	20.0	#none #none
CHG20140406	2014-04-06 07:51:05.667000	01:18:41.434000	01:18:43.567000	713	32	712	N	NO	712	0	CH	2	9.0	17.0	9.0	20.0	#none #none
CHG20140406	2014-04-06 07:51:24.067000	01:18:59.834000	01:19:49.500000	713	33	705	N	NO	713	0	FO	49	9.0	21.0	10.0	21.0	#none #none
CHG20140406	2014-04-06 07:52:08.467000	01:19:44.234000	01:20:03.500000	702	27	710	N	SI	702	0	NA	19	19.0	30.0	18.0	33.0	#none #none
CHG20140406	2014-04-06 07:52:38.300000	01:20:14.067000	01:21:34.067000	713	34	705	N	NO	713	0	FO	80	9.0	20.0	9.5	21.0	#none #none
CHG20140406	2014-04-06 07:53:05.967000	01:20:41.734000	01:26:23.701000	702	28	710	N	NO	702	0	FO	341	19.0	30.0	18.0	31.0	#none #none
CHG20140406	2014-04-06 07:54:34.834000	01:22:10.601000	01:23:43.434000	713	35	705	N	NO	713	0	FO	92	9.5	22.0	10.0	22.0	#none #none
CHG20140406	2014-04-06 07:56:40.366000	01:24:16.133000	01:24:48.133000	713	36	705	N	NO	713	0	NA	32	8.5	22.0	9.5	21.0	#none #none
CHG20140406	2014-04-06 07:57:52.433000	01:25:28.200000	01:25:52.334000	705	11	712	N	SI	712	0	CH	24	9.5	26.0	4.5	29.0	#none #none
CHG20140406	2014-04-06 07:58:16.633000	01:25:52.400000	01:25:53.400000	315	21	712	N	NO	712	0	CH	1	14.0	21.0	12.5	29.0	#none #none
CHG20140406	2014-04-06 07:58:17.700000	01:25:53.467000	01:25:58.200000	351	20	712	N	NO	712	0	CH	4	13.0	31.0	19.5	28.0	#none #none
CHG20140406	2014-04-06 07:59:21.600000	01:26:57.367000	01:34:52.167000	702	29	340	N	NO	702	0	FO	474	19.5	32.0	22.5	31.0	#none #none
CHG20140406	2014-04-06 08:00:33.900000	01:28:09.667000	01:28:48.234000	713	37	705	N	NO	713	0	FO	38	9.0	20.0	8.0	22.0	#none #none
CHG20140406	2014-04-06 08:01:49.733000	01:29:25.500000	01:30:34.400000	713	38	315	N	NO	315	0	NA	68	11.5	19.0	15.0	18.0	#none #none
CHG20140406	2014-04-06 08:03:30.967000	01:31:06.734000	01:34:49.701000	705	12	713	N	SI	713	0	FO	222	8.5	23.0	10.0	23.0	#none #none
CHG20140406	2014-04-06 08:07:28.000000	01:35:03.767000	01:35:07.667000	702	30	340	N	NO	340	0	NA	3	21.0	32.0	22.0	31.0	#702 struts once after prev interaction before re-engaging 340. 340 doesn't really stop focusing on 702 between last interaction and this one #702 struts once after prev interaction before re-engaging 340. 340 doesn't really stop focusing on 702 between last interaction and this one
CHG20140406	2014-04-06 08:07:40.533000	01:35:16.300000	01:41:20.634000	702	31	710	N	SI	702	0	FO	364	20.0	30.0	16.5	31.0	#none #none
CHG20140406	2014-04-06 08:09:44.266000	01:37:20.033000	01:38:13.601000	340	10	315	N	NO	340	0	FO	53	22.0	29.0	20.5	30.0	#none #none
CHG20140406	2014-04-06 08:11:07.633000	01:38:43.400000	01:41:04.801000	315	22	340	N	NO	315	0	FO	141	20.5	30.0	22.0	28.0	#none #none
CHG20140406	2014-04-06 08:11:27.700000	01:39:03.467000	01:41:43.467000	705	13	713	N	SI	713	1	FO	160	10.5	21.0	11.0	21.0	#none #none
CHG20140406	2014-04-06 08:13:59.467000	01:41:35.234000	01:41:37.667000	702	31.1	710	N	NO	702	0	NA	2	18.5	32.0	17.5	30.0	#710 doesn't seem like he stops focusing on 702 between last interaction and this #710 doesn't seem like he stops focusing on 702 between last interaction and this
CHG20140406	2014-04-06 08:14:16.934000	01:41:52.701000	01:43:14.067000	713	39	705	N	NO	713	0	FO	81	11.0	22.0	10.5	22.0	#713 structs once after last interaction then re-engages 705 #713 structs once after last interaction then re-engages 705
CHG20140406	2014-04-06 08:15:45.533000	01:43:21.300000	01:43:51.534000	705	14	713	N	NO	713	0	FO	30	10.5	22.0	11.0	23.0	#713 struts once after last interaction before being re-engaged #none
CHG20140406	2014-04-06 08:16:29.867000	01:44:05.634000	01:44:39.934000	705	15	713	N	SI	713	0	FO	34	10.5	22.0	9.0	27.0	#none #none
CHG20140406	2014-04-06 08:17:38.000000	01:45:13.767000	01:51:35.434000	702	32	710	N	NO	710	4	FO	381	18.5	31.0	17.0	30.0	#none #none
CHG20140406	2014-04-06 08:21:59.900000	01:49:35.667000	01:49:46.868000	713	40	??	N	SI	??	0	CH	11	6.5	10.0	4.5	1.0	#none #none
CHG20140406	2014-04-06 08:24:43.300000	01:52:19.067000	01:52:38.434000	713	41	715	N	SI	715	0	NA	19	3.5	14.0	1.5	13.0	#none #none
CHG20140406	2014-04-06 08:24:43.600000	01:52:19.367000	01:53:17.601000	702	33	351	N	NO	702	0	FO	58	18.0	30.0	17.5	30.0	#none #none
CHG20140406	2014-04-06 08:25:19.201000	01:52:54.968000	01:52:58.734000	713	42	??	N	NO	??	0	CH	3	3.0	15.0	2.0	21.0	#none #none
CHG20140406	2014-04-06 08:25:45.300000	01:53:21.067000	01:53:38.000000	705	16	??	N	NO	??	0	CH	16	3.5	30.0	3.0	30.0	#none #none
CHG20140406	2014-04-06 08:28:33.034000	01:56:08.801000	01:57:56.500000	??	??	702	N	SI	??	0	FO	107	18.0	30.0	19.0	31.0	#none #none
CHG20140406	2014-04-06 08:28:55.667000	01:56:31.434000	01:56:37.467000	713	43	??	N	SI	??	0	CH	6	7.5	20.0	-1.5	17.0	#?? chased offscreen #?? chased offscreen
CHG20140406	2014-04-06 08:30:22.101000	01:57:57.868000	02:02:01.667000	??	??	351	N	NO	351	0	FO	243	18.5	30.0	16.5	30.0	#?? may be 315 but cannot verify #?? may be 315 but cannot verify
CHG20140406	2014-04-06 08:33:31.201000	02:01:06.968000	02:11:57.300000	702	34	??	N	NO	702	0	FO	650	20.5	30.0	21.5	30.0	#none #none
CHG20140406	2014-04-06 08:34:27.900000	02:02:03.667000	02:20:43.434000	351	21	710	N	SI	710	2	FO	1119	16.5	30.0	16.0	32.0	#none #none
CHG20140406	2014-04-06 08:35:21.400000	02:02:57.167000	02:17:21.267000	??	??	713	N	SI	713	4	FO	864	-3.5	11.0	2.5	14.0	#none #none
CHG20140406	2014-04-06 08:43:04.167000	02:10:39.934000	02:10:59.133000	315	23	714	N	NO	714	0	CH	19	15.0	6.0	10.5	0.0	#none #none
CHG20140406	2014-04-06 08:44:26.433000	02:12:02.200000	02:17:07.868000	702	35	??	N	NO	702	0	FO	305	21.0	32.0	22.0	32.0	#702 struts once after prev interaction then immediately re-engages #702 struts once after prev interaction then immediately re-engages
CHG20140406	2014-04-06 08:49:51.101000	02:17:26.868000	02:17:49.400000	713	44	714	N	SI	714	0	CH	22	3.5	14.0	8.5	12.0	#none #none
CHG20140406	2014-04-06 08:51:33.067000	02:19:08.834000	02:19:24.067000	713	45	714	N	SI	714	0	CH	15	9.5	14.0	9.0	2.0	#none #none
CHG20140406	2014-04-06 08:53:12.667000	02:20:48.434000	02:21:01.868000	710	33	351	N	NO	710	0	NA	13	14.0	32.0	14.0	29.0	#710 struts once after prev interaction then re-engages #710 struts once after prev interaction then re-engages
CHG20140406	2014-04-06 08:53:28.134000	02:21:03.901000	02:26:51.467000	710	34	702	N	NO	710	0	FO	347	14.0	30.0	18.5	31.0	#710 disengages from prev interaction to engage 702 #710 disengages from prev interaction to engage 702
CHG20140406	2014-04-06 08:53:36.900000	02:21:12.667000	02:22:07.667000	315	24	713	N	NO	713	0	NA	55	15.0	19.0	13.5	19.0	#none #none
CHG20140406	2014-04-06 08:53:37.767000	02:21:13.534000	02:21:33.634000	351	22	712	N	SI	712	1	CH	20	13.5	30.0	3.5	30.0	#none #none
CHG20140406	2014-04-06 08:54:48.633000	02:22:24.400000	02:25:40.968000	315	24.1	713	N	NO	315	0	FO	196	14.5	19.0	14.0	18.0	#none #none
CHG20140406	2014-04-06 08:58:10.433000	02:25:46.200000	02:25:59.500000	315	25	??	N	NO	??	0	CH	13	15.0	18.0	25.5	10.0	#difficult to determine precise ?? starting position and when 315 stops due to sage #none
CHG20140406	2014-04-06 08:59:23.767000	02:26:59.534000	02:28:08.000000	710	35	702	N	NO	710	0	FO	68	18.5	34.0	19.5	33.0	#710 struts once after prev interaction and then re-engages. 702 seems to remain focused on 710 between prev and this interaction #710 struts once after prev interaction and then re-engages. 702 seems to remain focused on 710 between prev and this interaction
CHG20140406	2014-04-06 09:00:40.867000	02:28:16.634000	02:32:54.801000	702	36	710	N	SI	710	1	FO	278	18.5	33.0	19.0	31.0	#710 struts once then gets re-engaged #710 struts once then gets re-engaged
CHG20140406	2014-04-06 09:05:46.266000	02:33:22.033000	02:33:32.767000	710	36	702	N	NO	702	0	NA	10	19.0	33.0	20.0	32.0	#none #none
CHG20140406	2014-04-06 09:08:23.533000	02:35:59.300000	02:37:37.434000	702	37	??	N	NO	702	0	FO	98	22.0	31.0	22.5	31.0	#interaction ends when males are flushed by plane #interaction ends when males are flushed by plane
