## Supplemental_reproducible_code for "Fighting isn’t sexy in lekking Greater Sage-grouse (*Centrocercus urophasianus*)": CHG20140319_snow_20200109_allmarkers_positions.tsv

Lek_Date_ID	Time_Stamp	Caption_Stamp	Bird_ID	Grid_Stake	X_Offset	Y_Offset	Cartesian_X	Cartesian_Y
CHG20140319	2014-03-19 07:00:47.733000	00:10:00.000000	315	H5	7.5	8	17.5	28.0
CHG20140319	2014-03-19 07:00:47.733000	00:10:00.000000	340	I6	2.5	1	22.5	31.0
CHG20140319	2014-03-19 07:00:47.733000	00:10:00.000000	351	H5	4	8	14.0	28.0
CHG20140319	2014-03-19 07:00:47.733000	00:10:00.000000	702	I6	1	0	21.0	30.0
CHG20140319	2014-03-19 07:00:47.733000	00:10:00.000000	705	H4	2	8	12.0	18.0
CHG20140319	2014-03-19 07:00:47.733000	00:10:00.000000	710	H6	7	0	17.0	30.0
CHG20140319	2014-03-19 07:05:47.800000	00:15:00.067000	315	I5	0	8	20.0	28.0
CHG20140319	2014-03-19 07:05:47.800000	00:15:00.067000	340	I5	2	8	22.0	28.0
CHG20140319	2014-03-19 07:05:47.800000	00:15:00.067000	351	H5	4	7	14.0	27.0
CHG20140319	2014-03-19 07:05:47.800000	00:15:00.067000	702	I6	0.5	1	20.5	31.0
CHG20140319	2014-03-19 07:05:47.800000	00:15:00.067000	705	G4	9	9	9.0	19.0
CHG20140319	2014-03-19 07:05:47.800000	00:15:00.067000	710	H6	6.5	2	16.5	32.0
CHG20140319	2014-03-19 07:10:47.733000	00:20:00.000000	315	H5	8.5	8	18.5	28.0
CHG20140319	2014-03-19 07:10:47.733000	00:20:00.000000	340	I6	2	0	22.0	30.0
CHG20140319	2014-03-19 07:10:47.733000	00:20:00.000000	351	H6	6	0	16.0	30.0
CHG20140319	2014-03-19 07:10:47.733000	00:20:00.000000	702	I6	0	0.5	20.0	30.5
CHG20140319	2014-03-19 07:10:47.733000	00:20:00.000000	705	H4	2	6	12.0	16.0
CHG20140319	2014-03-19 07:10:47.733000	00:20:00.000000	710	H6	9	1	19.0	31.0
CHG20140319	2014-03-19 07:15:47.800000	00:25:00.067000	315	I5	0	9	20.0	29.0
CHG20140319	2014-03-19 07:15:47.800000	00:25:00.067000	340	I5	2	9	22.0	29.0
CHG20140319	2014-03-19 07:15:47.800000	00:25:00.067000	351	H5	4	8	14.0	28.0
CHG20140319	2014-03-19 07:15:47.800000	00:25:00.067000	702	H6	9.5	0	19.5	30.0
CHG20140319	2014-03-19 07:15:47.800000	00:25:00.067000	705	H4	3.5	8	13.5	18.0
CHG20140319	2014-03-19 07:15:47.800000	00:25:00.067000	710	H6	6	1	16.0	31.0
CHG20140319	2014-03-19 07:20:47.733000	00:30:00.000000	315	H5	8	9	18.0	29.0
CHG20140319	2014-03-19 07:20:47.733000	00:30:00.000000	340	I6	2	0	22.0	30.0
CHG20140319	2014-03-19 07:20:47.733000	00:30:00.000000	351	H5	5	7	15.0	27.0
CHG20140319	2014-03-19 07:20:47.733000	00:30:00.000000	702	I6	2	1	22.0	31.0
CHG20140319	2014-03-19 07:20:47.733000	00:30:00.000000	705	H4	3	8	13.0	18.0
CHG20140319	2014-03-19 07:20:47.733000	00:30:00.000000	710	H6	5.5	2	15.5	32.0
CHG20140319	2014-03-19 07:25:47.800000	00:35:00.067000	705	H5	3	1	13.0	21.0
CHG20140319	2014-03-19 07:25:47.800000	00:35:00.067000	351	H5	5	7	15.0	27.0
CHG20140319	2014-03-19 07:25:47.800000	00:35:00.067000	710	H5	5	9	15.0	29.0
CHG20140319	2014-03-19 07:25:47.800000	00:35:00.067000	315	H5	9.5	9	19.5	29.0
CHG20140319	2014-03-19 07:25:47.800000	00:35:00.067000	702	H5	9.5	9.5	19.5	29.5
CHG20140319	2014-03-19 07:25:47.800000	00:35:00.067000	340	I5	2.5	9	22.5	29.0
CHG20140319	2014-03-19 07:30:47.733000	00:40:00.000000	705	H5	2	2	12.0	22.0
CHG20140319	2014-03-19 07:30:47.733000	00:40:00.000000	351	H5	6	8	16.0	28.0
CHG20140319	2014-03-19 07:30:47.733000	00:40:00.000000	710	H5	5.5	9	15.5	29.0
CHG20140319	2014-03-19 07:30:47.733000	00:40:00.000000	315	H5	9	9	19.0	29.0
CHG20140319	2014-03-19 07:30:47.733000	00:40:00.000000	702	H6	9.5	1	19.5	31.0
CHG20140319	2014-03-19 07:30:47.733000	00:40:00.000000	340	I5	1.5	9	21.5	29.0
CHG20140319	2014-03-19 07:30:47.733000	00:40:00.000000	709	G6	3	7	3.0	37.0
CHG20140319	2014-03-19 07:35:47.800000	00:45:00.067000	705	G7	8.5	2	8.5	42.0
CHG20140319	2014-03-19 07:35:47.800000	00:45:00.067000	351	G6	8	0	8.0	30.0
CHG20140319	2014-03-19 07:35:47.800000	00:45:00.067000	710	H5	3.5	9	13.5	29.0
CHG20140319	2014-03-19 07:35:47.800000	00:45:00.067000	315	H5	7	7	17.0	27.0
CHG20140319	2014-03-19 07:35:47.800000	00:45:00.067000	702	I6	1.5	3	21.5	33.0
CHG20140319	2014-03-19 07:35:47.800000	00:45:00.067000	340	I6	3	2	23.0	32.0
CHG20140319	2014-03-19 07:35:47.800000	00:45:00.067000	709	H5	0.5	2	10.5	22.0
CHG20140319	2014-03-19 07:40:47.733000	00:50:00.000000	705	G6	5	6	5.0	36.0
CHG20140319	2014-03-19 07:40:47.733000	00:50:00.000000	351	H5	4	9	14.0	29.0
CHG20140319	2014-03-19 07:40:47.733000	00:50:00.000000	710	H6	6	0	16.0	30.0
CHG20140319	2014-03-19 07:40:47.733000	00:50:00.000000	315	H5	9.5	8.5	19.5	28.5
CHG20140319	2014-03-19 07:40:47.733000	00:50:00.000000	702	I6	0.5	4	20.5	34.0
CHG20140319	2014-03-19 07:40:47.733000	00:50:00.000000	340	I6	2	3	22.0	33.0
CHG20140319	2014-03-19 07:45:47.800000	00:55:00.067000	705	H5	0	1	10.0	21.0
CHG20140319	2014-03-19 07:45:47.800000	00:55:00.067000	351	H5	5	7	15.0	27.0
CHG20140319	2014-03-19 07:45:47.800000	00:55:00.067000	710	H6	8	5	18.0	35.0
CHG20140319	2014-03-19 07:45:47.800000	00:55:00.067000	315	I5	1	9	21.0	29.0
CHG20140319	2014-03-19 07:45:47.800000	00:55:00.067000	702	I6	1	3	21.0	33.0
CHG20140319	2014-03-19 07:45:47.800000	00:55:00.067000	340	I5	2	9	22.0	29.0
CHG20140319	2014-03-19 07:50:47.733000	01:00:00.000000	705	H5	1.5	2	11.5	22.0
CHG20140319	2014-03-19 07:50:47.733000	01:00:00.000000	351	H6	7.5	0	17.5	30.0
CHG20140319	2014-03-19 07:50:47.733000	01:00:00.000000	710	H6	7.5	8	17.5	38.0
CHG20140319	2014-03-19 07:50:47.733000	01:00:00.000000	315	I5	0	6	20.0	26.0
CHG20140319	2014-03-19 07:50:47.733000	01:00:00.000000	702	I6	3	6	23.0	36.0
CHG20140319	2014-03-19 07:50:47.733000	01:00:00.000000	340	I5	3	9	23.0	29.0
CHG20140319	2014-03-19 07:55:47.800000	01:05:00.067000	705	H5	2.5	5	12.5	25.0
CHG20140319	2014-03-19 07:55:47.800000	01:05:00.067000	710	H6	6.5	8	16.5	38.0
CHG20140319	2014-03-19 07:55:47.800000	01:05:00.067000	351	H5	3	6	13.0	26.0
CHG20140319	2014-03-19 07:55:47.800000	01:05:00.067000	315	H5	8	9	18.0	29.0
CHG20140319	2014-03-19 07:55:47.800000	01:05:00.067000	702	I6	3	6	23.0	36.0
CHG20140319	2014-03-19 07:55:47.800000	01:05:00.067000	340	I5	3	9	23.0	29.0
CHG20140319	2014-03-19 08:00:47.733000	01:10:00.000000	705	H5	2	6	12.0	26.0
CHG20140319	2014-03-19 08:00:47.733000	01:10:00.000000	710	H6	7.5	4	17.5	34.0
CHG20140319	2014-03-19 08:00:47.733000	01:10:00.000000	351	H5	5	9	15.0	29.0
CHG20140319	2014-03-19 08:00:47.733000	01:10:00.000000	315	I5	1.5	6.5	21.5	26.5
CHG20140319	2014-03-19 08:00:47.733000	01:10:00.000000	702	I6	2	5	22.0	35.0
CHG20140319	2014-03-19 08:00:47.733000	01:10:00.000000	340	I5	2	7	22.0	27.0
CHG20140319	2014-03-19 08:05:47.800000	01:15:00.067000	705	H5	3	7	13.0	27.0
CHG20140319	2014-03-19 08:05:47.800000	01:15:00.067000	710	H6	9	7	19.0	37.0
CHG20140319	2014-03-19 08:05:47.800000	01:15:00.067000	351	H5	4.5	7.5	14.5	27.5
CHG20140319	2014-03-19 08:05:47.800000	01:15:00.067000	315	I5	0.5	6.5	20.5	26.5
CHG20140319	2014-03-19 08:05:47.800000	01:15:00.067000	702	I6	2.5	6	22.5	36.0
CHG20140319	2014-03-19 08:05:47.800000	01:15:00.067000	340	I6	2.5	0	22.5	30.0
CHG20140319	2014-03-19 08:10:47.733000	01:20:00.000000	705	H5	0.5	3	10.5	23.0
CHG20140319	2014-03-19 08:10:47.733000	01:20:00.000000	710	H6	8	8	18.0	38.0
CHG20140319	2014-03-19 08:10:47.733000	01:20:00.000000	351	H5	4.5	7.5	14.5	27.5
CHG20140319	2014-03-19 08:10:47.733000	01:20:00.000000	315	I5	0	8	20.0	28.0
CHG20140319	2014-03-19 08:10:47.733000	01:20:00.000000	702	I6	1.5	5	21.5	35.0
CHG20140319	2014-03-19 08:10:47.733000	01:20:00.000000	340	I6	2.5	0	22.5	30.0
CHG20140319	2014-03-19 08:15:47.800000	01:25:00.067000	705	H5	2	5	12.0	25.0
CHG20140319	2014-03-19 08:15:47.800000	01:25:00.067000	710	H7	8.5	0	18.5	40.0
CHG20140319	2014-03-19 08:15:47.800000	01:25:00.067000	351	H6	8	5	18.0	35.0
CHG20140319	2014-03-19 08:15:47.800000	01:25:00.067000	315	I5	0.5	8.5	20.5	28.5
CHG20140319	2014-03-19 08:15:47.800000	01:25:00.067000	702	I6	1	0	21.0	30.0
CHG20140319	2014-03-19 08:15:47.800000	01:25:00.067000	340	I5	2.5	8	22.5	28.0
CHG20140319	2014-03-19 08:20:47.733000	01:30:00.000000	705	G5	9.5	2	9.5	22.0
CHG20140319	2014-03-19 08:20:47.733000	01:30:00.000000	710	H6	6.5	4	16.5	34.0
CHG20140319	2014-03-19 08:20:47.733000	01:30:00.000000	351	H6	6.5	3	16.5	33.0
CHG20140319	2014-03-19 08:20:47.733000	01:30:00.000000	315	I5	0	8	20.0	28.0
CHG20140319	2014-03-19 08:20:47.733000	01:30:00.000000	340	I5	2	9	22.0	29.0
CHG20140319	2014-03-19 08:25:47.800000	01:35:00.067000	705	G5	8.5	2	8.5	22.0
CHG20140319	2014-03-19 08:25:47.800000	01:35:00.067000	710	H6	6.5	4	16.5	34.0
CHG20140319	2014-03-19 08:25:47.800000	01:35:00.067000	351	H6	6.5	3	16.5	33.0
CHG20140319	2014-03-19 08:25:47.800000	01:35:00.067000	315	I5	1.5	8	21.5	28.0
CHG20140319	2014-03-19 08:25:47.800000	01:35:00.067000	340	I5	1.5	9	21.5	29.0
CHG20140319	2014-03-19 08:30:47.733000	01:40:00.000000	705	G5	6	1	6.0	21.0
CHG20140319	2014-03-19 08:30:47.733000	01:40:00.000000	710	H6	6.5	3	16.5	33.0
CHG20140319	2014-03-19 08:30:47.733000	01:40:00.000000	351	H6	6.5	2	16.5	32.0
CHG20140319	2014-03-19 08:30:47.733000	01:40:00.000000	315	I5	1	6.5	21.0	26.5
CHG20140319	2014-03-19 08:30:47.733000	01:40:00.000000	340	I5	2	8	22.0	28.0
CHG20140319	2014-03-19 08:35:47.800000	01:45:00.067000	705	G4	6.5	8	6.5	18.0
CHG20140319	2014-03-19 08:35:47.800000	01:45:00.067000	710	H6	6.5	6	16.5	36.0
CHG20140319	2014-03-19 08:35:47.800000	01:45:00.067000	351	H6	6	5	16.0	35.0
CHG20140319	2014-03-19 08:35:47.800000	01:45:00.067000	315	I5	2	8	22.0	28.0
CHG20140319	2014-03-19 08:35:47.800000	01:45:00.067000	340	I5	2	9	22.0	29.0
CHG20140319	2014-03-19 08:40:47.733000	01:50:00.000000	705	G5	7	7	7.0	27.0
CHG20140319	2014-03-19 08:40:47.733000	01:50:00.000000	710	H6	6.5	8	16.5	38.0
CHG20140319	2014-03-19 08:40:47.733000	01:50:00.000000	351	H6	6	5	16.0	35.0
CHG20140319	2014-03-19 08:40:47.733000	01:50:00.000000	315	I5	2	8	22.0	28.0
CHG20140319	2014-03-19 08:40:47.733000	01:50:00.000000	340	I5	2	9	22.0	29.0
CHG20140319	2014-03-19 08:45:47.800000	01:55:00.067000	710	H6	6	6	16.0	36.0
CHG20140319	2014-03-19 08:45:47.800000	01:55:00.067000	351	H5	4.5	7	14.5	27.0
CHG20140319	2014-03-19 08:45:47.800000	01:55:00.067000	340	I5	2	9	22.0	29.0
CHG20140319	2014-03-19 08:45:47.800000	01:55:00.067000	315	I5	1.5	9	21.5	29.0
