## Supplemental_reproducible_code for "Fighting isn’t sexy in lekking Greater Sage-grouse (*Centrocercus urophasianus*)": CHG20140320_snow_20181210_allmarkers_positions.tsv

Lek_Date_ID	Time_Stamp	Caption_Stamp	Bird_ID	Grid_Stake	X_Offset	Y_Offset	Cartesian_X	Cartesian_Y
CHG20140320	2014-03-20 06:53:50.533000	00:05:00.067000	705	H5	4.5	9	14.5	29.0
CHG20140320	2014-03-20 06:53:50.533000	00:05:00.067000	710	H6	8.5	2	18.5	32.0
CHG20140320	2014-03-20 06:53:50.533000	00:05:00.067000	351	H6	9.5	1	19.5	31.0
CHG20140320	2014-03-20 06:53:50.533000	00:05:00.067000	315	I5	9	0	29.0	20.0
CHG20140320	2014-03-20 06:53:50.533000	00:05:00.067000	702	I6	1.5	2	21.5	32.0
CHG20140320	2014-03-20 06:53:50.533000	00:05:00.067000	340	I6	3	1	23.0	31.0
CHG20140320	2014-03-20 06:58:50.466000	00:10:00.000000	705	H5	0.5	0	10.5	20.0
CHG20140320	2014-03-20 06:58:50.466000	00:10:00.000000	710	H6	7.5	3	17.5	33.0
CHG20140320	2014-03-20 06:58:50.466000	00:10:00.000000	351	H6	9	0	19.0	30.0
CHG20140320	2014-03-20 06:58:50.466000	00:10:00.000000	315	I6	0.5	0	20.5	30.0
CHG20140320	2014-03-20 06:58:50.466000	00:10:00.000000	702	I6	1	3	21.0	33.0
CHG20140320	2014-03-20 06:58:50.466000	00:10:00.000000	340	I6	3	2	23.0	32.0
CHG20140320	2014-03-20 07:03:50.533000	00:15:00.067000	705	H5	0.5	9	10.5	29.0
CHG20140320	2014-03-20 07:03:50.533000	00:15:00.067000	710	H6	6	3	16.0	33.0
CHG20140320	2014-03-20 07:03:50.533000	00:15:00.067000	351	H6	0.5	0	10.5	30.0
CHG20140320	2014-03-20 07:03:50.533000	00:15:00.067000	315	H6	8.5	0	18.5	30.0
CHG20140320	2014-03-20 07:03:50.533000	00:15:00.067000	702	I6	0.5	1	20.5	31.0
CHG20140320	2014-03-20 07:03:50.533000	00:15:00.067000	340	I6	2.5	2	22.5	32.0
CHG20140320	2014-03-20 07:08:50.466000	00:20:00.000000	705	H4	1.5	5	11.5	15.0
CHG20140320	2014-03-20 07:08:50.466000	00:20:00.000000	710	H6	9.5	1	19.5	31.0
CHG20140320	2014-03-20 07:08:50.466000	00:20:00.000000	351	H6	7.5	0	17.5	30.0
CHG20140320	2014-03-20 07:08:50.466000	00:20:00.000000	315	H5	7	3	17.0	23.0
CHG20140320	2014-03-20 07:08:50.466000	00:20:00.000000	702	I6	1	2	21.0	32.0
CHG20140320	2014-03-20 07:08:50.466000	00:20:00.000000	340	I6	3	1	23.0	31.0
CHG20140320	2014-03-20 07:13:50.533000	00:25:00.067000	705	G4	2.5	4	2.5	14.0
CHG20140320	2014-03-20 07:13:50.533000	00:25:00.067000	710	H6	7.5	3	17.5	33.0
CHG20140320	2014-03-20 07:13:50.533000	00:25:00.067000	351	H6	8	1	18.0	31.0
CHG20140320	2014-03-20 07:13:50.533000	00:25:00.067000	315	H6	8	0	18.0	30.0
CHG20140320	2014-03-20 07:13:50.533000	00:25:00.067000	340	I6	2.5	0	22.5	30.0
CHG20140320	2014-03-20 07:18:50.466000	00:30:00.000000	705	G4	1.5	3	1.5	13.0
CHG20140320	2014-03-20 07:18:50.466000	00:30:00.000000	710	H6	8	1	18.0	31.0
CHG20140320	2014-03-20 07:18:50.466000	00:30:00.000000	351	H6	7.5	1	17.5	31.0
CHG20140320	2014-03-20 07:18:50.466000	00:30:00.000000	315	H5	9.5	7	19.5	27.0
CHG20140320	2014-03-20 07:18:50.466000	00:30:00.000000	340	I6	2.5	2	22.5	32.0
CHG20140320	2014-03-20 07:23:50.533000	00:35:00.067000	705	G4	2.5	3	2.5	13.0
CHG20140320	2014-03-20 07:23:50.533000	00:35:00.067000	710	H6	7.5	2	17.5	32.0
CHG20140320	2014-03-20 07:23:50.533000	00:35:00.067000	351	H6	8	1	18.0	31.0
CHG20140320	2014-03-20 07:23:50.533000	00:35:00.067000	315	I6	1.5	1	21.5	31.0
CHG20140320	2014-03-20 07:23:50.533000	00:35:00.067000	340	I6	1.5	0	21.5	30.0
CHG20140320	2014-03-20 07:28:50.466000	00:40:00.000000	705	G4	2	3	2.0	13.0
CHG20140320	2014-03-20 07:28:50.466000	00:40:00.000000	710	H6	8	1	18.0	31.0
CHG20140320	2014-03-20 07:28:50.466000	00:40:00.000000	351	H6	8	1	18.0	31.0
CHG20140320	2014-03-20 07:28:50.466000	00:40:00.000000	315	I5	1	9	21.0	29.0
CHG20140320	2014-03-20 07:28:50.466000	00:40:00.000000	340	I6	1.5	0	21.5	30.0
CHG20140320	2014-03-20 07:33:50.533000	00:45:00.067000	705	G4	4.5	3	4.5	13.0
CHG20140320	2014-03-20 07:33:50.533000	00:45:00.067000	710	H6	8	2	18.0	32.0
CHG20140320	2014-03-20 07:33:50.533000	00:45:00.067000	351	H6	8	1	18.0	31.0
CHG20140320	2014-03-20 07:33:50.533000	00:45:00.067000	340	I6	1	0	21.0	30.0
CHG20140320	2014-03-20 07:38:50.466000	00:50:00.000000	705	G5	8	0	8.0	20.0
CHG20140320	2014-03-20 07:38:50.466000	00:50:00.000000	710	H6	4	2	14.0	32.0
CHG20140320	2014-03-20 07:38:50.466000	00:50:00.000000	351	H6	4	0	14.0	30.0
CHG20140320	2014-03-20 07:38:50.466000	00:50:00.000000	340	I6	2	1	22.0	31.0
CHG20140320	2014-03-20 07:43:50.533000	00:55:00.067000	705	H4	3	9	13.0	19.0
CHG20140320	2014-03-20 07:43:50.533000	00:55:00.067000	710	H6	6.5	3	16.5	33.0
CHG20140320	2014-03-20 07:43:50.533000	00:55:00.067000	351	H6	7	0	17.0	30.0
CHG20140320	2014-03-20 07:43:50.533000	00:55:00.067000	315	H5	4	0	14.0	20.0
CHG20140320	2014-03-20 07:43:50.533000	00:55:00.067000	340	I6	2	1	22.0	31.0
CHG20140320	2014-03-20 07:48:50.466000	01:00:00.000000	705	H5	2	9	12.0	29.0
CHG20140320	2014-03-20 07:48:50.466000	01:00:00.000000	710	H6	3	2	13.0	32.0
CHG20140320	2014-03-20 07:48:50.466000	01:00:00.000000	351	H5	6	9	16.0	29.0
CHG20140320	2014-03-20 07:48:50.466000	01:00:00.000000	315	I5	0	9	20.0	29.0
CHG20140320	2014-03-20 07:48:50.466000	01:00:00.000000	340	I6	2	1	22.0	31.0
CHG20140320	2014-03-20 07:53:50.533000	01:05:00.067000	705	H5	1	3	11.0	23.0
CHG20140320	2014-03-20 07:53:50.533000	01:05:00.067000	710	H6	3	3	13.0	33.0
CHG20140320	2014-03-20 07:53:50.533000	01:05:00.067000	351	H5	2	5	12.0	25.0
CHG20140320	2014-03-20 07:53:50.533000	01:05:00.067000	315	H5	5	8	15.0	28.0
CHG20140320	2014-03-20 07:53:50.533000	01:05:00.067000	340	I6	1.5	1	21.5	31.0
CHG20140320	2014-03-20 07:58:50.466000	01:10:00.000000	705	H5	1.5	5	11.5	25.0
CHG20140320	2014-03-20 07:58:50.466000	01:10:00.000000	710	H6	4	3	14.0	33.0
CHG20140320	2014-03-20 07:58:50.466000	01:10:00.000000	351	H5	3.5	6	13.5	26.0
CHG20140320	2014-03-20 07:58:50.466000	01:10:00.000000	315	H6	7.5	1	17.5	31.0
CHG20140320	2014-03-20 07:58:50.466000	01:10:00.000000	340	I6	1.5	0	21.5	30.0
CHG20140320	2014-03-20 08:03:50.533000	01:15:00.067000	705	H5	3	8	13.0	28.0
CHG20140320	2014-03-20 08:03:50.533000	01:15:00.067000	710	I6	0	2	20.0	32.0
CHG20140320	2014-03-20 08:03:50.533000	01:15:00.067000	351	H5	3.5	8	13.5	28.0
CHG20140320	2014-03-20 08:03:50.533000	01:15:00.067000	315	I6	0.5	0	20.5	30.0
CHG20140320	2014-03-20 08:03:50.533000	01:15:00.067000	340	I6	1.5	1	21.5	31.0
CHG20140320	2014-03-20 08:03:50.533000	01:15:00.067000	702	I6	0.5	3	20.5	33.0
CHG20140320	2014-03-20 08:08:50.466000	01:20:00.000000	705	H5	3	7	13.0	27.0
CHG20140320	2014-03-20 08:08:50.466000	01:20:00.000000	710	I6	0	2	20.0	32.0
CHG20140320	2014-03-20 08:08:50.466000	01:20:00.000000	351	H5	3.5	9	13.5	29.0
CHG20140320	2014-03-20 08:08:50.466000	01:20:00.000000	315	I5	0	9	20.0	29.0
CHG20140320	2014-03-20 08:08:50.466000	01:20:00.000000	340	I6	1	1	21.0	31.0
CHG20140320	2014-03-20 08:08:50.466000	01:20:00.000000	702	I6	0.5	2	20.5	32.0
CHG20140320	2014-03-20 08:13:50.533000	01:25:00.067000	705	H5	3	8	13.0	28.0
CHG20140320	2014-03-20 08:13:50.533000	01:25:00.067000	710	I6	1.5	2	21.5	32.0
CHG20140320	2014-03-20 08:13:50.533000	01:25:00.067000	351	H5	4	9	14.0	29.0
CHG20140320	2014-03-20 08:13:50.533000	01:25:00.067000	315	I5	0	9	20.0	29.0
CHG20140320	2014-03-20 08:13:50.533000	01:25:00.067000	340	I6	2	1	22.0	31.0
CHG20140320	2014-03-20 08:13:50.533000	01:25:00.067000	702	I6	1.5	2	21.5	32.0
CHG20140320	2014-03-20 08:18:50.466000	01:30:00.000000	705	H5	1.5	7	11.5	27.0
CHG20140320	2014-03-20 08:18:50.466000	01:30:00.000000	710	I6	8.5	2	28.5	32.0
CHG20140320	2014-03-20 08:18:50.466000	01:30:00.000000	351	H6	8	1	18.0	31.0
CHG20140320	2014-03-20 08:18:50.466000	01:30:00.000000	315	I5	6	0	26.0	20.0
CHG20140320	2014-03-20 08:18:50.466000	01:30:00.000000	340	I6	2.5	2	22.5	32.0
CHG20140320	2014-03-20 08:18:50.466000	01:30:00.000000	702	I6	1.5	3	21.5	33.0
CHG20140320	2014-03-20 08:23:50.533000	01:35:00.067000	705	H5	2	4	12.0	24.0
CHG20140320	2014-03-20 08:23:50.533000	01:35:00.067000	315	H5	9.5	8.5	19.5	28.5
CHG20140320	2014-03-20 08:23:50.533000	01:35:00.067000	340	I6	4	6	24.0	36.0
CHG20140320	2014-03-20 08:23:50.533000	01:35:00.067000	702	I6	2	6	22.0	36.0
CHG20140320	2014-03-20 08:23:50.533000	01:35:00.067000	351	H6	8	1	18.0	31.0
CHG20140320	2014-03-20 08:23:50.533000	01:35:00.067000	710	H6	6.5	5	16.5	35.0
CHG20140320	2014-03-20 08:28:50.466000	01:40:00.000000	705	H5	0.5	5	10.5	25.0
CHG20140320	2014-03-20 08:28:50.466000	01:40:00.000000	315	H5	7.5	9	17.5	29.0
CHG20140320	2014-03-20 08:28:50.466000	01:40:00.000000	340	I6	3.5	8	23.5	38.0
CHG20140320	2014-03-20 08:28:50.466000	01:40:00.000000	702	I6	2	7	22.0	37.0
CHG20140320	2014-03-20 08:28:50.466000	01:40:00.000000	351	H6	8	0	18.0	30.0
CHG20140320	2014-03-20 08:28:50.466000	01:40:00.000000	710	H6	9	6	19.0	36.0
CHG20140320	2014-03-20 08:33:50.533000	01:45:00.067000	705	H5	0.5	3	10.5	23.0
CHG20140320	2014-03-20 08:33:50.533000	01:45:00.067000	315	I6	1	0	21.0	30.0
CHG20140320	2014-03-20 08:33:50.533000	01:45:00.067000	702	H6	9	8	19.0	38.0
CHG20140320	2014-03-20 08:33:50.533000	01:45:00.067000	340	I5	1	7	21.0	27.0
CHG20140320	2014-03-20 08:33:50.533000	01:45:00.067000	351	H6	8	0	18.0	30.0
CHG20140320	2014-03-20 08:33:50.533000	01:45:00.067000	710	H6	8	8	18.0	38.0
CHG20140320	2014-03-20 08:38:50.466000	01:50:00.000000	705	H5	1.5	2	11.5	22.0
CHG20140320	2014-03-20 08:38:50.466000	01:50:00.000000	340	I6	3.5	0	23.5	30.0
CHG20140320	2014-03-20 08:38:50.466000	01:50:00.000000	702	I6	2.5	2	22.5	32.0
CHG20140320	2014-03-20 08:38:50.466000	01:50:00.000000	351	H6	7.5	2	17.5	32.0
CHG20140320	2014-03-20 08:38:50.466000	01:50:00.000000	710	H6	7.5	3	17.5	33.0
CHG20140320	2014-03-20 08:43:50.533000	01:55:00.067000	705	H5	1	0	11.0	20.0
CHG20140320	2014-03-20 08:43:50.533000	01:55:00.067000	340	I6	2	2	22.0	32.0
CHG20140320	2014-03-20 08:43:50.533000	01:55:00.067000	702	I6	3	4	23.0	34.0
CHG20140320	2014-03-20 08:43:50.533000	01:55:00.067000	351	H6	7.5	4	17.5	34.0
CHG20140320	2014-03-20 08:43:50.533000	01:55:00.067000	710	H6	8	4	18.0	34.0
CHG20140320	2014-03-20 08:48:50.466000	02:00:00.000000	705	H5	1	2	11.0	22.0
CHG20140320	2014-03-20 08:48:50.466000	02:00:00.000000	702	I6	0	1	20.0	31.0
CHG20140320	2014-03-20 08:48:50.466000	02:00:00.000000	710	H6	9	2	19.0	32.0
CHG20140320	2014-03-20 08:53:50.533000	02:05:00.067000	705	H5	1	2	11.0	22.0
CHG20140320	2014-03-20 08:53:50.533000	02:05:00.067000	702	I6	0	1	20.0	31.0
CHG20140320	2014-03-20 08:53:50.533000	02:05:00.067000	710	H6	9	2	19.0	32.0
CHG20140320	2014-03-20 08:58:50.466000	02:10:00.000000	702	I6	0.5	1	20.5	31.0
CHG20140320	2014-03-20 08:58:50.466000	02:10:00.000000	710	H6	9.5	3	19.5	33.0
