## Supplemental_reproducible_code for "Fighting isn’t sexy in lekking Greater Sage-grouse (*Centrocercus urophasianus*)": CHG20140321_snow_20190708_allmarkers_positions.tsv

Lek_Date_ID	Time_Stamp	Caption_Stamp	Bird_ID	Grid_Stake	X_Offset	Y_Offset	Cartesian_X	Cartesian_Y
CHG20140321	2014-03-21 07:01:07.000000	00:10:00.000000	705	G5	8	3	8.0	23.0
CHG20140321	2014-03-21 07:01:07.000000	00:10:00.000000	351	H6	8.5	1	18.5	31.0
CHG20140321	2014-03-21 07:01:07.000000	00:10:00.000000	710	H6	8.5	4	18.5	34.0
CHG20140321	2014-03-21 07:01:07.000000	00:10:00.000000	315	H6	9	0	19.0	30.0
CHG20140321	2014-03-21 07:01:07.000000	00:10:00.000000	340	I6	1.5	1	21.5	31.0
CHG20140321	2014-03-21 07:06:07.067000	00:15:00.067000	705	H5	1.5	1	11.5	21.0
CHG20140321	2014-03-21 07:06:07.067000	00:15:00.067000	351	H6	5	0	15.0	30.0
CHG20140321	2014-03-21 07:06:07.067000	00:15:00.067000	710	H6	8.5	3	18.5	33.0
CHG20140321	2014-03-21 07:06:07.067000	00:15:00.067000	315	H5	6	9	16.0	29.0
CHG20140321	2014-03-21 07:06:07.067000	00:15:00.067000	340	I6	1.5	1	21.5	31.0
CHG20140321	2014-03-21 07:11:07.000000	00:20:00.000000	705	H5	0	8	10.0	28.0
CHG20140321	2014-03-21 07:11:07.000000	00:20:00.000000	351	H6	4.5	0	14.5	30.0
CHG20140321	2014-03-21 07:11:07.000000	00:20:00.000000	710	H6	7	4	17.0	34.0
CHG20140321	2014-03-21 07:11:07.000000	00:20:00.000000	315	H5	5.5	9	15.5	29.0
CHG20140321	2014-03-21 07:11:07.000000	00:20:00.000000	340	I6	1.5	0	21.5	30.0
CHG20140321	2014-03-21 07:16:07.067000	00:25:00.067000	705	H5	0	6	10.0	26.0
CHG20140321	2014-03-21 07:16:07.067000	00:25:00.067000	351	H6	5	1	15.0	31.0
CHG20140321	2014-03-21 07:16:07.067000	00:25:00.067000	710	H6	7	4	17.0	34.0
CHG20140321	2014-03-21 07:16:07.067000	00:25:00.067000	315	H6	7.5	0	17.5	30.0
CHG20140321	2014-03-21 07:16:07.067000	00:25:00.067000	340	I6	2	0	22.0	30.0
CHG20140321	2014-03-21 07:21:07.000000	00:30:00.000000	705	H5	0.5	8	10.5	28.0
CHG20140321	2014-03-21 07:21:07.000000	00:30:00.000000	351	H6	2.5	1	12.5	31.0
CHG20140321	2014-03-21 07:21:07.000000	00:30:00.000000	710	H6	6	3	16.0	33.0
CHG20140321	2014-03-21 07:21:07.000000	00:30:00.000000	315	H5	8.5	9	18.5	29.0
CHG20140321	2014-03-21 07:21:07.000000	00:30:00.000000	340	I6	1.5	1	21.5	31.0
CHG20140321	2014-03-21 07:26:07.067000	00:35:00.067000	705	G5	9.5	8	9.5	28.0
CHG20140321	2014-03-21 07:26:07.067000	00:35:00.067000	351	H6	3	0	13.0	30.0
CHG20140321	2014-03-21 07:26:07.067000	00:35:00.067000	710	H6	6	4	16.0	34.0
CHG20140321	2014-03-21 07:26:07.067000	00:35:00.067000	315	H5	7.5	9	17.5	29.0
CHG20140321	2014-03-21 07:26:07.067000	00:35:00.067000	340	I6	1.5	1	21.5	31.0
CHG20140321	2014-03-21 07:31:07.000000	00:40:00.000000	705	G5	6.5	3	6.5	23.0
CHG20140321	2014-03-21 07:31:07.000000	00:40:00.000000	351	H6	2	1	12.0	31.0
CHG20140321	2014-03-21 07:31:07.000000	00:40:00.000000	710	H6	5.5	2	15.5	32.0
CHG20140321	2014-03-21 07:31:07.000000	00:40:00.000000	315	H5	5.5	5	15.5	25.0
CHG20140321	2014-03-21 07:31:07.000000	00:40:00.000000	340	I6	1	0	21.0	30.0
CHG20140321	2014-03-21 07:36:07.067000	00:45:00.067000	705	G5	3	0	3.0	20.0
CHG20140321	2014-03-21 07:36:07.067000	00:45:00.067000	351	G6	7	2	7.0	32.0
CHG20140321	2014-03-21 07:36:07.067000	00:45:00.067000	710	H6	7	3	17.0	33.0
CHG20140321	2014-03-21 07:36:07.067000	00:45:00.067000	315	H5	6.5	4	16.5	24.0
CHG20140321	2014-03-21 07:36:07.067000	00:45:00.067000	340	I6	3	2	23.0	32.0
CHG20140321	2014-03-21 07:41:07.000000	00:50:00.000000	351	H6	2	0	12.0	30.0
CHG20140321	2014-03-21 07:41:07.000000	00:50:00.000000	710	H6	5.5	3	15.5	33.0
CHG20140321	2014-03-21 07:41:07.000000	00:50:00.000000	315	H5	6	8	16.0	28.0
CHG20140321	2014-03-21 07:41:07.000000	00:50:00.000000	340	I6	1.5	0	21.5	30.0
CHG20140321	2014-03-21 07:46:07.067000	00:55:00.067000	705	H5	0	7	10.0	27.0
CHG20140321	2014-03-21 07:46:07.067000	00:55:00.067000	351	H6	4	0	14.0	30.0
CHG20140321	2014-03-21 07:46:07.067000	00:55:00.067000	710	H6	6	2	16.0	32.0
CHG20140321	2014-03-21 07:46:07.067000	00:55:00.067000	315	H5	7	9	17.0	29.0
CHG20140321	2014-03-21 07:46:07.067000	00:55:00.067000	340	I5	0	9	20.0	29.0
CHG20140321	2014-03-21 07:51:07.000000	01:00:00.000000	705	G5	9.5	9	9.5	29.0
CHG20140321	2014-03-21 07:51:07.000000	01:00:00.000000	351	H6	5	0	15.0	30.0
CHG20140321	2014-03-21 07:51:07.000000	01:00:00.000000	710	H6	4	3	14.0	33.0
CHG20140321	2014-03-21 07:51:07.000000	01:00:00.000000	315	H5	8	9	18.0	29.0
CHG20140321	2014-03-21 07:51:07.000000	01:00:00.000000	340	I6	0.5	0	20.5	30.0
CHG20140321	2014-03-21 07:51:07.000000	01:00:00.000000	709	G4	-4	0	-4.0	10.0
CHG20140321	2014-03-21 07:56:07.067000	01:05:00.067000	705	H5	1.5	9	11.5	29.0
CHG20140321	2014-03-21 07:56:07.067000	01:05:00.067000	710	H6	7.5	2	17.5	32.0
CHG20140321	2014-03-21 07:56:07.067000	01:05:00.067000	351	H6	3	0	13.0	30.0
CHG20140321	2014-03-21 07:56:07.067000	01:05:00.067000	315	H5	7	9	17.0	29.0
CHG20140321	2014-03-21 07:56:07.067000	01:05:00.067000	340	I6	0	0	20.0	30.0
CHG20140321	2014-03-21 07:56:07.067000	01:05:00.067000	709	G4	-1	2	-1.0	12.0
CHG20140321	2014-03-21 08:01:07.000000	01:10:00.000000	705	H5	1	4	11.0	24.0
CHG20140321	2014-03-21 08:01:07.000000	01:10:00.000000	710	H6	6.5	3	16.5	33.0
CHG20140321	2014-03-21 08:01:07.000000	01:10:00.000000	351	H6	4	1	14.0	31.0
CHG20140321	2014-03-21 08:01:07.000000	01:10:00.000000	315	H6	8	0	18.0	30.0
CHG20140321	2014-03-21 08:01:07.000000	01:10:00.000000	340	I6	1.5	1	21.5	31.0
CHG20140321	2014-03-21 08:01:07.000000	01:10:00.000000	709	G4	2	4	2.0	14.0
CHG20140321	2014-03-21 08:06:07.067000	01:15:00.067000	705	H5	0.5	7	10.5	27.0
CHG20140321	2014-03-21 08:06:07.067000	01:15:00.067000	710	H6	8.5	3	18.5	33.0
CHG20140321	2014-03-21 08:06:07.067000	01:15:00.067000	351	H6	4.5	0	14.5	30.0
CHG20140321	2014-03-21 08:06:07.067000	01:15:00.067000	315	H6	8	0	18.0	30.0
CHG20140321	2014-03-21 08:06:07.067000	01:15:00.067000	340	I6	1	2	21.0	32.0
CHG20140321	2014-03-21 08:06:07.067000	01:15:00.067000	709	G4	-3.5	0	-3.5	10.0
CHG20140321	2014-03-21 08:11:06.968000	01:19:59.968000	705	G4	-0.5	4	-0.5	14.0
CHG20140321	2014-03-21 08:11:06.968000	01:19:59.968000	710	H6	6	1	16.0	31.0
CHG20140321	2014-03-21 08:11:06.968000	01:19:59.968000	351	H6	3.5	0	13.5	30.0
CHG20140321	2014-03-21 08:11:06.968000	01:19:59.968000	315	H6	7	0	17.0	30.0
CHG20140321	2014-03-21 08:11:06.968000	01:19:59.968000	340	H6	9	1	19.0	31.0
CHG20140321	2014-03-21 08:11:06.968000	01:19:59.968000	709	G4	-1	2	-1.0	12.0
CHG20140321	2014-03-21 08:16:07.067000	01:25:00.067000	705	H5	0	6	10.0	26.0
CHG20140321	2014-03-21 08:16:07.067000	01:25:00.067000	710	H6	5.5	2	15.5	32.0
CHG20140321	2014-03-21 08:16:07.067000	01:25:00.067000	351	H6	3	0	13.0	30.0
CHG20140321	2014-03-21 08:16:07.067000	01:25:00.067000	315	H6	6	0	16.0	30.0
CHG20140321	2014-03-21 08:16:07.067000	01:25:00.067000	340	I6	0	1	20.0	31.0
CHG20140321	2014-03-21 08:21:07.000000	01:30:00.000000	705	G4	9.5	9	9.5	19.0
CHG20140321	2014-03-21 08:21:07.000000	01:30:00.000000	710	H6	7	4	17.0	34.0
CHG20140321	2014-03-21 08:21:07.000000	01:30:00.000000	351	H6	4.5	0	14.5	30.0
CHG20140321	2014-03-21 08:21:07.000000	01:30:00.000000	315	H5	8	9	18.0	29.0
CHG20140321	2014-03-21 08:21:07.000000	01:30:00.000000	340	I6	0	0	20.0	30.0
CHG20140321	2014-03-21 08:26:07.067000	01:35:00.067000	705	H5	1	4	11.0	24.0
CHG20140321	2014-03-21 08:26:07.067000	01:35:00.067000	351	H6	4.5	1	14.5	31.0
CHG20140321	2014-03-21 08:26:07.067000	01:35:00.067000	710	H6	6.4	1	16.4	31.0
CHG20140321	2014-03-21 08:26:07.067000	01:35:00.067000	315	H6	7.5	0	17.5	30.0
CHG20140321	2014-03-21 08:26:07.067000	01:35:00.067000	340	H6	9.5	0	19.5	30.0
CHG20140321	2014-03-21 08:31:07.000000	01:40:00.000000	705	H5	1.5	7	11.5	27.0
CHG20140321	2014-03-21 08:31:07.000000	01:40:00.000000	351	H6	5.5	0	15.5	30.0
CHG20140321	2014-03-21 08:31:07.000000	01:40:00.000000	710	H6	7	2	17.0	32.0
CHG20140321	2014-03-21 08:31:07.000000	01:40:00.000000	315	H5	8.5	9	18.5	29.0
CHG20140321	2014-03-21 08:31:07.000000	01:40:00.000000	340	I6	0.5	1	20.5	31.0
CHG20140321	2014-03-21 08:31:07.000000	01:40:00.000000	709	G4	-2.5	2	-2.5	12.0
CHG20140321	2014-03-21 08:31:07.000000	01:40:00.000000	702	I6	1	1	21.0	31.0
CHG20140321	2014-03-21 08:36:07.067000	01:45:00.067000	705	G4	8	5	8.0	15.0
CHG20140321	2014-03-21 08:36:07.067000	01:45:00.067000	351	H6	5	0	15.0	30.0
CHG20140321	2014-03-21 08:36:07.067000	01:45:00.067000	710	H6	7	2	17.0	32.0
CHG20140321	2014-03-21 08:36:07.067000	01:45:00.067000	315	H6	6.5	0	16.5	30.0
CHG20140321	2014-03-21 08:36:07.067000	01:45:00.067000	340	I6	0	0	20.0	30.0
CHG20140321	2014-03-21 08:36:07.067000	01:45:00.067000	702	I6	1.5	1	21.5	31.0
CHG20140321	2014-03-21 08:41:07.000000	01:50:00.000000	705	H5	2.5	3	12.5	23.0
CHG20140321	2014-03-21 08:41:07.000000	01:50:00.000000	351	H6	4.5	0	14.5	30.0
CHG20140321	2014-03-21 08:41:07.000000	01:50:00.000000	710	H6	7.5	1	17.5	31.0
CHG20140321	2014-03-21 08:41:07.000000	01:50:00.000000	315	H6	8	0	18.0	30.0
CHG20140321	2014-03-21 08:41:07.000000	01:50:00.000000	340	I6	1	1	21.0	31.0
CHG20140321	2014-03-21 08:41:07.000000	01:50:00.000000	709	G4	1.5	5	1.5	15.0
CHG20140321	2014-03-21 08:41:07.000000	01:50:00.000000	702	I6	1	2	21.0	32.0
CHG20140321	2014-03-21 08:46:07.067000	01:55:00.067000	705	H5	3	7	13.0	27.0
CHG20140321	2014-03-21 08:46:07.067000	01:55:00.067000	351	H5	4	9	14.0	29.0
CHG20140321	2014-03-21 08:46:07.067000	01:55:00.067000	710	H6	8	3	18.0	33.0
CHG20140321	2014-03-21 08:46:07.067000	01:55:00.067000	315	H6	7	0	17.0	30.0
CHG20140321	2014-03-21 08:46:07.067000	01:55:00.067000	340	I6	0	0	20.0	30.0
CHG20140321	2014-03-21 08:46:07.067000	01:55:00.067000	709	G4	2.5	4	2.5	14.0
CHG20140321	2014-03-21 08:46:07.067000	01:55:00.067000	702	I6	0.5	0	20.5	30.0
CHG20140321	2014-03-21 08:51:07.000000	02:00:00.000000	705	H5	1	7	11.0	27.0
CHG20140321	2014-03-21 08:51:07.000000	02:00:00.000000	351	H6	4	1	14.0	31.0
CHG20140321	2014-03-21 08:51:07.000000	02:00:00.000000	710	H6	7	3	17.0	33.0
CHG20140321	2014-03-21 08:51:07.000000	02:00:00.000000	315	H5	6	9	16.0	29.0
CHG20140321	2014-03-21 08:51:07.000000	02:00:00.000000	340	H5	9.5	1	19.5	21.0
CHG20140321	2014-03-21 08:51:07.000000	02:00:00.000000	702	I6	0.5	1	20.5	31.0
CHG20140321	2014-03-21 08:56:07.067000	02:05:00.067000	705	H5	0	9	10.0	29.0
CHG20140321	2014-03-21 08:56:07.067000	02:05:00.067000	351	H6	3.5	0	13.5	30.0
CHG20140321	2014-03-21 08:56:07.067000	02:05:00.067000	315	H6	6	0	16.0	30.0
CHG20140321	2014-03-21 08:56:07.067000	02:05:00.067000	710	H6	8	2	18.0	32.0
CHG20140321	2014-03-21 08:56:07.067000	02:05:00.067000	340	H6	9.5	0	19.5	30.0
CHG20140321	2014-03-21 08:56:07.067000	02:05:00.067000	709	G4	-3.5	0	-3.5	10.0
CHG20140321	2014-03-21 09:01:07.000000	02:10:00.000000	705	H5	0	9	10.0	29.0
CHG20140321	2014-03-21 09:01:07.000000	02:10:00.000000	351	H6	3	0	13.0	30.0
CHG20140321	2014-03-21 09:01:07.000000	02:10:00.000000	315	H5	7	9	17.0	29.0
CHG20140321	2014-03-21 09:01:07.000000	02:10:00.000000	710	H6	6	3	16.0	33.0
CHG20140321	2014-03-21 09:01:07.000000	02:10:00.000000	340	I5	0	9	20.0	29.0
CHG20140321	2014-03-21 09:01:07.000000	02:10:00.000000	702	I6	1	1	21.0	31.0
CHG20140321	2014-03-21 09:06:07.067000	02:15:00.067000	705	G6	9	0	9.0	30.0
CHG20140321	2014-03-21 09:06:07.067000	02:15:00.067000	351	H6	2	0	12.0	30.0
CHG20140321	2014-03-21 09:06:07.067000	02:15:00.067000	315	H5	6	8	16.0	28.0
CHG20140321	2014-03-21 09:06:07.067000	02:15:00.067000	710	H6	4.5	2	14.5	32.0
CHG20140321	2014-03-21 09:06:07.067000	02:15:00.067000	340	H6	9.5	0	19.5	30.0
CHG20140321	2014-03-21 09:06:07.067000	02:15:00.067000	702	I6	0	0	20.0	30.0
CHG20140321	2014-03-21 09:06:07.067000	02:15:00.067000	709	G4	-1.5	2	-1.5	12.0
CHG20140321	2014-03-21 09:11:07.000000	02:20:00.000000	705	G6	7.5	0	7.5	30.0
CHG20140321	2014-03-21 09:11:07.000000	02:20:00.000000	351	H6	1.5	1	11.5	31.0
CHG20140321	2014-03-21 09:11:07.000000	02:20:00.000000	315	H5	6	9	16.0	29.0
CHG20140321	2014-03-21 09:11:07.000000	02:20:00.000000	710	H6	7.5	2	17.5	32.0
CHG20140321	2014-03-21 09:11:07.000000	02:20:00.000000	340	I5	0.5	9	20.5	29.0
CHG20140321	2014-03-21 09:11:07.000000	02:20:00.000000	709	G4	-2	3	-2.0	13.0
CHG20140321	2014-03-21 09:16:07.067000	02:25:00.067000	705	G6	6.5	0	6.5	30.0
CHG20140321	2014-03-21 09:16:07.067000	02:25:00.067000	351	G6	8.5	1	8.5	31.0
CHG20140321	2014-03-21 09:16:07.067000	02:25:00.067000	315	H6	5.5	0	15.5	30.0
CHG20140321	2014-03-21 09:16:07.067000	02:25:00.067000	710	G6	8.5	1	8.5	31.0
CHG20140321	2014-03-21 09:16:07.067000	02:25:00.067000	340	I6	0.5	0	20.5	30.0
CHG20140321	2014-03-21 09:16:07.067000	02:25:00.067000	709	G4	-2.5	1	-2.5	11.0
CHG20140321	2014-03-21 09:21:07.000000	02:30:00.000000	705	G4	0.5	1	0.5	11.0
CHG20140321	2014-03-21 09:21:07.000000	02:30:00.000000	351	H6	2	1	12.0	31.0
CHG20140321	2014-03-21 09:21:07.000000	02:30:00.000000	709	G4	-1.5	0	-1.5	10.0
CHG20140321	2014-03-21 09:26:07.067000	02:35:00.067000	705	G4	-0.5	0	-0.5	10.0
CHG20140321	2014-03-21 09:26:07.067000	02:35:00.067000	351	G7	7	0	7.0	40.0
CHG20140321	2014-03-21 09:26:07.067000	02:35:00.067000	709	G4	-1.5	0	-1.5	10.0
CHG20140321	2014-03-21 09:31:07.000000	02:40:00.000000	705	G4	0	1	0.0	11.0
CHG20140321	2014-03-21 09:31:07.000000	02:40:00.000000	709	G4	-1	1	-1.0	11.0
CHG20140321	2014-03-21 09:36:07.067000	02:45:00.067000	705	G4	0	1	0.0	11.0
CHG20140321	2014-03-21 09:36:07.067000	02:45:00.067000	709	G4	-0.5	2	-0.5	12.0
CHG20140321	2014-03-21 09:41:07.000000	02:50:00.000000	705	G4	1.5	2	1.5	12.0
CHG20140321	2014-03-21 09:41:07.000000	02:50:00.000000	709	G4	1	3	1.0	13.0
CHG20140321	2014-03-21 09:46:07.067000	02:55:00.067000	705	G4	1	4	1.0	14.0
CHG20140321	2014-03-21 09:46:07.067000	02:55:00.067000	709	G4	-3.5	0	-3.5	10.0
CHG20140321	2014-03-21 09:51:07.000000	03:00:00.000000	705	G4	1.5	4	1.5	14.0
CHG20140321	2014-03-21 09:51:07.000000	03:00:00.000000	709	G4	-3	1	-3.0	11.0
CHG20140321	2014-03-21 09:56:07.067000	03:05:00.067000	705	G4	-1	2	-1.0	12.0
CHG20140321	2014-03-21 09:56:07.067000	03:05:00.067000	709	G4	-1	2	-1.0	12.0
CHG20140321	2014-03-21 10:01:07.000000	03:10:00.000000	705	G4	0.5	3	0.5	13.0
