## Supplemental_reproducible_code for "Fighting isn’t sexy in lekking Greater Sage-grouse (*Centrocercus urophasianus*)": CHG20140322_snow_20181204_allmarkers_positions.tsv

Lek_Date_ID	Time_Stamp	Caption_Stamp	Bird_ID	Grid_Stake	X_Offset	Y_Offset	Cartesian_X	Cartesian_Y
CHG20140322	2014-03-22 07:06:52.067000	00:05:00.067000	U1	G4	1	3	1.0	13.0
CHG20140322	2014-03-22 07:06:52.067000	00:05:00.067000	705	H5	3	7	13.0	27.0
CHG20140322	2014-03-22 07:06:52.067000	00:05:00.067000	710	H6	9	1	19.0	31.0
CHG20140322	2014-03-22 07:06:52.067000	00:05:00.067000	351	H5	6.5	9	16.5	29.0
CHG20140322	2014-03-22 07:06:52.067000	00:05:00.067000	315	H5	9.5	9	19.5	29.0
CHG20140322	2014-03-22 07:06:52.067000	00:05:00.067000	702	H6	9.5	0	19.5	30.0
CHG20140322	2014-03-22 07:06:52.067000	00:05:00.067000	340	I6	1	0	21.0	30.0
CHG20140322	2014-03-22 07:11:52.000000	00:10:00.000000	U1	G4	-1	2	-1.0	12.0
CHG20140322	2014-03-22 07:11:52.000000	00:10:00.000000	705	H5	4	7	14.0	27.0
CHG20140322	2014-03-22 07:11:52.000000	00:10:00.000000	710	H6	9.5	1	19.5	31.0
CHG20140322	2014-03-22 07:11:52.000000	00:10:00.000000	351	H6	8.5	0	18.5	30.0
CHG20140322	2014-03-22 07:11:52.000000	00:10:00.000000	315	I5	0	9	20.0	29.0
CHG20140322	2014-03-22 07:11:52.000000	00:10:00.000000	702	I6	0	0	20.0	30.0
CHG20140322	2014-03-22 07:11:52.000000	00:10:00.000000	340	I6	2	0	22.0	30.0
CHG20140322	2014-03-22 07:16:52.067000	00:15:00.067000	U1	G4	0.5	3	0.5	13.0
CHG20140322	2014-03-22 07:16:52.067000	00:15:00.067000	705	H5	2.5	5	12.5	25.0
CHG20140322	2014-03-22 07:16:52.067000	00:15:00.067000	710	H6	8.5	1	18.5	31.0
CHG20140322	2014-03-22 07:16:52.067000	00:15:00.067000	351	H6	8	0	18.0	30.0
CHG20140322	2014-03-22 07:16:52.067000	00:15:00.067000	315	H6	9.5	0	19.5	30.0
CHG20140322	2014-03-22 07:16:52.067000	00:15:00.067000	702	H6	9.5	1	19.5	31.0
CHG20140322	2014-03-22 07:16:52.067000	00:15:00.067000	340	I6	1.5	1	21.5	31.0
CHG20140322	2014-03-22 07:21:52.000000	00:20:00.000000	U1	G4	-1	1	-1.0	11.0
CHG20140322	2014-03-22 07:21:52.000000	00:20:00.000000	705	G4	2.5	5	2.5	15.0
CHG20140322	2014-03-22 07:21:52.000000	00:20:00.000000	710	H6	9	1	19.0	31.0
CHG20140322	2014-03-22 07:21:52.000000	00:20:00.000000	351	H6	7	0	17.0	30.0
CHG20140322	2014-03-22 07:21:52.000000	00:20:00.000000	315	H5	2.5	9	12.5	29.0
CHG20140322	2014-03-22 07:21:52.000000	00:20:00.000000	702	H6	9.5	0	19.5	30.0
CHG20140322	2014-03-22 07:21:52.000000	00:20:00.000000	340	I6	1	1	21.0	31.0
CHG20140322	2014-03-22 07:26:52.067000	00:25:00.067000	U1	G4	1.5	4	1.5	14.0
CHG20140322	2014-03-22 07:26:52.067000	00:25:00.067000	705	G4	2.5	5	2.5	15.0
CHG20140322	2014-03-22 07:26:52.067000	00:25:00.067000	710	H6	7	2	17.0	32.0
CHG20140322	2014-03-22 07:26:52.067000	00:25:00.067000	351	H6	8	1	18.0	31.0
CHG20140322	2014-03-22 07:26:52.067000	00:25:00.067000	315	H5	9	8	19.0	28.0
CHG20140322	2014-03-22 07:26:52.067000	00:25:00.067000	702	H6	9.5	1	19.5	31.0
CHG20140322	2014-03-22 07:26:52.067000	00:25:00.067000	340	I6	1.5	2	21.5	32.0
CHG20140322	2014-03-22 07:31:52.000000	00:30:00.000000	U1	G4	-1	2	-1.0	12.0
CHG20140322	2014-03-22 07:31:52.000000	00:30:00.000000	705	H4	9	7	19.0	17.0
CHG20140322	2014-03-22 07:31:52.000000	00:30:00.000000	710	H6	8.5	1	18.5	31.0
CHG20140322	2014-03-22 07:31:52.000000	00:30:00.000000	351	H5	7.5	8	17.5	28.0
CHG20140322	2014-03-22 07:31:52.000000	00:30:00.000000	315	H5	7.5	6	17.5	26.0
CHG20140322	2014-03-22 07:31:52.000000	00:30:00.000000	702	I6	0	1	20.0	31.0
CHG20140322	2014-03-22 07:31:52.000000	00:30:00.000000	340	I6	1.5	1	21.5	31.0
