## Supplemental_reproducible_code for "Fighting isn’t sexy in lekking Greater Sage-grouse (*Centrocercus urophasianus*)": CHG20140323_snow_20181204_allmarkers_positions.tsv

Lek_Date_ID	Time_Stamp	Caption_Stamp	Bird_ID	Grid_Stake	X_Offset	Y_Offset	Cartesian_X	Cartesian_Y
CHG20140323	2014-03-23 07:01:07.000000	00:10:00.000000	705	H4	1	5	11.0	15.0
CHG20140323	2014-03-23 07:01:07.000000	00:10:00.000000	351	H6	6	1	16.0	31.0
CHG20140323	2014-03-23 07:01:07.000000	00:10:00.000000	710	H6	8	5	18.0	35.0
CHG20140323	2014-03-23 07:01:07.000000	00:10:00.000000	315	H6	7	0	17.0	30.0
CHG20140323	2014-03-23 07:01:07.000000	00:10:00.000000	340	I5	1	9	21.0	29.0
CHG20140323	2014-03-23 07:01:07.000000	00:10:00.000000	702	I6	0	0	20.0	30.0
CHG20140323	2014-03-23 07:06:07.067000	00:15:00.067000	705	G4	0.5	0	0.5	10.0
CHG20140323	2014-03-23 07:06:07.067000	00:15:00.067000	702	I6	1	0	21.0	30.0
CHG20140323	2014-03-23 07:06:07.067000	00:15:00.067000	351	H6	8	1	18.0	31.0
CHG20140323	2014-03-23 07:06:07.067000	00:15:00.067000	710	H6	8	4	18.0	34.0
CHG20140323	2014-03-23 07:06:07.067000	00:15:00.067000	315	H5	9	8	19.0	28.0
CHG20140323	2014-03-23 07:06:07.067000	00:15:00.067000	340	I6	1	9	21.0	39.0
CHG20140323	2014-03-23 07:11:07.000000	00:20:00.000000	705	H4	1	1	11.0	11.0
CHG20140323	2014-03-23 07:11:07.000000	00:20:00.000000	702	I6	2	1	22.0	31.0
CHG20140323	2014-03-23 07:11:07.000000	00:20:00.000000	351	H6	7	0	17.0	30.0
CHG20140323	2014-03-23 07:11:07.000000	00:20:00.000000	710	H6	8	4	18.0	34.0
CHG20140323	2014-03-23 07:11:07.000000	00:20:00.000000	315	H5	9	8	19.0	28.0
CHG20140323	2014-03-23 07:11:07.000000	00:20:00.000000	340	I6	1	0	21.0	30.0
CHG20140323	2014-03-23 07:16:07.067000	00:25:00.067000	705	G4	-1	3	-1.0	13.0
CHG20140323	2014-03-23 07:16:07.067000	00:25:00.067000	702	I6	1	0	21.0	30.0
CHG20140323	2014-03-23 07:16:07.067000	00:25:00.067000	351	H6	8	0	18.0	30.0
CHG20140323	2014-03-23 07:16:07.067000	00:25:00.067000	710	H6	8	3	18.0	33.0
CHG20140323	2014-03-23 07:16:07.067000	00:25:00.067000	315	H5	9	8	19.0	28.0
CHG20140323	2014-03-23 07:16:07.067000	00:25:00.067000	340	I6	3.5	0	23.5	30.0
CHG20140323	2014-03-23 07:21:07.000000	00:30:00.000000	705	G4	8	5	8.0	15.0
CHG20140323	2014-03-23 07:21:07.000000	00:30:00.000000	702	I5	0	5	20.0	25.0
CHG20140323	2014-03-23 07:21:07.000000	00:30:00.000000	351	H6	9	0	19.0	30.0
CHG20140323	2014-03-23 07:21:07.000000	00:30:00.000000	710	H6	8.5	4	18.5	34.0
CHG20140323	2014-03-23 07:21:07.000000	00:30:00.000000	315	I5	0	9	20.0	29.0
CHG20140323	2014-03-23 07:21:07.000000	00:30:00.000000	340	I5	1	3	21.0	23.0
CHG20140323	2014-03-23 07:26:07.067000	00:35:00.067000	705	G4	6	9	6.0	19.0
CHG20140323	2014-03-23 07:26:07.067000	00:35:00.067000	710	H6	7	4	17.0	34.0
CHG20140323	2014-03-23 07:26:07.067000	00:35:00.067000	351	H5	7	9	17.0	29.0
CHG20140323	2014-03-23 07:26:07.067000	00:35:00.067000	315	H5	9.5	8	19.5	28.0
CHG20140323	2014-03-23 07:26:07.067000	00:35:00.067000	702	I6	0	0	20.0	30.0
CHG20140323	2014-03-23 07:26:07.067000	00:35:00.067000	340	I5	1	3	21.0	23.0
CHG20140323	2014-03-23 07:31:07.000000	00:40:00.000000	705	H4	2.5	2	12.5	12.0
CHG20140323	2014-03-23 07:31:07.000000	00:40:00.000000	710	H6	9	1	19.0	31.0
CHG20140323	2014-03-23 07:31:07.000000	00:40:00.000000	351	H5	7	8	17.0	28.0
CHG20140323	2014-03-23 07:31:07.000000	00:40:00.000000	315	H5	9	8	19.0	28.0
CHG20140323	2014-03-23 07:31:07.000000	00:40:00.000000	702	H6	9	1	19.0	31.0
CHG20140323	2014-03-23 07:31:07.000000	00:40:00.000000	340	I5	1	9	21.0	29.0
CHG20140323	2014-03-23 07:36:07.067000	00:45:00.067000	705	H4	2	3	12.0	13.0
CHG20140323	2014-03-23 07:36:07.067000	00:45:00.067000	710	H6	8	0	18.0	30.0
CHG20140323	2014-03-23 07:36:07.067000	00:45:00.067000	351	H6	8	1	18.0	31.0
CHG20140323	2014-03-23 07:36:07.067000	00:45:00.067000	315	H5	9.5	8	19.5	28.0
CHG20140323	2014-03-23 07:36:07.067000	00:45:00.067000	702	I6	0	0	20.0	30.0
CHG20140323	2014-03-23 07:36:07.067000	00:45:00.067000	340	I5	2	4	22.0	24.0
CHG20140323	2014-03-23 07:41:07.000000	00:50:00.000000	705	H4	3	4	13.0	14.0
CHG20140323	2014-03-23 07:41:07.000000	00:50:00.000000	710	H6	7	4	17.0	34.0
CHG20140323	2014-03-23 07:41:07.000000	00:50:00.000000	351	H6	8	2	18.0	32.0
CHG20140323	2014-03-23 07:41:07.000000	00:50:00.000000	315	H5	9	7	19.0	27.0
CHG20140323	2014-03-23 07:41:07.000000	00:50:00.000000	702	I5	0	9	20.0	29.0
CHG20140323	2014-03-23 07:41:07.000000	00:50:00.000000	340	I5	1	3	21.0	23.0
CHG20140323	2014-03-23 07:46:07.067000	00:55:00.067000	705	H5	3	0	13.0	20.0
CHG20140323	2014-03-23 07:46:07.067000	00:55:00.067000	710	H6	7	2	17.0	32.0
CHG20140323	2014-03-23 07:46:07.067000	00:55:00.067000	351	H6	7	0	17.0	30.0
CHG20140323	2014-03-23 07:46:07.067000	00:55:00.067000	315	H5	9	9	19.0	29.0
CHG20140323	2014-03-23 07:46:07.067000	00:55:00.067000	702	I5	0	9	20.0	29.0
CHG20140323	2014-03-23 07:46:07.067000	00:55:00.067000	340	I5	2	3	22.0	23.0
CHG20140323	2014-03-23 07:51:07.000000	01:00:00.000000	705	H4	4	8	14.0	18.0
CHG20140323	2014-03-23 07:51:07.000000	01:00:00.000000	710	H6	9	1	19.0	31.0
CHG20140323	2014-03-23 07:51:07.000000	01:00:00.000000	351	H6	8	0	18.0	30.0
CHG20140323	2014-03-23 07:51:07.000000	01:00:00.000000	315	H5	9	9	19.0	29.0
CHG20140323	2014-03-23 07:51:07.000000	01:00:00.000000	702	I5	0	9	20.0	29.0
CHG20140323	2014-03-23 07:51:07.000000	01:00:00.000000	340	I5	1	3	21.0	23.0
CHG20140323	2014-03-23 07:56:07.067000	01:05:00.067000	705	H4	7	9	17.0	19.0
CHG20140323	2014-03-23 07:56:07.067000	01:05:00.067000	351	H5	8	9	18.0	29.0
CHG20140323	2014-03-23 07:56:07.067000	01:05:00.067000	710	H6	8	4	18.0	34.0
CHG20140323	2014-03-23 07:56:07.067000	01:05:00.067000	315	H5	9.5	9	19.5	29.0
CHG20140323	2014-03-23 07:56:07.067000	01:05:00.067000	702	I6	2	0	22.0	30.0
CHG20140323	2014-03-23 07:56:07.067000	01:05:00.067000	340	I5	2	7	22.0	27.0
CHG20140323	2014-03-23 08:01:07.000000	01:10:00.000000	705	H4	4	9	14.0	19.0
CHG20140323	2014-03-23 08:01:07.000000	01:10:00.000000	351	H6	7	0	17.0	30.0
CHG20140323	2014-03-23 08:01:07.000000	01:10:00.000000	710	H6	7	4	17.0	34.0
CHG20140323	2014-03-23 08:01:07.000000	01:10:00.000000	315	H6	7	8	17.0	38.0
CHG20140323	2014-03-23 08:01:07.000000	01:10:00.000000	702	I5	1	3	21.0	23.0
CHG20140323	2014-03-23 08:01:07.000000	01:10:00.000000	340	I6	3	0	23.0	30.0
CHG20140323	2014-03-23 08:06:07.067000	01:15:00.067000	705	H5	3	0	13.0	20.0
CHG20140323	2014-03-23 08:06:07.067000	01:15:00.067000	351	H5	7	8	17.0	28.0
CHG20140323	2014-03-23 08:06:07.067000	01:15:00.067000	710	H6	8	3	18.0	33.0
CHG20140323	2014-03-23 08:06:07.067000	01:15:00.067000	315	H5	9	8	19.0	28.0
CHG20140323	2014-03-23 08:06:07.067000	01:15:00.067000	702	I5	0	9	20.0	29.0
CHG20140323	2014-03-23 08:06:07.067000	01:15:00.067000	340	I5	7	4	27.0	24.0
CHG20140323	2014-03-23 08:11:07.000000	01:20:00.000000	705	H5	3	2	13.0	22.0
CHG20140323	2014-03-23 08:11:07.000000	01:20:00.000000	351	H5	6	6	16.0	26.0
CHG20140323	2014-03-23 08:11:07.000000	01:20:00.000000	710	H6	7	2	17.0	32.0
CHG20140323	2014-03-23 08:11:07.000000	01:20:00.000000	315	H5	9	8	19.0	28.0
CHG20140323	2014-03-23 08:11:07.000000	01:20:00.000000	702	H5	9.5	9	19.5	29.0
CHG20140323	2014-03-23 08:11:07.000000	01:20:00.000000	340	I5	1	6	21.0	26.0
CHG20140323	2014-03-23 08:16:07.067000	01:25:00.067000	705	H4	3	8	13.0	18.0
CHG20140323	2014-03-23 08:16:07.067000	01:25:00.067000	351	H5	7	5	17.0	25.0
CHG20140323	2014-03-23 08:16:07.067000	01:25:00.067000	710	H6	8	2	18.0	32.0
CHG20140323	2014-03-23 08:16:07.067000	01:25:00.067000	315	H5	5	5	15.0	25.0
CHG20140323	2014-03-23 08:16:07.067000	01:25:00.067000	702	I6	0	0	20.0	30.0
CHG20140323	2014-03-23 08:16:07.067000	01:25:00.067000	340	H5	9	5	19.0	25.0
CHG20140323	2014-03-23 08:21:07.000000	01:30:00.000000	705	H5	2	2	12.0	22.0
CHG20140323	2014-03-23 08:21:07.000000	01:30:00.000000	351	H6	6	0	16.0	30.0
CHG20140323	2014-03-23 08:21:07.000000	01:30:00.000000	710	H6	7	1	17.0	31.0
CHG20140323	2014-03-23 08:21:07.000000	01:30:00.000000	315	H5	7	8	17.0	28.0
CHG20140323	2014-03-23 08:21:07.000000	01:30:00.000000	702	H5	9.5	9	19.5	29.0
CHG20140323	2014-03-23 08:21:07.000000	01:30:00.000000	340	I5	1	8	21.0	28.0
CHG20140323	2014-03-23 08:26:07.067000	01:35:00.067000	705	H5	3	4	13.0	24.0
CHG20140323	2014-03-23 08:26:07.067000	01:35:00.067000	340	I5	1	4	21.0	24.0
CHG20140323	2014-03-23 08:26:07.067000	01:35:00.067000	351	H6	6	1	16.0	31.0
CHG20140323	2014-03-23 08:26:07.067000	01:35:00.067000	710	H6	6.5	1	16.5	31.0
CHG20140323	2014-03-23 08:26:07.067000	01:35:00.067000	315	H5	8	7	18.0	27.0
CHG20140323	2014-03-23 08:26:07.067000	01:35:00.067000	702	H5	9	8	19.0	28.0
CHG20140323	2014-03-23 08:31:07.000000	01:40:00.000000	705	H5	2	0	12.0	20.0
CHG20140323	2014-03-23 08:31:07.000000	01:40:00.000000	340	I5	1	10	21.0	30.0
CHG20140323	2014-03-23 08:31:07.000000	01:40:00.000000	351	H5	5	5	15.0	25.0
CHG20140323	2014-03-23 08:31:07.000000	01:40:00.000000	710	H6	6	2	16.0	32.0
CHG20140323	2014-03-23 08:31:07.000000	01:40:00.000000	315	H5	7	5	17.0	25.0
CHG20140323	2014-03-23 08:31:07.000000	01:40:00.000000	702	H6	8	1	18.0	31.0
CHG20140323	2014-03-23 08:36:07.067000	01:45:00.067000	705	G4	7	4	7.0	14.0
CHG20140323	2014-03-23 08:36:07.067000	01:45:00.067000	340	I5	0.5	9	20.5	29.0
CHG20140323	2014-03-23 08:36:07.067000	01:45:00.067000	351	H5	6	9	16.0	29.0
CHG20140323	2014-03-23 08:36:07.067000	01:45:00.067000	710	H6	8	1	18.0	31.0
CHG20140323	2014-03-23 08:36:07.067000	01:45:00.067000	315	H5	8	8	18.0	28.0
CHG20140323	2014-03-23 08:41:07.000000	01:50:00.000000	705	H5	3	1	13.0	21.0
CHG20140323	2014-03-23 08:41:07.000000	01:50:00.000000	340	I5	0	10	20.0	30.0
CHG20140323	2014-03-23 08:41:07.000000	01:50:00.000000	351	H5	5	4	15.0	24.0
CHG20140323	2014-03-23 08:41:07.000000	01:50:00.000000	710	H6	8	1	18.0	31.0
CHG20140323	2014-03-23 08:41:07.000000	01:50:00.000000	315	H5	8	8	18.0	28.0
CHG20140323	2014-03-23 08:46:07.067000	01:55:00.067000	705	H5	3	2	13.0	22.0
CHG20140323	2014-03-23 08:46:07.067000	01:55:00.067000	340	I5	1	4	21.0	24.0
CHG20140323	2014-03-23 08:46:07.067000	01:55:00.067000	351	H5	5	9	15.0	29.0
CHG20140323	2014-03-23 08:46:07.067000	01:55:00.067000	710	H6	8	1	18.0	31.0
CHG20140323	2014-03-23 08:46:07.067000	01:55:00.067000	315	H5	7	4	17.0	24.0
CHG20140323	2014-03-23 08:51:07.000000	02:00:00.000000	705	H5	0.5	1	10.5	21.0
CHG20140323	2014-03-23 08:51:07.000000	02:00:00.000000	340	I5	2	4	22.0	24.0
CHG20140323	2014-03-23 08:51:07.000000	02:00:00.000000	351	H5	2	4	12.0	24.0
CHG20140323	2014-03-23 08:51:07.000000	02:00:00.000000	710	H6	6	1	16.0	31.0
CHG20140323	2014-03-23 08:51:07.000000	02:00:00.000000	315	H5	6	3	16.0	23.0
CHG20140323	2014-03-23 08:56:07.067000	02:05:00.067000	705	G5	10	2	10.0	22.0
CHG20140323	2014-03-23 08:56:07.067000	02:05:00.067000	351	H6	2	1	12.0	31.0
CHG20140323	2014-03-23 08:56:07.067000	02:05:00.067000	315	H5	8	5	18.0	25.0
CHG20140323	2014-03-23 08:56:07.067000	02:05:00.067000	340	I5	2	8	22.0	28.0
CHG20140323	2014-03-23 09:01:07.000000	02:10:00.000000	705	G4	7	7	7.0	17.0
CHG20140323	2014-03-23 09:01:07.000000	02:10:00.000000	351	H5	7	10	17.0	30.0
CHG20140323	2014-03-23 09:01:07.000000	02:10:00.000000	315	H5	8	5	18.0	25.0
CHG20140323	2014-03-23 09:01:07.000000	02:10:00.000000	340	I5	1	3	21.0	23.0
CHG20140323	2014-03-23 09:06:07.067000	02:15:00.067000	705	G5	8	1	8.0	21.0
CHG20140323	2014-03-23 09:06:07.067000	02:15:00.067000	351	H5	4	4	14.0	24.0
CHG20140323	2014-03-23 09:11:07.000000	02:20:00.000000	705	G4	4	2	4.0	12.0
CHG20140323	2014-03-23 09:16:07.067000	02:25:00.067000	705	G4	1	1	1.0	11.0
