## Supplemental_reproducible_code for "Fighting isn’t sexy in lekking Greater Sage-grouse (*Centrocercus urophasianus*)": CHG20140324_snow_20200110_allmarkers_positions.tsv

Lek_Date_ID	Time_Stamp	Caption_Stamp	Bird_ID	Grid_Stake	X_Offset	Y_Offset	Cartesian_X	Cartesian_Y
CHG20140324	2014-03-24 07:04:25.366000	00:05:00.067000	705	H4	3	5	13.0	15.0
CHG20140324	2014-03-24 07:04:25.366000	00:05:00.067000	340	I5	1	7	21.0	27.0
CHG20140324	2014-03-24 07:04:25.366000	00:05:00.067000	702	I6	1	2	21.0	32.0
CHG20140324	2014-03-24 07:04:25.366000	00:05:00.067000	351	H6	8	1	18.0	31.0
CHG20140324	2014-03-24 07:04:25.366000	00:05:00.067000	315	H5	9	8	19.0	28.0
CHG20140324	2014-03-24 07:04:25.366000	00:05:00.067000	710	H6	9	1	19.0	31.0
CHG20140324	2014-03-24 07:09:25.299000	00:10:00.000000	705	H4	5	5	15.0	15.0
CHG20140324	2014-03-24 07:09:25.299000	00:10:00.000000	340	I5	1	4	21.0	24.0
CHG20140324	2014-03-24 07:09:25.299000	00:10:00.000000	702	I5	0	9	20.0	29.0
CHG20140324	2014-03-24 07:09:25.299000	00:10:00.000000	351	H6	8	1	18.0	31.0
CHG20140324	2014-03-24 07:09:25.299000	00:10:00.000000	315	I6	0	1	20.0	31.0
CHG20140324	2014-03-24 07:09:25.299000	00:10:00.000000	710	H6	8	2	18.0	32.0
CHG20140324	2014-03-24 07:14:25.366000	00:15:00.067000	705	H4	4	5	14.0	15.0
CHG20140324	2014-03-24 07:14:25.366000	00:15:00.067000	340	I5	2	5	22.0	25.0
CHG20140324	2014-03-24 07:14:25.366000	00:15:00.067000	702	I5	2	7	22.0	27.0
CHG20140324	2014-03-24 07:14:25.366000	00:15:00.067000	351	H6	8	0	18.0	30.0
CHG20140324	2014-03-24 07:14:25.366000	00:15:00.067000	315	H5	9	8	19.0	28.0
CHG20140324	2014-03-24 07:14:25.366000	00:15:00.067000	710	H6	7	1	17.0	31.0
CHG20140324	2014-03-24 07:19:25.299000	00:20:00.000000	705	H4	4	5	14.0	15.0
CHG20140324	2014-03-24 07:19:25.299000	00:20:00.000000	340	I5	3	8	23.0	28.0
CHG20140324	2014-03-24 07:19:25.299000	00:20:00.000000	702	I6	5	5	25.0	35.0
CHG20140324	2014-03-24 07:19:25.299000	00:20:00.000000	351	H6	8	1	18.0	31.0
CHG20140324	2014-03-24 07:19:25.299000	00:20:00.000000	315	I5	0	8	20.0	28.0
CHG20140324	2014-03-24 07:19:25.299000	00:20:00.000000	710	H6	7	5	17.0	35.0
CHG20140324	2014-03-24 07:24:25.366000	00:25:00.067000	705	H4	5	5	15.0	15.0
CHG20140324	2014-03-24 07:24:25.366000	00:25:00.067000	340	I5	3	7	23.0	27.0
CHG20140324	2014-03-24 07:24:25.366000	00:25:00.067000	702	I5	1	9	21.0	29.0
CHG20140324	2014-03-24 07:24:25.366000	00:25:00.067000	351	I6	0	5	20.0	35.0
CHG20140324	2014-03-24 07:24:25.366000	00:25:00.067000	315	H5	9.5	9	19.5	29.0
CHG20140324	2014-03-24 07:24:25.366000	00:25:00.067000	710	H6	9	5	19.0	35.0
CHG20140324	2014-03-24 07:29:25.299000	00:30:00.000000	705	H4	5	4	15.0	14.0
CHG20140324	2014-03-24 07:29:25.299000	00:30:00.000000	340	I5	3	8	23.0	28.0
CHG20140324	2014-03-24 07:29:25.299000	00:30:00.000000	702	I5	3.5	8	23.5	28.0
CHG20140324	2014-03-24 07:29:25.299000	00:30:00.000000	351	H6	9.5	0	19.5	30.0
CHG20140324	2014-03-24 07:29:25.299000	00:30:00.000000	315	I5	0	9	20.0	29.0
CHG20140324	2014-03-24 07:29:25.299000	00:30:00.000000	710	H6	9.5	6	19.5	36.0
CHG20140324	2014-03-24 07:34:25.366000	00:35:00.067000	705	H4	6	4	16.0	14.0
CHG20140324	2014-03-24 07:34:25.366000	00:35:00.067000	710	H6	9.5	4	19.5	34.0
CHG20140324	2014-03-24 07:34:25.366000	00:35:00.067000	340	I6	3	1	23.0	31.0
CHG20140324	2014-03-24 07:34:25.366000	00:35:00.067000	351	H6	9.5	3	19.5	33.0
CHG20140324	2014-03-24 07:34:25.366000	00:35:00.067000	315	I5	0	9	20.0	29.0
CHG20140324	2014-03-24 07:34:25.366000	00:35:00.067000	702	I6	3	1	23.0	31.0
CHG20140324	2014-03-24 07:39:25.299000	00:40:00.000000	705	H4	5	8	15.0	18.0
CHG20140324	2014-03-24 07:39:25.299000	00:40:00.000000	710	I6	0	4	20.0	34.0
CHG20140324	2014-03-24 07:39:25.299000	00:40:00.000000	351	H6	8	0	18.0	30.0
CHG20140324	2014-03-24 07:39:25.299000	00:40:00.000000	315	I5	0	9	20.0	29.0
CHG20140324	2014-03-24 07:39:25.299000	00:40:00.000000	340	I5	1	9	21.0	29.0
CHG20140324	2014-03-24 07:39:25.299000	00:40:00.000000	702	I6	3	4	23.0	34.0
CHG20140324	2014-03-24 07:44:25.366000	00:45:00.067000	705	H4	4	5	14.0	15.0
CHG20140324	2014-03-24 07:44:25.366000	00:45:00.067000	710	H6	8	1	18.0	31.0
CHG20140324	2014-03-24 07:44:25.366000	00:45:00.067000	340	I5	1	3	21.0	23.0
CHG20140324	2014-03-24 07:44:25.366000	00:45:00.067000	351	H6	9	1	19.0	31.0
CHG20140324	2014-03-24 07:44:25.366000	00:45:00.067000	315	H6	9	0	19.0	30.0
CHG20140324	2014-03-24 07:44:25.366000	00:45:00.067000	702	I6	1	0	21.0	30.0
CHG20140324	2014-03-24 07:49:25.299000	00:50:00.000000	705	H5	3	3	13.0	23.0
CHG20140324	2014-03-24 07:49:25.299000	00:50:00.000000	710	H6	9	3	19.0	33.0
CHG20140324	2014-03-24 07:49:25.299000	00:50:00.000000	340	I5	0	3	20.0	23.0
CHG20140324	2014-03-24 07:49:25.299000	00:50:00.000000	351	H6	9	1	19.0	31.0
CHG20140324	2014-03-24 07:49:25.299000	00:50:00.000000	315	H5	9.5	9	19.5	29.0
CHG20140324	2014-03-24 07:49:25.299000	00:50:00.000000	702	I5	1	3	21.0	23.0
CHG20140324	2014-03-24 07:54:25.366000	00:55:00.067000	705	H5	0	4	10.0	24.0
CHG20140324	2014-03-24 07:54:25.366000	00:55:00.067000	710	H6	8	3	18.0	33.0
CHG20140324	2014-03-24 07:54:25.366000	00:55:00.067000	340	I5	2	7	22.0	27.0
CHG20140324	2014-03-24 07:54:25.366000	00:55:00.067000	351	H5	4	3	14.0	23.0
CHG20140324	2014-03-24 07:54:25.366000	00:55:00.067000	315	H5	7	4	17.0	24.0
CHG20140324	2014-03-24 07:59:25.299000	01:00:00.000000	705	H4	0	9	10.0	19.0
CHG20140324	2014-03-24 07:59:25.299000	01:00:00.000000	710	H6	6	3	16.0	33.0
CHG20140324	2014-03-24 07:59:25.299000	01:00:00.000000	340	I5	0	7	20.0	27.0
CHG20140324	2014-03-24 07:59:25.299000	01:00:00.000000	351	H6	6	3	16.0	33.0
CHG20140324	2014-03-24 07:59:25.299000	01:00:00.000000	315	I5	0	7	20.0	27.0
CHG20140324	2014-03-24 08:04:25.366000	01:05:00.067000	705	H4	3	4	13.0	14.0
CHG20140324	2014-03-24 08:04:25.366000	01:05:00.067000	351	H5	8	7	18.0	27.0
CHG20140324	2014-03-24 08:04:25.366000	01:05:00.067000	710	H6	8	5	18.0	35.0
CHG20140324	2014-03-24 08:04:25.366000	01:05:00.067000	315	H5	8	0	18.0	20.0
CHG20140324	2014-03-24 08:04:25.366000	01:05:00.067000	340	I5	2	3	22.0	23.0
CHG20140324	2014-03-24 08:09:25.299000	01:10:00.000000	705	H4	4	3	14.0	13.0
CHG20140324	2014-03-24 08:09:25.299000	01:10:00.000000	351	H5	8	5	18.0	25.0
CHG20140324	2014-03-24 08:09:25.299000	01:10:00.000000	710	H6	9	1	19.0	31.0
CHG20140324	2014-03-24 08:09:25.299000	01:10:00.000000	315	H5	8	1	18.0	21.0
CHG20140324	2014-03-24 08:09:25.299000	01:10:00.000000	340	I5	2	3	22.0	23.0
CHG20140324	2014-03-24 08:14:25.366000	01:15:00.067000	705	H4	3	3	13.0	13.0
CHG20140324	2014-03-24 08:14:25.366000	01:15:00.067000	351	I5	0	8	20.0	28.0
CHG20140324	2014-03-24 08:14:25.366000	01:15:00.067000	710	H6	9	1	19.0	31.0
CHG20140324	2014-03-24 08:14:25.366000	01:15:00.067000	315	H5	7	0	17.0	20.0
CHG20140324	2014-03-24 08:14:25.366000	01:15:00.067000	340	I5	1	5	21.0	25.0
CHG20140324	2014-03-24 08:19:25.299000	01:20:00.000000	705	H4	3	4	13.0	14.0
CHG20140324	2014-03-24 08:19:25.299000	01:20:00.000000	351	I5	0	7	20.0	27.0
CHG20140324	2014-03-24 08:19:25.299000	01:20:00.000000	710	H6	8	0	18.0	30.0
CHG20140324	2014-03-24 08:19:25.299000	01:20:00.000000	315	H4	5	4	15.0	14.0
CHG20140324	2014-03-24 08:19:25.299000	01:20:00.000000	340	I5	1	3	21.0	23.0
CHG20140324	2014-03-24 08:24:25.366000	01:25:00.067000	705	H4	3	4	13.0	14.0
CHG20140324	2014-03-24 08:24:25.366000	01:25:00.067000	351	I5	0	8	20.0	28.0
CHG20140324	2014-03-24 08:24:25.366000	01:25:00.067000	710	H6	9	0	19.0	30.0
CHG20140324	2014-03-24 08:24:25.366000	01:25:00.067000	315	H4	5	5	15.0	15.0
CHG20140324	2014-03-24 08:24:25.366000	01:25:00.067000	340	I5	1	3	21.0	23.0
CHG20140324	2014-03-24 08:29:25.299000	01:30:00.000000	705	H4	3	4	13.0	14.0
CHG20140324	2014-03-24 08:29:25.299000	01:30:00.000000	351	I5	0	8	20.0	28.0
CHG20140324	2014-03-24 08:29:25.299000	01:30:00.000000	710	H6	9	1	19.0	31.0
CHG20140324	2014-03-24 08:29:25.299000	01:30:00.000000	315	H4	4	5	14.0	15.0
CHG20140324	2014-03-24 08:29:25.299000	01:30:00.000000	340	I5	1	4	21.0	24.0
CHG20140324	2014-03-24 08:34:25.366000	01:35:00.067000	705	H4	2	5	12.0	15.0
CHG20140324	2014-03-24 08:34:25.366000	01:35:00.067000	315	H4	5	5	15.0	15.0
CHG20140324	2014-03-24 08:34:25.366000	01:35:00.067000	710	H6	9	1	19.0	31.0
CHG20140324	2014-03-24 08:34:25.366000	01:35:00.067000	351	I5	0	9	20.0	29.0
CHG20140324	2014-03-24 08:34:25.366000	01:35:00.067000	340	I5	1	9	21.0	29.0
CHG20140324	2014-03-24 08:39:25.299000	01:40:00.000000	705	H4	3	4	13.0	14.0
CHG20140324	2014-03-24 08:39:25.299000	01:40:00.000000	315	H5	9	5	19.0	25.0
CHG20140324	2014-03-24 08:39:25.299000	01:40:00.000000	710	H6	8	2	18.0	32.0
CHG20140324	2014-03-24 08:39:25.299000	01:40:00.000000	351	H6	8	1	18.0	31.0
CHG20140324	2014-03-24 08:39:25.299000	01:40:00.000000	340	I5	2	5	22.0	25.0
CHG20140324	2014-03-24 08:44:25.366000	01:45:00.067000	705	H4	3	3	13.0	13.0
CHG20140324	2014-03-24 08:44:25.366000	01:45:00.067000	315	H4	7	9	17.0	19.0
CHG20140324	2014-03-24 08:44:25.366000	01:45:00.067000	710	H6	8	1	18.0	31.0
CHG20140324	2014-03-24 08:44:25.366000	01:45:00.067000	351	H6	8	0	18.0	30.0
CHG20140324	2014-03-24 08:44:25.366000	01:45:00.067000	340	I5	3	7	23.0	27.0
CHG20140324	2014-03-24 08:49:25.299000	01:50:00.000000	705	H4	3	3	13.0	13.0
CHG20140324	2014-03-24 08:49:25.299000	01:50:00.000000	315	H4	6	5	16.0	15.0
CHG20140324	2014-03-24 08:49:25.299000	01:50:00.000000	710	H6	9	1	19.0	31.0
CHG20140324	2014-03-24 08:49:25.299000	01:50:00.000000	351	H6	8	0	18.0	30.0
CHG20140324	2014-03-24 08:49:25.299000	01:50:00.000000	340	I5	2	5	22.0	25.0
CHG20140324	2014-03-24 08:54:25.366000	01:55:00.067000	705	H4	2	3	12.0	13.0
CHG20140324	2014-03-24 08:54:25.366000	01:55:00.067000	710	H6	8	1	18.0	31.0
CHG20140324	2014-03-24 08:54:25.366000	01:55:00.067000	351	H6	7.5	1	17.5	31.0
CHG20140324	2014-03-24 08:54:25.366000	01:55:00.067000	340	I5	3	7	23.0	27.0
CHG20140324	2014-03-24 08:59:25.299000	02:00:00.000000	705	H4	3	3	13.0	13.0
CHG20140324	2014-03-24 08:59:25.299000	02:00:00.000000	315	I5	0	9	20.0	29.0
CHG20140324	2014-03-24 08:59:25.299000	02:00:00.000000	710	H6	8	1	18.0	31.0
CHG20140324	2014-03-24 08:59:25.299000	02:00:00.000000	351	H6	7.5	1	17.5	31.0
CHG20140324	2014-03-24 08:59:25.299000	02:00:00.000000	340	I4	0	9	20.0	19.0
CHG20140324	2014-03-24 09:04:25.366000	02:05:00.067000	705	H4	3	3	13.0	13.0
CHG20140324	2014-03-24 09:04:25.366000	02:05:00.067000	351	H6	8	0	18.0	30.0
CHG20140324	2014-03-24 09:04:25.366000	02:05:00.067000	710	H6	9	0	19.0	30.0
CHG20140324	2014-03-24 09:04:25.366000	02:05:00.067000	315	I5	1	1	21.0	21.0
CHG20140324	2014-03-24 09:04:25.366000	02:05:00.067000	340	I5	1	1	21.0	21.0
CHG20140324	2014-03-24 09:09:25.299000	02:10:00.000000	705	H4	4	3	14.0	13.0
CHG20140324	2014-03-24 09:09:25.299000	02:10:00.000000	351	H6	8	0	18.0	30.0
CHG20140324	2014-03-24 09:09:25.299000	02:10:00.000000	710	H6	9	0	19.0	30.0
CHG20140324	2014-03-24 09:09:25.299000	02:10:00.000000	315	I5	0	8	20.0	28.0
CHG20140324	2014-03-24 09:09:25.299000	02:10:00.000000	340	I5	1	8	21.0	28.0
CHG20140324	2014-03-24 09:14:25.366000	02:15:00.067000	705	H4	3	3	13.0	13.0
CHG20140324	2014-03-24 09:14:25.366000	02:15:00.067000	351	H6	8	1	18.0	31.0
CHG20140324	2014-03-24 09:14:25.366000	02:15:00.067000	710	H6	9	1	19.0	31.0
CHG20140324	2014-03-24 09:14:25.366000	02:15:00.067000	315	H5	9	4	19.0	24.0
CHG20140324	2014-03-24 09:14:25.366000	02:15:00.067000	340	I5	1	3	21.0	23.0
