## Supplemental_reproducible_code for "Fighting isn’t sexy in lekking Greater Sage-grouse (*Centrocercus urophasianus*)": CHG20140325_snow_20200110_allmarkers_positions.tsv

Lek_Date_ID	Time_Stamp	Caption_Stamp	Bird_ID	Grid_Stake	X_Offset	Y_Offset	Cartesian_X	Cartesian_Y
CHG20140325	2014-03-25 06:54:05.199000	00:05:00.067000	705	H5	4	5	14.0	25.0
CHG20140325	2014-03-25 06:54:05.199000	00:05:00.067000	710	H6	6	2	16.0	32.0
CHG20140325	2014-03-25 06:54:05.199000	00:05:00.067000	340	I5	1	9	21.0	29.0
CHG20140325	2014-03-25 06:54:05.199000	00:05:00.067000	702	I6	1	0	21.0	30.0
CHG20140325	2014-03-25 06:54:05.199000	00:05:00.067000	315	H6	8	0	18.0	30.0
CHG20140325	2014-03-25 06:54:05.199000	00:05:00.067000	351	H6	5	4	15.0	34.0
CHG20140325	2014-03-25 06:59:05.132000	00:10:00.000000	705	H5	4	1	14.0	21.0
CHG20140325	2014-03-25 06:59:05.132000	00:10:00.000000	710	H6	7	2	17.0	32.0
CHG20140325	2014-03-25 06:59:05.132000	00:10:00.000000	340	I6	1	4	21.0	34.0
CHG20140325	2014-03-25 06:59:05.132000	00:10:00.000000	702	I6	0	4	20.0	34.0
CHG20140325	2014-03-25 06:59:05.132000	00:10:00.000000	315	H6	9	2	19.0	32.0
CHG20140325	2014-03-25 06:59:05.132000	00:10:00.000000	351	H6	5	0	15.0	30.0
CHG20140325	2014-03-25 07:04:05.199000	00:15:00.067000	705	H5	3	0	13.0	20.0
CHG20140325	2014-03-25 07:04:05.199000	00:15:00.067000	710	H6	8	4	18.0	34.0
CHG20140325	2014-03-25 07:04:05.199000	00:15:00.067000	340	I6	1	3	21.0	33.0
CHG20140325	2014-03-25 07:04:05.199000	00:15:00.067000	702	I6	1	4	21.0	34.0
CHG20140325	2014-03-25 07:04:05.199000	00:15:00.067000	315	H6	8	0	18.0	30.0
CHG20140325	2014-03-25 07:04:05.199000	00:15:00.067000	351	H5	5	8	15.0	28.0
CHG20140325	2014-03-25 07:09:05.132000	00:20:00.000000	705	G4	3	1	3.0	11.0
CHG20140325	2014-03-25 07:09:05.132000	00:20:00.000000	710	H6	8	4	18.0	34.0
CHG20140325	2014-03-25 07:09:05.132000	00:20:00.000000	340	I5	1	9	21.0	29.0
CHG20140325	2014-03-25 07:09:05.132000	00:20:00.000000	315	H6	5	0	15.0	30.0
CHG20140325	2014-03-25 07:09:05.132000	00:20:00.000000	351	H5	4	5	14.0	25.0
CHG20140325	2014-03-25 07:14:05.199000	00:25:00.067000	705	G4	5.5	5	5.5	15.0
CHG20140325	2014-03-25 07:14:05.199000	00:25:00.067000	710	H6	8	4	18.0	34.0
CHG20140325	2014-03-25 07:14:05.199000	00:25:00.067000	340	H5	9	9	19.0	29.0
CHG20140325	2014-03-25 07:14:05.199000	00:25:00.067000	315	H5	7	8	17.0	28.0
CHG20140325	2014-03-25 07:14:05.199000	00:25:00.067000	351	H5	4	7	14.0	27.0
CHG20140325	2014-03-25 07:19:05.132000	00:30:00.000000	705	H4	1	6	11.0	16.0
CHG20140325	2014-03-25 07:19:05.132000	00:30:00.000000	710	H6	6	5	16.0	35.0
CHG20140325	2014-03-25 07:19:05.132000	00:30:00.000000	340	I5	0	9	20.0	29.0
CHG20140325	2014-03-25 07:19:05.132000	00:30:00.000000	315	H5	5	2	15.0	22.0
CHG20140325	2014-03-25 07:19:05.132000	00:30:00.000000	351	H6	3	0	13.0	30.0
CHG20140325	2014-03-25 07:24:05.199000	00:35:00.067000	705	H5	1	3	11.0	23.0
CHG20140325	2014-03-25 07:24:05.199000	00:35:00.067000	340	I5	0	9	20.0	29.0
CHG20140325	2014-03-25 07:24:05.199000	00:35:00.067000	351	H5	5	4	15.0	24.0
CHG20140325	2014-03-25 07:24:05.199000	00:35:00.067000	710	H6	9	5	19.0	35.0
CHG20140325	2014-03-25 07:24:05.199000	00:35:00.067000	315	H5	6	5	16.0	25.0
CHG20140325	2014-03-25 07:29:05.132000	00:40:00.000000	705	H5	1	3	11.0	23.0
CHG20140325	2014-03-25 07:29:05.132000	00:40:00.000000	340	H5	9	9	19.0	29.0
CHG20140325	2014-03-25 07:29:05.132000	00:40:00.000000	351	H5	3	5	13.0	25.0
CHG20140325	2014-03-25 07:29:05.132000	00:40:00.000000	710	H6	7	0	17.0	30.0
CHG20140325	2014-03-25 07:29:05.132000	00:40:00.000000	315	H5	5	7	15.0	27.0
CHG20140325	2014-03-25 07:34:05.199000	00:45:00.067000	705	H5	0	9	10.0	29.0
CHG20140325	2014-03-25 07:34:05.199000	00:45:00.067000	340	I5	0	9	20.0	29.0
CHG20140325	2014-03-25 07:34:05.199000	00:45:00.067000	351	H5	5	9	15.0	29.0
CHG20140325	2014-03-25 07:34:05.199000	00:45:00.067000	710	H6	8	1	18.0	31.0
CHG20140325	2014-03-25 07:34:05.199000	00:45:00.067000	315	H6	9	1	19.0	31.0
CHG20140325	2014-03-25 07:39:05.132000	00:50:00.000000	705	G5	9	9	9.0	29.0
CHG20140325	2014-03-25 07:39:05.132000	00:50:00.000000	351	H5	5	8	15.0	28.0
CHG20140325	2014-03-25 07:39:05.132000	00:50:00.000000	710	H6	9	5	19.0	35.0
CHG20140325	2014-03-25 07:39:05.132000	00:50:00.000000	315	H6	8	1	18.0	31.0
CHG20140325	2014-03-25 07:39:05.132000	00:50:00.000000	702	I6	2	2	22.0	32.0
CHG20140325	2014-03-25 07:39:05.132000	00:50:00.000000	340	I6	2	1	22.0	31.0
CHG20140325	2014-03-25 08:09:05.132000	01:20:00.000000	705	G6	7	0	7.0	30.0
CHG20140325	2014-03-25 08:09:05.132000	01:20:00.000000	340	I5	0	8	20.0	28.0
CHG20140325	2014-03-25 08:09:05.132000	01:20:00.000000	351	H6	0	0	10.0	30.0
CHG20140325	2014-03-25 08:09:05.132000	01:20:00.000000	710	H6	5	1	15.0	31.0
CHG20140325	2014-03-25 08:09:05.132000	01:20:00.000000	315	H5	5	3	15.0	23.0
CHG20140325	2014-03-25 08:14:05.199000	01:25:00.067000	705	G4	3	1	3.0	11.0
CHG20140325	2014-03-25 08:14:05.199000	01:25:00.067000	340	H5	9.5	8	19.5	28.0
CHG20140325	2014-03-25 08:14:05.199000	01:25:00.067000	351	G6	8	1	8.0	31.0
CHG20140325	2014-03-25 08:14:05.199000	01:25:00.067000	710	H6	4	0	14.0	30.0
CHG20140325	2014-03-25 08:14:05.199000	01:25:00.067000	315	H5	5	1	15.0	21.0
CHG20140325	2014-03-25 08:19:05.132000	01:30:00.000000	705	G4	9.5	6	9.5	16.0
CHG20140325	2014-03-25 08:19:05.132000	01:30:00.000000	340	I5	0	9	20.0	29.0
CHG20140325	2014-03-25 08:19:05.132000	01:30:00.000000	351	H6	0	9	10.0	39.0
CHG20140325	2014-03-25 08:19:05.132000	01:30:00.000000	710	H6	7	0	17.0	30.0
CHG20140325	2014-03-25 08:19:05.132000	01:30:00.000000	315	H5	6	0	16.0	20.0
CHG20140325	2014-03-25 08:24:05.199000	01:35:00.067000	351	H5	1	4	11.0	24.0
CHG20140325	2014-03-25 08:24:05.199000	01:35:00.067000	705	H5	0	5	10.0	25.0
CHG20140325	2014-03-25 08:24:05.199000	01:35:00.067000	710	H6	7	0	17.0	30.0
CHG20140325	2014-03-25 08:24:05.199000	01:35:00.067000	315	H4	5	5	15.0	15.0
CHG20140325	2014-03-25 08:24:05.199000	01:35:00.067000	340	I5	1	9	21.0	29.0
CHG20140325	2014-03-25 08:29:05.132000	01:40:00.000000	351	H5	2	5	12.0	25.0
CHG20140325	2014-03-25 08:29:05.132000	01:40:00.000000	705	H5	0	7	10.0	27.0
CHG20140325	2014-03-25 08:29:05.132000	01:40:00.000000	710	H5	8	9	18.0	29.0
CHG20140325	2014-03-25 08:29:05.132000	01:40:00.000000	315	H4	4	9	14.0	19.0
CHG20140325	2014-03-25 08:29:05.132000	01:40:00.000000	340	I5	1	9	21.0	29.0
CHG20140325	2014-03-25 08:34:05.199000	01:45:00.067000	351	H6	8	0	18.0	30.0
CHG20140325	2014-03-25 08:34:05.199000	01:45:00.067000	705	H5	0	2	10.0	22.0
CHG20140325	2014-03-25 08:34:05.199000	01:45:00.067000	710	H6	7	0	17.0	30.0
CHG20140325	2014-03-25 08:34:05.199000	01:45:00.067000	315	H5	4	0	14.0	20.0
CHG20140325	2014-03-25 08:34:05.199000	01:45:00.067000	340	I5	1	9	21.0	29.0
CHG20140325	2014-03-25 08:39:05.132000	01:50:00.000000	351	H6	7	0	17.0	30.0
CHG20140325	2014-03-25 08:39:05.132000	01:50:00.000000	705	H5	0	4	10.0	24.0
CHG20140325	2014-03-25 08:39:05.132000	01:50:00.000000	710	H6	7.5	0	17.5	30.0
CHG20140325	2014-03-25 08:39:05.132000	01:50:00.000000	315	H5	4	0	14.0	20.0
CHG20140325	2014-03-25 08:39:05.132000	01:50:00.000000	340	I5	1	9	21.0	29.0
CHG20140325	2014-03-25 08:44:05.199000	01:55:00.067000	351	H6	8	0	18.0	30.0
CHG20140325	2014-03-25 08:44:05.199000	01:55:00.067000	705	H4	5	3	15.0	13.0
CHG20140325	2014-03-25 08:44:05.199000	01:55:00.067000	710	H6	7	0	17.0	30.0
CHG20140325	2014-03-25 08:44:05.199000	01:55:00.067000	315	H4	4	6	14.0	16.0
CHG20140325	2014-03-25 08:49:05.132000	02:00:00.000000	351	H6	7	0	17.0	30.0
CHG20140325	2014-03-25 08:49:05.132000	02:00:00.000000	705	H4	3	5	13.0	15.0
CHG20140325	2014-03-25 08:49:05.132000	02:00:00.000000	710	H6	7	0	17.0	30.0
CHG20140325	2014-03-25 08:49:05.132000	02:00:00.000000	315	H4	4	4	14.0	14.0
CHG20140325	2014-03-25 08:54:05.199000	02:05:00.067000	705	G4	8	4	8.0	14.0
CHG20140325	2014-03-25 08:54:05.199000	02:05:00.067000	710	H6	6	0	16.0	30.0
CHG20140325	2014-03-25 08:54:05.199000	02:05:00.067000	351	H6	7	0	17.0	30.0
CHG20140325	2014-03-25 08:59:05.132000	02:10:00.000000	705	G4	5	1	5.0	11.0
CHG20140325	2014-03-25 08:59:05.132000	02:10:00.000000	710	H6	6	1	16.0	31.0
CHG20140325	2014-03-25 08:59:05.132000	02:10:00.000000	351	H6	6	1	16.0	31.0
CHG20140325	2014-03-25 09:04:05.199000	02:15:00.067000	705	G4	4	1	4.0	11.0
CHG20140325	2014-03-25 09:04:05.199000	02:15:00.067000	710	H5	5	9	15.0	29.0
CHG20140325	2014-03-25 09:04:05.199000	02:15:00.067000	351	H6	6	0	16.0	30.0
CHG20140325	2014-03-25 09:09:05.132000	02:20:00.000000	705	G4	4	1	4.0	11.0
CHG20140325	2014-03-25 09:09:05.132000	02:20:00.000000	710	H6	4	0	14.0	30.0
CHG20140325	2014-03-25 09:09:05.132000	02:20:00.000000	351	H6	4	0	14.0	30.0
CHG20140325	2014-03-25 09:14:05.199000	02:25:00.067000	705	G4	5	2	5.0	12.0
CHG20140325	2014-03-25 09:14:05.199000	02:25:00.067000	710	H5	4	8	14.0	28.0
CHG20140325	2014-03-25 09:14:05.199000	02:25:00.067000	351	H5	3	8	13.0	28.0
