## Supplemental_reproducible_code for "Fighting isn’t sexy in lekking Greater Sage-grouse (*Centrocercus urophasianus*)": CHG20140326_snow_20181204_allmarkers_positions.tsv

Lek_Date_ID	Time_Stamp	Caption_Stamp	Bird_ID	Grid_Stake	X_Offset	Y_Offset	Cartesian_X	Cartesian_Y
CHG20140326	2014-03-26 06:56:07.333000	00:10:00.000000	705	H5	2	5	12.0	25.0
CHG20140326	2014-03-26 06:56:07.333000	00:10:00.000000	351	H6	6.5	0	16.5	30.0
CHG20140326	2014-03-26 06:56:07.333000	00:10:00.000000	315	H5	7	9	17.0	29.0
CHG20140326	2014-03-26 06:56:07.333000	00:10:00.000000	710	H6	8	4	18.0	34.0
CHG20140326	2014-03-26 06:56:07.333000	00:10:00.000000	340	I6	1	0	21.0	30.0
CHG20140326	2014-03-26 06:56:07.333000	00:10:00.000000	702	I6	1	1	21.0	31.0
CHG20140326	2014-03-26 07:01:07.400000	00:15:00.067000	705	H5	2.5	6.5	12.5	26.5
CHG20140326	2014-03-26 07:01:07.400000	00:15:00.067000	351	H6	6.5	1	16.5	31.0
CHG20140326	2014-03-26 07:01:07.400000	00:15:00.067000	315	H5	7	9	17.0	29.0
CHG20140326	2014-03-26 07:01:07.400000	00:15:00.067000	710	H6	9	0	19.0	30.0
CHG20140326	2014-03-26 07:01:07.400000	00:15:00.067000	340	H5	9.5	9.5	19.5	29.5
CHG20140326	2014-03-26 07:01:07.400000	00:15:00.067000	702	I6	0	0	20.0	30.0
CHG20140326	2014-03-26 07:06:07.333000	00:20:00.000000	705	H5	3	8	13.0	28.0
CHG20140326	2014-03-26 07:06:07.333000	00:20:00.000000	351	H6	6.5	0	16.5	30.0
CHG20140326	2014-03-26 07:06:07.333000	00:20:00.000000	315	H5	6.5	9	16.5	29.0
CHG20140326	2014-03-26 07:06:07.333000	00:20:00.000000	710	I6	0	0	20.0	30.0
CHG20140326	2014-03-26 07:06:07.333000	00:20:00.000000	340	H6	9.5	0	19.5	30.0
CHG20140326	2014-03-26 07:06:07.333000	00:20:00.000000	702	I6	0.5	0	20.5	30.0
CHG20140326	2014-03-26 07:11:07.400000	00:25:00.067000	705	H5	2.5	7	12.5	27.0
CHG20140326	2014-03-26 07:11:07.400000	00:25:00.067000	351	H6	7	0	17.0	30.0
CHG20140326	2014-03-26 07:11:07.400000	00:25:00.067000	315	H6	7	9.5	17.0	39.5
CHG20140326	2014-03-26 07:11:07.400000	00:25:00.067000	710	H6	9.5	1	19.5	31.0
CHG20140326	2014-03-26 07:11:07.400000	00:25:00.067000	340	I5	0.5	9.5	20.5	29.5
CHG20140326	2014-03-26 07:11:07.400000	00:25:00.067000	702	I6	0	2	20.0	32.0
CHG20140326	2014-03-26 07:16:07.333000	00:30:00.000000	705	H5	0	5	10.0	25.0
CHG20140326	2014-03-26 07:16:07.333000	00:30:00.000000	351	H5	6.5	9.5	16.5	29.5
CHG20140326	2014-03-26 07:16:07.333000	00:30:00.000000	315	H5	6	9	16.0	29.0
CHG20140326	2014-03-26 07:16:07.333000	00:30:00.000000	710	H6	9.5	0	19.5	30.0
CHG20140326	2014-03-26 07:16:07.333000	00:30:00.000000	340	H5	9.5	9	19.5	29.0
CHG20140326	2014-03-26 07:16:07.333000	00:30:00.000000	702	I6	0.5	1	20.5	31.0
CHG20140326	2014-03-26 07:21:07.400000	00:35:00.067000	705	H5	0	5	10.0	25.0
CHG20140326	2014-03-26 07:21:07.400000	00:35:00.067000	315	H5	7.5	8	17.5	28.0
CHG20140326	2014-03-26 07:21:07.400000	00:35:00.067000	351	H6	7.5	0	17.5	30.0
CHG20140326	2014-03-26 07:21:07.400000	00:35:00.067000	710	H6	8	3	18.0	33.0
CHG20140326	2014-03-26 07:21:07.400000	00:35:00.067000	340	I6	1	1	21.0	31.0
CHG20140326	2014-03-26 07:21:07.400000	00:35:00.067000	702	I6	2	1	22.0	31.0
CHG20140326	2014-03-26 07:26:07.333000	00:40:00.000000	705	H5	3.5	8	13.5	28.0
CHG20140326	2014-03-26 07:26:07.333000	00:40:00.000000	315	H5	7.5	8	17.5	28.0
CHG20140326	2014-03-26 07:26:07.333000	00:40:00.000000	351	H5	5.5	7	15.5	27.0
CHG20140326	2014-03-26 07:26:07.333000	00:40:00.000000	710	H6	8	2	18.0	32.0
CHG20140326	2014-03-26 07:26:07.333000	00:40:00.000000	340	I6	1.5	2	21.5	32.0
CHG20140326	2014-03-26 07:26:07.333000	00:40:00.000000	702	I6	3	3	23.0	33.0
CHG20140326	2014-03-26 07:31:07.400000	00:45:00.067000	705	H5	1.5	6	11.5	26.0
CHG20140326	2014-03-26 07:31:07.400000	00:45:00.067000	315	H5	7	9	17.0	29.0
CHG20140326	2014-03-26 07:31:07.400000	00:45:00.067000	351	H6	7	0	17.0	30.0
CHG20140326	2014-03-26 07:31:07.400000	00:45:00.067000	710	H6	7.5	2	17.5	32.0
CHG20140326	2014-03-26 07:31:07.400000	00:45:00.067000	340	I5	0	9.5	20.0	29.5
CHG20140326	2014-03-26 07:31:07.400000	00:45:00.067000	702	I6	1.5	0	21.5	30.0
CHG20140326	2014-03-26 07:36:07.333000	00:50:00.000000	705	G4	4.5	4	4.5	14.0
CHG20140326	2014-03-26 07:36:07.333000	00:50:00.000000	315	H5	6.5	9	16.5	29.0
CHG20140326	2014-03-26 07:36:07.333000	00:50:00.000000	351	H6	6	0	16.0	30.0
CHG20140326	2014-03-26 07:36:07.333000	00:50:00.000000	710	H6	8	3	18.0	33.0
CHG20140326	2014-03-26 07:36:07.333000	00:50:00.000000	340	I6	2	0	22.0	30.0
CHG20140326	2014-03-26 07:36:07.333000	00:50:00.000000	702	I6	3	2	23.0	32.0
CHG20140326	2014-03-26 07:41:07.400000	00:55:00.067000	705	H5	2	8	12.0	28.0
CHG20140326	2014-03-26 07:41:07.400000	00:55:00.067000	315	H5	6.5	9	16.5	29.0
CHG20140326	2014-03-26 07:41:07.400000	00:55:00.067000	351	H6	5.5	0	15.5	30.0
CHG20140326	2014-03-26 07:41:07.400000	00:55:00.067000	710	H6	7.5	2	17.5	32.0
CHG20140326	2014-03-26 07:41:07.400000	00:55:00.067000	340	I5	0	9.5	20.0	29.5
CHG20140326	2014-03-26 07:46:07.333000	01:00:00.000000	705	H5	2.5	7	12.5	27.0
CHG20140326	2014-03-26 07:46:07.333000	01:00:00.000000	315	H5	6	9	16.0	29.0
CHG20140326	2014-03-26 07:46:07.333000	01:00:00.000000	351	H6	7	0	17.0	30.0
CHG20140326	2014-03-26 07:46:07.333000	01:00:00.000000	710	H6	7.5	4	17.5	34.0
CHG20140326	2014-03-26 07:46:07.333000	01:00:00.000000	340	I6	0	9	20.0	39.0
CHG20140326	2014-03-26 07:51:07.400000	01:05:00.067000	705	H5	3	8	13.0	28.0
CHG20140326	2014-03-26 07:51:07.400000	01:05:00.067000	315	H5	7.5	9	17.5	29.0
CHG20140326	2014-03-26 07:51:07.400000	01:05:00.067000	351	H6	5.5	0	15.5	30.0
CHG20140326	2014-03-26 07:51:07.400000	01:05:00.067000	710	H6	7.5	3	17.5	33.0
CHG20140326	2014-03-26 07:51:07.400000	01:05:00.067000	340	H5	9.5	9.5	19.5	29.5
CHG20140326	2014-03-26 07:56:07.333000	01:10:00.000000	705	H5	2.5	9	12.5	29.0
CHG20140326	2014-03-26 07:56:07.333000	01:10:00.000000	315	H5	7	8	17.0	28.0
CHG20140326	2014-03-26 07:56:07.333000	01:10:00.000000	351	H5	6.5	9.5	16.5	29.5
CHG20140326	2014-03-26 07:56:07.333000	01:10:00.000000	710	H6	8.5	3	18.5	33.0
CHG20140326	2014-03-26 07:56:07.333000	01:10:00.000000	340	I5	1	9	21.0	29.0
CHG20140326	2014-03-26 08:01:07.400000	01:15:00.067000	705	H4	1	8	11.0	18.0
CHG20140326	2014-03-26 08:01:07.400000	01:15:00.067000	315	H5	9.5	9.5	19.5	29.5
CHG20140326	2014-03-26 08:01:07.400000	01:15:00.067000	351	H6	8	1	18.0	31.0
CHG20140326	2014-03-26 08:01:07.400000	01:15:00.067000	710	H6	9	2	19.0	32.0
CHG20140326	2014-03-26 08:01:07.400000	01:15:00.067000	340	I5	0.5	9.5	20.5	29.5
CHG20140326	2014-03-26 08:06:07.333000	01:20:00.000000	705	H4	0.5	7	10.5	17.0
CHG20140326	2014-03-26 08:06:07.333000	01:20:00.000000	315	H5	9	8	19.0	28.0
CHG20140326	2014-03-26 08:06:07.333000	01:20:00.000000	351	H5	9.5	9.5	19.5	29.5
CHG20140326	2014-03-26 08:06:07.333000	01:20:00.000000	710	H6	9	1	19.0	31.0
CHG20140326	2014-03-26 08:06:07.333000	01:20:00.000000	340	I6	0.5	0	20.5	30.0
CHG20140326	2014-03-26 08:11:07.400000	01:25:00.067000	705	H4	1	8	11.0	18.0
CHG20140326	2014-03-26 08:11:07.400000	01:25:00.067000	351	H6	7.5	0	17.5	30.0
CHG20140326	2014-03-26 08:11:07.400000	01:25:00.067000	710	H6	9	1	19.0	31.0
CHG20140326	2014-03-26 08:11:07.400000	01:25:00.067000	340	I6	0.5	1	20.5	31.0
CHG20140326	2014-03-26 08:16:07.333000	01:30:00.000000	705	H4	1.5	7	11.5	17.0
CHG20140326	2014-03-26 08:16:07.333000	01:30:00.000000	351	H6	9	0.5	19.0	30.5
CHG20140326	2014-03-26 08:16:07.333000	01:30:00.000000	710	H6	9.5	1	19.5	31.0
CHG20140326	2014-03-26 08:16:07.333000	01:30:00.000000	340	I6	0.5	0	20.5	30.0
CHG20140326	2014-03-26 08:21:07.400000	01:35:00.067000	705	H4	3	8	13.0	18.0
CHG20140326	2014-03-26 08:21:07.400000	01:35:00.067000	351	H6	8	0	18.0	30.0
CHG20140326	2014-03-26 08:21:07.400000	01:35:00.067000	710	H6	9	1	19.0	31.0
CHG20140326	2014-03-26 08:21:07.400000	01:35:00.067000	340	I6	0.5	1	20.5	31.0
CHG20140326	2014-03-26 08:26:07.333000	01:40:00.000000	705	H4	4	9	14.0	19.0
CHG20140326	2014-03-26 08:26:07.333000	01:40:00.000000	351	H6	8	0.5	18.0	30.5
CHG20140326	2014-03-26 08:26:07.333000	01:40:00.000000	710	H6	9	2	19.0	32.0
CHG20140326	2014-03-26 08:26:07.333000	01:40:00.000000	340	I6	3	0	23.0	30.0
CHG20140326	2014-03-26 08:31:07.400000	01:45:00.067000	705	H4	2.5	7	12.5	17.0
CHG20140326	2014-03-26 08:31:07.400000	01:45:00.067000	351	H6	8.5	1	18.5	31.0
CHG20140326	2014-03-26 08:31:07.400000	01:45:00.067000	710	H6	9	2	19.0	32.0
CHG20140326	2014-03-26 08:31:07.400000	01:45:00.067000	340	I6	2	0	22.0	30.0
CHG20140326	2014-03-26 08:36:07.333000	01:50:00.000000	705	H4	2.5	6	12.5	16.0
CHG20140326	2014-03-26 08:36:07.333000	01:50:00.000000	351	H6	9	1	19.0	31.0
CHG20140326	2014-03-26 08:36:07.333000	01:50:00.000000	710	H6	9	1	19.0	31.0
CHG20140326	2014-03-26 08:36:07.333000	01:50:00.000000	340	I5	1.5	9	21.5	29.0
CHG20140326	2014-03-26 08:41:07.400000	01:55:00.067000	705	H4	2.5	6	12.5	16.0
CHG20140326	2014-03-26 08:41:07.400000	01:55:00.067000	351	H6	8.5	1	18.5	31.0
CHG20140326	2014-03-26 08:41:07.400000	01:55:00.067000	710	H6	9	2	19.0	32.0
CHG20140326	2014-03-26 08:41:07.400000	01:55:00.067000	340	I6	0.5	0	20.5	30.0
CHG20140326	2014-03-26 08:46:07.333000	02:00:00.000000	705	H4	2.5	7	12.5	17.0
CHG20140326	2014-03-26 08:46:07.333000	02:00:00.000000	351	H6	9.5	0	19.5	30.0
CHG20140326	2014-03-26 08:46:07.333000	02:00:00.000000	710	H6	9	2	19.0	32.0
CHG20140326	2014-03-26 08:46:07.333000	02:00:00.000000	340	I5	0	9	20.0	29.0
