## Supplemental_reproducible_code for "Fighting isn’t sexy in lekking Greater Sage-grouse (*Centrocercus urophasianus*)": CHG20140328_snow_20200110_allmarkers_positions.tsv

Lek_Date_ID	Time_Stamp	Caption_Stamp	Bird_ID	Grid_Stake	X_Offset	Y_Offset	Cartesian_X	Cartesian_Y
CHG20140328	2014-03-28 06:48:55.399000	00:10:00.000000	705	H4	1.5	7	11.5	17.0
CHG20140328	2014-03-28 06:48:55.399000	00:10:00.000000	351	H5	4	7	14.0	27.0
CHG20140328	2014-03-28 06:48:55.399000	00:10:00.000000	315	H5	8	9	18.0	29.0
CHG20140328	2014-03-28 06:48:55.399000	00:10:00.000000	710	H6	7	2	17.0	32.0
CHG20140328	2014-03-28 06:48:55.399000	00:10:00.000000	702	I6	1.5	4	21.5	34.0
CHG20140328	2014-03-28 06:48:55.399000	00:10:00.000000	340	I6	3	5	23.0	35.0
CHG20140328	2014-03-28 06:53:55.466000	00:15:00.067000	705	H5	0.5	2	10.5	22.0
CHG20140328	2014-03-28 06:53:55.466000	00:15:00.067000	351	H5	4	7	14.0	27.0
CHG20140328	2014-03-28 06:53:55.466000	00:15:00.067000	315	H5	7	6	17.0	26.0
CHG20140328	2014-03-28 06:53:55.466000	00:15:00.067000	710	H6	7	6	17.0	36.0
CHG20140328	2014-03-28 06:53:55.466000	00:15:00.067000	702	I6	3	7	23.0	37.0
CHG20140328	2014-03-28 06:53:55.466000	00:15:00.067000	340	I6	1	3	21.0	33.0
CHG20140328	2014-03-28 06:58:55.399000	00:20:00.000000	705	G4	-2.5	4	-2.5	14.0
CHG20140328	2014-03-28 06:58:55.399000	00:20:00.000000	351	H5	2	5	12.0	25.0
CHG20140328	2014-03-28 06:58:55.399000	00:20:00.000000	315	H5	4	6	14.0	26.0
CHG20140328	2014-03-28 06:58:55.399000	00:20:00.000000	710	H6	7	6	17.0	36.0
CHG20140328	2014-03-28 06:58:55.399000	00:20:00.000000	702	I6	2	5	22.0	35.0
CHG20140328	2014-03-28 06:58:55.399000	00:20:00.000000	340	I6	1	4	21.0	34.0
CHG20140328	2014-03-28 07:03:55.466000	00:25:00.067000	705	G4	7	9.5	7.0	19.5
CHG20140328	2014-03-28 07:03:55.466000	00:25:00.067000	351	H5	0.5	9.5	10.5	29.5
CHG20140328	2014-03-28 07:03:55.466000	00:25:00.067000	315	H5	7.5	9	17.5	29.0
CHG20140328	2014-03-28 07:03:55.466000	00:25:00.067000	710	H6	5	1	15.0	31.0
CHG20140328	2014-03-28 07:03:55.466000	00:25:00.067000	702	I6	0	7	20.0	37.0
CHG20140328	2014-03-28 07:03:55.466000	00:25:00.067000	340	I5	0	9.5	20.0	29.5
CHG20140328	2014-03-28 07:08:55.399000	00:30:00.000000	705	G5	6	1	6.0	21.0
CHG20140328	2014-03-28 07:08:55.399000	00:30:00.000000	351	H5	1	8	11.0	28.0
CHG20140328	2014-03-28 07:08:55.399000	00:30:00.000000	315	H5	5	9	15.0	29.0
CHG20140328	2014-03-28 07:08:55.399000	00:30:00.000000	710	H6	5	1	15.0	31.0
CHG20140328	2014-03-28 07:08:55.399000	00:30:00.000000	340	I6	9	4	29.0	34.0
CHG20140328	2014-03-28 07:13:55.466000	00:35:00.067000	705	G4	8	9	8.0	19.0
CHG20140328	2014-03-28 07:13:55.466000	00:35:00.067000	351	H5	3	9	13.0	29.0
CHG20140328	2014-03-28 07:13:55.466000	00:35:00.067000	710	H6	6	4	16.0	34.0
CHG20140328	2014-03-28 07:13:55.466000	00:35:00.067000	315	H5	5	2	15.0	22.0
CHG20140328	2014-03-28 07:13:55.466000	00:35:00.067000	340	H5	9	8	19.0	28.0
CHG20140328	2014-03-28 07:18:55.399000	00:40:00.000000	705	H5	1	4	11.0	24.0
CHG20140328	2014-03-28 07:18:55.399000	00:40:00.000000	351	H6	3	7	13.0	37.0
CHG20140328	2014-03-28 07:18:55.399000	00:40:00.000000	710	H6	6	4	16.0	34.0
CHG20140328	2014-03-28 07:18:55.399000	00:40:00.000000	315	H5	6	4	16.0	24.0
CHG20140328	2014-03-28 07:18:55.399000	00:40:00.000000	340	H5	8	9	18.0	29.0
CHG20140328	2014-03-28 07:23:55.466000	00:45:00.067000	705	H5	3	9	13.0	29.0
CHG20140328	2014-03-28 07:23:55.466000	00:45:00.067000	351	H5	5	8	15.0	28.0
CHG20140328	2014-03-28 07:23:55.466000	00:45:00.067000	710	H6	8.5	4	18.5	34.0
CHG20140328	2014-03-28 07:23:55.466000	00:45:00.067000	315	H5	6	5	16.0	25.0
CHG20140328	2014-03-28 07:23:55.466000	00:45:00.067000	340	I5	0	9	20.0	29.0
CHG20140328	2014-03-28 07:28:55.399000	00:50:00.000000	705	H5	3.5	8	13.5	28.0
CHG20140328	2014-03-28 07:28:55.399000	00:50:00.000000	351	H6	7	2	17.0	32.0
CHG20140328	2014-03-28 07:28:55.399000	00:50:00.000000	710	H6	7	8	17.0	38.0
CHG20140328	2014-03-28 07:28:55.399000	00:50:00.000000	315	H5	8	9	18.0	29.0
CHG20140328	2014-03-28 07:28:55.399000	00:50:00.000000	340	I5	0	9	20.0	29.0
CHG20140328	2014-03-28 07:28:55.399000	00:50:00.000000	702	I5	0.5	9	20.5	29.0
CHG20140328	2014-03-28 07:33:55.466000	00:55:00.067000	705	H5	1	3	11.0	23.0
CHG20140328	2014-03-28 07:33:55.466000	00:55:00.067000	351	H5	5	6	15.0	26.0
CHG20140328	2014-03-28 07:33:55.466000	00:55:00.067000	710	H6	5	5	15.0	35.0
CHG20140328	2014-03-28 07:33:55.466000	00:55:00.067000	315	H5	7	8	17.0	28.0
CHG20140328	2014-03-28 07:33:55.466000	00:55:00.067000	340	H5	9	9	19.0	29.0
CHG20140328	2014-03-28 07:33:55.466000	00:55:00.067000	702	I6	0	2	20.0	32.0
CHG20140328	2014-03-28 07:38:55.399000	01:00:00.000000	705	H5	0	4	10.0	24.0
CHG20140328	2014-03-28 07:38:55.399000	01:00:00.000000	351	H5	3	8	13.0	28.0
CHG20140328	2014-03-28 07:38:55.399000	01:00:00.000000	710	H6	7	3	17.0	33.0
CHG20140328	2014-03-28 07:38:55.399000	01:00:00.000000	315	H5	7	5	17.0	25.0
CHG20140328	2014-03-28 07:38:55.399000	01:00:00.000000	340	I5	0.5	5	20.5	25.0
CHG20140328	2014-03-28 07:43:55.466000	01:05:00.067000	705	H5	0	2	10.0	22.0
CHG20140328	2014-03-28 07:43:55.466000	01:05:00.067000	351	H5	5	6	15.0	26.0
CHG20140328	2014-03-28 07:43:55.466000	01:05:00.067000	710	H6	8.5	0	18.5	30.0
CHG20140328	2014-03-28 07:43:55.466000	01:05:00.067000	315	H5	7	5	17.0	25.0
CHG20140328	2014-03-28 07:43:55.466000	01:05:00.067000	702	I5	0	9	20.0	29.0
CHG20140328	2014-03-28 07:43:55.466000	01:05:00.067000	340	I5	0	9	20.0	29.0
CHG20140328	2014-03-28 07:48:55.399000	01:10:00.000000	705	G4	9	9	9.0	19.0
CHG20140328	2014-03-28 07:48:55.399000	01:10:00.000000	351	H5	1	4	11.0	24.0
CHG20140328	2014-03-28 07:48:55.399000	01:10:00.000000	710	H6	7	2	17.0	32.0
CHG20140328	2014-03-28 07:48:55.399000	01:10:00.000000	315	H5	7	8	17.0	28.0
CHG20140328	2014-03-28 07:48:55.399000	01:10:00.000000	702	I5	0	9	20.0	29.0
CHG20140328	2014-03-28 07:48:55.399000	01:10:00.000000	340	H5	9	9	19.0	29.0
CHG20140328	2014-03-28 07:53:55.466000	01:15:00.067000	705	G5	0	5	0.0	25.0
CHG20140328	2014-03-28 07:53:55.466000	01:15:00.067000	351	H5	0.5	5	10.5	25.0
CHG20140328	2014-03-28 07:53:55.466000	01:15:00.067000	710	H6	8	0	18.0	30.0
CHG20140328	2014-03-28 07:53:55.466000	01:15:00.067000	315	H5	9	5	19.0	25.0
CHG20140328	2014-03-28 07:53:55.466000	01:15:00.067000	702	I6	3	1	23.0	31.0
CHG20140328	2014-03-28 07:53:55.466000	01:15:00.067000	340	H6	9	0	19.0	30.0
CHG20140328	2014-03-28 07:58:55.399000	01:20:00.000000	705	G5	7	3	7.0	23.0
CHG20140328	2014-03-28 07:58:55.399000	01:20:00.000000	351	H5	0.5	4	10.5	24.0
CHG20140328	2014-03-28 07:58:55.399000	01:20:00.000000	710	H6	9	1	19.0	31.0
CHG20140328	2014-03-28 07:58:55.399000	01:20:00.000000	315	H5	9	5	19.0	25.0
CHG20140328	2014-03-28 07:58:55.399000	01:20:00.000000	702	I6	2	0	22.0	30.0
CHG20140328	2014-03-28 07:58:55.399000	01:20:00.000000	340	I6	0.5	0	20.5	30.0
CHG20140328	2014-03-28 08:03:55.466000	01:25:00.067000	705	H5	0	8	10.0	28.0
CHG20140328	2014-03-28 08:03:55.466000	01:25:00.067000	351	H5	1	4	11.0	24.0
CHG20140328	2014-03-28 08:03:55.466000	01:25:00.067000	710	H6	4	5	14.0	35.0
CHG20140328	2014-03-28 08:03:55.466000	01:25:00.067000	315	H5	7	6	17.0	26.0
CHG20140328	2014-03-28 08:03:55.466000	01:25:00.067000	702	I6	1	0	21.0	30.0
CHG20140328	2014-03-28 08:03:55.466000	01:25:00.067000	340	I6	1.5	0	21.5	30.0
CHG20140328	2014-03-28 08:08:55.399000	01:30:00.000000	705	G4	5	6	5.0	16.0
CHG20140328	2014-03-28 08:08:55.399000	01:30:00.000000	351	H5	1	7	11.0	27.0
CHG20140328	2014-03-28 08:08:55.399000	01:30:00.000000	710	H5	9.5	9	19.5	29.0
CHG20140328	2014-03-28 08:08:55.399000	01:30:00.000000	315	I5	0	7	20.0	27.0
CHG20140328	2014-03-28 08:08:55.399000	01:30:00.000000	340	I5	0	8	20.0	28.0
CHG20140328	2014-03-28 08:13:55.466000	01:35:00.067000	705	G4	1	0.5	1.0	10.5
CHG20140328	2014-03-28 08:13:55.466000	01:35:00.067000	351	G6	9	1	9.0	31.0
CHG20140328	2014-03-28 08:13:55.466000	01:35:00.067000	710	H6	7	1	17.0	31.0
CHG20140328	2014-03-28 08:13:55.466000	01:35:00.067000	315	I5	0	8	20.0	28.0
CHG20140328	2014-03-28 08:13:55.466000	01:35:00.067000	340	I5	1	8	21.0	28.0
CHG20140328	2014-03-28 08:18:55.399000	01:40:00.000000	705	G4	-2	1	-2.0	11.0
CHG20140328	2014-03-28 08:18:55.399000	01:40:00.000000	351	H6	0	1	10.0	31.0
CHG20140328	2014-03-28 08:18:55.399000	01:40:00.000000	710	H6	3	1	13.0	31.0
CHG20140328	2014-03-28 08:18:55.399000	01:40:00.000000	315	H5	9.5	9	19.5	29.0
CHG20140328	2014-03-28 08:18:55.399000	01:40:00.000000	340	I5	1	8	21.0	28.0
CHG20140328	2014-03-28 08:23:55.466000	01:45:00.067000	351	H5	0	7	10.0	27.0
CHG20140328	2014-03-28 08:23:55.466000	01:45:00.067000	315	I5	0	8	20.0	28.0
CHG20140328	2014-03-28 08:23:55.466000	01:45:00.067000	340	I5	0	9	20.0	29.0
CHG20140328	2014-03-28 08:28:55.399000	01:50:00.000000	351	H5	0	5	10.0	25.0
CHG20140328	2014-03-28 08:28:55.399000	01:50:00.000000	315	I5	0	9	20.0	29.0
CHG20140328	2014-03-28 08:28:55.399000	01:50:00.000000	340	I5	0	9	20.0	29.0
CHG20140328	2014-03-28 08:33:55.466000	01:55:00.067000	705	G4	-3	0	-3.0	10.0
CHG20140328	2014-03-28 08:33:55.466000	01:55:00.067000	351	H5	0	7	10.0	27.0
CHG20140328	2014-03-28 08:33:55.466000	01:55:00.067000	315	I5	0	9	20.0	29.0
CHG20140328	2014-03-28 08:33:55.466000	01:55:00.067000	340	I5	1	7	21.0	27.0
CHG20140328	2014-03-28 08:38:55.399000	02:00:00.000000	705	G4	-2	0	-2.0	10.0
CHG20140328	2014-03-28 08:38:55.399000	02:00:00.000000	351	H5	0	8	10.0	28.0
CHG20140328	2014-03-28 08:38:55.399000	02:00:00.000000	315	H5	9	9	19.0	29.0
CHG20140328	2014-03-28 08:38:55.399000	02:00:00.000000	340	I5	0	9	20.0	29.0
CHG20140328	2014-03-28 08:43:55.466000	02:05:00.067000	705	G4	-2	3	-2.0	13.0
CHG20140328	2014-03-28 08:43:55.466000	02:05:00.067000	351	I5	0	9	20.0	29.0
CHG20140328	2014-03-28 08:43:55.466000	02:05:00.067000	315	H5	9	8	19.0	28.0
CHG20140328	2014-03-28 08:43:55.466000	02:05:00.067000	340	I5	0	7	20.0	27.0
CHG20140328	2014-03-28 08:48:55.399000	02:10:00.000000	705	G4	-2	3	-2.0	13.0
CHG20140328	2014-03-28 08:48:55.399000	02:10:00.000000	351	I5	0	9	20.0	29.0
CHG20140328	2014-03-28 08:48:55.399000	02:10:00.000000	315	H5	7	6	17.0	26.0
CHG20140328	2014-03-28 08:48:55.399000	02:10:00.000000	340	I5	0.5	9	20.5	29.0
CHG20140328	2014-03-28 08:53:55.466000	02:15:00.067000	705	G4	1	1	1.0	11.0
CHG20140328	2014-03-28 08:53:55.466000	02:15:00.067000	351	H5	7	8	17.0	28.0
CHG20140328	2014-03-28 08:53:55.466000	02:15:00.067000	315	H5	8	8	18.0	28.0
CHG20140328	2014-03-28 08:53:55.466000	02:15:00.067000	340	I5	1	9	21.0	29.0
CHG20140328	2014-03-28 08:58:55.399000	02:20:00.000000	705	H5	1	3	11.0	23.0
CHG20140328	2014-03-28 08:58:55.399000	02:20:00.000000	351	H5	4	4	14.0	24.0
CHG20140328	2014-03-28 08:58:55.399000	02:20:00.000000	315	H5	4	2	14.0	22.0
CHG20140328	2014-03-28 09:03:55.466000	02:25:00.067000	705	H5	0.5	1	10.5	21.0
CHG20140328	2014-03-28 09:03:55.466000	02:25:00.067000	351	H5	1	1	11.0	21.0
CHG20140328	2014-03-28 09:08:55.399000	02:30:00.000000	705	H5	0	5	10.0	25.0
CHG20140328	2014-03-28 09:08:55.399000	02:30:00.000000	351	H5	0.5	3	10.5	23.0
CHG20140328	2014-03-28 09:13:55.466000	02:35:00.067000	705	H5	1	1	11.0	21.0
CHG20140328	2014-03-28 09:18:55.399000	02:40:00.000000	705	H4	3	4	13.0	14.0
CHG20140328	2014-03-28 09:23:55.466000	02:45:00.067000	705	H4	4	4	14.0	14.0
