## Supplemental_reproducible_code for "Fighting isn’t sexy in lekking Greater Sage-grouse (*Centrocercus urophasianus*)": CHG20140329_snow_20181204_allmarkers_positions.tsv

Lek_Date_ID	Time_Stamp	Caption_Stamp	Bird_ID	Grid_Stake	X_Offset	Y_Offset	Cartesian_X	Cartesian_Y
CHG20140329	2014-03-29 06:51:18.567000	00:15:00.067000	315	H6	8.5	0	18.5	30.0
CHG20140329	2014-03-29 06:51:18.567000	00:15:00.067000	340	I6	1	0	21.0	30.0
CHG20140329	2014-03-29 06:51:18.567000	00:15:00.067000	351	H6	7.5	4	17.5	34.0
CHG20140329	2014-03-29 06:51:18.567000	00:15:00.067000	702	H6	9.5	2	19.5	32.0
CHG20140329	2014-03-29 06:51:18.567000	00:15:00.067000	710	H6	9.5	2	19.5	32.0
CHG20140329	2014-03-29 06:56:18.500000	00:20:00.000000	315	H5	8.5	7.5	18.5	27.5
CHG20140329	2014-03-29 06:56:18.500000	00:20:00.000000	340	I5	0.5	7.5	20.5	27.5
CHG20140329	2014-03-29 06:56:18.500000	00:20:00.000000	351	H6	8	0	18.0	30.0
CHG20140329	2014-03-29 06:56:18.500000	00:20:00.000000	702	H6	9.5	0	19.5	30.0
CHG20140329	2014-03-29 06:56:18.500000	00:20:00.000000	710	H6	8	2	18.0	32.0
CHG20140329	2014-03-29 07:01:18.567000	00:25:00.067000	315	H5	6	9	16.0	29.0
CHG20140329	2014-03-29 07:01:18.567000	00:25:00.067000	340	I6	1	0	21.0	30.0
CHG20140329	2014-03-29 07:01:18.567000	00:25:00.067000	351	H6	6	3	16.0	33.0
CHG20140329	2014-03-29 07:01:18.567000	00:25:00.067000	702	H6	9.5	0.5	19.5	30.5
CHG20140329	2014-03-29 07:01:18.567000	00:25:00.067000	710	H6	9	1	19.0	31.0
CHG20140329	2014-03-29 07:06:18.500000	00:30:00.000000	315	H5	5	8	15.0	28.0
CHG20140329	2014-03-29 07:06:18.500000	00:30:00.000000	340	I5	1	9.5	21.0	29.5
CHG20140329	2014-03-29 07:06:18.500000	00:30:00.000000	351	H6	6.5	1.5	16.5	31.5
CHG20140329	2014-03-29 07:06:18.500000	00:30:00.000000	702	I6	0	0	20.0	30.0
CHG20140329	2014-03-29 07:06:18.500000	00:30:00.000000	710	H6	9.5	2	19.5	32.0
CHG20140329	2014-03-29 07:11:18.567000	00:35:00.067000	315	H5	5	7	15.0	27.0
CHG20140329	2014-03-29 07:11:18.567000	00:35:00.067000	340	I5	0	9.5	20.0	29.5
CHG20140329	2014-03-29 07:11:18.567000	00:35:00.067000	351	H5	5	9.5	15.0	29.5
CHG20140329	2014-03-29 07:11:18.567000	00:35:00.067000	702	I5	0	9.5	20.0	29.5
CHG20140329	2014-03-29 07:11:18.567000	00:35:00.067000	710	H5	6.5	9.5	16.5	29.5
CHG20140329	2014-03-29 07:16:18.500000	00:40:00.000000	315	H5	7.5	8	17.5	28.0
CHG20140329	2014-03-29 07:16:18.500000	00:40:00.000000	340	I5	1	6	21.0	26.0
CHG20140329	2014-03-29 07:16:18.500000	00:40:00.000000	351	H6	7	0	17.0	30.0
CHG20140329	2014-03-29 07:16:18.500000	00:40:00.000000	702	I5	0	9.5	20.0	29.5
CHG20140329	2014-03-29 07:16:18.500000	00:40:00.000000	710	H6	9	0	19.0	30.0
CHG20140329	2014-03-29 07:21:18.567000	00:45:00.067000	315	H5	5	4	15.0	24.0
CHG20140329	2014-03-29 07:21:18.567000	00:45:00.067000	340	I6	2.5	1	22.5	31.0
CHG20140329	2014-03-29 07:21:18.567000	00:45:00.067000	351	H5	3.5	9	13.5	29.0
CHG20140329	2014-03-29 07:21:18.567000	00:45:00.067000	702	I6	0	0	20.0	30.0
CHG20140329	2014-03-29 07:21:18.567000	00:45:00.067000	710	H6	9	0	19.0	30.0
CHG20140329	2014-03-29 07:26:18.500000	00:50:00.000000	315	H5	7.5	9	17.5	29.0
CHG20140329	2014-03-29 07:26:18.500000	00:50:00.000000	340	I5	0	8.5	20.0	28.5
CHG20140329	2014-03-29 07:26:18.500000	00:50:00.000000	351	H5	9.5	9.5	19.5	29.5
CHG20140329	2014-03-29 07:26:18.500000	00:50:00.000000	702	I6	0	0	20.0	30.0
CHG20140329	2014-03-29 07:26:18.500000	00:50:00.000000	710	H6	9.5	0	19.5	30.0
CHG20140329	2014-03-29 07:31:18.567000	00:55:00.067000	315	H5	3	0	13.0	20.0
CHG20140329	2014-03-29 07:31:18.567000	00:55:00.067000	340	I5	1	8	21.0	28.0
CHG20140329	2014-03-29 07:31:18.567000	00:55:00.067000	351	I5	0	8	20.0	28.0
CHG20140329	2014-03-29 07:31:18.567000	00:55:00.067000	702	I6	0.5	0	20.5	30.0
CHG20140329	2014-03-29 07:31:18.567000	00:55:00.067000	710	I6	0	0	20.0	30.0
CHG20140329	2014-03-29 07:36:18.500000	01:00:00.000000	315	H4	3	9.5	13.0	19.5
CHG20140329	2014-03-29 07:36:18.500000	01:00:00.000000	340	I6	0	0	20.0	30.0
CHG20140329	2014-03-29 07:36:18.500000	01:00:00.000000	351	H6	9	0	19.0	30.0
CHG20140329	2014-03-29 07:36:18.500000	01:00:00.000000	702	I6	0.5	1	20.5	31.0
CHG20140329	2014-03-29 07:36:18.500000	01:00:00.000000	710	H6	9	0	19.0	30.0
CHG20140329	2014-03-29 07:41:18.567000	01:05:00.067000	315	H4	3	9.5	13.0	19.5
CHG20140329	2014-03-29 07:41:18.567000	01:05:00.067000	340	I5	1	9	21.0	29.0
CHG20140329	2014-03-29 07:41:18.567000	01:05:00.067000	351	H5	6	9	16.0	29.0
CHG20140329	2014-03-29 07:41:18.567000	01:05:00.067000	702	I5	0.5	9	20.5	29.0
CHG20140329	2014-03-29 07:41:18.567000	01:05:00.067000	710	H6	7	0	17.0	30.0
CHG20140329	2014-03-29 07:46:18.500000	01:10:00.000000	315	H4	3	9.5	13.0	19.5
CHG20140329	2014-03-29 07:46:18.500000	01:10:00.000000	340	I5	0	7	20.0	27.0
CHG20140329	2014-03-29 07:46:18.500000	01:10:00.000000	351	H6	5.5	0	15.5	30.0
CHG20140329	2014-03-29 07:46:18.500000	01:10:00.000000	702	H5	9.5	7	19.5	27.0
CHG20140329	2014-03-29 07:46:18.500000	01:10:00.000000	710	H6	6	0	16.0	30.0
CHG20140329	2014-03-29 07:51:18.567000	01:15:00.067000	315	H5	9	9	19.0	29.0
CHG20140329	2014-03-29 07:51:18.567000	01:15:00.067000	340	H5	9	9	19.0	29.0
CHG20140329	2014-03-29 07:51:18.567000	01:15:00.067000	351	H6	5	0	15.0	30.0
CHG20140329	2014-03-29 07:51:18.567000	01:15:00.067000	702	I6	0	0	20.0	30.0
CHG20140329	2014-03-29 07:51:18.567000	01:15:00.067000	710	H6	6	0	16.0	30.0
CHG20140329	2014-03-29 07:56:18.500000	01:20:00.000000	315	H5	8	8	18.0	28.0
CHG20140329	2014-03-29 07:56:18.500000	01:20:00.000000	340	H5	9.5	9.5	19.5	29.5
CHG20140329	2014-03-29 07:56:18.500000	01:20:00.000000	351	H5	8	9	18.0	29.0
CHG20140329	2014-03-29 07:56:18.500000	01:20:00.000000	702	H5	9.5	9.5	19.5	29.5
CHG20140329	2014-03-29 07:56:18.500000	01:20:00.000000	710	H6	9	0	19.0	30.0
CHG20140329	2014-03-29 08:01:18.567000	01:25:00.067000	315	H5	8.5	9	18.5	29.0
CHG20140329	2014-03-29 08:01:18.567000	01:25:00.067000	340	H5	9.5	9	19.5	29.0
CHG20140329	2014-03-29 08:01:18.567000	01:25:00.067000	351	H5	8.5	9	18.5	29.0
CHG20140329	2014-03-29 08:01:18.567000	01:25:00.067000	702	H5	9.5	9.5	19.5	29.5
CHG20140329	2014-03-29 08:01:18.567000	01:25:00.067000	710	H5	9.5	9.5	19.5	29.5
CHG20140329	2014-03-29 08:06:18.500000	01:30:00.000000	340	H5	9.5	9	19.5	29.0
CHG20140329	2014-03-29 08:06:18.500000	01:30:00.000000	351	H5	4	5	14.0	25.0
CHG20140329	2014-03-29 08:06:18.500000	01:30:00.000000	702	H5	9.5	9.5	19.5	29.5
CHG20140329	2014-03-29 08:06:18.500000	01:30:00.000000	710	H6	9.5	0	19.5	30.0
