## Supplemental_reproducible_code for "Fighting isn’t sexy in lekking Greater Sage-grouse (*Centrocercus urophasianus*)": CHG20140330_snow_20190708_allmarkers_positions.tsv

Lek_Date_ID	Time_Stamp	Caption_Stamp	Bird_ID	Grid_Stake	X_Offset	Y_Offset	Cartesian_X	Cartesian_Y
CHG20140330	2014-03-30 06:55:53.400000	00:05:00.067000	351	H5	4	9	14.0	29.0
CHG20140330	2014-03-30 06:55:53.400000	00:05:00.067000	315	H5	6	9	16.0	29.0
CHG20140330	2014-03-30 06:55:53.400000	00:05:00.067000	710	H6	5	2	15.0	32.0
CHG20140330	2014-03-30 06:55:53.400000	00:05:00.067000	340	I6	0	0	20.0	30.0
CHG20140330	2014-03-30 06:55:53.400000	00:05:00.067000	702	I6	1	1	21.0	31.0
CHG20140330	2014-03-30 06:55:53.400000	00:05:00.067000	U2	G4	2	8	2.0	18.0
CHG20140330	2014-03-30 06:55:53.400000	00:05:00.067000	U1	G4	7.5	8	7.5	18.0
CHG20140330	2014-03-30 07:00:53.333000	00:10:00.000000	351	H6	5	0	15.0	30.0
CHG20140330	2014-03-30 07:00:53.333000	00:10:00.000000	315	H5	4.5	8	14.5	28.0
CHG20140330	2014-03-30 07:00:53.333000	00:10:00.000000	710	H6	9	2	19.0	32.0
CHG20140330	2014-03-30 07:00:53.333000	00:10:00.000000	340	H6	9.5	1	19.5	31.0
CHG20140330	2014-03-30 07:00:53.333000	00:10:00.000000	702	H6	9.5	2	19.5	32.0
CHG20140330	2014-03-30 07:00:53.333000	00:10:00.000000	U2	G4	-3.5	4	-3.5	14.0
CHG20140330	2014-03-30 07:00:53.333000	00:10:00.000000	U1	G4	8.5	8	8.5	18.0
CHG20140330	2014-03-30 07:05:53.400000	00:15:00.067000	351	H5	5.5	9	15.5	29.0
CHG20140330	2014-03-30 07:05:53.400000	00:15:00.067000	315	H5	5.5	8	15.5	28.0
CHG20140330	2014-03-30 07:05:53.400000	00:15:00.067000	710	H6	7.5	2	17.5	32.0
CHG20140330	2014-03-30 07:05:53.400000	00:15:00.067000	340	H6	9	1	19.0	31.0
CHG20140330	2014-03-30 07:05:53.400000	00:15:00.067000	U2	G4	1.5	7	1.5	17.0
CHG20140330	2014-03-30 07:05:53.400000	00:15:00.067000	U1	G4	8.5	9	8.5	19.0
CHG20140330	2014-03-30 07:10:53.333000	00:20:00.000000	351	H6	6	0	16.0	30.0
CHG20140330	2014-03-30 07:10:53.333000	00:20:00.000000	315	H5	5.5	6	15.5	26.0
CHG20140330	2014-03-30 07:10:53.333000	00:20:00.000000	710	H6	5.5	3	15.5	33.0
CHG20140330	2014-03-30 07:10:53.333000	00:20:00.000000	340	H6	8.5	0	18.5	30.0
CHG20140330	2014-03-30 07:10:53.333000	00:20:00.000000	702	I6	3	1	23.0	31.0
CHG20140330	2014-03-30 07:10:53.333000	00:20:00.000000	U2	G4	-5	5	-5.0	15.0
CHG20140330	2014-03-30 07:10:53.333000	00:20:00.000000	U1	G4	5.5	6	5.5	16.0
CHG20140330	2014-03-30 07:10:53.333000	00:20:00.000000	U3	G5	9	9	9.0	29.0
CHG20140330	2014-03-30 07:15:53.400000	00:25:00.067000	351	H6	6	0	16.0	30.0
CHG20140330	2014-03-30 07:15:53.400000	00:25:00.067000	315	H5	2.5	3	12.5	23.0
CHG20140330	2014-03-30 07:15:53.400000	00:25:00.067000	710	H6	7	2	17.0	32.0
CHG20140330	2014-03-30 07:15:53.400000	00:25:00.067000	340	H6	8.5	0	18.5	30.0
CHG20140330	2014-03-30 07:15:53.400000	00:25:00.067000	702	H6	9	1	19.0	31.0
CHG20140330	2014-03-30 07:15:53.400000	00:25:00.067000	U2	G4	3.5	6	3.5	16.0
CHG20140330	2014-03-30 07:15:53.400000	00:25:00.067000	U1	H4	0	8	10.0	18.0
CHG20140330	2014-03-30 07:15:53.400000	00:25:00.067000	U3	G5	7	8	7.0	28.0
CHG20140330	2014-03-30 07:20:53.333000	00:30:00.000000	351	H5	4.5	9	14.5	29.0
CHG20140330	2014-03-30 07:20:53.333000	00:30:00.000000	315	H5	5	8	15.0	28.0
CHG20140330	2014-03-30 07:20:53.333000	00:30:00.000000	710	H6	6	2	16.0	32.0
CHG20140330	2014-03-30 07:20:53.333000	00:30:00.000000	340	H6	8.5	0	18.5	30.0
CHG20140330	2014-03-30 07:20:53.333000	00:30:00.000000	702	H6	8.5	1	18.5	31.0
CHG20140330	2014-03-30 07:20:53.333000	00:30:00.000000	U2	G4	4	5	4.0	15.0
CHG20140330	2014-03-30 07:20:53.333000	00:30:00.000000	U1	H4	0	3	10.0	13.0
CHG20140330	2014-03-30 07:20:53.333000	00:30:00.000000	U3	G5	6.5	8	6.5	28.0
CHG20140330	2014-03-30 07:25:53.400000	00:35:00.067000	U2	G4	3.5	7	3.5	17.0
CHG20140330	2014-03-30 07:25:53.400000	00:35:00.067000	U3	G5	7	9	7.0	29.0
CHG20140330	2014-03-30 07:25:53.400000	00:35:00.067000	U1	H4	0	7	10.0	17.0
CHG20140330	2014-03-30 07:25:53.400000	00:35:00.067000	351	H6	2.5	0	12.5	30.0
CHG20140330	2014-03-30 07:25:53.400000	00:35:00.067000	315	H5	4	6	14.0	26.0
CHG20140330	2014-03-30 07:25:53.400000	00:35:00.067000	710	H6	5.5	1	15.5	31.0
CHG20140330	2014-03-30 07:25:53.400000	00:35:00.067000	702	H6	9.5	1	19.5	31.0
CHG20140330	2014-03-30 07:25:53.400000	00:35:00.067000	340	H5	9	9	19.0	29.0
CHG20140330	2014-03-30 07:30:53.333000	00:40:00.000000	U3	G5	6	9	6.0	29.0
CHG20140330	2014-03-30 07:30:53.333000	00:40:00.000000	U1	H4	0	7	10.0	17.0
CHG20140330	2014-03-30 07:30:53.333000	00:40:00.000000	351	H6	2	0	12.0	30.0
CHG20140330	2014-03-30 07:30:53.333000	00:40:00.000000	315	H5	1.5	9	11.5	29.0
CHG20140330	2014-03-30 07:30:53.333000	00:40:00.000000	710	H6	8	1	18.0	31.0
CHG20140330	2014-03-30 07:30:53.333000	00:40:00.000000	702	H6	9	1	19.0	31.0
CHG20140330	2014-03-30 07:30:53.333000	00:40:00.000000	340	H5	9.5	8	19.5	28.0
CHG20140330	2014-03-30 07:35:53.400000	00:45:00.067000	U3	G4	-2	5	-2.0	15.0
CHG20140330	2014-03-30 07:35:53.400000	00:45:00.067000	U1	G4	4	7	4.0	17.0
CHG20140330	2014-03-30 07:35:53.400000	00:45:00.067000	351	H5	0	7	10.0	27.0
CHG20140330	2014-03-30 07:35:53.400000	00:45:00.067000	315	H5	2	5	12.0	25.0
CHG20140330	2014-03-30 07:35:53.400000	00:45:00.067000	710	H6	6.5	0	16.5	30.0
CHG20140330	2014-03-30 07:35:53.400000	00:45:00.067000	702	H6	9.5	1	19.5	31.0
CHG20140330	2014-03-30 07:35:53.400000	00:45:00.067000	340	H6	9	0	19.0	30.0
CHG20140330	2014-03-30 07:40:53.333000	00:50:00.000000	U1	G4	1.5	5	1.5	15.0
CHG20140330	2014-03-30 07:40:53.333000	00:50:00.000000	351	H5	1	9	11.0	29.0
CHG20140330	2014-03-30 07:40:53.333000	00:50:00.000000	315	H5	3	3	13.0	23.0
CHG20140330	2014-03-30 07:40:53.333000	00:50:00.000000	710	H6	7	1	17.0	31.0
CHG20140330	2014-03-30 07:40:53.333000	00:50:00.000000	702	I6	0	0	20.0	30.0
CHG20140330	2014-03-30 07:40:53.333000	00:50:00.000000	340	I5	0	9	20.0	29.0
CHG20140330	2014-03-30 07:45:53.400000	00:55:00.067000	U1	G4	-2.5	1	-2.5	11.0
CHG20140330	2014-03-30 07:45:53.400000	00:55:00.067000	351	H6	1.5	0	11.5	30.0
CHG20140330	2014-03-30 07:45:53.400000	00:55:00.067000	315	H5	1.5	6	11.5	26.0
CHG20140330	2014-03-30 07:45:53.400000	00:55:00.067000	710	H6	4	1	14.0	31.0
CHG20140330	2014-03-30 07:45:53.400000	00:55:00.067000	340	H5	9.5	8	19.5	28.0
CHG20140330	2014-03-30 07:50:53.333000	01:00:00.000000	U1	G4	-2	0	-2.0	10.0
CHG20140330	2014-03-30 07:50:53.333000	01:00:00.000000	351	H6	1.5	0	11.5	30.0
CHG20140330	2014-03-30 07:50:53.333000	01:00:00.000000	315	H5	8.5	7	18.5	27.0
CHG20140330	2014-03-30 07:50:53.333000	01:00:00.000000	710	H6	6.5	1	16.5	31.0
CHG20140330	2014-03-30 07:50:53.333000	01:00:00.000000	340	I5	0	8	20.0	28.0
CHG20140330	2014-03-30 07:55:53.400000	01:05:00.067000	U1	G4	-3.5	0	-3.5	10.0
CHG20140330	2014-03-30 07:55:53.400000	01:05:00.067000	351	H6	1.5	0	11.5	30.0
CHG20140330	2014-03-30 07:55:53.400000	01:05:00.067000	710	H6	5.5	2	15.5	32.0
CHG20140330	2014-03-30 07:55:53.400000	01:05:00.067000	315	H5	6	7	16.0	27.0
CHG20140330	2014-03-30 07:55:53.400000	01:05:00.067000	340	H6	9.5	0	19.5	30.0
CHG20140330	2014-03-30 08:00:53.333000	01:10:00.000000	U1	G4	-2	2	-2.0	12.0
CHG20140330	2014-03-30 08:00:53.333000	01:10:00.000000	351	H6	2.5	0	12.5	30.0
CHG20140330	2014-03-30 08:00:53.333000	01:10:00.000000	710	H6	5	2	15.0	32.0
CHG20140330	2014-03-30 08:00:53.333000	01:10:00.000000	315	H5	2.5	6	12.5	26.0
CHG20140330	2014-03-30 08:00:53.333000	01:10:00.000000	340	H6	9.5	0	19.5	30.0
CHG20140330	2014-03-30 08:05:53.400000	01:15:00.067000	U1	G4	-1.5	2	-1.5	12.0
CHG20140330	2014-03-30 08:05:53.400000	01:15:00.067000	351	H6	0.5	0	10.5	30.0
CHG20140330	2014-03-30 08:05:53.400000	01:15:00.067000	315	H5	1.5	5	11.5	25.0
CHG20140330	2014-03-30 08:05:53.400000	01:15:00.067000	340	I6	0.5	0	20.5	30.0
CHG20140330	2014-03-30 08:10:53.333000	01:20:00.000000	U1	G4	2	6	2.0	16.0
CHG20140330	2014-03-30 08:10:53.333000	01:20:00.000000	351	H5	6	8	16.0	28.0
CHG20140330	2014-03-30 08:10:53.333000	01:20:00.000000	315	H5	6.5	8	16.5	28.0
CHG20140330	2014-03-30 08:10:53.333000	01:20:00.000000	340	I6	0	0	20.0	30.0
CHG20140330	2014-03-30 08:15:53.400000	01:25:00.067000	U1	G4	4	7	4.0	17.0
CHG20140330	2014-03-30 08:15:53.400000	01:25:00.067000	351	H6	6.5	0	16.5	30.0
CHG20140330	2014-03-30 08:15:53.400000	01:25:00.067000	315	H5	6	8	16.0	28.0
CHG20140330	2014-03-30 08:15:53.400000	01:25:00.067000	340	H5	9.5	9	19.5	29.0
CHG20140330	2014-03-30 08:15:53.400000	01:25:00.067000	U4	G4	-1.5	3	-1.5	13.0
CHG20140330	2014-03-30 08:20:53.333000	01:30:00.000000	U1	G4	8.5	5	8.5	15.0
CHG20140330	2014-03-30 08:20:53.333000	01:30:00.000000	351	H6	5	0	15.0	30.0
CHG20140330	2014-03-30 08:20:53.333000	01:30:00.000000	315	H4	0.5	7	10.5	17.0
CHG20140330	2014-03-30 08:20:53.333000	01:30:00.000000	340	I6	0	0	20.0	30.0
CHG20140330	2014-03-30 08:20:53.333000	01:30:00.000000	U4	G4	4	3	4.0	13.0
CHG20140330	2014-03-30 08:25:53.400000	01:35:00.067000	U1	G4	4.5	8	4.5	18.0
CHG20140330	2014-03-30 08:25:53.400000	01:35:00.067000	315	G4	9	8	9.0	18.0
CHG20140330	2014-03-30 08:25:53.400000	01:35:00.067000	351	H6	2	0	12.0	30.0
CHG20140330	2014-03-30 08:25:53.400000	01:35:00.067000	340	I5	0	9	20.0	29.0
CHG20140330	2014-03-30 08:25:53.400000	01:35:00.067000	U4	G4	1.5	4	1.5	14.0
CHG20140330	2014-03-30 08:30:53.333000	01:40:00.000000	U1	G4	9.5	6	9.5	16.0
CHG20140330	2014-03-30 08:30:53.333000	01:40:00.000000	315	H5	4.5	1	14.5	21.0
CHG20140330	2014-03-30 08:30:53.333000	01:40:00.000000	351	H5	1	9	11.0	29.0
CHG20140330	2014-03-30 08:30:53.333000	01:40:00.000000	340	I6	1.5	0	21.5	30.0
CHG20140330	2014-03-30 08:30:53.333000	01:40:00.000000	U4	G4	3.5	5	3.5	15.0
CHG20140330	2014-03-30 08:35:53.400000	01:45:00.067000	U1	H4	1	6	11.0	16.0
CHG20140330	2014-03-30 08:35:53.400000	01:45:00.067000	315	H5	2.5	4	12.5	24.0
CHG20140330	2014-03-30 08:35:53.400000	01:45:00.067000	351	H6	0.5	0	10.5	30.0
CHG20140330	2014-03-30 08:35:53.400000	01:45:00.067000	340	I5	0	9	20.0	29.0
CHG20140330	2014-03-30 08:35:53.400000	01:45:00.067000	U4	G4	2	3	2.0	13.0
CHG20140330	2014-03-30 08:40:53.333000	01:50:00.000000	315	H4	1.5	9	11.5	19.0
CHG20140330	2014-03-30 08:40:53.333000	01:50:00.000000	351	H5	2	9	12.0	29.0
CHG20140330	2014-03-30 08:40:53.333000	01:50:00.000000	340	I6	0	0	20.0	30.0
CHG20140330	2014-03-30 08:40:53.333000	01:50:00.000000	U4	G3	1	7.5	1.0	7.5
CHG20140330	2014-03-30 08:45:53.400000	01:55:00.067000	315	H5	2.5	1	12.5	21.0
CHG20140330	2014-03-30 08:45:53.400000	01:55:00.067000	351	H6	9	0	19.0	30.0
CHG20140330	2014-03-30 08:45:53.400000	01:55:00.067000	340	H5	9.5	9	19.5	29.0
CHG20140330	2014-03-30 08:50:53.333000	02:00:00.000000	315	H5	2.5	0	12.5	20.0
CHG20140330	2014-03-30 08:50:53.333000	02:00:00.000000	351	H6	9	0	19.0	30.0
CHG20140330	2014-03-30 08:50:53.333000	02:00:00.000000	340	H6	9	0	19.0	30.0
CHG20140330	2014-03-30 08:55:53.400000	02:05:00.067000	315	H4	9.5	6	19.5	16.0
CHG20140330	2014-03-30 08:55:53.400000	02:05:00.067000	351	H6	7	0	17.0	30.0
CHG20140330	2014-03-30 08:55:53.400000	02:05:00.067000	340	H6	9.5	0	19.5	30.0
CHG20140330	2014-03-30 08:55:53.400000	02:05:00.067000	U1	G4	5.5	7	5.5	17.0
CHG20140330	2014-03-30 08:55:53.400000	02:05:00.067000	U4	G4	1.5	2	1.5	12.0
CHG20140330	2014-03-30 09:00:53.333000	02:10:00.000000	315	H4	0	5	10.0	15.0
CHG20140330	2014-03-30 09:00:53.333000	02:10:00.000000	U4	G4	0.5	1	0.5	11.0
CHG20140330	2014-03-30 09:05:53.400000	02:15:00.067000	U4	G4	-5	0	-5.0	10.0
