## Supplemental_reproducible_code for "Fighting isn’t sexy in lekking Greater Sage-grouse (*Centrocercus urophasianus*)": CHG20140331_snow_20181205_allmarkers_positions.tsv

Lek_Date_ID	Time_Stamp	Caption_Stamp	Bird_ID	Grid_Stake	X_Offset	Y_Offset	Cartesian_X	Cartesian_Y
CHG20140331	2014-03-31 06:46:18.433000	00:10:00.000000	U1	G5	8	7	8.0	27.0
CHG20140331	2014-03-31 06:46:18.433000	00:10:00.000000	U3	G4	8	7	8.0	17.0
CHG20140331	2014-03-31 06:46:18.433000	00:10:00.000000	315	H5	9	8	19.0	28.0
CHG20140331	2014-03-31 06:46:18.433000	00:10:00.000000	351	H6	7.5	0	17.5	30.0
CHG20140331	2014-03-31 06:46:18.433000	00:10:00.000000	340	I6	0.5	0	20.5	30.0
CHG20140331	2014-03-31 06:46:18.433000	00:10:00.000000	702	I5	1.5	9	21.5	29.0
CHG20140331	2014-03-31 06:51:18.500000	00:15:00.067000	U1	G5	7	9	7.0	29.0
CHG20140331	2014-03-31 06:51:18.500000	00:15:00.067000	U2	G4	-1	2	-1.0	12.0
CHG20140331	2014-03-31 06:51:18.500000	00:15:00.067000	U3	G4	9.5	8	9.5	18.0
CHG20140331	2014-03-31 06:51:18.500000	00:15:00.067000	315	H5	7.5	9	17.5	29.0
CHG20140331	2014-03-31 06:51:18.500000	00:15:00.067000	351	H6	6.5	2	16.5	32.0
CHG20140331	2014-03-31 06:51:18.500000	00:15:00.067000	340	H6	9.5	5	19.5	35.0
CHG20140331	2014-03-31 06:51:18.500000	00:15:00.067000	702	I6	1.5	0	21.5	30.0
CHG20140331	2014-03-31 06:56:18.433000	00:20:00.000000	U1	I4	4.5	9	24.5	19.0
CHG20140331	2014-03-31 06:56:18.433000	00:20:00.000000	U2	G4	2.5	3	2.5	13.0
CHG20140331	2014-03-31 06:56:18.433000	00:20:00.000000	U3	G4	9	8	9.0	18.0
CHG20140331	2014-03-31 06:56:18.433000	00:20:00.000000	710	H6	8	9.5	18.0	39.5
CHG20140331	2014-03-31 06:56:18.433000	00:20:00.000000	315	H5	9	9	19.0	29.0
CHG20140331	2014-03-31 06:56:18.433000	00:20:00.000000	351	H6	7.5	1	17.5	31.0
CHG20140331	2014-03-31 06:56:18.433000	00:20:00.000000	340	H6	9.5	2	19.5	32.0
CHG20140331	2014-03-31 06:56:18.433000	00:20:00.000000	702	I6	2	0	22.0	30.0
CHG20140331	2014-03-31 07:01:18.500000	00:25:00.067000	U1	G5	5	9	5.0	29.0
CHG20140331	2014-03-31 07:01:18.500000	00:25:00.067000	U3	G4	8	7	8.0	17.0
CHG20140331	2014-03-31 07:01:18.500000	00:25:00.067000	710	H6	9	7	19.0	37.0
CHG20140331	2014-03-31 07:01:18.500000	00:25:00.067000	315	H6	7.5	3	17.5	33.0
CHG20140331	2014-03-31 07:01:18.500000	00:25:00.067000	351	H6	6	1	16.0	31.0
CHG20140331	2014-03-31 07:01:18.500000	00:25:00.067000	340	H6	9.5	7.5	19.5	37.5
CHG20140331	2014-03-31 07:01:18.500000	00:25:00.067000	702	I6	0.5	0	20.5	30.0
CHG20140331	2014-03-31 07:06:18.433000	00:30:00.000000	U1	G5	7	8	7.0	28.0
CHG20140331	2014-03-31 07:06:18.433000	00:30:00.000000	U3	H4	1.5	2	11.5	12.0
CHG20140331	2014-03-31 07:06:18.433000	00:30:00.000000	710	H6	8.5	4	18.5	34.0
CHG20140331	2014-03-31 07:06:18.433000	00:30:00.000000	315	H6	7	0	17.0	30.0
CHG20140331	2014-03-31 07:06:18.433000	00:30:00.000000	351	H6	7	1	17.0	31.0
CHG20140331	2014-03-31 07:06:18.433000	00:30:00.000000	340	H6	9.5	7	19.5	37.0
CHG20140331	2014-03-31 07:06:18.433000	00:30:00.000000	702	I6	3	0	23.0	30.0
CHG20140331	2014-03-31 07:11:18.500000	00:35:00.067000	U1	G7	9	1	9.0	41.0
CHG20140331	2014-03-31 07:11:18.500000	00:35:00.067000	U3	G4	7.5	5	7.5	15.0
CHG20140331	2014-03-31 07:11:18.500000	00:35:00.067000	315	H5	7.5	7	17.5	27.0
CHG20140331	2014-03-31 07:11:18.500000	00:35:00.067000	351	H5	6.5	9	16.5	29.0
CHG20140331	2014-03-31 07:11:18.500000	00:35:00.067000	710	H6	8.5	5	18.5	35.0
CHG20140331	2014-03-31 07:11:18.500000	00:35:00.067000	340	I6	0	5	20.0	35.0
CHG20140331	2014-03-31 07:16:18.433000	00:40:00.000000	U3	G4	7.5	9	7.5	19.0
CHG20140331	2014-03-31 07:16:18.433000	00:40:00.000000	315	H4	3.5	7	13.5	17.0
CHG20140331	2014-03-31 07:16:18.433000	00:40:00.000000	351	H5	4.5	9	14.5	29.0
CHG20140331	2014-03-31 07:16:18.433000	00:40:00.000000	710	H6	6	9	16.0	39.0
CHG20140331	2014-03-31 07:16:18.433000	00:40:00.000000	340	I5	4.5	8	24.5	28.0
CHG20140331	2014-03-31 07:16:18.433000	00:40:00.000000	702	H5	9	9	19.0	29.0
CHG20140331	2014-03-31 07:21:18.500000	00:45:00.067000	U3	G4	9.5	6	9.5	16.0
CHG20140331	2014-03-31 07:21:18.500000	00:45:00.067000	315	H5	5.5	1	15.5	21.0
CHG20140331	2014-03-31 07:21:18.500000	00:45:00.067000	351	H6	5	0	15.0	30.0
CHG20140331	2014-03-31 07:21:18.500000	00:45:00.067000	710	H7	7.5	1	17.5	41.0
CHG20140331	2014-03-31 07:21:18.500000	00:45:00.067000	340	I5	0	8	20.0	28.0
CHG20140331	2014-03-31 07:21:18.500000	00:45:00.067000	702	H6	9	0	19.0	30.0
CHG20140331	2014-03-31 07:21:18.500000	00:45:00.067000	U4	G5	6	8	6.0	28.0
CHG20140331	2014-03-31 07:26:18.433000	00:50:00.000000	U3	G4	8.5	4	8.5	14.0
CHG20140331	2014-03-31 07:26:18.433000	00:50:00.000000	315	H5	3	8	13.0	28.0
CHG20140331	2014-03-31 07:26:18.433000	00:50:00.000000	351	H5	5.5	9	15.5	29.0
CHG20140331	2014-03-31 07:26:18.433000	00:50:00.000000	710	H6	7	7	17.0	37.0
CHG20140331	2014-03-31 07:26:18.433000	00:50:00.000000	340	I5	0	6	20.0	26.0
CHG20140331	2014-03-31 07:26:18.433000	00:50:00.000000	702	H6	9.5	0	19.5	30.0
CHG20140331	2014-03-31 07:26:18.433000	00:50:00.000000	U4	G5	4	5	4.0	25.0
CHG20140331	2014-03-31 07:31:18.500000	00:55:00.067000	U3	H3	7	-5	17.0	-5.0
CHG20140331	2014-03-31 07:31:18.500000	00:55:00.067000	315	H5	9.5	9	19.5	29.0
CHG20140331	2014-03-31 07:31:18.500000	00:55:00.067000	351	H6	8.5	0	18.5	30.0
CHG20140331	2014-03-31 07:31:18.500000	00:55:00.067000	710	H6	6	0	16.0	30.0
CHG20140331	2014-03-31 07:31:18.500000	00:55:00.067000	340	I5	1.5	8	21.5	28.0
CHG20140331	2014-03-31 07:31:18.500000	00:55:00.067000	702	H5	9.5	8	19.5	28.0
CHG20140331	2014-03-31 07:31:18.500000	00:55:00.067000	U4	H3	8.5	7	18.5	7.0
CHG20140331	2014-03-31 07:36:18.433000	01:00:00.000000	U3	I3	2	-10	22.0	-10.0
CHG20140331	2014-03-31 07:36:18.433000	01:00:00.000000	315	H5	9.5	9	19.5	29.0
CHG20140331	2014-03-31 07:36:18.433000	01:00:00.000000	351	H6	7.5	0	17.5	30.0
CHG20140331	2014-03-31 07:36:18.433000	01:00:00.000000	710	H6	9.5	6	19.5	36.0
CHG20140331	2014-03-31 07:36:18.433000	01:00:00.000000	340	I5	1	9	21.0	29.0
CHG20140331	2014-03-31 07:36:18.433000	01:00:00.000000	702	H6	9.5	1	19.5	31.0
CHG20140331	2014-03-31 07:36:18.433000	01:00:00.000000	U4	G5	6	1	6.0	21.0
CHG20140331	2014-03-31 07:36:18.433000	01:00:00.000000	U5	G4	-2	3	-2.0	13.0
CHG20140331	2014-03-31 07:41:18.500000	01:05:00.067000	351	H6	7.5	0	17.5	30.0
CHG20140331	2014-03-31 07:41:18.500000	01:05:00.067000	710	H6	7	1	17.0	31.0
CHG20140331	2014-03-31 07:41:18.500000	01:05:00.067000	315	H5	9.5	8	19.5	28.0
CHG20140331	2014-03-31 07:41:18.500000	01:05:00.067000	702	H5	9	9	19.0	29.0
CHG20140331	2014-03-31 07:41:18.500000	01:05:00.067000	340	I5	0.5	8	20.5	28.0
CHG20140331	2014-03-31 07:41:18.500000	01:05:00.067000	U5	G5	4.5	6	4.5	26.0
CHG20140331	2014-03-31 07:41:18.500000	01:05:00.067000	U4	G5	6.5	8	6.5	28.0
CHG20140331	2014-03-31 07:46:18.433000	01:10:00.000000	351	H5	7.5	9	17.5	29.0
CHG20140331	2014-03-31 07:46:18.433000	01:10:00.000000	710	H6	7.5	2	17.5	32.0
CHG20140331	2014-03-31 07:46:18.433000	01:10:00.000000	315	H5	9.5	8	19.5	28.0
CHG20140331	2014-03-31 07:46:18.433000	01:10:00.000000	702	H5	9.5	9	19.5	29.0
CHG20140331	2014-03-31 07:46:18.433000	01:10:00.000000	340	I5	1	9	21.0	29.0
CHG20140331	2014-03-31 07:46:18.433000	01:10:00.000000	U5	G4	5	7	5.0	17.0
CHG20140331	2014-03-31 07:46:18.433000	01:10:00.000000	U4	G5	7	4	7.0	24.0
CHG20140331	2014-03-31 07:51:18.500000	01:15:00.067000	351	H6	9	0	19.0	30.0
CHG20140331	2014-03-31 07:51:18.500000	01:15:00.067000	710	H6	7	1	17.0	31.0
CHG20140331	2014-03-31 07:51:18.500000	01:15:00.067000	315	H6	8.5	8	18.5	38.0
CHG20140331	2014-03-31 07:51:18.500000	01:15:00.067000	702	H5	9.5	9	19.5	29.0
CHG20140331	2014-03-31 07:51:18.500000	01:15:00.067000	340	I5	0.5	9	20.5	29.0
CHG20140331	2014-03-31 07:51:18.500000	01:15:00.067000	U5	G4	6.5	7	6.5	17.0
CHG20140331	2014-03-31 07:51:18.500000	01:15:00.067000	U4	G4	6	7	6.0	17.0
CHG20140331	2014-03-31 07:56:18.433000	01:20:00.000000	351	H5	6.5	9	16.5	29.0
CHG20140331	2014-03-31 07:56:18.433000	01:20:00.000000	710	H6	9	1	19.0	31.0
CHG20140331	2014-03-31 07:56:18.433000	01:20:00.000000	315	H5	7	9	17.0	29.0
CHG20140331	2014-03-31 07:56:18.433000	01:20:00.000000	702	H6	9.5	1	19.5	31.0
CHG20140331	2014-03-31 07:56:18.433000	01:20:00.000000	340	H5	9.5	8	19.5	28.0
CHG20140331	2014-03-31 07:56:18.433000	01:20:00.000000	U5	G4	7	8	7.0	18.0
CHG20140331	2014-03-31 07:56:18.433000	01:20:00.000000	U4	G4	7	8	7.0	18.0
CHG20140331	2014-03-31 08:01:18.500000	01:25:00.067000	351	H5	6.5	9	16.5	29.0
CHG20140331	2014-03-31 08:01:18.500000	01:25:00.067000	710	H6	9	0	19.0	30.0
CHG20140331	2014-03-31 08:01:18.500000	01:25:00.067000	315	H6	8	7	18.0	37.0
CHG20140331	2014-03-31 08:01:18.500000	01:25:00.067000	702	H5	9.5	9	19.5	29.0
CHG20140331	2014-03-31 08:01:18.500000	01:25:00.067000	340	I5	0	8	20.0	28.0
CHG20140331	2014-03-31 08:01:18.500000	01:25:00.067000	U5	G4	7.5	7	7.5	17.0
CHG20140331	2014-03-31 08:01:18.500000	01:25:00.067000	U4	G5	7	6	7.0	26.0
CHG20140331	2014-03-31 08:06:18.433000	01:30:00.000000	351	H6	7	0	17.0	30.0
CHG20140331	2014-03-31 08:06:18.433000	01:30:00.000000	710	H6	8	0	18.0	30.0
CHG20140331	2014-03-31 08:06:18.433000	01:30:00.000000	315	H5	9	9	19.0	29.0
CHG20140331	2014-03-31 08:06:18.433000	01:30:00.000000	702	H6	9	0	19.0	30.0
CHG20140331	2014-03-31 08:06:18.433000	01:30:00.000000	340	I5	0.5	9	20.5	29.0
CHG20140331	2014-03-31 08:06:18.433000	01:30:00.000000	U5	G4	8.5	9	8.5	19.0
CHG20140331	2014-03-31 08:06:18.433000	01:30:00.000000	U4	G4	9	9	9.0	19.0
CHG20140331	2014-03-31 08:11:18.500000	01:35:00.067000	351	H5	7	7	17.0	27.0
CHG20140331	2014-03-31 08:11:18.500000	01:35:00.067000	710	H6	9	0	19.0	30.0
CHG20140331	2014-03-31 08:11:18.500000	01:35:00.067000	315	H5	6.5	8	16.5	28.0
CHG20140331	2014-03-31 08:11:18.500000	01:35:00.067000	702	H5	9.5	9	19.5	29.0
CHG20140331	2014-03-31 08:11:18.500000	01:35:00.067000	340	I5	1	9	21.0	29.0
CHG20140331	2014-03-31 08:11:18.500000	01:35:00.067000	U4	G5	9.5	0	9.5	20.0
CHG20140331	2014-03-31 08:11:18.500000	01:35:00.067000	U5	G4	9	8	9.0	18.0
CHG20140331	2014-03-31 08:16:18.433000	01:40:00.000000	351	H5	8.5	8	18.5	28.0
CHG20140331	2014-03-31 08:16:18.433000	01:40:00.000000	710	H6	9	6	19.0	36.0
CHG20140331	2014-03-31 08:16:18.433000	01:40:00.000000	315	H4	2.5	9	12.5	19.0
CHG20140331	2014-03-31 08:16:18.433000	01:40:00.000000	702	H5	9.5	9	19.5	29.0
CHG20140331	2014-03-31 08:16:18.433000	01:40:00.000000	340	I5	2	9	22.0	29.0
CHG20140331	2014-03-31 08:16:18.433000	01:40:00.000000	U4	H4	2	8	12.0	18.0
CHG20140331	2014-03-31 08:16:18.433000	01:40:00.000000	U5	G4	9	5	9.0	15.0
CHG20140331	2014-03-31 08:21:18.500000	01:45:00.067000	351	H6	8	3	18.0	33.0
CHG20140331	2014-03-31 08:21:18.500000	01:45:00.067000	710	H6	8.5	3	18.5	33.0
CHG20140331	2014-03-31 08:21:18.500000	01:45:00.067000	315	H6	9.5	0	19.5	30.0
CHG20140331	2014-03-31 08:21:18.500000	01:45:00.067000	702	H5	9.5	8	19.5	28.0
CHG20140331	2014-03-31 08:21:18.500000	01:45:00.067000	340	I5	1	9	21.0	29.0
CHG20140331	2014-03-31 08:21:18.500000	01:45:00.067000	U4	G5	6.5	0	6.5	20.0
CHG20140331	2014-03-31 08:21:18.500000	01:45:00.067000	U5	G4	7	5	7.0	15.0
CHG20140331	2014-03-31 08:26:18.433000	01:50:00.000000	351	H6	8.5	0	18.5	30.0
CHG20140331	2014-03-31 08:26:18.433000	01:50:00.000000	710	H6	8	5	18.0	35.0
CHG20140331	2014-03-31 08:26:18.433000	01:50:00.000000	315	H5	9	9	19.0	29.0
CHG20140331	2014-03-31 08:26:18.433000	01:50:00.000000	702	I5	0	8	20.0	28.0
CHG20140331	2014-03-31 08:26:18.433000	01:50:00.000000	340	I6	2	0	22.0	30.0
CHG20140331	2014-03-31 08:26:18.433000	01:50:00.000000	U4	G5	7	0	7.0	20.0
CHG20140331	2014-03-31 08:26:18.433000	01:50:00.000000	U5	G4	7.5	8	7.5	18.0
CHG20140331	2014-03-31 08:31:18.500000	01:55:00.067000	351	H6	9	0	19.0	30.0
CHG20140331	2014-03-31 08:31:18.500000	01:55:00.067000	710	H6	8.5	5	18.5	35.0
CHG20140331	2014-03-31 08:31:18.500000	01:55:00.067000	315	H5	7.5	9	17.5	29.0
CHG20140331	2014-03-31 08:31:18.500000	01:55:00.067000	702	H6	9.5	0	19.5	30.0
CHG20140331	2014-03-31 08:31:18.500000	01:55:00.067000	340	I5	1.5	7	21.5	27.0
CHG20140331	2014-03-31 08:31:18.500000	01:55:00.067000	U4	G5	7.5	2	7.5	22.0
CHG20140331	2014-03-31 08:31:18.500000	01:55:00.067000	U5	G5	7.5	0	7.5	20.0
CHG20140331	2014-03-31 08:36:18.433000	02:00:00.000000	351	H5	7.5	9	17.5	29.0
CHG20140331	2014-03-31 08:36:18.433000	02:00:00.000000	710	I6	0	5	20.0	35.0
CHG20140331	2014-03-31 08:36:18.433000	02:00:00.000000	315	H5	9.5	8	19.5	28.0
CHG20140331	2014-03-31 08:36:18.433000	02:00:00.000000	702	I5	0	9	20.0	29.0
CHG20140331	2014-03-31 08:36:18.433000	02:00:00.000000	340	I5	1.5	9	21.5	29.0
CHG20140331	2014-03-31 08:36:18.433000	02:00:00.000000	U4	G5	7	5	7.0	25.0
CHG20140331	2014-03-31 08:36:18.433000	02:00:00.000000	U5	G4	7	5	7.0	15.0
CHG20140331	2014-03-31 08:41:18.500000	02:05:00.067000	351	H6	8	0	18.0	30.0
CHG20140331	2014-03-31 08:41:18.500000	02:05:00.067000	710	H6	8	1	18.0	31.0
CHG20140331	2014-03-31 08:41:18.500000	02:05:00.067000	702	I6	1	0	21.0	30.0
CHG20140331	2014-03-31 08:41:18.500000	02:05:00.067000	340	I6	1	0	21.0	30.0
CHG20140331	2014-03-31 08:41:18.500000	02:05:00.067000	U4	G5	6	3	6.0	23.0
CHG20140331	2014-03-31 08:41:18.500000	02:05:00.067000	U5	G4	-3	2	-3.0	12.0
CHG20140331	2014-03-31 08:46:18.433000	02:10:00.000000	351	H6	7.5	0	17.5	30.0
CHG20140331	2014-03-31 08:46:18.433000	02:10:00.000000	710	H6	7.5	0	17.5	30.0
CHG20140331	2014-03-31 08:46:18.433000	02:10:00.000000	315	G5	9.5	0	9.5	20.0
CHG20140331	2014-03-31 08:46:18.433000	02:10:00.000000	702	I6	1.5	1	21.5	31.0
CHG20140331	2014-03-31 08:46:18.433000	02:10:00.000000	340	I6	1	1	21.0	31.0
CHG20140331	2014-03-31 08:46:18.433000	02:10:00.000000	U4	G5	4.5	0	4.5	20.0
CHG20140331	2014-03-31 08:51:18.500000	02:15:00.067000	351	G6	6.5	0	6.5	30.0
CHG20140331	2014-03-31 08:51:18.500000	02:15:00.067000	710	H7	5	0	15.0	40.0
CHG20140331	2014-03-31 08:51:18.500000	02:15:00.067000	315	G5	9	4	9.0	24.0
CHG20140331	2014-03-31 08:51:18.500000	02:15:00.067000	702	I6	1	1	21.0	31.0
CHG20140331	2014-03-31 08:51:18.500000	02:15:00.067000	340	I6	1.5	1	21.5	31.0
CHG20140331	2014-03-31 08:51:18.500000	02:15:00.067000	U4	G5	5.5	4	5.5	24.0
CHG20140331	2014-03-31 08:56:18.433000	02:20:00.000000	710	H7	6	5	16.0	45.0
CHG20140331	2014-03-31 08:56:18.433000	02:20:00.000000	315	H5	0	2	10.0	22.0
CHG20140331	2014-03-31 08:56:18.433000	02:20:00.000000	702	I6	0	0	20.0	30.0
CHG20140331	2014-03-31 08:56:18.433000	02:20:00.000000	340	I6	1	0	21.0	30.0
CHG20140331	2014-03-31 08:56:18.433000	02:20:00.000000	351	H6	9.5	0	19.5	30.0
CHG20140331	2014-03-31 08:56:18.433000	02:20:00.000000	U4	G5	5.5	0	5.5	20.0
CHG20140331	2014-03-31 08:56:18.433000	02:20:00.000000	U6	G4	2.5	5	2.5	15.0
CHG20140331	2014-03-31 09:01:18.500000	02:25:00.067000	710	G6	7	3	7.0	33.0
CHG20140331	2014-03-31 09:01:18.500000	02:25:00.067000	315	H3	8.5	-3	18.5	-3.0
CHG20140331	2014-03-31 09:01:18.500000	02:25:00.067000	702	H6	9.5	0	19.5	30.0
CHG20140331	2014-03-31 09:01:18.500000	02:25:00.067000	340	I6	1.5	0	21.5	30.0
CHG20140331	2014-03-31 09:01:18.500000	02:25:00.067000	351	H6	9.5	0	19.5	30.0
CHG20140331	2014-03-31 09:01:18.500000	02:25:00.067000	U4	G5	6.5	0	6.5	20.0
CHG20140331	2014-03-31 09:01:18.500000	02:25:00.067000	U6	G4	5.5	4	5.5	14.0
CHG20140331	2014-03-31 09:06:18.433000	02:30:00.000000	710	H6	9.5	0	19.5	30.0
CHG20140331	2014-03-31 09:06:18.433000	02:30:00.000000	702	H6	9.5	0	19.5	30.0
CHG20140331	2014-03-31 09:06:18.433000	02:30:00.000000	340	I6	1.5	0	21.5	30.0
CHG20140331	2014-03-31 09:06:18.433000	02:30:00.000000	351	G5	7.5	6	7.5	26.0
CHG20140331	2014-03-31 09:06:18.433000	02:30:00.000000	U4	G4	2	9	2.0	19.0
CHG20140331	2014-03-31 09:06:18.433000	02:30:00.000000	U6	G4	5	5	5.0	15.0
CHG20140331	2014-03-31 09:11:18.500000	02:35:00.067000	351	G5	9	4	9.0	24.0
CHG20140331	2014-03-31 09:11:18.500000	02:35:00.067000	340	I6	2.5	0	22.5	30.0
CHG20140331	2014-03-31 09:11:18.500000	02:35:00.067000	710	H6	9.5	0	19.5	30.0
CHG20140331	2014-03-31 09:11:18.500000	02:35:00.067000	702	I6	0	0	20.0	30.0
CHG20140331	2014-03-31 09:11:18.500000	02:35:00.067000	U4	G4	6.5	9	6.5	19.0
CHG20140331	2014-03-31 09:11:18.500000	02:35:00.067000	U6	G4	6.5	8	6.5	18.0
CHG20140331	2014-03-31 09:16:18.433000	02:40:00.000000	351	H5	7.5	8	17.5	28.0
CHG20140331	2014-03-31 09:16:18.433000	02:40:00.000000	710	H6	9	0	19.0	30.0
CHG20140331	2014-03-31 09:16:18.433000	02:40:00.000000	702	H6	9.5	0	19.5	30.0
CHG20140331	2014-03-31 09:16:18.433000	02:40:00.000000	U4	G4	6	9	6.0	19.0
CHG20140331	2014-03-31 09:16:18.433000	02:40:00.000000	U6	G4	6	8	6.0	18.0
CHG20140331	2014-03-31 09:21:18.500000	02:45:00.067000	710	G3	7	-10	7.0	-10.0
CHG20140331	2014-03-31 09:21:18.500000	02:45:00.067000	702	I6	0.5	0	20.5	30.0
CHG20140331	2014-03-31 09:21:18.500000	02:45:00.067000	U4	G4	6.5	9	6.5	19.0
CHG20140331	2014-03-31 09:21:18.500000	02:45:00.067000	U6	G4	6.5	8	6.5	18.0
CHG20140331	2014-03-31 09:26:18.433000	02:50:00.000000	U4	G5	7.5	2	7.5	22.0
CHG20140331	2014-03-31 09:26:18.433000	02:50:00.000000	U6	G5	7.5	0	7.5	20.0
