## Supplemental_reproducible_code for "Fighting isn’t sexy in lekking Greater Sage-grouse (*Centrocercus urophasianus*)": CHG20140401_snow_20190708_allmarkers_positions.tsv

Lek_Date_ID	Time_Stamp	Caption_Stamp	Bird_ID	Grid_Stake	X_Offset	Y_Offset	Cartesian_X	Cartesian_Y
CHG20140401	2014-04-01 06:40:43.867000	00:00:53.601000	713	H5	4.5	0	14.5	20.0
CHG20140401	2014-04-01 06:40:43.867000	00:00:53.601000	340	I6	0	0	20.0	30.0
CHG20140401	2014-04-01 06:40:43.867000	00:00:53.601000	710	H6	8.5	2.5	18.5	32.5
CHG20140401	2014-04-01 06:40:43.867000	00:00:53.601000	351	H6	8	1.5	18.0	31.5
CHG20140401	2014-04-01 06:40:43.867000	00:00:53.601000	702	H6	9.5	2	19.5	32.0
CHG20140401	2014-04-01 06:40:43.867000	00:00:53.601000	315	H6	9	0	19.0	30.0
CHG20140401	2014-04-01 06:40:43.867000	00:00:53.601000	U	H4	.5	9.5	10.5	19.5
CHG20140401	2014-04-01 06:44:50.333000	00:05:00.067000	340	I5	1	7	21.0	27.0
CHG20140401	2014-04-01 06:44:50.333000	00:05:00.067000	713	H5	1	5	11.0	25.0
CHG20140401	2014-04-01 06:44:50.333000	00:05:00.067000	315	H6	9	0	19.0	30.0
CHG20140401	2014-04-01 06:44:50.333000	00:05:00.067000	702	H6	9	0	19.0	30.0
CHG20140401	2014-04-01 06:44:50.333000	00:05:00.067000	351	H6	6	1	16.0	31.0
CHG20140401	2014-04-01 06:44:50.333000	00:05:00.067000	710	H6	6	1	16.0	31.0
CHG20140401	2014-04-01 06:44:50.333000	00:05:00.067000	U	G4	9	8	9.0	18.0
CHG20140401	2014-04-01 06:49:51.299000	00:10:01.033000	713	H5	0	0	10.0	20.0
CHG20140401	2014-04-01 06:49:51.299000	00:10:01.033000	340	I6	1	1	21.0	31.0
CHG20140401	2014-04-01 06:49:51.299000	00:10:01.033000	710	H6	7	3	17.0	33.0
CHG20140401	2014-04-01 06:49:51.299000	00:10:01.033000	351	H5	6	6.5	16.0	26.5
CHG20140401	2014-04-01 06:49:51.299000	00:10:01.033000	702	H6	9.5	2	19.5	32.0
CHG20140401	2014-04-01 06:49:51.299000	00:10:01.033000	315	H6	6.5	0	16.5	30.0
CHG20140401	2014-04-01 06:49:51.299000	00:10:01.033000	U	G7	7.5	0	7.5	40.0
CHG20140401	2014-04-01 06:54:50.333000	00:15:00.067000	315	H5	4	2	14.0	22.0
CHG20140401	2014-04-01 06:54:50.333000	00:15:00.067000	351	H5	5	2	15.0	22.0
CHG20140401	2014-04-01 06:54:50.333000	00:15:00.067000	710	H6	5	1	15.0	31.0
CHG20140401	2014-04-01 06:54:50.333000	00:15:00.067000	340	I5	1	9	21.0	29.0
CHG20140401	2014-04-01 06:54:50.333000	00:15:00.067000	713	G5	9	7	9.0	27.0
CHG20140401	2014-04-01 06:54:50.333000	00:15:00.067000	U	G7	9	1	9.0	41.0
CHG20140401	2014-04-01 06:59:50.833000	00:20:00.567000	340	I5	0	9	20.0	29.0
CHG20140401	2014-04-01 06:59:50.833000	00:20:00.567000	710	H6	7	2	17.0	32.0
CHG20140401	2014-04-01 06:59:50.833000	00:20:00.567000	351	H5	6	9	16.0	29.0
CHG20140401	2014-04-01 06:59:50.833000	00:20:00.567000	702	H6	9	1.5	19.0	31.5
CHG20140401	2014-04-01 06:59:50.833000	00:20:00.567000	315	H5	6	9	16.0	29.0
CHG20140401	2014-04-01 06:59:50.833000	00:20:00.567000	U	H7	0	0	10.0	40.0
CHG20140401	2014-04-01 07:04:50.333000	00:25:00.067000	710	H6	7	3	17.0	33.0
CHG20140401	2014-04-01 07:04:50.333000	00:25:00.067000	351	H6	7.5	2	17.5	32.0
CHG20140401	2014-04-01 07:04:50.333000	00:25:00.067000	315	H5	9	7	19.0	27.0
CHG20140401	2014-04-01 07:04:50.333000	00:25:00.067000	702	I6	0	2	20.0	32.0
CHG20140401	2014-04-01 07:04:50.333000	00:25:00.067000	340	I4	1	8	21.0	18.0
CHG20140401	2014-04-01 07:04:50.333000	00:25:00.067000	713	G4	7	4	7.0	14.0
CHG20140401	2014-04-01 07:09:53.167000	00:30:02.901000	713	H5	0	1	10.0	21.0
CHG20140401	2014-04-01 07:09:53.167000	00:30:02.901000	712	I4	3.5	7	23.5	17.0
CHG20140401	2014-04-01 07:09:53.167000	00:30:02.901000	340	I5	3	9.5	23.0	29.5
CHG20140401	2014-04-01 07:09:53.167000	00:30:02.901000	710	H6	7.5	2	17.5	32.0
CHG20140401	2014-04-01 07:09:53.167000	00:30:02.901000	351	H6	7.5	1	17.5	31.0
CHG20140401	2014-04-01 07:09:53.167000	00:30:02.901000	702	I6	0	2	20.0	32.0
CHG20140401	2014-04-01 07:09:53.167000	00:30:02.901000	315	H6	8.5	0	18.5	30.0
CHG20140401	2014-04-01 07:09:53.167000	00:30:02.901000	U	G7	9.5	0	9.5	40.0
CHG20140401	2014-04-01 07:14:50.333000	00:35:00.067000	340	I5	1	8	21.0	28.0
CHG20140401	2014-04-01 07:14:50.333000	00:35:00.067000	702	H5	9.5	8	19.5	28.0
CHG20140401	2014-04-01 07:14:50.333000	00:35:00.067000	713	G5	10	5	10.0	25.0
CHG20140401	2014-04-01 07:14:50.333000	00:35:00.067000	315	H5	7	6	17.0	26.0
CHG20140401	2014-04-01 07:14:50.333000	00:35:00.067000	712	H4	8	4	18.0	14.0
CHG20140401	2014-04-01 07:14:50.333000	00:35:00.067000	351	H5	6	7	16.0	27.0
CHG20140401	2014-04-01 07:14:50.333000	00:35:00.067000	710	H6	8	1	18.0	31.0
CHG20140401	2014-04-01 07:14:50.333000	00:35:00.067000	U	G5	9	8	9.0	28.0
CHG20140401	2014-04-01 07:20:16.399000	00:40:26.133000	713	H4	0	7	10.0	17.0
CHG20140401	2014-04-01 07:20:16.399000	00:40:26.133000	712	I4	2	5.5	22.0	15.5
CHG20140401	2014-04-01 07:20:16.399000	00:40:26.133000	340	I5	0	9	20.0	29.0
CHG20140401	2014-04-01 07:20:16.399000	00:40:26.133000	710	H6	8	2	18.0	32.0
CHG20140401	2014-04-01 07:20:16.399000	00:40:26.133000	351	H5	5	9	15.0	29.0
CHG20140401	2014-04-01 07:20:16.399000	00:40:26.133000	702	H6	9.5	1	19.5	31.0
CHG20140401	2014-04-01 07:20:16.399000	00:40:26.133000	315	H5	4	1	14.0	21.0
CHG20140401	2014-04-01 07:20:16.399000	00:40:26.133000	U	G7	9.5	0	9.5	40.0
CHG20140401	2014-04-01 07:24:50.333000	00:45:00.067000	351	H5	4	5	14.0	25.0
CHG20140401	2014-04-01 07:24:50.333000	00:45:00.067000	702	H6	9	1	19.0	31.0
CHG20140401	2014-04-01 07:24:50.333000	00:45:00.067000	713	H4	0.5	8	10.5	18.0
CHG20140401	2014-04-01 07:24:50.333000	00:45:00.067000	712	H4	8.5	3	18.5	13.0
CHG20140401	2014-04-01 07:24:50.333000	00:45:00.067000	315	H5	3	0	13.0	20.0
CHG20140401	2014-04-01 07:24:50.333000	00:45:00.067000	710	H5	6	5	16.0	25.0
CHG20140401	2014-04-01 07:24:50.333000	00:45:00.067000	340	I5	0	9	20.0	29.0
CHG20140401	2014-04-01 07:24:50.333000	00:45:00.067000	U	H6	9	1	19.0	31.0
CHG20140401	2014-04-01 07:31:59.833000	00:52:09.567000	713	H4	1.5	5	11.5	15.0
CHG20140401	2014-04-01 07:31:59.833000	00:52:09.567000	712	H3	3.5	1.5	13.5	1.5
CHG20140401	2014-04-01 07:31:59.833000	00:52:09.567000	340	I5	1	6	21.0	26.0
CHG20140401	2014-04-01 07:31:59.833000	00:52:09.567000	710	H6	8.5	8.5	18.5	38.5
CHG20140401	2014-04-01 07:31:59.833000	00:52:09.567000	351	H5	5.5	9	15.5	29.0
CHG20140401	2014-04-01 07:31:59.833000	00:52:09.567000	702	H6	9.5	1.5	19.5	31.5
CHG20140401	2014-04-01 07:31:59.833000	00:52:09.567000	315	H6	6	0	16.0	30.0
CHG20140401	2014-04-01 07:31:59.833000	00:52:09.567000	U	G7	9.5	0	9.5	40.0
CHG20140401	2014-04-01 07:34:50.333000	00:55:00.067000	712	H4	3	4	13.0	14.0
CHG20140401	2014-04-01 07:34:50.333000	00:55:00.067000	315	H4	3	4	13.0	14.0
CHG20140401	2014-04-01 07:34:50.333000	00:55:00.067000	351	H5	5	5	15.0	25.0
CHG20140401	2014-04-01 07:34:50.333000	00:55:00.067000	710	H5	7	8	17.0	28.0
CHG20140401	2014-04-01 07:34:50.333000	00:55:00.067000	713	H4	7	8	17.0	18.0
CHG20140401	2014-04-01 07:34:50.333000	00:55:00.067000	702	H6	9.5	1	19.5	31.0
CHG20140401	2014-04-01 07:34:50.333000	00:55:00.067000	340	I6	1	1	21.0	31.0
CHG20140401	2014-04-01 07:34:50.333000	00:55:00.067000	U	H6	0	9	10.0	39.0
CHG20140401	2014-04-01 07:39:32.466000	00:59:42.200000	713	H4	1	4	11.0	14.0
CHG20140401	2014-04-01 07:39:32.466000	00:59:42.200000	340	I5	1.5	8	21.5	28.0
CHG20140401	2014-04-01 07:39:32.466000	00:59:42.200000	710	H6	8.5	1	18.5	31.0
CHG20140401	2014-04-01 07:39:32.466000	00:59:42.200000	351	H5	5	9	15.0	29.0
CHG20140401	2014-04-01 07:39:32.466000	00:59:42.200000	702	H6	9.5	1	19.5	31.0
CHG20140401	2014-04-01 07:39:32.466000	00:59:42.200000	315	H6	9	0	19.0	30.0
CHG20140401	2014-04-01 07:39:32.466000	00:59:42.200000	U	G6	9	8	9.0	38.0
CHG20140401	2014-04-01 07:44:50.333000	01:05:00.067000	713	H4	3	3	13.0	13.0
CHG20140401	2014-04-01 07:44:50.333000	01:05:00.067000	351	H6	6	0	16.0	30.0
CHG20140401	2014-04-01 07:44:50.333000	01:05:00.067000	315	H5	6	8	16.0	28.0
CHG20140401	2014-04-01 07:44:50.333000	01:05:00.067000	710	H6	7	2	17.0	32.0
CHG20140401	2014-04-01 07:44:50.333000	01:05:00.067000	702	H6	7	1	17.0	31.0
CHG20140401	2014-04-01 07:44:50.333000	01:05:00.067000	340	I5	1	3	21.0	23.0
CHG20140401	2014-04-01 07:44:50.333000	01:05:00.067000	U	G6	9	9	9.0	39.0
CHG20140401	2014-04-01 07:49:55.134000	01:10:04.868000	713	H5	0	1.5	10.0	21.5
CHG20140401	2014-04-01 07:49:55.134000	01:10:04.868000	712	H3	9	8	19.0	8.0
CHG20140401	2014-04-01 07:49:55.134000	01:10:04.868000	340	I5	.5	9	20.5	29.0
CHG20140401	2014-04-01 07:49:55.134000	01:10:04.868000	710	H6	7.5	1	17.5	31.0
CHG20140401	2014-04-01 07:49:55.134000	01:10:04.868000	351	H5	7.5	0	17.5	20.0
CHG20140401	2014-04-01 07:49:55.134000	01:10:04.868000	702	H6	9	1	19.0	31.0
CHG20140401	2014-04-01 07:49:55.134000	01:10:04.868000	315	H5	9	9.5	19.0	29.5
CHG20140401	2014-04-01 07:49:55.134000	01:10:04.868000	U	G6	9	9	9.0	39.0
CHG20140401	2014-04-01 07:54:50.333000	01:15:00.067000	713	H4	3	3	13.0	13.0
CHG20140401	2014-04-01 07:54:50.333000	01:15:00.067000	710	H6	7	1	17.0	31.0
CHG20140401	2014-04-01 07:54:50.333000	01:15:00.067000	351	H6	9	1	19.0	31.0
CHG20140401	2014-04-01 07:54:50.333000	01:15:00.067000	702	H6	9	1	19.0	31.0
CHG20140401	2014-04-01 07:54:50.333000	01:15:00.067000	315	H5	9	9	19.0	29.0
CHG20140401	2014-04-01 07:54:50.333000	01:15:00.067000	340	I5	1	5	21.0	25.0
CHG20140401	2014-04-01 07:54:50.333000	01:15:00.067000	U	G6	6	4	6.0	34.0
CHG20140401	2014-04-01 07:59:53.100000	01:20:02.834000	713	G4	7.5	4.5	7.5	14.5
CHG20140401	2014-04-01 07:59:53.100000	01:20:02.834000	340	I5	2	7.5	22.0	27.5
CHG20140401	2014-04-01 07:59:53.100000	01:20:02.834000	710	H6	7	4	17.0	34.0
CHG20140401	2014-04-01 07:59:53.100000	01:20:02.834000	351	H6	7	0	17.0	30.0
CHG20140401	2014-04-01 07:59:53.100000	01:20:02.834000	702	H6	9	1.5	19.0	31.5
CHG20140401	2014-04-01 07:59:53.100000	01:20:02.834000	315	H5	2	5	12.0	25.0
CHG20140401	2014-04-01 07:59:53.100000	01:20:02.834000	U	G6	8.5	9	8.5	39.0
CHG20140401	2014-04-01 08:04:50.333000	01:25:00.067000	351	G4	1	9	1.0	19.0
CHG20140401	2014-04-01 08:04:50.333000	01:25:00.067000	713	G4	8	2	8.0	12.0
CHG20140401	2014-04-01 08:04:50.333000	01:25:00.067000	315	H4	1	9	11.0	19.0
CHG20140401	2014-04-01 08:04:50.333000	01:25:00.067000	710	H6	9	1	19.0	31.0
CHG20140401	2014-04-01 08:04:50.333000	01:25:00.067000	702	H6	9.5	1	19.5	31.0
CHG20140401	2014-04-01 08:04:50.333000	01:25:00.067000	340	I5	1	3	21.0	23.0
CHG20140401	2014-04-01 08:04:50.333000	01:25:00.067000	U	G5	-5	3	-5.0	23.0
CHG20140401	2014-04-01 08:09:51.266000	01:30:01.000000	340	I5	.5	5	20.5	25.0
CHG20140401	2014-04-01 08:09:51.266000	01:30:01.000000	710	H6	9.5	1	19.5	31.0
CHG20140401	2014-04-01 08:09:51.266000	01:30:01.000000	702	I6	0	1	20.0	31.0
CHG20140401	2014-04-01 08:09:51.266000	01:30:01.000000	315	I5	0	8	20.0	28.0
CHG20140401	2014-04-01 08:14:54.033000	01:35:03.767000	713	G3	4	9	4.0	9.0
CHG20140401	2014-04-01 08:14:54.033000	01:35:03.767000	315	H4	6	7	16.0	17.0
CHG20140401	2014-04-01 08:14:54.033000	01:35:03.767000	710	H6	9	1	19.0	31.0
CHG20140401	2014-04-01 08:14:54.033000	01:35:03.767000	702	I6	0	0	20.0	30.0
CHG20140401	2014-04-01 08:14:54.033000	01:35:03.767000	340	I5	0.5	1	20.5	21.0
CHG20140401	2014-04-01 08:19:51.266000	01:40:01.000000	713	G4	3.5	0	3.5	10.0
CHG20140401	2014-04-01 08:19:51.266000	01:40:01.000000	340	I5	9.5	1.5	29.5	21.5
CHG20140401	2014-04-01 08:19:51.266000	01:40:01.000000	710	H6	9.5	1	19.5	31.0
CHG20140401	2014-04-01 08:19:51.266000	01:40:01.000000	702	I6	0	0	20.0	30.0
CHG20140401	2014-04-01 08:19:51.266000	01:40:01.000000	315	H4	5	9	15.0	19.0
CHG20140401	2014-04-01 08:24:50.333000	01:45:00.067000	713	G4	7	2	7.0	12.0
CHG20140401	2014-04-01 08:24:50.333000	01:45:00.067000	315	H4	8	1	18.0	11.0
CHG20140401	2014-04-01 08:24:50.333000	01:45:00.067000	710	H5	9	9	19.0	29.0
CHG20140401	2014-04-01 08:24:50.333000	01:45:00.067000	702	I6	0	0	20.0	30.0
CHG20140401	2014-04-01 08:24:50.333000	01:45:00.067000	340	I5	1	5	21.0	25.0
CHG20140401	2014-04-01 08:29:51.266000	01:50:01.000000	713	G4	9.5	5	9.5	15.0
CHG20140401	2014-04-01 08:29:51.266000	01:50:01.000000	340	I5	9.5	2	29.5	22.0
CHG20140401	2014-04-01 08:29:51.266000	01:50:01.000000	710	H7	5.5	1	15.5	41.0
CHG20140401	2014-04-01 08:29:51.266000	01:50:01.000000	702	I6	1	0	21.0	30.0
CHG20140401	2014-04-01 08:29:51.266000	01:50:01.000000	315	H4	.5	5	10.5	15.0
CHG20140401	2014-04-01 08:34:50.333000	01:55:00.067000	713	G4	10	4	10.0	14.0
CHG20140401	2014-04-01 08:34:50.333000	01:55:00.067000	315	H4	0.5	4	10.5	14.0
CHG20140401	2014-04-01 08:34:50.333000	01:55:00.067000	702	I5	0.5	8	20.5	28.0
CHG20140401	2014-04-01 08:34:50.333000	01:55:00.067000	340	I5	1	5	21.0	25.0
CHG20140401	2014-04-01 08:39:51.266000	02:00:01.000000	713	G4	9.5	4	9.5	14.0
CHG20140401	2014-04-01 08:39:51.266000	02:00:01.000000	340	I6	1.5	0	21.5	30.0
CHG20140401	2014-04-01 08:39:51.266000	02:00:01.000000	702	I6	.5	0	20.5	30.0
CHG20140401	2014-04-01 08:39:51.266000	02:00:01.000000	315	H4	.5	5	10.5	15.0
CHG20140401	2014-04-01 08:44:50.333000	02:05:00.067000	713	H4	0	7	10.0	17.0
CHG20140401	2014-04-01 08:44:50.333000	02:05:00.067000	315	H4	2	8	12.0	18.0
CHG20140401	2014-04-01 08:44:50.333000	02:05:00.067000	702	H5	9	7	19.0	27.0
CHG20140401	2014-04-01 08:44:50.333000	02:05:00.067000	340	I5	0	5	20.0	25.0
CHG20140401	2014-04-01 08:49:51.266000	02:10:01.000000	713	G4	9	6	9.0	16.0
CHG20140401	2014-04-01 08:49:51.266000	02:10:01.000000	340	I6	0	0	20.0	30.0
CHG20140401	2014-04-01 08:49:51.266000	02:10:01.000000	702	I6	0	0	20.0	30.0
CHG20140401	2014-04-01 08:49:51.266000	02:10:01.000000	315	G4	9.5	5.5	9.5	15.5
CHG20140401	2014-04-01 08:54:50.333000	02:15:00.067000	713	H4	0	4	10.0	14.0
CHG20140401	2014-04-01 08:54:50.333000	02:15:00.067000	315	H4	2	5	12.0	15.0
CHG20140401	2014-04-01 08:54:50.333000	02:15:00.067000	702	H5	9.5	9	19.5	29.0
CHG20140401	2014-04-01 08:54:50.333000	02:15:00.067000	340	I5	0.5	9	20.5	29.0
CHG20140401	2014-04-01 08:59:51.266000	02:20:01.000000	713	H4	0	5	10.0	15.0
CHG20140401	2014-04-01 08:59:51.266000	02:20:01.000000	315	H4	1	6	11.0	16.0
CHG20140401	2014-04-01 09:04:50.333000	02:25:00.067000	713	H4	0.5	3	10.5	13.0
CHG20140401	2014-04-01 09:04:50.333000	02:25:00.067000	315	H4	1	3	11.0	13.0
CHG20140401	2014-04-01 09:09:51.266000	02:30:01.000000	713	H4	1	5	11.0	15.0
CHG20140401	2014-04-01 09:09:51.266000	02:30:01.000000	315	I3	2	0	22.0	0.0
CHG20140401	2014-04-01 09:14:50.333000	02:35:00.067000	713	H4	1	2	11.0	12.0
CHG20140401	2014-04-01 09:14:50.333000	02:35:00.067000	315	H4	2	3	12.0	13.0
CHG20140401	2014-04-01 09:14:50.333000	02:35:00.067000	702	H6	8	0	18.0	30.0
CHG20140401	2014-04-01 09:19:51.266000	02:40:01.000000	713	H4	.5	6.5	10.5	16.5
CHG20140401	2014-04-01 09:19:51.266000	02:40:01.000000	702	H5	8.5	9	18.5	29.0
CHG20140401	2014-04-01 09:19:51.266000	02:40:01.000000	315	H5	9	9	19.0	29.0
CHG20140401	2014-04-01 09:24:50.333000	02:45:00.067000	713	H4	2	4	12.0	14.0
CHG20140401	2014-04-01 09:24:50.333000	02:45:00.067000	702	H5	8	8	18.0	28.0
CHG20140401	2014-04-01 09:24:50.333000	02:45:00.067000	315	H5	8.5	8	18.5	28.0
CHG20140401	2014-04-01 09:29:51.266000	02:50:01.000000	713	H4	2	6.5	12.0	16.5
CHG20140401	2014-04-01 09:29:51.266000	02:50:01.000000	702	H6	8	0	18.0	30.0
CHG20140401	2014-04-01 09:29:51.266000	02:50:01.000000	315	H5	8	9.5	18.0	29.5
