## Supplemental_reproducible_code for "Fighting isn’t sexy in lekking Greater Sage-grouse (*Centrocercus urophasianus*)": CHG20140402_snow_20200113_allmarkers_positions.tsv

Lek_Date_ID	Time_Stamp	Caption_Stamp	Bird_ID	Grid_Stake	X_Offset	Y_Offset	Cartesian_X	Cartesian_Y
CHG20140402	2014-04-02 06:47:35.567000	00:05:00.067000	315	I3	0	9	20.0	9.0
CHG20140402	2014-04-02 06:47:35.567000	00:05:00.067000	340	I5	1	7.5	21.0	27.5
CHG20140402	2014-04-02 06:47:35.567000	00:05:00.067000	351	H5	6	6	16.0	26.0
CHG20140402	2014-04-02 06:47:35.567000	00:05:00.067000	702	H5	6.5	6	16.5	26.0
CHG20140402	2014-04-02 06:47:35.567000	00:05:00.067000	710	H5	5	8	15.0	28.0
CHG20140402	2014-04-02 06:47:35.567000	00:05:00.067000	713	G4	3	2	3.0	12.0
CHG20140402	2014-04-02 06:52:35.500000	00:10:00.000000	315	H5	9	9	19.0	29.0
CHG20140402	2014-04-02 06:52:35.500000	00:10:00.000000	340	I5	2.5	7	22.5	27.0
CHG20140402	2014-04-02 06:52:35.500000	00:10:00.000000	351	H5	6	8	16.0	28.0
CHG20140402	2014-04-02 06:52:35.500000	00:10:00.000000	702	H5	9.5	9	19.5	29.0
CHG20140402	2014-04-02 06:52:35.500000	00:10:00.000000	710	H6	5.5	0	15.5	30.0
CHG20140402	2014-04-02 06:52:35.500000	00:10:00.000000	713	G4	9	7	9.0	17.0
CHG20140402	2014-04-02 06:57:35.567000	00:15:00.067000	315	I5	0	9.5	20.0	29.5
CHG20140402	2014-04-02 06:57:35.567000	00:15:00.067000	340	I5	1	8	21.0	28.0
CHG20140402	2014-04-02 06:57:35.567000	00:15:00.067000	351	H5	5	6	15.0	26.0
CHG20140402	2014-04-02 06:57:35.567000	00:15:00.067000	702	H5	9	9	19.0	29.0
CHG20140402	2014-04-02 06:57:35.567000	00:15:00.067000	710	H6	6.5	0	16.5	30.0
CHG20140402	2014-04-02 06:57:35.567000	00:15:00.067000	711	G5	1.5	4	1.5	24.0
CHG20140402	2014-04-02 06:57:35.567000	00:15:00.067000	713	H4	2.5	4	12.5	14.0
CHG20140402	2014-04-02 07:02:35.500000	00:20:00.000000	315	H5	1.5	2	11.5	22.0
CHG20140402	2014-04-02 07:02:35.500000	00:20:00.000000	340	I5	0.5	6	20.5	26.0
CHG20140402	2014-04-02 07:02:35.500000	00:20:00.000000	351	H5	2	8	12.0	28.0
CHG20140402	2014-04-02 07:02:35.500000	00:20:00.000000	702	H5	7.5	9	17.5	29.0
CHG20140402	2014-04-02 07:02:35.500000	00:20:00.000000	710	H6	5	0	15.0	30.0
CHG20140402	2014-04-02 07:02:35.500000	00:20:00.000000	711	G6	2.5	1	2.5	31.0
CHG20140402	2014-04-02 07:02:35.500000	00:20:00.000000	713	H4	1	9	11.0	19.0
CHG20140402	2014-04-02 07:07:35.567000	00:25:00.067000	315	H5	7.5	5	17.5	25.0
CHG20140402	2014-04-02 07:07:35.567000	00:25:00.067000	340	I5	0.5	6.5	20.5	26.5
CHG20140402	2014-04-02 07:07:35.567000	00:25:00.067000	351	H5	4.5	6	14.5	26.0
CHG20140402	2014-04-02 07:07:35.567000	00:25:00.067000	702	H5	8.5	9	18.5	29.0
CHG20140402	2014-04-02 07:07:35.567000	00:25:00.067000	710	H6	5	0.5	15.0	30.5
CHG20140402	2014-04-02 07:07:35.567000	00:25:00.067000	711	G6	5.5	0	5.5	30.0
CHG20140402	2014-04-02 07:07:35.567000	00:25:00.067000	713	G4	9	5	9.0	15.0
CHG20140402	2014-04-02 07:12:35.500000	00:30:00.000000	315	H5	8	5	18.0	25.0
CHG20140402	2014-04-02 07:12:35.500000	00:30:00.000000	340	I5	1	6	21.0	26.0
CHG20140402	2014-04-02 07:12:35.500000	00:30:00.000000	351	H5	5	5	15.0	25.0
CHG20140402	2014-04-02 07:12:35.500000	00:30:00.000000	702	H5	8.5	9	18.5	29.0
CHG20140402	2014-04-02 07:12:35.500000	00:30:00.000000	710	H5	6.5	9	16.5	29.0
CHG20140402	2014-04-02 07:12:35.500000	00:30:00.000000	711	G6	5	2	5.0	32.0
CHG20140402	2014-04-02 07:12:35.500000	00:30:00.000000	713	H4	2.5	2.5	12.5	12.5
CHG20140402	2014-04-02 07:17:35.567000	00:35:00.067000	315	H5	8.5	8.5	18.5	28.5
CHG20140402	2014-04-02 07:17:35.567000	00:35:00.067000	340	I5	1.5	7	21.5	27.0
CHG20140402	2014-04-02 07:17:35.567000	00:35:00.067000	351	H5	5.5	8	15.5	28.0
CHG20140402	2014-04-02 07:17:35.567000	00:35:00.067000	702	H5	8	8	18.0	28.0
CHG20140402	2014-04-02 07:17:35.567000	00:35:00.067000	710	H5	6	9	16.0	29.0
CHG20140402	2014-04-02 07:22:35.500000	00:40:00.000000	315	H5	8.5	7	18.5	27.0
CHG20140402	2014-04-02 07:22:35.500000	00:40:00.000000	340	I5	4	9	24.0	29.0
CHG20140402	2014-04-02 07:22:35.500000	00:40:00.000000	351	H5	6	8.5	16.0	28.5
CHG20140402	2014-04-02 07:22:35.500000	00:40:00.000000	702	I5	2	9	22.0	29.0
CHG20140402	2014-04-02 07:22:35.500000	00:40:00.000000	710	H5	6.5	9	16.5	29.0
CHG20140402	2014-04-02 07:22:35.500000	00:40:00.000000	711	G6	8	9	8.0	39.0
CHG20140402	2014-04-02 07:22:35.500000	00:40:00.000000	713	H4	2	3	12.0	13.0
CHG20140402	2014-04-02 07:27:35.567000	00:45:00.067000	315	H5	6.5	1	16.5	21.0
CHG20140402	2014-04-02 07:27:35.567000	00:45:00.067000	340	I5	3.5	9	23.5	29.0
CHG20140402	2014-04-02 07:27:35.567000	00:45:00.067000	351	H5	5	8	15.0	28.0
CHG20140402	2014-04-02 07:27:35.567000	00:45:00.067000	702	I6	1.5	0	21.5	30.0
CHG20140402	2014-04-02 07:27:35.567000	00:45:00.067000	710	H5	5	9	15.0	29.0
CHG20140402	2014-04-02 07:27:35.567000	00:45:00.067000	711	G6	6	2	6.0	32.0
CHG20140402	2014-04-02 07:32:35.500000	00:50:00.000000	315	I5	0	7.5	20.0	27.5
CHG20140402	2014-04-02 07:32:35.500000	00:50:00.000000	340	I5	5	9.5	25.0	29.5
CHG20140402	2014-04-02 07:32:35.500000	00:50:00.000000	351	H6	6.5	0	16.5	30.0
CHG20140402	2014-04-02 07:32:35.500000	00:50:00.000000	702	I6	0	0	20.0	30.0
CHG20140402	2014-04-02 07:32:35.500000	00:50:00.000000	710	H6	7	0	17.0	30.0
CHG20140402	2014-04-02 07:32:35.500000	00:50:00.000000	711	G6	7	2	7.0	32.0
CHG20140402	2014-04-02 07:32:35.500000	00:50:00.000000	712	G3	-3	1	-3.0	1.0
CHG20140402	2014-04-02 07:32:35.500000	00:50:00.000000	713	H4	3	4	13.0	14.0
CHG20140402	2014-04-02 07:37:35.567000	00:55:00.067000	315	I5	0	9	20.0	29.0
CHG20140402	2014-04-02 07:37:35.567000	00:55:00.067000	351	I5	4	7	24.0	27.0
CHG20140402	2014-04-02 07:37:35.567000	00:55:00.067000	702	I6	0.5	0	20.5	30.0
CHG20140402	2014-04-02 07:37:35.567000	00:55:00.067000	710	H6	8	1.5	18.0	31.5
CHG20140402	2014-04-02 07:37:35.567000	00:55:00.067000	711	G5	8.5	9	8.5	29.0
CHG20140402	2014-04-02 07:37:35.567000	00:55:00.067000	713	H4	3	3	13.0	13.0
CHG20140402	2014-04-02 07:42:35.500000	01:00:00.000000	315	I5	0.5	1	20.5	21.0
CHG20140402	2014-04-02 07:42:35.500000	01:00:00.000000	340	I5	3.5	9	23.5	29.0
CHG20140402	2014-04-02 07:42:35.500000	01:00:00.000000	351	H5	4.5	6	14.5	26.0
CHG20140402	2014-04-02 07:42:35.500000	01:00:00.000000	702	I6	1	0	21.0	30.0
CHG20140402	2014-04-02 07:42:35.500000	01:00:00.000000	710	H6	7	0.5	17.0	30.5
CHG20140402	2014-04-02 07:42:35.500000	01:00:00.000000	711	G5	6	8	6.0	28.0
CHG20140402	2014-04-02 07:47:35.567000	01:05:00.067000	315	I5	0	9.5	20.0	29.5
CHG20140402	2014-04-02 07:47:35.567000	01:05:00.067000	340	I5	3	9	23.0	29.0
CHG20140402	2014-04-02 07:47:35.567000	01:05:00.067000	351	H5	5	8	15.0	28.0
CHG20140402	2014-04-02 07:47:35.567000	01:05:00.067000	702	I6	0.5	0	20.5	30.0
CHG20140402	2014-04-02 07:47:35.567000	01:05:00.067000	710	H6	5	0	15.0	30.0
CHG20140402	2014-04-02 07:47:35.567000	01:05:00.067000	711	G6	9.5	8	9.5	38.0
CHG20140402	2014-04-02 07:47:35.567000	01:05:00.067000	712	H3	9.5	3	19.5	3.0
CHG20140402	2014-04-02 07:47:35.567000	01:05:00.067000	713	H4	3	8	13.0	18.0
CHG20140402	2014-04-02 07:52:35.500000	01:10:00.000000	315	H5	6	2	16.0	22.0
CHG20140402	2014-04-02 07:52:35.500000	01:10:00.000000	340	I5	2.5	9	22.5	29.0
CHG20140402	2014-04-02 07:52:35.500000	01:10:00.000000	351	H5	5	7	15.0	27.0
CHG20140402	2014-04-02 07:52:35.500000	01:10:00.000000	702	I6	0.5	0	20.5	30.0
CHG20140402	2014-04-02 07:52:35.500000	01:10:00.000000	710	H6	7	1.5	17.0	31.5
CHG20140402	2014-04-02 07:52:35.500000	01:10:00.000000	711	G5	1.5	3	1.5	23.0
CHG20140402	2014-04-02 07:52:35.500000	01:10:00.000000	712	H3	2.5	2	12.5	2.0
CHG20140402	2014-04-02 07:52:35.500000	01:10:00.000000	713	G4	7	5	7.0	15.0
CHG20140402	2014-04-02 07:57:35.567000	01:15:00.067000	315	H5	8	6	18.0	26.0
CHG20140402	2014-04-02 07:57:35.567000	01:15:00.067000	340	I6	2	7	22.0	37.0
CHG20140402	2014-04-02 07:57:35.567000	01:15:00.067000	351	H5	5	8	15.0	28.0
CHG20140402	2014-04-02 07:57:35.567000	01:15:00.067000	702	H6	8.5	1	18.5	31.0
CHG20140402	2014-04-02 07:57:35.567000	01:15:00.067000	710	H6	5	0	15.0	30.0
CHG20140402	2014-04-02 07:57:35.567000	01:15:00.067000	711	G5	4	9	4.0	29.0
CHG20140402	2014-04-02 07:57:35.567000	01:15:00.067000	712	H3	1	1	11.0	1.0
CHG20140402	2014-04-02 07:57:35.567000	01:15:00.067000	713	G4	4.5	3	4.5	13.0
CHG20140402	2014-04-02 08:02:35.500000	01:20:00.000000	315	H4	8	7	18.0	17.0
CHG20140402	2014-04-02 08:02:35.500000	01:20:00.000000	340	I5	0.5	5	20.5	25.0
CHG20140402	2014-04-02 08:02:35.500000	01:20:00.000000	351	H5	5	7	15.0	27.0
CHG20140402	2014-04-02 08:02:35.500000	01:20:00.000000	702	H5	8	8	18.0	28.0
CHG20140402	2014-04-02 08:02:35.500000	01:20:00.000000	710	H6	6.5	0.5	16.5	30.5
CHG20140402	2014-04-02 08:02:35.500000	01:20:00.000000	711	G6	7	0	7.0	30.0
CHG20140402	2014-04-02 08:02:35.500000	01:20:00.000000	712	H3	7	8	17.0	8.0
CHG20140402	2014-04-02 08:02:35.500000	01:20:00.000000	713	G4	8	9	8.0	19.0
CHG20140402	2014-04-02 08:07:35.567000	01:25:00.067000	315	H5	5	0	15.0	20.0
CHG20140402	2014-04-02 08:07:35.567000	01:25:00.067000	340	I5	0.5	3	20.5	23.0
CHG20140402	2014-04-02 08:07:35.567000	01:25:00.067000	351	H5	4	7	14.0	27.0
CHG20140402	2014-04-02 08:07:35.567000	01:25:00.067000	702	H5	7.5	9	17.5	29.0
CHG20140402	2014-04-02 08:07:35.567000	01:25:00.067000	710	H6	6	0	16.0	30.0
CHG20140402	2014-04-02 08:07:35.567000	01:25:00.067000	711	G5	6.5	9	6.5	29.0
CHG20140402	2014-04-02 08:07:35.567000	01:25:00.067000	712	H3	8	6	18.0	6.0
CHG20140402	2014-04-02 08:07:35.567000	01:25:00.067000	713	G4	1	1	1.0	11.0
CHG20140402	2014-04-02 08:12:35.500000	01:30:00.000000	315	H5	2	5	12.0	25.0
CHG20140402	2014-04-02 08:12:35.500000	01:30:00.000000	340	I5	0.5	3	20.5	23.0
CHG20140402	2014-04-02 08:12:35.500000	01:30:00.000000	351	H5	2.5	5	12.5	25.0
CHG20140402	2014-04-02 08:12:35.500000	01:30:00.000000	702	H5	7.5	9	17.5	29.0
CHG20140402	2014-04-02 08:12:35.500000	01:30:00.000000	710	H5	7	9	17.0	29.0
CHG20140402	2014-04-02 08:12:35.500000	01:30:00.000000	711	G5	6	9	6.0	29.0
CHG20140402	2014-04-02 08:12:35.500000	01:30:00.000000	712	H3	6.5	8	16.5	8.0
CHG20140402	2014-04-02 08:17:35.567000	01:35:00.067000	315	H5	7	4	17.0	24.0
CHG20140402	2014-04-02 08:17:35.567000	01:35:00.067000	340	I5	0.5	3	20.5	23.0
CHG20140402	2014-04-02 08:17:35.567000	01:35:00.067000	351	H5	2.5	6	12.5	26.0
CHG20140402	2014-04-02 08:17:35.567000	01:35:00.067000	702	H5	7.5	8	17.5	28.0
CHG20140402	2014-04-02 08:17:35.567000	01:35:00.067000	710	H5	7	8	17.0	28.0
CHG20140402	2014-04-02 08:22:35.500000	01:40:00.000000	315	H5	8	9	18.0	29.0
CHG20140402	2014-04-02 08:22:35.500000	01:40:00.000000	340	I5	0.5	9	20.5	29.0
CHG20140402	2014-04-02 08:22:35.500000	01:40:00.000000	351	H5	4	5	14.0	25.0
CHG20140402	2014-04-02 08:22:35.500000	01:40:00.000000	702	I5	0.5	9.5	20.5	29.5
CHG20140402	2014-04-02 08:22:35.500000	01:40:00.000000	710	I5	5	8	25.0	28.0
CHG20140402	2014-04-02 08:27:35.567000	01:45:00.067000	315	H4	6.5	3	16.5	13.0
CHG20140402	2014-04-02 08:27:35.567000	01:45:00.067000	340	I5	0.5	9	20.5	29.0
CHG20140402	2014-04-02 08:27:35.567000	01:45:00.067000	351	H5	5.5	8	15.5	28.0
CHG20140402	2014-04-02 08:27:35.567000	01:45:00.067000	702	I5	0.5	9.5	20.5	29.5
CHG20140402	2014-04-02 08:27:35.567000	01:45:00.067000	710	H5	5	8	15.0	28.0
CHG20140402	2014-04-02 08:32:35.500000	01:50:00.000000	315	H4	2.5	1	12.5	11.0
CHG20140402	2014-04-02 08:32:35.500000	01:50:00.000000	340	I5	0.5	9	20.5	29.0
CHG20140402	2014-04-02 08:32:35.500000	01:50:00.000000	351	H4	4	7	14.0	17.0
CHG20140402	2014-04-02 08:32:35.500000	01:50:00.000000	702	I5	0	9.5	20.0	29.5
CHG20140402	2014-04-02 08:32:35.500000	01:50:00.000000	710	H5	4	8	14.0	28.0
CHG20140402	2014-04-02 08:37:35.567000	01:55:00.067000	315	H5	8.5	8	18.5	28.0
CHG20140402	2014-04-02 08:37:35.567000	01:55:00.067000	340	I5	0.5	8	20.5	28.0
CHG20140402	2014-04-02 08:37:35.567000	01:55:00.067000	702	H5	8.5	9	18.5	29.0
CHG20140402	2014-04-02 08:37:35.567000	01:55:00.067000	710	H6	7.5	0	17.5	30.0
CHG20140402	2014-04-02 08:42:35.500000	02:00:00.000000	315	H4	9.5	3	19.5	13.0
CHG20140402	2014-04-02 08:42:35.500000	02:00:00.000000	340	I6	3	0	23.0	30.0
CHG20140402	2014-04-02 08:42:35.500000	02:00:00.000000	702	I6	2.5	1	22.5	31.0
