## Supplemental_reproducible_code for "Fighting isn’t sexy in lekking Greater Sage-grouse (*Centrocercus urophasianus*)": CHG20140403_snow_20200113_allmarkers_positions.tsv

Lek_Date_ID	Time_Stamp	Caption_Stamp	Bird_ID	Grid_Stake	X_Offset	Y_Offset	Cartesian_X	Cartesian_Y
CHG20140403	2014-04-03 06:42:58.900000	00:05:00.067000	711	G6	7	0	7.0	30.0
CHG20140403	2014-04-03 06:42:58.900000	00:05:00.067000	705	H5	2	2	12.0	22.0
CHG20140403	2014-04-03 06:42:58.900000	00:05:00.067000	351	H6	7	0	17.0	30.0
CHG20140403	2014-04-03 06:42:58.900000	00:05:00.067000	713	H4	4.5	8	14.5	18.0
CHG20140403	2014-04-03 06:42:58.900000	00:05:00.067000	710	H6	7	1	17.0	31.0
CHG20140403	2014-04-03 06:42:58.900000	00:05:00.067000	315	H5	8.5	5	18.5	25.0
CHG20140403	2014-04-03 06:42:58.900000	00:05:00.067000	702	H6	9.5	0	19.5	30.0
CHG20140403	2014-04-03 06:42:58.900000	00:05:00.067000	340	I6	2.5	0	22.5	30.0
CHG20140403	2014-04-03 06:47:58.833000	00:10:00.000000	711	G6	5	0	5.0	30.0
CHG20140403	2014-04-03 06:47:58.833000	00:10:00.000000	705	H5	1	6	11.0	26.0
CHG20140403	2014-04-03 06:47:58.833000	00:10:00.000000	351	H5	6.5	9	16.5	29.0
CHG20140403	2014-04-03 06:47:58.833000	00:10:00.000000	713	H4	1	8	11.0	18.0
CHG20140403	2014-04-03 06:47:58.833000	00:10:00.000000	710	H6	8	2	18.0	32.0
CHG20140403	2014-04-03 06:47:58.833000	00:10:00.000000	315	H6	9	0	19.0	30.0
CHG20140403	2014-04-03 06:47:58.833000	00:10:00.000000	702	I6	0.5	0	20.5	30.0
CHG20140403	2014-04-03 06:47:58.833000	00:10:00.000000	340	I6	3	1	23.0	31.0
CHG20140403	2014-04-03 06:52:58.900000	00:15:00.067000	711	H6	1.5	1	11.5	31.0
CHG20140403	2014-04-03 06:52:58.900000	00:15:00.067000	705	H5	0.5	6	10.5	26.0
CHG20140403	2014-04-03 06:52:58.900000	00:15:00.067000	351	H6	7	0	17.0	30.0
CHG20140403	2014-04-03 06:52:58.900000	00:15:00.067000	713	H4	2.5	7	12.5	17.0
CHG20140403	2014-04-03 06:52:58.900000	00:15:00.067000	710	H6	7.5	3	17.5	33.0
CHG20140403	2014-04-03 06:52:58.900000	00:15:00.067000	315	H6	9.5	0	19.5	30.0
CHG20140403	2014-04-03 06:52:58.900000	00:15:00.067000	702	I6	0	0	20.0	30.0
CHG20140403	2014-04-03 06:52:58.900000	00:15:00.067000	340	I6	2.5	0	22.5	30.0
CHG20140403	2014-04-03 06:57:58.833000	00:20:00.000000	705	G5	9	0	9.0	20.0
CHG20140403	2014-04-03 06:57:58.833000	00:20:00.000000	351	H6	7.5	0	17.5	30.0
CHG20140403	2014-04-03 06:57:58.833000	00:20:00.000000	713	G4	9	8	9.0	18.0
CHG20140403	2014-04-03 06:57:58.833000	00:20:00.000000	710	H6	7.5	2	17.5	32.0
CHG20140403	2014-04-03 06:57:58.833000	00:20:00.000000	315	H5	9.5	9	19.5	29.0
CHG20140403	2014-04-03 06:57:58.833000	00:20:00.000000	702	I6	0.5	0	20.5	30.0
CHG20140403	2014-04-03 06:57:58.833000	00:20:00.000000	340	I6	2.5	0	22.5	30.0
CHG20140403	2014-04-03 06:57:58.833000	00:20:00.000000	714	G4	-2	2	-2.0	12.0
CHG20140403	2014-04-03 07:02:58.900000	00:25:00.067000	705	H5	0	0	10.0	20.0
CHG20140403	2014-04-03 07:02:58.900000	00:25:00.067000	351	H5	7	9	17.0	29.0
CHG20140403	2014-04-03 07:02:58.900000	00:25:00.067000	713	G4	9.5	9	9.5	19.0
CHG20140403	2014-04-03 07:02:58.900000	00:25:00.067000	710	H6	8	3	18.0	33.0
CHG20140403	2014-04-03 07:02:58.900000	00:25:00.067000	315	I4	7.5	0	27.5	10.0
CHG20140403	2014-04-03 07:02:58.900000	00:25:00.067000	702	I6	2	2	22.0	32.0
CHG20140403	2014-04-03 07:02:58.900000	00:25:00.067000	340	I6	4	0	24.0	30.0
CHG20140403	2014-04-03 07:02:58.900000	00:25:00.067000	714	G4	0.5	2	0.5	12.0
CHG20140403	2014-04-03 07:07:58.833000	00:30:00.000000	705	H4	0	9	10.0	19.0
CHG20140403	2014-04-03 07:07:58.833000	00:30:00.000000	351	H6	7.5	1	17.5	31.0
CHG20140403	2014-04-03 07:07:58.833000	00:30:00.000000	713	G4	-2	1	-2.0	11.0
CHG20140403	2014-04-03 07:07:58.833000	00:30:00.000000	710	H6	7.5	1	17.5	31.0
CHG20140403	2014-04-03 07:07:58.833000	00:30:00.000000	315	H5	9	8	19.0	28.0
CHG20140403	2014-04-03 07:07:58.833000	00:30:00.000000	702	I6	3.5	1	23.5	31.0
CHG20140403	2014-04-03 07:07:58.833000	00:30:00.000000	340	I6	4	0	24.0	30.0
CHG20140403	2014-04-03 07:07:58.833000	00:30:00.000000	714	G4	-3	1	-3.0	11.0
CHG20140403	2014-04-03 07:12:58.900000	00:35:00.067000	713	H4	3	8	13.0	18.0
CHG20140403	2014-04-03 07:12:58.900000	00:35:00.067000	705	H5	1	5	11.0	25.0
CHG20140403	2014-04-03 07:12:58.900000	00:35:00.067000	710	H6	7.5	4	17.5	34.0
CHG20140403	2014-04-03 07:12:58.900000	00:35:00.067000	351	H5	1	6	11.0	26.0
CHG20140403	2014-04-03 07:12:58.900000	00:35:00.067000	315	H5	8.5	9	18.5	29.0
CHG20140403	2014-04-03 07:12:58.900000	00:35:00.067000	702	I6	2.5	1	22.5	31.0
CHG20140403	2014-04-03 07:12:58.900000	00:35:00.067000	340	I6	4.5	0	24.5	30.0
CHG20140403	2014-04-03 07:17:58.833000	00:40:00.000000	705	G6	5.5	0	5.5	30.0
CHG20140403	2014-04-03 07:17:58.833000	00:40:00.000000	710	H6	7	3	17.0	33.0
CHG20140403	2014-04-03 07:17:58.833000	00:40:00.000000	351	H5	6	9	16.0	29.0
CHG20140403	2014-04-03 07:17:58.833000	00:40:00.000000	315	H5	9	9	19.0	29.0
CHG20140403	2014-04-03 07:17:58.833000	00:40:00.000000	702	I6	2	1	22.0	31.0
CHG20140403	2014-04-03 07:17:58.833000	00:40:00.000000	340	I6	4	0	24.0	30.0
CHG20140403	2014-04-03 07:22:58.900000	00:45:00.067000	713	H4	2	7	12.0	17.0
CHG20140403	2014-04-03 07:22:58.900000	00:45:00.067000	705	G5	8	5	8.0	25.0
CHG20140403	2014-04-03 07:22:58.900000	00:45:00.067000	710	H6	9	0	19.0	30.0
CHG20140403	2014-04-03 07:22:58.900000	00:45:00.067000	351	H6	1	0	11.0	30.0
CHG20140403	2014-04-03 07:22:58.900000	00:45:00.067000	315	H4	3	7	13.0	17.0
CHG20140403	2014-04-03 07:22:58.900000	00:45:00.067000	702	H6	9.5	0	19.5	30.0
CHG20140403	2014-04-03 07:22:58.900000	00:45:00.067000	340	I6	2	0	22.0	30.0
CHG20140403	2014-04-03 07:27:58.833000	00:50:00.000000	713	H4	3	9	13.0	19.0
CHG20140403	2014-04-03 07:27:58.833000	00:50:00.000000	705	H5	0.5	0	10.5	20.0
CHG20140403	2014-04-03 07:27:58.833000	00:50:00.000000	710	H6	7	0	17.0	30.0
CHG20140403	2014-04-03 07:27:58.833000	00:50:00.000000	351	H5	5.5	7	15.5	27.0
CHG20140403	2014-04-03 07:27:58.833000	00:50:00.000000	315	H5	8.5	5	18.5	25.0
CHG20140403	2014-04-03 07:27:58.833000	00:50:00.000000	702	I6	0.5	1	20.5	31.0
CHG20140403	2014-04-03 07:27:58.833000	00:50:00.000000	340	I6	3	1	23.0	31.0
CHG20140403	2014-04-03 07:32:58.900000	00:55:00.067000	713	H4	1	9	11.0	19.0
CHG20140403	2014-04-03 07:32:58.900000	00:55:00.067000	705	H4	1.5	9	11.5	19.0
CHG20140403	2014-04-03 07:32:58.900000	00:55:00.067000	710	H6	6.5	2	16.5	32.0
CHG20140403	2014-04-03 07:32:58.900000	00:55:00.067000	351	H5	6	9	16.0	29.0
CHG20140403	2014-04-03 07:32:58.900000	00:55:00.067000	315	H5	8.5	9	18.5	29.0
CHG20140403	2014-04-03 07:32:58.900000	00:55:00.067000	702	H6	9	1	19.0	31.0
CHG20140403	2014-04-03 07:32:58.900000	00:55:00.067000	340	I6	2	0	22.0	30.0
CHG20140403	2014-04-03 07:37:58.833000	01:00:00.000000	713	H5	3	0	13.0	20.0
CHG20140403	2014-04-03 07:37:58.833000	01:00:00.000000	705	G5	9.5	6	9.5	26.0
CHG20140403	2014-04-03 07:37:58.833000	01:00:00.000000	710	H6	7.5	1	17.5	31.0
CHG20140403	2014-04-03 07:37:58.833000	01:00:00.000000	351	H6	7	0	17.0	30.0
CHG20140403	2014-04-03 07:37:58.833000	01:00:00.000000	315	H6	8.5	0	18.5	30.0
CHG20140403	2014-04-03 07:37:58.833000	01:00:00.000000	702	H6	8	1	18.0	31.0
CHG20140403	2014-04-03 07:37:58.833000	01:00:00.000000	340	I6	3	0	23.0	30.0
CHG20140403	2014-04-03 07:42:58.900000	01:05:00.067000	705	H5	0	0	10.0	20.0
CHG20140403	2014-04-03 07:42:58.900000	01:05:00.067000	713	H4	2.5	7	12.5	17.0
CHG20140403	2014-04-03 07:42:58.900000	01:05:00.067000	351	H5	5.5	9	15.5	29.0
CHG20140403	2014-04-03 07:42:58.900000	01:05:00.067000	710	H6	6.5	0	16.5	30.0
CHG20140403	2014-04-03 07:42:58.900000	01:05:00.067000	315	H5	6.5	0	16.5	20.0
CHG20140403	2014-04-03 07:42:58.900000	01:05:00.067000	702	I6	1	1	21.0	31.0
CHG20140403	2014-04-03 07:42:58.900000	01:05:00.067000	340	I5	4	9	24.0	29.0
CHG20140403	2014-04-03 07:47:58.833000	01:10:00.000000	705	H5	0.5	2	10.5	22.0
CHG20140403	2014-04-03 07:47:58.833000	01:10:00.000000	713	H4	2.5	8	12.5	18.0
CHG20140403	2014-04-03 07:47:58.833000	01:10:00.000000	351	H5	0	9	10.0	29.0
CHG20140403	2014-04-03 07:47:58.833000	01:10:00.000000	710	H6	8.5	0	18.5	30.0
CHG20140403	2014-04-03 07:47:58.833000	01:10:00.000000	315	H5	4	1	14.0	21.0
CHG20140403	2014-04-03 07:47:58.833000	01:10:00.000000	702	H6	9	0	19.0	30.0
CHG20140403	2014-04-03 07:47:58.833000	01:10:00.000000	340	I6	3	0	23.0	30.0
CHG20140403	2014-04-03 07:52:58.900000	01:15:00.067000	705	H5	0	0	10.0	20.0
CHG20140403	2014-04-03 07:52:58.900000	01:15:00.067000	713	G4	-1.5	5	-1.5	15.0
CHG20140403	2014-04-03 07:52:58.900000	01:15:00.067000	351	H5	6.5	8	16.5	28.0
CHG20140403	2014-04-03 07:52:58.900000	01:15:00.067000	710	H6	7	1	17.0	31.0
CHG20140403	2014-04-03 07:52:58.900000	01:15:00.067000	315	H5	3.5	0	13.5	20.0
CHG20140403	2014-04-03 07:52:58.900000	01:15:00.067000	702	I6	1	0	21.0	30.0
CHG20140403	2014-04-03 07:52:58.900000	01:15:00.067000	340	I6	2	1	22.0	31.0
CHG20140403	2014-04-03 07:57:58.833000	01:20:00.000000	705	G5	7.5	2	7.5	22.0
CHG20140403	2014-04-03 07:57:58.833000	01:20:00.000000	713	H4	2	7	12.0	17.0
CHG20140403	2014-04-03 07:57:58.833000	01:20:00.000000	351	H6	6.5	0	16.5	30.0
CHG20140403	2014-04-03 07:57:58.833000	01:20:00.000000	710	H6	6.5	1	16.5	31.0
CHG20140403	2014-04-03 07:57:58.833000	01:20:00.000000	315	H4	4	9	14.0	19.0
CHG20140403	2014-04-03 07:57:58.833000	01:20:00.000000	702	I6	0.5	1	20.5	31.0
CHG20140403	2014-04-03 07:57:58.833000	01:20:00.000000	340	I6	2	0	22.0	30.0
CHG20140403	2014-04-03 08:02:58.900000	01:25:00.067000	705	H5	1	5	11.0	25.0
CHG20140403	2014-04-03 08:02:58.900000	01:25:00.067000	713	H4	2.5	8	12.5	18.0
CHG20140403	2014-04-03 08:02:58.900000	01:25:00.067000	351	H6	5.5	0	15.5	30.0
CHG20140403	2014-04-03 08:02:58.900000	01:25:00.067000	710	H6	7	2	17.0	32.0
CHG20140403	2014-04-03 08:02:58.900000	01:25:00.067000	315	H5	8	9	18.0	29.0
CHG20140403	2014-04-03 08:02:58.900000	01:25:00.067000	702	I6	1	1	21.0	31.0
CHG20140403	2014-04-03 08:02:58.900000	01:25:00.067000	340	I6	4	0	24.0	30.0
CHG20140403	2014-04-03 08:07:58.833000	01:30:00.000000	705	H5	0.5	0	10.5	20.0
CHG20140403	2014-04-03 08:07:58.833000	01:30:00.000000	713	H4	1.5	8	11.5	18.0
CHG20140403	2014-04-03 08:07:58.833000	01:30:00.000000	351	H5	6.5	8	16.5	28.0
CHG20140403	2014-04-03 08:07:58.833000	01:30:00.000000	710	H6	7	1	17.0	31.0
CHG20140403	2014-04-03 08:07:58.833000	01:30:00.000000	315	H5	7	4	17.0	24.0
CHG20140403	2014-04-03 08:07:58.833000	01:30:00.000000	702	I6	0	0	20.0	30.0
CHG20140403	2014-04-03 08:07:58.833000	01:30:00.000000	340	I6	2	0	22.0	30.0
CHG20140403	2014-04-03 08:12:58.900000	01:35:00.067000	705	G5	7	9	7.0	29.0
CHG20140403	2014-04-03 08:12:58.900000	01:35:00.067000	713	H4	2	6	12.0	16.0
CHG20140403	2014-04-03 08:12:58.900000	01:35:00.067000	710	H6	8	1	18.0	31.0
CHG20140403	2014-04-03 08:12:58.900000	01:35:00.067000	351	H5	7	9	17.0	29.0
CHG20140403	2014-04-03 08:12:58.900000	01:35:00.067000	315	H4	5	8	15.0	18.0
CHG20140403	2014-04-03 08:12:58.900000	01:35:00.067000	702	H6	9	1	19.0	31.0
CHG20140403	2014-04-03 08:12:58.900000	01:35:00.067000	340	I5	1.5	9	21.5	29.0
CHG20140403	2014-04-03 08:17:58.833000	01:40:00.000000	705	G4	9	8	9.0	18.0
CHG20140403	2014-04-03 08:17:58.833000	01:40:00.000000	713	H4	0	7	10.0	17.0
CHG20140403	2014-04-03 08:17:58.833000	01:40:00.000000	710	H6	5.5	0	15.5	30.0
CHG20140403	2014-04-03 08:17:58.833000	01:40:00.000000	351	H6	5	0	15.0	30.0
CHG20140403	2014-04-03 08:17:58.833000	01:40:00.000000	315	H4	5.5	8	15.5	18.0
CHG20140403	2014-04-03 08:17:58.833000	01:40:00.000000	702	H6	9.5	0	19.5	30.0
CHG20140403	2014-04-03 08:17:58.833000	01:40:00.000000	340	I6	2.5	0	22.5	30.0
CHG20140403	2014-04-03 08:22:58.900000	01:45:00.067000	705	G5	9.5	5	9.5	25.0
CHG20140403	2014-04-03 08:22:58.900000	01:45:00.067000	713	G4	-1	1	-1.0	11.0
CHG20140403	2014-04-03 08:22:58.900000	01:45:00.067000	710	H6	5.5	1	15.5	31.0
CHG20140403	2014-04-03 08:22:58.900000	01:45:00.067000	351	H6	1.5	0	11.5	30.0
CHG20140403	2014-04-03 08:22:58.900000	01:45:00.067000	315	H4	6.5	7	16.5	17.0
CHG20140403	2014-04-03 08:22:58.900000	01:45:00.067000	702	H6	9.5	1	19.5	31.0
CHG20140403	2014-04-03 08:22:58.900000	01:45:00.067000	340	I6	2	0	22.0	30.0
CHG20140403	2014-04-03 08:27:58.833000	01:50:00.000000	705	H5	0	7	10.0	27.0
CHG20140403	2014-04-03 08:27:58.833000	01:50:00.000000	713	H4	0.5	7	10.5	17.0
CHG20140403	2014-04-03 08:27:58.833000	01:50:00.000000	710	H6	6	2	16.0	32.0
CHG20140403	2014-04-03 08:27:58.833000	01:50:00.000000	351	H6	1	0	11.0	30.0
CHG20140403	2014-04-03 08:27:58.833000	01:50:00.000000	315	H5	5	5	15.0	25.0
CHG20140403	2014-04-03 08:27:58.833000	01:50:00.000000	702	I6	0.5	0	20.5	30.0
CHG20140403	2014-04-03 08:27:58.833000	01:50:00.000000	340	I6	1.5	0	21.5	30.0
CHG20140403	2014-04-03 08:32:58.900000	01:55:00.067000	705	G4	9	9	9.0	19.0
CHG20140403	2014-04-03 08:32:58.900000	01:55:00.067000	713	G4	9.5	9	9.5	19.0
CHG20140403	2014-04-03 08:32:58.900000	01:55:00.067000	710	H6	7	0	17.0	30.0
CHG20140403	2014-04-03 08:32:58.900000	01:55:00.067000	351	H5	7	9	17.0	29.0
CHG20140403	2014-04-03 08:32:58.900000	01:55:00.067000	315	H5	6.5	8	16.5	28.0
CHG20140403	2014-04-03 08:32:58.900000	01:55:00.067000	702	I6	1	0	21.0	30.0
CHG20140403	2014-04-03 08:32:58.900000	01:55:00.067000	340	I6	2	0	22.0	30.0
CHG20140403	2014-04-03 08:37:58.833000	02:00:00.000000	705	G5	8.5	0	8.5	20.0
CHG20140403	2014-04-03 08:37:58.833000	02:00:00.000000	713	G4	9	9	9.0	19.0
CHG20140403	2014-04-03 08:37:58.833000	02:00:00.000000	351	H6	7.5	0	17.5	30.0
CHG20140403	2014-04-03 08:37:58.833000	02:00:00.000000	315	H6	8	0	18.0	30.0
CHG20140403	2014-04-03 08:37:58.833000	02:00:00.000000	702	I6	1	0	21.0	30.0
CHG20140403	2014-04-03 08:37:58.833000	02:00:00.000000	340	I6	1.5	0	21.5	30.0
CHG20140403	2014-04-03 08:42:58.900000	02:05:00.067000	705	H5	0.5	0	10.5	20.0
CHG20140403	2014-04-03 08:42:58.900000	02:05:00.067000	713	H4	1	8	11.0	18.0
CHG20140403	2014-04-03 08:42:58.900000	02:05:00.067000	351	H6	7	0	17.0	30.0
CHG20140403	2014-04-03 08:42:58.900000	02:05:00.067000	315	H5	6	1	16.0	21.0
CHG20140403	2014-04-03 08:42:58.900000	02:05:00.067000	702	H6	9.5	1	19.5	31.0
CHG20140403	2014-04-03 08:42:58.900000	02:05:00.067000	340	I6	4	0	24.0	30.0
CHG20140403	2014-04-03 08:47:58.833000	02:10:00.000000	713	H4	1.5	8	11.5	18.0
CHG20140403	2014-04-03 08:47:58.833000	02:10:00.000000	315	H4	5	8	15.0	18.0
CHG20140403	2014-04-03 08:52:58.900000	02:15:00.067000	713	H4	1.5	8	11.5	18.0
CHG20140403	2014-04-03 08:52:58.900000	02:15:00.067000	315	H4	4	8	14.0	18.0
