## Supplemental_reproducible_code for "Fighting isn’t sexy in lekking Greater Sage-grouse (*Centrocercus urophasianus*)": CHG20140404_snow_20181206_allmarkers_positions.tsv

Lek_Date_ID	Time_Stamp	Caption_Stamp	Bird_ID	Grid_Stake	X_Offset	Y_Offset	Cartesian_X	Cartesian_Y
CHG20140404	2014-04-04 06:35:45.767000	00:05:00.067000	711	G6	5	0	5.0	30.0
CHG20140404	2014-04-04 06:35:45.767000	00:05:00.067000	705	H4	1	8	11.0	18.0
CHG20140404	2014-04-04 06:35:45.767000	00:05:00.067000	713	H4	1.5	7	11.5	17.0
CHG20140404	2014-04-04 06:35:45.767000	00:05:00.067000	351	H5	6	9	16.0	29.0
CHG20140404	2014-04-04 06:35:45.767000	00:05:00.067000	710	H6	7.5	3	17.5	33.0
CHG20140404	2014-04-04 06:35:45.767000	00:05:00.067000	315	H5	8	5	18.0	25.0
CHG20140404	2014-04-04 06:35:45.767000	00:05:00.067000	702	H6	9.5	1	19.5	31.0
CHG20140404	2014-04-04 06:35:45.767000	00:05:00.067000	340	I6	3	0	23.0	30.0
CHG20140404	2014-04-04 06:40:45.700000	00:10:00.000000	711	G6	8	1	8.0	31.0
CHG20140404	2014-04-04 06:40:45.700000	00:10:00.000000	705	H5	1.5	0	11.5	20.0
CHG20140404	2014-04-04 06:40:45.700000	00:10:00.000000	713	H4	4	5	14.0	15.0
CHG20140404	2014-04-04 06:40:45.700000	00:10:00.000000	351	H6	7	0	17.0	30.0
CHG20140404	2014-04-04 06:40:45.700000	00:10:00.000000	710	H6	7	2	17.0	32.0
CHG20140404	2014-04-04 06:40:45.700000	00:10:00.000000	315	H5	9	7	19.0	27.0
CHG20140404	2014-04-04 06:40:45.700000	00:10:00.000000	702	I6	0	0	20.0	30.0
CHG20140404	2014-04-04 06:40:45.700000	00:10:00.000000	340	I6	2.5	0	22.5	30.0
CHG20140404	2014-04-04 06:40:45.700000	00:10:00.000000	717	G3	-3	0	-3.0	0.0
CHG20140404	2014-04-04 06:40:45.700000	00:10:00.000000	715	G3	2.5	9	2.5	9.0
CHG20140404	2014-04-04 06:45:45.767000	00:15:00.067000	711	G6	7.5	2	7.5	32.0
CHG20140404	2014-04-04 06:45:45.767000	00:15:00.067000	705	H5	2	4	12.0	24.0
CHG20140404	2014-04-04 06:45:45.767000	00:15:00.067000	713	G4	8.5	3	8.5	13.0
CHG20140404	2014-04-04 06:45:45.767000	00:15:00.067000	351	H6	7.5	1	17.5	31.0
CHG20140404	2014-04-04 06:45:45.767000	00:15:00.067000	710	H6	7	2	17.0	32.0
CHG20140404	2014-04-04 06:45:45.767000	00:15:00.067000	315	H5	8.5	9	18.5	29.0
CHG20140404	2014-04-04 06:45:45.767000	00:15:00.067000	702	I6	0	0	20.0	30.0
CHG20140404	2014-04-04 06:45:45.767000	00:15:00.067000	340	I6	2.5	0	22.5	30.0
CHG20140404	2014-04-04 06:45:45.767000	00:15:00.067000	717	G3	-2	1	-2.0	1.0
CHG20140404	2014-04-04 06:45:45.767000	00:15:00.067000	715	G4	-2	0	-2.0	10.0
