## Supplemental_reproducible_code for "Fighting isn’t sexy in lekking Greater Sage-grouse (*Centrocercus urophasianus*)": CHG20140405_snow_20181206_allmarkers_positions.tsv

Lek_Date_ID	Time_Stamp	Caption_Stamp	Bird_ID	Grid_Stake	X_Offset	Y_Offset	Cartesian_X	Cartesian_Y
CHG20140405	2014-04-05 06:36:47.066000	00:10:00.000000	715	G4	-3.5	2	-3.5	12.0
CHG20140405	2014-04-05 06:36:47.066000	00:10:00.000000	711	G7	3	1	3.0	41.0
CHG20140405	2014-04-05 06:36:47.066000	00:10:00.000000	713	G4	9.5	7	9.5	17.0
CHG20140405	2014-04-05 06:36:47.066000	00:10:00.000000	315	H4	4.5	9	14.5	19.0
CHG20140405	2014-04-05 06:36:47.066000	00:10:00.000000	710	H6	7.5	1	17.5	31.0
CHG20140405	2014-04-05 06:36:47.066000	00:10:00.000000	702	H6	8	1	18.0	31.0
CHG20140405	2014-04-05 06:36:47.066000	00:10:00.000000	340	I6	2	5	22.0	35.0
CHG20140405	2014-04-05 06:36:47.066000	00:10:00.000000	718	G5	5.5	7	5.5	27.0
CHG20140405	2014-04-05 06:36:47.066000	00:10:00.000000	351	G5	6.5	7	6.5	27.0
CHG20140405	2014-04-05 06:41:47.133000	00:15:00.067000	715	G4	-4.5	0	-4.5	10.0
CHG20140405	2014-04-05 06:41:47.133000	00:15:00.067000	711	G5	3	9	3.0	29.0
CHG20140405	2014-04-05 06:41:47.133000	00:15:00.067000	713	H4	0.5	4	10.5	14.0
CHG20140405	2014-04-05 06:41:47.133000	00:15:00.067000	315	H5	5.5	0	15.5	20.0
CHG20140405	2014-04-05 06:41:47.133000	00:15:00.067000	710	H5	5.5	9	15.5	29.0
CHG20140405	2014-04-05 06:41:47.133000	00:15:00.067000	702	H6	8.5	2	18.5	32.0
CHG20140405	2014-04-05 06:41:47.133000	00:15:00.067000	340	I6	2	2	22.0	32.0
CHG20140405	2014-04-05 06:41:47.133000	00:15:00.067000	718	G5	5.5	9	5.5	29.0
CHG20140405	2014-04-05 06:41:47.133000	00:15:00.067000	351	H5	2.5	9	12.5	29.0
CHG20140405	2014-04-05 06:46:47.066000	00:20:00.000000	711	G7	4	0	4.0	40.0
CHG20140405	2014-04-05 06:46:47.066000	00:20:00.000000	713	G4	7.5	6	7.5	16.0
CHG20140405	2014-04-05 06:46:47.066000	00:20:00.000000	315	H5	9	8	19.0	28.0
CHG20140405	2014-04-05 06:46:47.066000	00:20:00.000000	710	H7	8.5	0	18.5	40.0
CHG20140405	2014-04-05 06:46:47.066000	00:20:00.000000	702	I6	0	0	20.0	30.0
CHG20140405	2014-04-05 06:46:47.066000	00:20:00.000000	340	I6	3	1	23.0	31.0
CHG20140405	2014-04-05 06:46:47.066000	00:20:00.000000	718	G6	3	0	3.0	30.0
CHG20140405	2014-04-05 06:46:47.066000	00:20:00.000000	351	H5	5.5	9	15.5	29.0
CHG20140405	2014-04-05 06:51:47.133000	00:25:00.067000	715	G4	-0.5	7	-0.5	17.0
CHG20140405	2014-04-05 06:51:47.133000	00:25:00.067000	713	H5	2.5	1	12.5	21.0
CHG20140405	2014-04-05 06:51:47.133000	00:25:00.067000	315	H5	8.5	9	18.5	29.0
CHG20140405	2014-04-05 06:51:47.133000	00:25:00.067000	710	H6	8	9	18.0	39.0
CHG20140405	2014-04-05 06:51:47.133000	00:25:00.067000	702	H6	9.5	5	19.5	35.0
CHG20140405	2014-04-05 06:51:47.133000	00:25:00.067000	340	I6	2.5	0	22.5	30.0
CHG20140405	2014-04-05 06:51:47.133000	00:25:00.067000	718	G5	2.5	8	2.5	28.0
CHG20140405	2014-04-05 06:51:47.133000	00:25:00.067000	351	H5	5.5	8	15.5	28.0
CHG20140405	2014-04-05 06:56:47.066000	00:30:00.000000	715	G4	-0.5	5	-0.5	15.0
CHG20140405	2014-04-05 06:56:47.066000	00:30:00.000000	711	G7	3	1	3.0	41.0
CHG20140405	2014-04-05 06:56:47.066000	00:30:00.000000	713	H5	3.5	0	13.5	20.0
CHG20140405	2014-04-05 06:56:47.066000	00:30:00.000000	315	I6	0.5	0	20.5	30.0
CHG20140405	2014-04-05 06:56:47.066000	00:30:00.000000	710	H6	7.5	8	17.5	38.0
CHG20140405	2014-04-05 06:56:47.066000	00:30:00.000000	702	I6	1.5	4	21.5	34.0
CHG20140405	2014-04-05 06:56:47.066000	00:30:00.000000	340	I6	4	0	24.0	30.0
CHG20140405	2014-04-05 06:56:47.066000	00:30:00.000000	718	G7	6	2	6.0	42.0
CHG20140405	2014-04-05 06:56:47.066000	00:30:00.000000	351	H6	8	5	18.0	35.0
CHG20140405	2014-04-05 07:01:47.133000	00:35:00.067000	715	G4	-0.5	4	-0.5	14.0
CHG20140405	2014-04-05 07:01:47.133000	00:35:00.067000	718	G7	9.5	0	9.5	40.0
CHG20140405	2014-04-05 07:01:47.133000	00:35:00.067000	713	H4	0.5	9	10.5	19.0
CHG20140405	2014-04-05 07:01:47.133000	00:35:00.067000	710	H7	9	0	19.0	40.0
CHG20140405	2014-04-05 07:01:47.133000	00:35:00.067000	351	H6	7.5	1	17.5	31.0
CHG20140405	2014-04-05 07:01:47.133000	00:35:00.067000	315	H5	9.5	9	19.5	29.0
CHG20140405	2014-04-05 07:01:47.133000	00:35:00.067000	340	I5	4	9	24.0	29.0
CHG20140405	2014-04-05 07:06:47.066000	00:40:00.000000	715	G4	0.5	2	0.5	12.0
CHG20140405	2014-04-05 07:06:47.066000	00:40:00.000000	718	G6	9	6	9.0	36.0
CHG20140405	2014-04-05 07:06:47.066000	00:40:00.000000	713	H4	2.5	8	12.5	18.0
CHG20140405	2014-04-05 07:06:47.066000	00:40:00.000000	710	H6	7.5	9	17.5	39.0
CHG20140405	2014-04-05 07:06:47.066000	00:40:00.000000	351	H6	7.5	2	17.5	32.0
CHG20140405	2014-04-05 07:06:47.066000	00:40:00.000000	315	H6	9	1	19.0	31.0
CHG20140405	2014-04-05 07:06:47.066000	00:40:00.000000	702	H6	9.5	1	19.5	31.0
CHG20140405	2014-04-05 07:06:47.066000	00:40:00.000000	340	I6	2.5	3	22.5	33.0
CHG20140405	2014-04-05 07:11:47.133000	00:45:00.067000	715	G4	-0.5	0	-0.5	10.0
CHG20140405	2014-04-05 07:11:47.133000	00:45:00.067000	718	G6	9.5	0	9.5	30.0
CHG20140405	2014-04-05 07:11:47.133000	00:45:00.067000	713	H4	3	8	13.0	18.0
CHG20140405	2014-04-05 07:11:47.133000	00:45:00.067000	710	H6	7.5	7	17.5	37.0
CHG20140405	2014-04-05 07:11:47.133000	00:45:00.067000	351	H6	7.5	6	17.5	36.0
CHG20140405	2014-04-05 07:11:47.133000	00:45:00.067000	315	I5	0	8	20.0	28.0
CHG20140405	2014-04-05 07:11:47.133000	00:45:00.067000	702	I6	3.5	6	23.5	36.0
CHG20140405	2014-04-05 07:11:47.133000	00:45:00.067000	340	I6	4	0	24.0	30.0
CHG20140405	2014-04-05 07:16:47.066000	00:50:00.000000	715	G4	-1.5	2	-1.5	12.0
CHG20140405	2014-04-05 07:16:47.066000	00:50:00.000000	718	G7	9	0	9.0	40.0
CHG20140405	2014-04-05 07:16:47.066000	00:50:00.000000	713	G4	0	2	0.0	12.0
CHG20140405	2014-04-05 07:16:47.066000	00:50:00.000000	710	H7	9	0	19.0	40.0
CHG20140405	2014-04-05 07:16:47.066000	00:50:00.000000	351	H6	6.5	0	16.5	30.0
CHG20140405	2014-04-05 07:16:47.066000	00:50:00.000000	315	H6	9.5	0	19.5	30.0
CHG20140405	2014-04-05 07:16:47.066000	00:50:00.000000	702	I6	3	8	23.0	38.0
CHG20140405	2014-04-05 07:16:47.066000	00:50:00.000000	340	I6	4	0	24.0	30.0
CHG20140405	2014-04-05 07:21:47.133000	00:55:00.067000	715	G4	-1.5	6	-1.5	16.0
CHG20140405	2014-04-05 07:21:47.133000	00:55:00.067000	718	G7	9.5	0	9.5	40.0
CHG20140405	2014-04-05 07:21:47.133000	00:55:00.067000	713	H4	4	8	14.0	18.0
CHG20140405	2014-04-05 07:21:47.133000	00:55:00.067000	710	H7	7.5	0	17.5	40.0
CHG20140405	2014-04-05 07:21:47.133000	00:55:00.067000	351	H6	7.5	3	17.5	33.0
CHG20140405	2014-04-05 07:21:47.133000	00:55:00.067000	315	H6	9	2	19.0	32.0
CHG20140405	2014-04-05 07:21:47.133000	00:55:00.067000	702	I6	0	3	20.0	33.0
CHG20140405	2014-04-05 07:21:47.133000	00:55:00.067000	340	I6	3	7	23.0	37.0
CHG20140405	2014-04-05 07:26:47.066000	01:00:00.000000	718	H7	0	0	10.0	40.0
CHG20140405	2014-04-05 07:26:47.066000	01:00:00.000000	713	H4	6	9	16.0	19.0
CHG20140405	2014-04-05 07:26:47.066000	01:00:00.000000	710	H6	7.5	6	17.5	36.0
CHG20140405	2014-04-05 07:26:47.066000	01:00:00.000000	351	H6	8	0	18.0	30.0
CHG20140405	2014-04-05 07:26:47.066000	01:00:00.000000	315	H6	9.5	0	19.5	30.0
CHG20140405	2014-04-05 07:26:47.066000	01:00:00.000000	702	H6	8.5	0	18.5	30.0
CHG20140405	2014-04-05 07:26:47.066000	01:00:00.000000	340	I6	3	1	23.0	31.0
CHG20140405	2014-04-05 07:31:47.133000	01:05:00.067000	718	G5	2	4	2.0	24.0
CHG20140405	2014-04-05 07:31:47.133000	01:05:00.067000	710	H6	6	0	16.0	30.0
CHG20140405	2014-04-05 07:31:47.133000	01:05:00.067000	713	H4	4.5	6	14.5	16.0
CHG20140405	2014-04-05 07:31:47.133000	01:05:00.067000	351	G5	3.5	6	3.5	26.0
CHG20140405	2014-04-05 07:31:47.133000	01:05:00.067000	702	I6	0	0	20.0	30.0
CHG20140405	2014-04-05 07:31:47.133000	01:05:00.067000	315	H4	4.5	7	14.5	17.0
CHG20140405	2014-04-05 07:31:47.133000	01:05:00.067000	340	I6	3.5	0	23.5	30.0
CHG20140405	2014-04-05 07:36:47.066000	01:10:00.000000	718	G5	3	8	3.0	28.0
CHG20140405	2014-04-05 07:36:47.066000	01:10:00.000000	715	G4	-2.5	2	-2.5	12.0
CHG20140405	2014-04-05 07:36:47.066000	01:10:00.000000	710	H6	6	0	16.0	30.0
CHG20140405	2014-04-05 07:36:47.066000	01:10:00.000000	713	H4	4	7	14.0	17.0
CHG20140405	2014-04-05 07:36:47.066000	01:10:00.000000	351	H6	6.5	0	16.5	30.0
CHG20140405	2014-04-05 07:36:47.066000	01:10:00.000000	702	I6	1	1	21.0	31.0
CHG20140405	2014-04-05 07:36:47.066000	01:10:00.000000	315	H4	4.5	8	14.5	18.0
CHG20140405	2014-04-05 07:36:47.066000	01:10:00.000000	340	I6	2	3	22.0	33.0
CHG20140405	2014-04-05 07:41:47.133000	01:15:00.067000	718	G5	3	6	3.0	26.0
CHG20140405	2014-04-05 07:41:47.133000	01:15:00.067000	715	G4	-0.5	7	-0.5	17.0
CHG20140405	2014-04-05 07:41:47.133000	01:15:00.067000	710	H6	8	5	18.0	35.0
CHG20140405	2014-04-05 07:41:47.133000	01:15:00.067000	713	H4	4	8	14.0	18.0
CHG20140405	2014-04-05 07:41:47.133000	01:15:00.067000	351	H5	6	6	16.0	26.0
CHG20140405	2014-04-05 07:41:47.133000	01:15:00.067000	702	I6	2	4	22.0	34.0
CHG20140405	2014-04-05 07:41:47.133000	01:15:00.067000	340	I6	3.5	1	23.5	31.0
CHG20140405	2014-04-05 07:46:47.066000	01:20:00.000000	718	G5	3.5	3	3.5	23.0
CHG20140405	2014-04-05 07:46:47.066000	01:20:00.000000	715	G4	-1	4	-1.0	14.0
CHG20140405	2014-04-05 07:46:47.066000	01:20:00.000000	710	H6	8.5	5	18.5	35.0
CHG20140405	2014-04-05 07:46:47.066000	01:20:00.000000	713	H4	4	7	14.0	17.0
CHG20140405	2014-04-05 07:46:47.066000	01:20:00.000000	351	H5	5	7	15.0	27.0
CHG20140405	2014-04-05 07:46:47.066000	01:20:00.000000	702	I6	2	6	22.0	36.0
CHG20140405	2014-04-05 07:46:47.066000	01:20:00.000000	315	H4	4.5	8	14.5	18.0
CHG20140405	2014-04-05 07:46:47.066000	01:20:00.000000	340	I6	3.5	0	23.5	30.0
CHG20140405	2014-04-05 07:51:47.133000	01:25:00.067000	718	G5	5.5	6	5.5	26.0
CHG20140405	2014-04-05 07:51:47.133000	01:25:00.067000	710	H6	9.5	6	19.5	36.0
CHG20140405	2014-04-05 07:51:47.133000	01:25:00.067000	713	H4	3.5	7	13.5	17.0
CHG20140405	2014-04-05 07:51:47.133000	01:25:00.067000	351	H5	5.5	6	15.5	26.0
CHG20140405	2014-04-05 07:51:47.133000	01:25:00.067000	702	I6	1	4	21.0	34.0
CHG20140405	2014-04-05 07:51:47.133000	01:25:00.067000	315	H4	4.5	8	14.5	18.0
CHG20140405	2014-04-05 07:51:47.133000	01:25:00.067000	340	I6	4	1	24.0	31.0
CHG20140405	2014-04-05 07:56:47.066000	01:30:00.000000	718	G5	6.5	5	6.5	25.0
CHG20140405	2014-04-05 07:56:47.066000	01:30:00.000000	715	G4	0.5	5	0.5	15.0
CHG20140405	2014-04-05 07:56:47.066000	01:30:00.000000	710	I6	0	6	20.0	36.0
CHG20140405	2014-04-05 07:56:47.066000	01:30:00.000000	713	H4	3.5	7	13.5	17.0
CHG20140405	2014-04-05 07:56:47.066000	01:30:00.000000	351	H5	5	7	15.0	27.0
CHG20140405	2014-04-05 07:56:47.066000	01:30:00.000000	702	I6	0	6	20.0	36.0
CHG20140405	2014-04-05 07:56:47.066000	01:30:00.000000	315	H4	4	8	14.0	18.0
CHG20140405	2014-04-05 07:56:47.066000	01:30:00.000000	340	I6	3.5	0	23.5	30.0
CHG20140405	2014-04-05 08:01:47.133000	01:35:00.067000	715	G4	-0.5	6	-0.5	16.0
CHG20140405	2014-04-05 08:01:47.133000	01:35:00.067000	718	G5	6	4	6.0	24.0
CHG20140405	2014-04-05 08:01:47.133000	01:35:00.067000	713	G5	6	0	6.0	20.0
CHG20140405	2014-04-05 08:01:47.133000	01:35:00.067000	315	H5	4	3	14.0	23.0
CHG20140405	2014-04-05 08:01:47.133000	01:35:00.067000	351	H5	3.5	6	13.5	26.0
CHG20140405	2014-04-05 08:01:47.133000	01:35:00.067000	710	H6	9.5	5	19.5	35.0
CHG20140405	2014-04-05 08:01:47.133000	01:35:00.067000	702	I6	0	5	20.0	35.0
CHG20140405	2014-04-05 08:01:47.133000	01:35:00.067000	340	I5	2	9	22.0	29.0
CHG20140405	2014-04-05 08:06:47.066000	01:40:00.000000	715	G4	-1.5	4	-1.5	14.0
CHG20140405	2014-04-05 08:06:47.066000	01:40:00.000000	718	G5	2	5	2.0	25.0
CHG20140405	2014-04-05 08:06:47.066000	01:40:00.000000	713	G4	8	0	8.0	10.0
CHG20140405	2014-04-05 08:06:47.066000	01:40:00.000000	315	H6	7	1	17.0	31.0
CHG20140405	2014-04-05 08:06:47.066000	01:40:00.000000	351	H6	6.5	0	16.5	30.0
CHG20140405	2014-04-05 08:06:47.066000	01:40:00.000000	710	H6	7.5	2	17.5	32.0
CHG20140405	2014-04-05 08:06:47.066000	01:40:00.000000	702	I6	1	0	21.0	30.0
CHG20140405	2014-04-05 08:06:47.066000	01:40:00.000000	340	I6	1.5	0	21.5	30.0
CHG20140405	2014-04-05 08:11:47.133000	01:45:00.067000	715	G4	-1	3	-1.0	13.0
CHG20140405	2014-04-05 08:11:47.133000	01:45:00.067000	718	G5	8	3	8.0	23.0
CHG20140405	2014-04-05 08:11:47.133000	01:45:00.067000	713	G5	8.5	2	8.5	22.0
CHG20140405	2014-04-05 08:11:47.133000	01:45:00.067000	315	H4	9.5	4	19.5	14.0
CHG20140405	2014-04-05 08:11:47.133000	01:45:00.067000	351	H6	6.5	0	16.5	30.0
CHG20140405	2014-04-05 08:11:47.133000	01:45:00.067000	710	H6	7	0	17.0	30.0
CHG20140405	2014-04-05 08:11:47.133000	01:45:00.067000	702	I6	1	0	21.0	30.0
CHG20140405	2014-04-05 08:11:47.133000	01:45:00.067000	340	I6	1.5	1	21.5	31.0
CHG20140405	2014-04-05 08:16:47.066000	01:50:00.000000	715	G4	-1	3	-1.0	13.0
CHG20140405	2014-04-05 08:16:47.066000	01:50:00.000000	718	G5	8	5	8.0	25.0
CHG20140405	2014-04-05 08:16:47.066000	01:50:00.000000	713	G4	3.5	5	3.5	15.0
CHG20140405	2014-04-05 08:16:47.066000	01:50:00.000000	351	H6	5.5	0	15.5	30.0
CHG20140405	2014-04-05 08:16:47.066000	01:50:00.000000	710	H6	6	0	16.0	30.0
CHG20140405	2014-04-05 08:16:47.066000	01:50:00.000000	702	I6	1	0	21.0	30.0
CHG20140405	2014-04-05 08:16:47.066000	01:50:00.000000	340	I6	1.5	0	21.5	30.0
CHG20140405	2014-04-05 08:21:47.133000	01:55:00.067000	715	G4	-0.5	0	-0.5	10.0
CHG20140405	2014-04-05 08:21:47.133000	01:55:00.067000	718	G5	7.5	4	7.5	24.0
CHG20140405	2014-04-05 08:21:47.133000	01:55:00.067000	713	G4	-0.5	2	-0.5	12.0
CHG20140405	2014-04-05 08:21:47.133000	01:55:00.067000	315	H5	5	1	15.0	21.0
CHG20140405	2014-04-05 08:21:47.133000	01:55:00.067000	351	H6	5	1	15.0	31.0
CHG20140405	2014-04-05 08:21:47.133000	01:55:00.067000	710	H6	5.5	0	15.5	30.0
CHG20140405	2014-04-05 08:21:47.133000	01:55:00.067000	702	I6	1	0	21.0	30.0
CHG20140405	2014-04-05 08:21:47.133000	01:55:00.067000	340	I6	1.5	0	21.5	30.0
CHG20140405	2014-04-05 08:26:47.066000	02:00:00.000000	715	G4	-0.5	0	-0.5	10.0
CHG20140405	2014-04-05 08:26:47.066000	02:00:00.000000	718	G5	9.5	0	9.5	20.0
CHG20140405	2014-04-05 08:26:47.066000	02:00:00.000000	713	G4	-0.5	2	-0.5	12.0
CHG20140405	2014-04-05 08:26:47.066000	02:00:00.000000	351	H5	4.5	9	14.5	29.0
CHG20140405	2014-04-05 08:26:47.066000	02:00:00.000000	710	H5	5	9	15.0	29.0
CHG20140405	2014-04-05 08:26:47.066000	02:00:00.000000	702	I6	1	0	21.0	30.0
CHG20140405	2014-04-05 08:26:47.066000	02:00:00.000000	340	I6	1.5	0	21.5	30.0
CHG20140405	2014-04-05 08:31:47.133000	02:05:00.067000	715	G4	-1	4	-1.0	14.0
CHG20140405	2014-04-05 08:31:47.133000	02:05:00.067000	718	G5	8.5	2	8.5	22.0
CHG20140405	2014-04-05 08:31:47.133000	02:05:00.067000	713	G4	-0.5	4	-0.5	14.0
CHG20140405	2014-04-05 08:31:47.133000	02:05:00.067000	351	H6	4	0	14.0	30.0
CHG20140405	2014-04-05 08:31:47.133000	02:05:00.067000	710	H5	4.5	9	14.5	29.0
CHG20140405	2014-04-05 08:31:47.133000	02:05:00.067000	702	I6	0	0	20.0	30.0
CHG20140405	2014-04-05 08:31:47.133000	02:05:00.067000	340	I6	1.5	0	21.5	30.0
