## Supplemental_reproducible_code for "Fighting isn’t sexy in lekking Greater Sage-grouse (*Centrocercus urophasianus*)": CHG20140406_snow_20190708_allmarkers_positions.tsv

Lek_Date_ID	Time_Stamp	Caption_Stamp	Bird_ID	Grid_Stake	X_Offset	Y_Offset	Cartesian_X	Cartesian_Y
CHG20140406	2014-04-06 06:37:24.300000	00:05:00.067000	718	G6	7	0	7.0	30.0
CHG20140406	2014-04-06 06:37:24.300000	00:05:00.067000	715	G4	0.5	3	0.5	13.0
CHG20140406	2014-04-06 06:37:24.300000	00:05:00.067000	705	G5	7	8	7.0	28.0
CHG20140406	2014-04-06 06:37:24.300000	00:05:00.067000	713	H4	3.5	9	13.5	19.0
CHG20140406	2014-04-06 06:37:24.300000	00:05:00.067000	351	H6	7	3	17.0	33.0
CHG20140406	2014-04-06 06:37:24.300000	00:05:00.067000	710	H6	7.5	4	17.5	34.0
CHG20140406	2014-04-06 06:37:24.300000	00:05:00.067000	315	H6	9	0	19.0	30.0
CHG20140406	2014-04-06 06:37:24.300000	00:05:00.067000	702	H6	9	6	19.0	36.0
CHG20140406	2014-04-06 06:37:24.300000	00:05:00.067000	340	I6	3	5	23.0	35.0
CHG20140406	2014-04-06 06:42:24.233000	00:10:00.000000	718	G6	8	1	8.0	31.0
CHG20140406	2014-04-06 06:42:24.233000	00:10:00.000000	715	G4	3	4	3.0	14.0
CHG20140406	2014-04-06 06:42:24.233000	00:10:00.000000	705	H5	0	3	10.0	23.0
CHG20140406	2014-04-06 06:42:24.233000	00:10:00.000000	713	H4	4	7	14.0	17.0
CHG20140406	2014-04-06 06:42:24.233000	00:10:00.000000	710	H6	7.5	4	17.5	34.0
CHG20140406	2014-04-06 06:42:24.233000	00:10:00.000000	351	H6	7	3	17.0	33.0
CHG20140406	2014-04-06 06:42:24.233000	00:10:00.000000	315	H5	9.5	9	19.5	29.0
CHG20140406	2014-04-06 06:42:24.233000	00:10:00.000000	702	H6	7.5	1	17.5	31.0
CHG20140406	2014-04-06 06:42:24.233000	00:10:00.000000	340	I6	3	3	23.0	33.0
CHG20140406	2014-04-06 06:47:24.300000	00:15:00.067000	718	G6	8	8	8.0	38.0
CHG20140406	2014-04-06 06:47:24.300000	00:15:00.067000	715	G4	2.5	6	2.5	16.0
CHG20140406	2014-04-06 06:47:24.300000	00:15:00.067000	705	H6	0	0	10.0	30.0
CHG20140406	2014-04-06 06:47:24.300000	00:15:00.067000	713	H5	7.5	1	17.5	21.0
CHG20140406	2014-04-06 06:47:24.300000	00:15:00.067000	710	H6	8	5	18.0	35.0
CHG20140406	2014-04-06 06:47:24.300000	00:15:00.067000	351	H6	6	0	16.0	30.0
CHG20140406	2014-04-06 06:47:24.300000	00:15:00.067000	315	H6	8.5	0	18.5	30.0
CHG20140406	2014-04-06 06:47:24.300000	00:15:00.067000	702	I6	0	7	20.0	37.0
CHG20140406	2014-04-06 06:47:24.300000	00:15:00.067000	340	I6	3.5	2	23.5	32.0
CHG20140406	2014-04-06 06:52:24.233000	00:20:00.000000	718	G6	8.5	3	8.5	33.0
CHG20140406	2014-04-06 06:52:24.233000	00:20:00.000000	715	G4	1.5	7	1.5	17.0
CHG20140406	2014-04-06 06:52:24.233000	00:20:00.000000	705	G5	8.5	4	8.5	24.0
CHG20140406	2014-04-06 06:52:24.233000	00:20:00.000000	713	H5	3	0	13.0	20.0
CHG20140406	2014-04-06 06:52:24.233000	00:20:00.000000	710	H6	7	3	17.0	33.0
CHG20140406	2014-04-06 06:52:24.233000	00:20:00.000000	351	H6	3	0	13.0	30.0
CHG20140406	2014-04-06 06:52:24.233000	00:20:00.000000	315	H6	6.5	0	16.5	30.0
CHG20140406	2014-04-06 06:52:24.233000	00:20:00.000000	702	I6	0.5	0	20.5	30.0
CHG20140406	2014-04-06 06:52:24.233000	00:20:00.000000	340	I6	1.5	1	21.5	31.0
CHG20140406	2014-04-06 06:57:24.300000	00:25:00.067000	718	G6	6	4	6.0	34.0
CHG20140406	2014-04-06 06:57:24.300000	00:25:00.067000	715	G4	-1	0	-1.0	10.0
CHG20140406	2014-04-06 06:57:24.300000	00:25:00.067000	705	G5	9.5	3	9.5	23.0
CHG20140406	2014-04-06 06:57:24.300000	00:25:00.067000	713	G3	2	4	2.0	4.0
CHG20140406	2014-04-06 06:57:24.300000	00:25:00.067000	710	H6	4.5	0	14.5	30.0
CHG20140406	2014-04-06 06:57:24.300000	00:25:00.067000	351	H6	1.5	0	11.5	30.0
CHG20140406	2014-04-06 06:57:24.300000	00:25:00.067000	315	H4	9	7	19.0	17.0
CHG20140406	2014-04-06 06:57:24.300000	00:25:00.067000	702	H6	7.5	6	17.5	36.0
CHG20140406	2014-04-06 06:57:24.300000	00:25:00.067000	340	I6	3.5	4	23.5	34.0
CHG20140406	2014-04-06 07:02:24.233000	00:30:00.000000	718	G5	-1	6	-1.0	26.0
CHG20140406	2014-04-06 07:02:24.233000	00:30:00.000000	705	H5	0	2	10.0	22.0
CHG20140406	2014-04-06 07:02:24.233000	00:30:00.000000	713	H4	8	3	18.0	13.0
CHG20140406	2014-04-06 07:02:24.233000	00:30:00.000000	710	H6	6	0	16.0	30.0
CHG20140406	2014-04-06 07:02:24.233000	00:30:00.000000	351	H5	3.5	9	13.5	29.0
CHG20140406	2014-04-06 07:02:24.233000	00:30:00.000000	315	H5	9	8	19.0	28.0
CHG20140406	2014-04-06 07:02:24.233000	00:30:00.000000	702	H6	9	1	19.0	31.0
CHG20140406	2014-04-06 07:02:24.233000	00:30:00.000000	340	I6	3.5	3	23.5	33.0
CHG20140406	2014-04-06 07:07:24.300000	00:35:00.067000	718	G6	3.5	3	3.5	33.0
CHG20140406	2014-04-06 07:07:24.300000	00:35:00.067000	715	G3	-3	9	-3.0	9.0
CHG20140406	2014-04-06 07:07:24.300000	00:35:00.067000	705	H5	1	5	11.0	25.0
CHG20140406	2014-04-06 07:07:24.300000	00:35:00.067000	713	H4	4	8	14.0	18.0
CHG20140406	2014-04-06 07:07:24.300000	00:35:00.067000	351	H6	2	0	12.0	30.0
CHG20140406	2014-04-06 07:07:24.300000	00:35:00.067000	710	H6	5.5	2	15.5	32.0
CHG20140406	2014-04-06 07:07:24.300000	00:35:00.067000	315	H4	5	9	15.0	19.0
CHG20140406	2014-04-06 07:07:24.300000	00:35:00.067000	702	I6	0	0	20.0	30.0
CHG20140406	2014-04-06 07:07:24.300000	00:35:00.067000	340	I6	2	0	22.0	30.0
CHG20140406	2014-04-06 07:12:24.233000	00:40:00.000000	718	G6	3.5	2	3.5	32.0
CHG20140406	2014-04-06 07:12:24.233000	00:40:00.000000	715	G3	1.5	3	1.5	3.0
CHG20140406	2014-04-06 07:12:24.233000	00:40:00.000000	705	H5	1	5	11.0	25.0
CHG20140406	2014-04-06 07:12:24.233000	00:40:00.000000	713	H4	3	6	13.0	16.0
CHG20140406	2014-04-06 07:12:24.233000	00:40:00.000000	351	H6	6	0	16.0	30.0
CHG20140406	2014-04-06 07:12:24.233000	00:40:00.000000	710	H6	7.5	5	17.5	35.0
CHG20140406	2014-04-06 07:12:24.233000	00:40:00.000000	315	H6	6.5	0	16.5	30.0
CHG20140406	2014-04-06 07:12:24.233000	00:40:00.000000	702	I6	0	1	20.0	31.0
CHG20140406	2014-04-06 07:12:24.233000	00:40:00.000000	340	I6	3.5	2	23.5	32.0
CHG20140406	2014-04-06 07:17:24.300000	00:45:00.067000	718	G4	4.5	6	4.5	16.0
CHG20140406	2014-04-06 07:17:24.300000	00:45:00.067000	705	G5	8	3	8.0	23.0
CHG20140406	2014-04-06 07:17:24.300000	00:45:00.067000	713	H5	4	8	14.0	28.0
CHG20140406	2014-04-06 07:17:24.300000	00:45:00.067000	351	G6	8	0	8.0	30.0
CHG20140406	2014-04-06 07:17:24.300000	00:45:00.067000	710	H6	4.5	1	14.5	31.0
CHG20140406	2014-04-06 07:17:24.300000	00:45:00.067000	315	H5	6.5	0	16.5	20.0
CHG20140406	2014-04-06 07:17:24.300000	00:45:00.067000	702	I6	0	0	20.0	30.0
CHG20140406	2014-04-06 07:17:24.300000	00:45:00.067000	340	I6	2.5	2	22.5	32.0
CHG20140406	2014-04-06 07:22:24.233000	00:50:00.000000	715	G4	0.5	2	0.5	12.0
CHG20140406	2014-04-06 07:22:24.233000	00:50:00.000000	705	G5	8.5	3	8.5	23.0
CHG20140406	2014-04-06 07:22:24.233000	00:50:00.000000	713	I3	1.5	-5	21.5	-5.0
CHG20140406	2014-04-06 07:22:24.233000	00:50:00.000000	351	H5	6.5	9	16.5	29.0
CHG20140406	2014-04-06 07:22:24.233000	00:50:00.000000	710	H6	7.5	0	17.5	30.0
CHG20140406	2014-04-06 07:22:24.233000	00:50:00.000000	315	H5	9.5	2	19.5	22.0
CHG20140406	2014-04-06 07:22:24.233000	00:50:00.000000	702	H6	8	0	18.0	30.0
CHG20140406	2014-04-06 07:27:24.300000	00:55:00.067000	705	G5	9	3	9.0	23.0
CHG20140406	2014-04-06 07:27:24.300000	00:55:00.067000	713	H4	4.5	8	14.5	18.0
CHG20140406	2014-04-06 07:27:24.300000	00:55:00.067000	351	H5	0	7	10.0	27.0
CHG20140406	2014-04-06 07:27:24.300000	00:55:00.067000	710	H6	7	5	17.0	35.0
CHG20140406	2014-04-06 07:27:24.300000	00:55:00.067000	315	H4	5	9	15.0	19.0
CHG20140406	2014-04-06 07:27:24.300000	00:55:00.067000	702	I6	1.5	1	21.5	31.0
CHG20140406	2014-04-06 07:27:24.300000	00:55:00.067000	340	I6	2.5	2	22.5	32.0
CHG20140406	2014-04-06 07:32:24.233000	01:00:00.000000	715	G4	1	3	1.0	13.0
CHG20140406	2014-04-06 07:32:24.233000	01:00:00.000000	705	G5	9	3	9.0	23.0
CHG20140406	2014-04-06 07:32:24.233000	01:00:00.000000	713	H4	5	9	15.0	19.0
CHG20140406	2014-04-06 07:32:24.233000	01:00:00.000000	351	H5	6.5	8	16.5	28.0
CHG20140406	2014-04-06 07:32:24.233000	01:00:00.000000	710	H6	7.5	1	17.5	31.0
CHG20140406	2014-04-06 07:32:24.233000	01:00:00.000000	315	H4	5	9	15.0	19.0
CHG20140406	2014-04-06 07:32:24.233000	01:00:00.000000	702	H6	8	0	18.0	30.0
CHG20140406	2014-04-06 07:32:24.233000	01:00:00.000000	340	I4	5.5	2	25.5	12.0
CHG20140406	2014-04-06 07:37:24.300000	01:05:00.067000	715	G4	-1.5	4	-1.5	14.0
CHG20140406	2014-04-06 07:37:24.300000	01:05:00.067000	705	G5	5.5	1	5.5	21.0
CHG20140406	2014-04-06 07:37:24.300000	01:05:00.067000	713	H4	4.5	9	14.5	19.0
CHG20140406	2014-04-06 07:37:24.300000	01:05:00.067000	351	H6	4	0	14.0	30.0
CHG20140406	2014-04-06 07:37:24.300000	01:05:00.067000	710	H5	4.5	9	14.5	29.0
CHG20140406	2014-04-06 07:37:24.300000	01:05:00.067000	315	H4	4.5	9	14.5	19.0
CHG20140406	2014-04-06 07:37:24.300000	01:05:00.067000	702	I6	1.5	0	21.5	30.0
CHG20140406	2014-04-06 07:37:24.300000	01:05:00.067000	340	I5	1.5	9	21.5	29.0
CHG20140406	2014-04-06 07:37:24.300000	01:05:00.067000	712	G6	3.5	2	3.5	32.0
CHG20140406	2014-04-06 07:42:24.233000	01:10:00.000000	715	G4	0	2	0.0	12.0
CHG20140406	2014-04-06 07:42:24.233000	01:10:00.000000	705	G5	5.5	1	5.5	21.0
CHG20140406	2014-04-06 07:42:24.233000	01:10:00.000000	713	H4	4.5	8	14.5	18.0
CHG20140406	2014-04-06 07:42:24.233000	01:10:00.000000	351	H5	4	9	14.0	29.0
CHG20140406	2014-04-06 07:42:24.233000	01:10:00.000000	710	H6	5	0	15.0	30.0
CHG20140406	2014-04-06 07:42:24.233000	01:10:00.000000	702	H6	9.5	0	19.5	30.0
CHG20140406	2014-04-06 07:42:24.233000	01:10:00.000000	340	I5	8.5	8	28.5	28.0
CHG20140406	2014-04-06 07:42:24.233000	01:10:00.000000	712	G6	2.5	0	2.5	30.0
CHG20140406	2014-04-06 07:47:24.300000	01:15:00.067000	715	G4	-1	3	-1.0	13.0
CHG20140406	2014-04-06 07:47:24.300000	01:15:00.067000	705	G5	5.5	2	5.5	22.0
CHG20140406	2014-04-06 07:47:24.300000	01:15:00.067000	713	H4	3.5	9	13.5	19.0
CHG20140406	2014-04-06 07:47:24.300000	01:15:00.067000	351	G5	6.5	9	6.5	29.0
CHG20140406	2014-04-06 07:47:24.300000	01:15:00.067000	710	H6	7.5	0	17.5	30.0
CHG20140406	2014-04-06 07:47:24.300000	01:15:00.067000	702	H6	7.5	0	17.5	30.0
CHG20140406	2014-04-06 07:47:24.300000	01:15:00.067000	712	G5	-0.5	9	-0.5	29.0
CHG20140406	2014-04-06 07:52:24.233000	01:20:00.000000	715	G4	1.5	3	1.5	13.0
CHG20140406	2014-04-06 07:52:24.233000	01:20:00.000000	705	G5	9.5	1	9.5	21.0
CHG20140406	2014-04-06 07:52:24.233000	01:20:00.000000	713	G5	9.5	0	9.5	20.0
CHG20140406	2014-04-06 07:52:24.233000	01:20:00.000000	351	H5	5.5	9	15.5	29.0
CHG20140406	2014-04-06 07:52:24.233000	01:20:00.000000	710	H6	8	2	18.0	32.0
CHG20140406	2014-04-06 07:52:24.233000	01:20:00.000000	702	H6	9	2	19.0	32.0
CHG20140406	2014-04-06 07:52:24.233000	01:20:00.000000	712	G5	4.5	9	4.5	29.0
CHG20140406	2014-04-06 07:57:24.300000	01:25:00.067000	715	G4	1.5	3	1.5	13.0
CHG20140406	2014-04-06 07:57:24.300000	01:25:00.067000	705	G5	9.5	2	9.5	22.0
CHG20140406	2014-04-06 07:57:24.300000	01:25:00.067000	713	G5	9.5	2	9.5	22.0
CHG20140406	2014-04-06 07:57:24.300000	01:25:00.067000	351	G5	6	7	6.0	27.0
CHG20140406	2014-04-06 07:57:24.300000	01:25:00.067000	710	H6	8	2	18.0	32.0
CHG20140406	2014-04-06 07:57:24.300000	01:25:00.067000	702	H6	8	2	18.0	32.0
CHG20140406	2014-04-06 07:57:24.300000	01:25:00.067000	315	H5	6.5	3	16.5	23.0
CHG20140406	2014-04-06 07:57:24.300000	01:25:00.067000	712	G5	4.5	5	4.5	25.0
CHG20140406	2014-04-06 08:02:24.233000	01:30:00.000000	715	G4	1	5	1.0	15.0
CHG20140406	2014-04-06 08:02:24.233000	01:30:00.000000	705	G5	9	3	9.0	23.0
CHG20140406	2014-04-06 08:02:24.233000	01:30:00.000000	713	H4	2.5	9	12.5	19.0
CHG20140406	2014-04-06 08:02:24.233000	01:30:00.000000	351	G6	3	5	3.0	35.0
CHG20140406	2014-04-06 08:02:24.233000	01:30:00.000000	710	H6	3	5	13.0	35.0
CHG20140406	2014-04-06 08:02:24.233000	01:30:00.000000	702	I6	1.5	0	21.5	30.0
CHG20140406	2014-04-06 08:02:24.233000	01:30:00.000000	315	H5	4	0	14.0	20.0
CHG20140406	2014-04-06 08:02:24.233000	01:30:00.000000	340	I6	2	1	22.0	31.0
CHG20140406	2014-04-06 08:02:24.233000	01:30:00.000000	712	G6	-0.5	3	-0.5	33.0
CHG20140406	2014-04-06 08:07:24.300000	01:35:00.067000	705	G5	9	3	9.0	23.0
CHG20140406	2014-04-06 08:07:24.300000	01:35:00.067000	710	H6	5.5	0	15.5	30.0
CHG20140406	2014-04-06 08:07:24.300000	01:35:00.067000	713	H5	0.5	1	10.5	21.0
CHG20140406	2014-04-06 08:07:24.300000	01:35:00.067000	702	I6	1	2	21.0	32.0
CHG20140406	2014-04-06 08:07:24.300000	01:35:00.067000	340	I6	2	0	22.0	30.0
CHG20140406	2014-04-06 08:07:24.300000	01:35:00.067000	712	G5	2	9	2.0	29.0
CHG20140406	2014-04-06 08:12:24.233000	01:40:00.000000	705	H5	0.5	1	10.5	21.0
CHG20140406	2014-04-06 08:12:24.233000	01:40:00.000000	351	G6	4	1	4.0	31.0
CHG20140406	2014-04-06 08:12:24.233000	01:40:00.000000	710	H6	8	3	18.0	33.0
CHG20140406	2014-04-06 08:12:24.233000	01:40:00.000000	713	H5	1	0	11.0	20.0
CHG20140406	2014-04-06 08:12:24.233000	01:40:00.000000	315	I5	1.5	8	21.5	28.0
CHG20140406	2014-04-06 08:12:24.233000	01:40:00.000000	702	H6	8.5	3	18.5	33.0
CHG20140406	2014-04-06 08:12:24.233000	01:40:00.000000	340	I5	2.5	9	22.5	29.0
CHG20140406	2014-04-06 08:12:24.233000	01:40:00.000000	712	G6	6	0	6.0	30.0
CHG20140406	2014-04-06 08:17:24.300000	01:45:00.067000	705	G5	9.5	7	9.5	27.0
CHG20140406	2014-04-06 08:17:24.300000	01:45:00.067000	351	H6	6.5	0	16.5	30.0
CHG20140406	2014-04-06 08:17:24.300000	01:45:00.067000	710	H6	7	2	17.0	32.0
CHG20140406	2014-04-06 08:17:24.300000	01:45:00.067000	713	G5	8.5	6	8.5	26.0
CHG20140406	2014-04-06 08:17:24.300000	01:45:00.067000	315	H6	8.5	0	18.5	30.0
CHG20140406	2014-04-06 08:17:24.300000	01:45:00.067000	702	H6	8.5	1	18.5	31.0
CHG20140406	2014-04-06 08:17:24.300000	01:45:00.067000	712	G5	3	8	3.0	28.0
CHG20140406	2014-04-06 08:22:24.233000	01:50:00.000000	705	G5	7	9	7.0	29.0
CHG20140406	2014-04-06 08:22:24.233000	01:50:00.000000	351	H6	7.5	0	17.5	30.0
CHG20140406	2014-04-06 08:22:24.233000	01:50:00.000000	710	H6	7.5	1	17.5	31.0
CHG20140406	2014-04-06 08:22:24.233000	01:50:00.000000	713	G3	7.5	0	7.5	0.0
CHG20140406	2014-04-06 08:22:24.233000	01:50:00.000000	315	H5	9.5	9	19.5	29.0
CHG20140406	2014-04-06 08:22:24.233000	01:50:00.000000	702	H6	8	1	18.0	31.0
CHG20140406	2014-04-06 08:22:24.233000	01:50:00.000000	712	G6	1.5	0	1.5	30.0
CHG20140406	2014-04-06 08:27:24.300000	01:55:00.067000	705	H5	1.5	7	11.5	27.0
CHG20140406	2014-04-06 08:27:24.300000	01:55:00.067000	351	H5	6	9	16.0	29.0
CHG20140406	2014-04-06 08:27:24.300000	01:55:00.067000	710	H5	5.5	9	15.5	29.0
CHG20140406	2014-04-06 08:27:24.300000	01:55:00.067000	713	H4	3.5	9	13.5	19.0
CHG20140406	2014-04-06 08:27:24.300000	01:55:00.067000	702	H5	9.5	9	19.5	29.0
CHG20140406	2014-04-06 08:27:24.300000	01:55:00.067000	712	G5	0	3	0.0	23.0
CHG20140406	2014-04-06 08:32:24.233000	02:00:00.000000	705	G5	9	2	9.0	22.0
CHG20140406	2014-04-06 08:32:24.233000	02:00:00.000000	351	H5	6.5	9	16.5	29.0
CHG20140406	2014-04-06 08:32:24.233000	02:00:00.000000	710	H6	6	0	16.0	30.0
CHG20140406	2014-04-06 08:32:24.233000	02:00:00.000000	713	G4	1.5	5	1.5	15.0
CHG20140406	2014-04-06 08:32:24.233000	02:00:00.000000	702	H6	9	0	19.0	30.0
CHG20140406	2014-04-06 08:32:24.233000	02:00:00.000000	712	G5	1.5	8	1.5	28.0
CHG20140406	2014-04-06 08:37:24.300000	02:05:00.067000	705	G5	9	3	9.0	23.0
CHG20140406	2014-04-06 08:37:24.300000	02:05:00.067000	713	G4	1.5	5	1.5	15.0
CHG20140406	2014-04-06 08:37:24.300000	02:05:00.067000	351	H6	5	0	15.0	30.0
CHG20140406	2014-04-06 08:37:24.300000	02:05:00.067000	710	H6	5.5	0	15.5	30.0
CHG20140406	2014-04-06 08:37:24.300000	02:05:00.067000	702	I6	1	0	21.0	30.0
CHG20140406	2014-04-06 08:37:24.300000	02:05:00.067000	714	G3	3	1	3.0	1.0
CHG20140406	2014-04-06 08:42:24.233000	02:10:00.000000	705	G5	9	2	9.0	22.0
CHG20140406	2014-04-06 08:42:24.233000	02:10:00.000000	713	G5	1.5	5	1.5	25.0
CHG20140406	2014-04-06 08:42:24.233000	02:10:00.000000	351	H5	4.5	9	14.5	29.0
CHG20140406	2014-04-06 08:42:24.233000	02:10:00.000000	710	H6	4.5	0	14.5	30.0
CHG20140406	2014-04-06 08:42:24.233000	02:10:00.000000	315	H3	5	6	15.0	6.0
CHG20140406	2014-04-06 08:42:24.233000	02:10:00.000000	702	I6	1.5	2	21.5	32.0
CHG20140406	2014-04-06 08:42:24.233000	02:10:00.000000	714	H3	1	0	11.0	0.0
CHG20140406	2014-04-06 08:42:24.233000	02:10:00.000000	712	G6	0.5	0	0.5	30.0
CHG20140406	2014-04-06 08:47:24.300000	02:15:00.067000	705	G5	9	3	9.0	23.0
CHG20140406	2014-04-06 08:47:24.300000	02:15:00.067000	713	G4	1.5	5	1.5	15.0
CHG20140406	2014-04-06 08:47:24.300000	02:15:00.067000	351	H6	4.5	0	14.5	30.0
CHG20140406	2014-04-06 08:47:24.300000	02:15:00.067000	710	H6	4.5	1	14.5	31.0
CHG20140406	2014-04-06 08:47:24.300000	02:15:00.067000	315	H4	5.5	7	15.5	17.0
CHG20140406	2014-04-06 08:47:24.300000	02:15:00.067000	702	I6	1.5	1	21.5	31.0
CHG20140406	2014-04-06 08:47:24.300000	02:15:00.067000	714	G3	9	9	9.0	9.0
CHG20140406	2014-04-06 08:47:24.300000	02:15:00.067000	712	G6	3	0	3.0	30.0
CHG20140406	2014-04-06 08:52:24.233000	02:20:00.000000	705	H5	0.5	1	10.5	21.0
CHG20140406	2014-04-06 08:52:24.233000	02:20:00.000000	713	H4	4.5	6	14.5	16.0
CHG20140406	2014-04-06 08:52:24.233000	02:20:00.000000	351	H5	3.5	9	13.5	29.0
CHG20140406	2014-04-06 08:52:24.233000	02:20:00.000000	710	H6	4	0	14.0	30.0
CHG20140406	2014-04-06 08:52:24.233000	02:20:00.000000	315	I4	3.5	1	23.5	11.0
CHG20140406	2014-04-06 08:52:24.233000	02:20:00.000000	702	H6	8.5	3	18.5	33.0
CHG20140406	2014-04-06 08:52:24.233000	02:20:00.000000	712	G5	3	9	3.0	29.0
CHG20140406	2014-04-06 08:57:24.300000	02:25:00.067000	705	G6	8.5	0	8.5	30.0
CHG20140406	2014-04-06 08:57:24.300000	02:25:00.067000	713	H4	4	9	14.0	19.0
CHG20140406	2014-04-06 08:57:24.300000	02:25:00.067000	710	H6	8	4	18.0	34.0
CHG20140406	2014-04-06 08:57:24.300000	02:25:00.067000	315	H4	4.5	8	14.5	18.0
CHG20140406	2014-04-06 08:57:24.300000	02:25:00.067000	702	H6	8.5	3	18.5	33.0
CHG20140406	2014-04-06 08:57:24.300000	02:25:00.067000	712	G5	2.5	8	2.5	28.0
CHG20140406	2014-04-06 09:02:24.233000	02:30:00.000000	713	G4	4	3	4.0	13.0
CHG20140406	2014-04-06 09:02:24.233000	02:30:00.000000	710	H6	9	2	19.0	32.0
CHG20140406	2014-04-06 09:02:24.233000	02:30:00.000000	702	I6	0	3	20.0	33.0
CHG20140406	2014-04-06 09:02:24.233000	02:30:00.000000	712	G5	5	9	5.0	29.0
CHG20140406	2014-04-06 09:07:24.300000	02:35:00.067000	713	G4	1.5	2	1.5	12.0
CHG20140406	2014-04-06 09:07:24.300000	02:35:00.067000	710	H6	6.5	5	16.5	35.0
CHG20140406	2014-04-06 09:07:24.300000	02:35:00.067000	702	I6	1	1	21.0	31.0
CHG20140406	2014-04-06 09:07:24.300000	02:35:00.067000	712	G6	5.5	0	5.5	30.0
