## Supplemental_reproducible_code for "Fighting isn’t sexy in lekking Greater Sage-grouse (*Centrocercus urophasianus*)": event_types_list_udata.csv

1.attack.2
1.attack.3
1.attack.4
1.attack.5
1.attack.6
1.attack.7
1.attack.8
1.attack.9
1.attack.10
1.attack.11
1.attack.12
1.attack.13
1.attack.14
1.attack.15
1.attack.16
1.attack.17
1.attack.18
1.attack.19
1.attack.20
1.attack.21
1.attack.22
1.attack.23
1.attack.24
1.attack.25
1.attack.26
1.attack.27
1.attack.28
1.attack.29
1.attack.30
2.attack.1
2.attack.3
2.attack.4
2.attack.5
2.attack.6
2.attack.7
2.attack.8
2.attack.9
2.attack.10
2.attack.11
2.attack.12
2.attack.13
2.attack.14
2.attack.15
2.attack.16
2.attack.17
2.attack.18
2.attack.19
2.attack.20
2.attack.21
2.attack.22
2.attack.23
2.attack.24
2.attack.25
2.attack.26
2.attack.27
2.attack.28
2.attack.29
2.attack.30
3.attack.1
3.attack.2
3.attack.4
3.attack.5
3.attack.6
3.attack.7
3.attack.8
3.attack.9
3.attack.10
3.attack.11
3.attack.12
3.attack.13
3.attack.14
3.attack.15
3.attack.16
3.attack.17
3.attack.18
3.attack.19
3.attack.20
3.attack.21
3.attack.22
3.attack.23
3.attack.24
3.attack.25
3.attack.26
3.attack.27
3.attack.28
3.attack.29
3.attack.30
4.attack.1
4.attack.2
4.attack.3
4.attack.5
4.attack.6
4.attack.7
4.attack.8
4.attack.9
4.attack.10
4.attack.11
4.attack.12
4.attack.13
4.attack.14
4.attack.15
4.attack.16
4.attack.17
4.attack.18
4.attack.19
4.attack.20
4.attack.21
4.attack.22
4.attack.23
4.attack.24
4.attack.25
4.attack.26
4.attack.27
4.attack.28
4.attack.29
4.attack.30
5.attack.1
5.attack.2
5.attack.3
5.attack.4
5.attack.6
5.attack.7
5.attack.8
5.attack.9
5.attack.10
5.attack.11
5.attack.12
5.attack.13
5.attack.14
5.attack.15
5.attack.16
5.attack.17
5.attack.18
5.attack.19
5.attack.20
5.attack.21
5.attack.22
5.attack.23
5.attack.24
5.attack.25
5.attack.26
5.attack.27
5.attack.28
5.attack.29
5.attack.30
6.attack.1
6.attack.2
6.attack.3
6.attack.4
6.attack.5
6.attack.7
6.attack.8
6.attack.9
6.attack.10
6.attack.11
6.attack.12
6.attack.13
6.attack.14
6.attack.15
6.attack.16
6.attack.17
6.attack.18
6.attack.19
6.attack.20
6.attack.21
6.attack.22
6.attack.23
6.attack.24
6.attack.25
6.attack.26
6.attack.27
6.attack.28
6.attack.29
6.attack.30
7.attack.1
7.attack.2
7.attack.3
7.attack.4
7.attack.5
7.attack.6
7.attack.8
7.attack.9
7.attack.10
7.attack.11
7.attack.12
7.attack.13
7.attack.14
7.attack.15
7.attack.16
7.attack.17
7.attack.18
7.attack.19
7.attack.20
7.attack.21
7.attack.22
7.attack.23
7.attack.24
7.attack.25
7.attack.26
7.attack.27
7.attack.28
7.attack.29
7.attack.30
8.attack.1
8.attack.2
8.attack.3
8.attack.4
8.attack.5
8.attack.6
8.attack.7
8.attack.9
8.attack.10
8.attack.11
8.attack.12
8.attack.13
8.attack.14
8.attack.15
8.attack.16
8.attack.17
8.attack.18
8.attack.19
8.attack.20
8.attack.21
8.attack.22
8.attack.23
8.attack.24
8.attack.25
8.attack.26
8.attack.27
8.attack.28
8.attack.29
8.attack.30
9.attack.1
9.attack.2
9.attack.3
9.attack.4
9.attack.5
9.attack.6
9.attack.7
9.attack.8
9.attack.10
9.attack.11
9.attack.12
9.attack.13
9.attack.14
9.attack.15
9.attack.16
9.attack.17
9.attack.18
9.attack.19
9.attack.20
9.attack.21
9.attack.22
9.attack.23
9.attack.24
9.attack.25
9.attack.26
9.attack.27
9.attack.28
9.attack.29
9.attack.30
10.attack.1
10.attack.2
10.attack.3
10.attack.4
10.attack.5
10.attack.6
10.attack.7
10.attack.8
10.attack.9
10.attack.11
10.attack.12
10.attack.13
10.attack.14
10.attack.15
10.attack.16
10.attack.17
10.attack.18
10.attack.19
10.attack.20
10.attack.21
10.attack.22
10.attack.23
10.attack.24
10.attack.25
10.attack.26
10.attack.27
10.attack.28
10.attack.29
10.attack.30
11.attack.1
11.attack.2
11.attack.3
11.attack.4
11.attack.5
11.attack.6
11.attack.7
11.attack.8
11.attack.9
11.attack.10
11.attack.12
11.attack.13
11.attack.14
11.attack.15
11.attack.16
11.attack.17
11.attack.18
11.attack.19
11.attack.20
11.attack.21
11.attack.22
11.attack.23
11.attack.24
11.attack.25
11.attack.26
11.attack.27
11.attack.28
11.attack.29
11.attack.30
12.attack.1
12.attack.2
12.attack.3
12.attack.4
12.attack.5
12.attack.6
12.attack.7
12.attack.8
12.attack.9
12.attack.10
12.attack.11
12.attack.13
12.attack.14
12.attack.15
12.attack.16
12.attack.17
12.attack.18
12.attack.19
12.attack.20
12.attack.21
12.attack.22
12.attack.23
12.attack.24
12.attack.25
12.attack.26
12.attack.27
12.attack.28
12.attack.29
12.attack.30
13.attack.1
13.attack.2
13.attack.3
13.attack.4
13.attack.5
13.attack.6
13.attack.7
13.attack.8
13.attack.9
13.attack.10
13.attack.11
13.attack.12
13.attack.14
13.attack.15
13.attack.16
13.attack.17
13.attack.18
13.attack.19
13.attack.20
13.attack.21
13.attack.22
13.attack.23
13.attack.24
13.attack.25
13.attack.26
13.attack.27
13.attack.28
13.attack.29
13.attack.30
14.attack.1
14.attack.2
14.attack.3
14.attack.4
14.attack.5
14.attack.6
14.attack.7
14.attack.8
14.attack.9
14.attack.10
14.attack.11
14.attack.12
14.attack.13
14.attack.15
14.attack.16
14.attack.17
14.attack.18
14.attack.19
14.attack.20
14.attack.21
14.attack.22
14.attack.23
14.attack.24
14.attack.25
14.attack.26
14.attack.27
14.attack.28
14.attack.29
14.attack.30
15.attack.1
15.attack.2
15.attack.3
15.attack.4
15.attack.5
15.attack.6
15.attack.7
15.attack.8
15.attack.9
15.attack.10
15.attack.11
15.attack.12
15.attack.13
15.attack.14
15.attack.16
15.attack.17
15.attack.18
15.attack.19
15.attack.20
15.attack.21
15.attack.22
15.attack.23
15.attack.24
15.attack.25
15.attack.26
15.attack.27
15.attack.28
15.attack.29
15.attack.30
16.attack.1
16.attack.2
16.attack.3
16.attack.4
16.attack.5
16.attack.6
16.attack.7
16.attack.8
16.attack.9
16.attack.10
16.attack.11
16.attack.12
16.attack.13
16.attack.14
16.attack.15
16.attack.17
16.attack.18
16.attack.19
16.attack.20
16.attack.21
16.attack.22
16.attack.23
16.attack.24
16.attack.25
16.attack.26
16.attack.27
16.attack.28
16.attack.29
16.attack.30
17.attack.1
17.attack.2
17.attack.3
17.attack.4
17.attack.5
17.attack.6
17.attack.7
17.attack.8
17.attack.9
17.attack.10
17.attack.11
17.attack.12
17.attack.13
17.attack.14
17.attack.15
17.attack.16
17.attack.18
17.attack.19
17.attack.20
17.attack.21
17.attack.22
17.attack.23
17.attack.24
17.attack.25
17.attack.26
17.attack.27
17.attack.28
17.attack.29
17.attack.30
18.attack.1
18.attack.2
18.attack.3
18.attack.4
18.attack.5
18.attack.6
18.attack.7
18.attack.8
18.attack.9
18.attack.10
18.attack.11
18.attack.12
18.attack.13
18.attack.14
18.attack.15
18.attack.16
18.attack.17
18.attack.19
18.attack.20
18.attack.21
18.attack.22
18.attack.23
18.attack.24
18.attack.25
18.attack.26
18.attack.27
18.attack.28
18.attack.29
18.attack.30
19.attack.1
19.attack.2
19.attack.3
19.attack.4
19.attack.5
19.attack.6
19.attack.7
19.attack.8
19.attack.9
19.attack.10
19.attack.11
19.attack.12
19.attack.13
19.attack.14
19.attack.15
19.attack.16
19.attack.17
19.attack.18
19.attack.20
19.attack.21
19.attack.22
19.attack.23
19.attack.24
19.attack.25
19.attack.26
19.attack.27
19.attack.28
19.attack.29
19.attack.30
20.attack.1
20.attack.2
20.attack.3
20.attack.4
20.attack.5
20.attack.6
20.attack.7
20.attack.8
20.attack.9
20.attack.10
20.attack.11
20.attack.12
20.attack.13
20.attack.14
20.attack.15
20.attack.16
20.attack.17
20.attack.18
20.attack.19
20.attack.21
20.attack.22
20.attack.23
20.attack.24
20.attack.25
20.attack.26
20.attack.27
20.attack.28
20.attack.29
20.attack.30
21.attack.1
21.attack.2
21.attack.3
21.attack.4
21.attack.5
21.attack.6
21.attack.7
21.attack.8
21.attack.9
21.attack.10
21.attack.11
21.attack.12
21.attack.13
21.attack.14
21.attack.15
21.attack.16
21.attack.17
21.attack.18
21.attack.19
21.attack.20
21.attack.22
21.attack.23
21.attack.24
21.attack.25
21.attack.26
21.attack.27
21.attack.28
21.attack.29
21.attack.30
22.attack.1
22.attack.2
22.attack.3
22.attack.4
22.attack.5
22.attack.6
22.attack.7
22.attack.8
22.attack.9
22.attack.10
22.attack.11
22.attack.12
22.attack.13
22.attack.14
22.attack.15
22.attack.16
22.attack.17
22.attack.18
22.attack.19
22.attack.20
22.attack.21
22.attack.23
22.attack.24
22.attack.25
22.attack.26
22.attack.27
22.attack.28
22.attack.29
22.attack.30
23.attack.1
23.attack.2
23.attack.3
23.attack.4
23.attack.5
23.attack.6
23.attack.7
23.attack.8
23.attack.9
23.attack.10
23.attack.11
23.attack.12
23.attack.13
23.attack.14
23.attack.15
23.attack.16
23.attack.17
23.attack.18
23.attack.19
23.attack.20
23.attack.21
23.attack.22
23.attack.24
23.attack.25
23.attack.26
23.attack.27
23.attack.28
23.attack.29
23.attack.30
24.attack.1
24.attack.2
24.attack.3
24.attack.4
24.attack.5
24.attack.6
24.attack.7
24.attack.8
24.attack.9
24.attack.10
24.attack.11
24.attack.12
24.attack.13
24.attack.14
24.attack.15
24.attack.16
24.attack.17
24.attack.18
24.attack.19
24.attack.20
24.attack.21
24.attack.22
24.attack.23
24.attack.25
24.attack.26
24.attack.27
24.attack.28
24.attack.29
24.attack.30
25.attack.1
25.attack.2
25.attack.3
25.attack.4
25.attack.5
25.attack.6
25.attack.7
25.attack.8
25.attack.9
25.attack.10
25.attack.11
25.attack.12
25.attack.13
25.attack.14
25.attack.15
25.attack.16
25.attack.17
25.attack.18
25.attack.19
25.attack.20
25.attack.21
25.attack.22
25.attack.23
25.attack.24
25.attack.26
25.attack.27
25.attack.28
25.attack.29
25.attack.30
26.attack.1
26.attack.2
26.attack.3
26.attack.4
26.attack.5
26.attack.6
26.attack.7
26.attack.8
26.attack.9
26.attack.10
26.attack.11
26.attack.12
26.attack.13
26.attack.14
26.attack.15
26.attack.16
26.attack.17
26.attack.18
26.attack.19
26.attack.20
26.attack.21
26.attack.22
26.attack.23
26.attack.24
26.attack.25
26.attack.27
26.attack.28
26.attack.29
26.attack.30
27.attack.1
27.attack.2
27.attack.3
27.attack.4
27.attack.5
27.attack.6
27.attack.7
27.attack.8
27.attack.9
27.attack.10
27.attack.11
27.attack.12
27.attack.13
27.attack.14
27.attack.15
27.attack.16
27.attack.17
27.attack.18
27.attack.19
27.attack.20
27.attack.21
27.attack.22
27.attack.23
27.attack.24
27.attack.25
27.attack.26
27.attack.28
27.attack.29
27.attack.30
28.attack.1
28.attack.2
28.attack.3
28.attack.4
28.attack.5
28.attack.6
28.attack.7
28.attack.8
28.attack.9
28.attack.10
28.attack.11
28.attack.12
28.attack.13
28.attack.14
28.attack.15
28.attack.16
28.attack.17
28.attack.18
28.attack.19
28.attack.20
28.attack.21
28.attack.22
28.attack.23
28.attack.24
28.attack.25
28.attack.26
28.attack.27
28.attack.29
28.attack.30
29.attack.1
29.attack.2
29.attack.3
29.attack.4
29.attack.5
29.attack.6
29.attack.7
29.attack.8
29.attack.9
29.attack.10
29.attack.11
29.attack.12
29.attack.13
29.attack.14
29.attack.15
29.attack.16
29.attack.17
29.attack.18
29.attack.19
29.attack.20
29.attack.21
29.attack.22
29.attack.23
29.attack.24
29.attack.25
29.attack.26
29.attack.27
29.attack.28
29.attack.30
30.attack.1
30.attack.2
30.attack.3
30.attack.4
30.attack.5
30.attack.6
30.attack.7
30.attack.8
30.attack.9
30.attack.10
30.attack.11
30.attack.12
30.attack.13
30.attack.14
30.attack.15
30.attack.16
30.attack.17
30.attack.18
30.attack.19
30.attack.20
30.attack.21
30.attack.22
30.attack.23
30.attack.24
30.attack.25
30.attack.26
30.attack.27
30.attack.28
30.attack.29
1.initFO
2.initFO
3.initFO
4.initFO
5.initFO
6.initFO
7.initFO
8.initFO
9.initFO
10.initFO
11.initFO
12.initFO
13.initFO
14.initFO
15.initFO
16.initFO
17.initFO
18.initFO
19.initFO
20.initFO
21.initFO
22.initFO
23.initFO
24.initFO
25.initFO
26.initFO
27.initFO
28.initFO
29.initFO
30.initFO
1.initCH
2.initCH
3.initCH
4.initCH
5.initCH
6.initCH
7.initCH
8.initCH
9.initCH
10.initCH
11.initCH
12.initCH
13.initCH
14.initCH
15.initCH
16.initCH
17.initCH
18.initCH
19.initCH
20.initCH
21.initCH
22.initCH
23.initCH
24.initCH
25.initCH
26.initCH
27.initCH
28.initCH
29.initCH
30.initCH
1.initSF
2.initSF
3.initSF
4.initSF
5.initSF
6.initSF
7.initSF
8.initSF
9.initSF
10.initSF
11.initSF
12.initSF
13.initSF
14.initSF
15.initSF
16.initSF
17.initSF
18.initSF
19.initSF
20.initSF
21.initSF
22.initSF
23.initSF
24.initSF
25.initSF
26.initSF
27.initSF
28.initSF
29.initSF
30.initSF
1.disengage
2.disengage
3.disengage
4.disengage
5.disengage
6.disengage
7.disengage
8.disengage
9.disengage
10.disengage
11.disengage
12.disengage
13.disengage
14.disengage
15.disengage
16.disengage
17.disengage
18.disengage
19.disengage
20.disengage
21.disengage
22.disengage
23.disengage
24.disengage
25.disengage
26.disengage
27.disengage
28.disengage
29.disengage
30.disengage
1.cop.start
2.cop.start
3.cop.start
4.cop.start
5.cop.start
6.cop.start
7.cop.start
8.cop.start
9.cop.start
10.cop.start
11.cop.start
12.cop.start
13.cop.start
14.cop.start
15.cop.start
16.cop.start
17.cop.start
18.cop.start
19.cop.start
20.cop.start
21.cop.start
22.cop.start
23.cop.start
24.cop.start
25.cop.start
26.cop.start
27.cop.start
28.cop.start
29.cop.start
30.cop.start
1.cop.end
2.cop.end
3.cop.end
4.cop.end
5.cop.end
6.cop.end
7.cop.end
8.cop.end
9.cop.end
10.cop.end
11.cop.end
12.cop.end
13.cop.end
14.cop.end
15.cop.end
16.cop.end
17.cop.end
18.cop.end
19.cop.end
20.cop.end
21.cop.end
22.cop.end
23.cop.end
24.cop.end
25.cop.end
26.cop.end
27.cop.end
28.cop.end
29.cop.end
30.cop.end
1.depart
2.depart
3.depart
4.depart
5.depart
6.depart
7.depart
8.depart
9.depart
10.depart
11.depart
12.depart
13.depart
14.depart
15.depart
16.depart
17.depart
18.depart
19.depart
20.depart
21.depart
22.depart
23.depart
24.depart
25.depart
26.depart
27.depart
28.depart
29.depart
30.depart
1.arrive
2.arrive
3.arrive
4.arrive
5.arrive
6.arrive
7.arrive
8.arrive
9.arrive
10.arrive
11.arrive
12.arrive
13.arrive
14.arrive
15.arrive
16.arrive
17.arrive
18.arrive
19.arrive
20.arrive
21.arrive
22.arrive
23.arrive
24.arrive
25.arrive
26.arrive
27.arrive
28.arrive
29.arrive
30.arrive
end.obs
clock.time
fem.enter
fem.exit
disturb.ance
