## Supplemental_reproducible_code for "Fighting isn’t sexy in lekking Greater Sage-grouse (*Centrocercus urophasianus*)": pairwise_dist_data_2014-03-22.csv

315	340	351	702	705	709	710	711	712	713	714	715	717	718	U.01	U.23	U1.22	U1.23	U1.30	U1.31	U2.23	U2.30	U2.31	U3.30	U3.31	U4.30	U4.31	U5.31	U6.31
315	0	3.96590909090909	1.10255385356	2.65230507713992	13.8769818404435	NA	2.81725136912144	NA	NA	NA	NA	NA	NA	NA	NA	NA	24.2895167716445	NA	NA	NA	NA	NA	NA	NA	NA	NA	NA	NA	NA
340	3.96590909090909	0	3.59912753431501	1.56968618371163	17.7526141713652	NA	3.12833767539316	NA	NA	NA	NA	NA	NA	NA	NA	NA	28.1840032144137	NA	NA	NA	NA	NA	NA	NA	NA	NA	NA	NA	NA
351	1.10255385356	3.59912753431501	0	2.07573614786551	14.6243803287524	NA	1.74914709814076	NA	NA	NA	NA	NA	NA	NA	NA	NA	24.9964497479142	NA	NA	NA	NA	NA	NA	NA	NA	NA	NA	NA	NA
702	2.65230507713992	1.56968618371163	2.07573614786551	0	16.5286724781178	NA	1.71457421943198	NA	NA	NA	NA	NA	NA	NA	NA	NA	26.9374030031767	NA	NA	NA	NA	NA	NA	NA	NA	NA	NA	NA	NA
705	13.8769818404435	17.7526141713652	14.6243803287524	16.5286724781178	0	NA	16.1972842035612	NA	NA	NA	NA	NA	NA	NA	NA	NA	10.435037134577	NA	NA	NA	NA	NA	NA	NA	NA	NA	NA	NA	NA
709	NA	NA	NA	NA	NA	NA	NA	NA	NA	NA	NA	NA	NA	NA	NA	NA	NA	NA	NA	NA	NA	NA	NA	NA	NA	NA	NA	NA	NA
710	2.81725136912144	3.12833767539316	1.74914709814076	1.71457421943198	16.1972842035612	NA	0	NA	NA	NA	NA	NA	NA	NA	NA	NA	26.5135417838484	NA	NA	NA	NA	NA	NA	NA	NA	NA	NA	NA	NA
711	NA	NA	NA	NA	NA	NA	NA	NA	NA	NA	NA	NA	NA	NA	NA	NA	NA	NA	NA	NA	NA	NA	NA	NA	NA	NA	NA	NA	NA
712	NA	NA	NA	NA	NA	NA	NA	NA	NA	NA	NA	NA	NA	NA	NA	NA	NA	NA	NA	NA	NA	NA	NA	NA	NA	NA	NA	NA	NA
713	NA	NA	NA	NA	NA	NA	NA	NA	NA	NA	NA	NA	NA	NA	NA	NA	NA	NA	NA	NA	NA	NA	NA	NA	NA	NA	NA	NA	NA
714	NA	NA	NA	NA	NA	NA	NA	NA	NA	NA	NA	NA	NA	NA	NA	NA	NA	NA	NA	NA	NA	NA	NA	NA	NA	NA	NA	NA	NA
715	NA	NA	NA	NA	NA	NA	NA	NA	NA	NA	NA	NA	NA	NA	NA	NA	NA	NA	NA	NA	NA	NA	NA	NA	NA	NA	NA	NA	NA
717	NA	NA	NA	NA	NA	NA	NA	NA	NA	NA	NA	NA	NA	NA	NA	NA	NA	NA	NA	NA	NA	NA	NA	NA	NA	NA	NA	NA	NA
718	NA	NA	NA	NA	NA	NA	NA	NA	NA	NA	NA	NA	NA	NA	NA	NA	NA	NA	NA	NA	NA	NA	NA	NA	NA	NA	NA	NA	NA
U.01	NA	NA	NA	NA	NA	NA	NA	NA	NA	NA	NA	NA	NA	NA	NA	NA	NA	NA	NA	NA	NA	NA	NA	NA	NA	NA	NA	NA	NA
U.23	NA	NA	NA	NA	NA	NA	NA	NA	NA	NA	NA	NA	NA	NA	NA	NA	NA	NA	NA	NA	NA	NA	NA	NA	NA	NA	NA	NA	NA
U1.22	24.2895167716445	28.1840032144137	24.9964497479142	26.9374030031767	10.435037134577	NA	26.5135417838484	NA	NA	NA	NA	NA	NA	NA	NA	NA	0	NA	NA	NA	NA	NA	NA	NA	NA	NA	NA	NA	NA
U1.23	NA	NA	NA	NA	NA	NA	NA	NA	NA	NA	NA	NA	NA	NA	NA	NA	NA	NA	NA	NA	NA	NA	NA	NA	NA	NA	NA	NA	NA
U1.30	NA	NA	NA	NA	NA	NA	NA	NA	NA	NA	NA	NA	NA	NA	NA	NA	NA	NA	NA	NA	NA	NA	NA	NA	NA	NA	NA	NA	NA
U1.31	NA	NA	NA	NA	NA	NA	NA	NA	NA	NA	NA	NA	NA	NA	NA	NA	NA	NA	NA	NA	NA	NA	NA	NA	NA	NA	NA	NA	NA
U2.23	NA	NA	NA	NA	NA	NA	NA	NA	NA	NA	NA	NA	NA	NA	NA	NA	NA	NA	NA	NA	NA	NA	NA	NA	NA	NA	NA	NA	NA
U2.30	NA	NA	NA	NA	NA	NA	NA	NA	NA	NA	NA	NA	NA	NA	NA	NA	NA	NA	NA	NA	NA	NA	NA	NA	NA	NA	NA	NA	NA
U2.31	NA	NA	NA	NA	NA	NA	NA	NA	NA	NA	NA	NA	NA	NA	NA	NA	NA	NA	NA	NA	NA	NA	NA	NA	NA	NA	NA	NA	NA
U3.30	NA	NA	NA	NA	NA	NA	NA	NA	NA	NA	NA	NA	NA	NA	NA	NA	NA	NA	NA	NA	NA	NA	NA	NA	NA	NA	NA	NA	NA
U3.31	NA	NA	NA	NA	NA	NA	NA	NA	NA	NA	NA	NA	NA	NA	NA	NA	NA	NA	NA	NA	NA	NA	NA	NA	NA	NA	NA	NA	NA
U4.30	NA	NA	NA	NA	NA	NA	NA	NA	NA	NA	NA	NA	NA	NA	NA	NA	NA	NA	NA	NA	NA	NA	NA	NA	NA	NA	NA	NA	NA
U4.31	NA	NA	NA	NA	NA	NA	NA	NA	NA	NA	NA	NA	NA	NA	NA	NA	NA	NA	NA	NA	NA	NA	NA	NA	NA	NA	NA	NA	NA
U5.31	NA	NA	NA	NA	NA	NA	NA	NA	NA	NA	NA	NA	NA	NA	NA	NA	NA	NA	NA	NA	NA	NA	NA	NA	NA	NA	NA	NA	NA
U6.31	NA	NA	NA	NA	NA	NA	NA	NA	NA	NA	NA	NA	NA	NA	NA	NA	NA	NA	NA	NA	NA	NA	NA	NA	NA	NA	NA	NA	NA
