## Supplemental_reproducible_code for "Fighting isn’t sexy in lekking Greater Sage-grouse (*Centrocercus urophasianus*)": pairwise_dist_data_2014-03-23.csv

315	340	351	702	705	709	710	711	712	713	714	715	717	718	U.01	U.23	U1.22	U1.23	U1.30	U1.31	U2.23	U2.30	U2.31	U3.30	U3.31	U4.30	U4.31	U5.31	U6.31
315	0	3.58094443153187	1.95765395476689	3.20491762529617	12.2555715167888	NA	4.97870767169349	NA	NA	NA	NA	NA	NA	NA	NA	7.12028695546219	NA	9.9996704047246	NA	NA	9.50458616685256	NA	NA	NA	NA	NA	NA	NA	NA
340	3.58094443153187	0	5.41154155087623	3.92371834280455	13.9188483055146	NA	7.13199606305205	NA	NA	NA	NA	NA	NA	NA	NA	9.73860141381531	NA	6.9946934858828	NA	NA	6.09230770331961	NA	NA	NA	NA	NA	NA	NA	NA
351	1.95765395476689	5.41154155087623	0	3.57228559688098	12.5868958752024	NA	3.77274095482922	NA	NA	NA	NA	NA	NA	NA	NA	6.97591974551841	NA	11.9570128421157	NA	NA	11.428320950292	NA	NA	NA	NA	NA	NA	NA	NA
702	3.20491762529617	3.92371834280455	3.57228559688098	0	15.4601873965798	NA	3.33594695085893	NA	NA	NA	NA	NA	NA	NA	NA	10.21291204372	NA	10.8795745483561	NA	NA	9.7304985828424	NA	NA	NA	NA	NA	NA	NA	NA
705	12.2555715167888	13.9188483055146	12.5868958752024	15.4601873965798	0	NA	16.2862314061761	NA	NA	NA	NA	NA	NA	NA	NA	5.86223346942102	NA	14.932117230989	NA	NA	16.3330378374631	NA	NA	NA	NA	NA	NA	NA	NA
709	NA	NA	NA	NA	NA	NA	NA	NA	NA	NA	NA	NA	NA	NA	NA	NA	NA	NA	NA	NA	NA	NA	NA	NA	NA	NA	NA	NA	NA
710	4.97870767169349	7.13199606305205	3.77274095482922	3.33594695085893	16.2862314061761	NA	0	NA	NA	NA	NA	NA	NA	NA	NA	10.5471863691954	NA	14.1266751928846	NA	NA	13.058993490297	NA	NA	NA	NA	NA	NA	NA	NA
711	NA	NA	NA	NA	NA	NA	NA	NA	NA	NA	NA	NA	NA	NA	NA	NA	NA	NA	NA	NA	NA	NA	NA	NA	NA	NA	NA	NA	NA
712	NA	NA	NA	NA	NA	NA	NA	NA	NA	NA	NA	NA	NA	NA	NA	NA	NA	NA	NA	NA	NA	NA	NA	NA	NA	NA	NA	NA	NA
713	NA	NA	NA	NA	NA	NA	NA	NA	NA	NA	NA	NA	NA	NA	NA	NA	NA	NA	NA	NA	NA	NA	NA	NA	NA	NA	NA	NA	NA
714	NA	NA	NA	NA	NA	NA	NA	NA	NA	NA	NA	NA	NA	NA	NA	NA	NA	NA	NA	NA	NA	NA	NA	NA	NA	NA	NA	NA	NA
715	NA	NA	NA	NA	NA	NA	NA	NA	NA	NA	NA	NA	NA	NA	NA	NA	NA	NA	NA	NA	NA	NA	NA	NA	NA	NA	NA	NA	NA
717	NA	NA	NA	NA	NA	NA	NA	NA	NA	NA	NA	NA	NA	NA	NA	NA	NA	NA	NA	NA	NA	NA	NA	NA	NA	NA	NA	NA	NA
718	NA	NA	NA	NA	NA	NA	NA	NA	NA	NA	NA	NA	NA	NA	NA	NA	NA	NA	NA	NA	NA	NA	NA	NA	NA	NA	NA	NA	NA
U.01	NA	NA	NA	NA	NA	NA	NA	NA	NA	NA	NA	NA	NA	NA	NA	NA	NA	NA	NA	NA	NA	NA	NA	NA	NA	NA	NA	NA	NA
U.23	7.12028695546219	9.73860141381531	6.97591974551841	10.21291204372	5.86223346942102	NA	10.5471863691954	NA	NA	NA	NA	NA	NA	NA	NA	0	NA	13.3394679897663	NA	NA	13.9934415441663	NA	NA	NA	NA	NA	NA	NA	NA
U1.22	NA	NA	NA	NA	NA	NA	NA	NA	NA	NA	NA	NA	NA	NA	NA	NA	NA	NA	NA	NA	NA	NA	NA	NA	NA	NA	NA	NA	NA
U1.23	9.9996704047246	6.9946934858828	11.9570128421157	10.8795745483561	14.932117230989	NA	14.1266751928846	NA	NA	NA	NA	NA	NA	NA	NA	13.3394679897663	NA	0	NA	NA	2.23606797749979	NA	NA	NA	NA	NA	NA	NA	NA
U1.30	NA	NA	NA	NA	NA	NA	NA	NA	NA	NA	NA	NA	NA	NA	NA	NA	NA	NA	NA	NA	NA	NA	NA	NA	NA	NA	NA	NA	NA
U1.31	NA	NA	NA	NA	NA	NA	NA	NA	NA	NA	NA	NA	NA	NA	NA	NA	NA	NA	NA	NA	NA	NA	NA	NA	NA	NA	NA	NA	NA
U2.23	9.50458616685256	6.09230770331961	11.428320950292	9.7304985828424	16.3330378374631	NA	13.058993490297	NA	NA	NA	NA	NA	NA	NA	NA	13.9934415441663	NA	2.23606797749979	NA	NA	0	NA	NA	NA	NA	NA	NA	NA	NA
U2.30	NA	NA	NA	NA	NA	NA	NA	NA	NA	NA	NA	NA	NA	NA	NA	NA	NA	NA	NA	NA	NA	NA	NA	NA	NA	NA	NA	NA	NA
U2.31	NA	NA	NA	NA	NA	NA	NA	NA	NA	NA	NA	NA	NA	NA	NA	NA	NA	NA	NA	NA	NA	NA	NA	NA	NA	NA	NA	NA	NA
U3.30	NA	NA	NA	NA	NA	NA	NA	NA	NA	NA	NA	NA	NA	NA	NA	NA	NA	NA	NA	NA	NA	NA	NA	NA	NA	NA	NA	NA	NA
U3.31	NA	NA	NA	NA	NA	NA	NA	NA	NA	NA	NA	NA	NA	NA	NA	NA	NA	NA	NA	NA	NA	NA	NA	NA	NA	NA	NA	NA	NA
U4.30	NA	NA	NA	NA	NA	NA	NA	NA	NA	NA	NA	NA	NA	NA	NA	NA	NA	NA	NA	NA	NA	NA	NA	NA	NA	NA	NA	NA	NA
U4.31	NA	NA	NA	NA	NA	NA	NA	NA	NA	NA	NA	NA	NA	NA	NA	NA	NA	NA	NA	NA	NA	NA	NA	NA	NA	NA	NA	NA	NA
U5.31	NA	NA	NA	NA	NA	NA	NA	NA	NA	NA	NA	NA	NA	NA	NA	NA	NA	NA	NA	NA	NA	NA	NA	NA	NA	NA	NA	NA	NA
U6.31	NA	NA	NA	NA	NA	NA	NA	NA	NA	NA	NA	NA	NA	NA	NA	NA	NA	NA	NA	NA	NA	NA	NA	NA	NA	NA	NA	NA	NA
