## Supplemental_reproducible_code for "Fighting isn’t sexy in lekking Greater Sage-grouse (*Centrocercus urophasianus*)": pairwise_dist_data_2014-03-30.csv

315	340	351	702	705	709	710	711	712	713	714	715	717	718	U.01	U.23	U1.22	U1.23	U1.30	U1.31	U2.23	U2.30	U2.31	U3.30	U3.31	U4.30	U4.31	U5.31	U6.31
315	0	8.15331664166212	5.37074074780608	9.1717001582207	NA	NA	8.0585551217875	NA	NA	NA	NA	NA	NA	NA	NA	NA	NA	NA	10.4751637170067	NA	NA	14.6606833433737	NA	4.7010775308978	NA	17.6066340748339	NA	NA	NA
340	8.15331664166212	0	5.98404852967918	1.4878122259301	NA	NA	3.40618770262534	NA	NA	NA	NA	NA	NA	NA	NA	NA	NA	NA	18.6029422889379	NA	NA	22.651496531993	NA	9.56851208971965	NA	25.758445554053	NA	NA	NA
351	5.37074074780608	5.98404852967918	0	6.12354138019713	NA	NA	3.75141185344246	NA	NA	NA	NA	NA	NA	NA	NA	NA	NA	NA	14.9434350134097	NA	NA	17.8601239575143	NA	3.90643388456076	NA	21.6919884084219	NA	NA	NA
702	9.1717001582207	1.4878122259301	6.12354138019713	0	NA	NA	2.7822462006607	NA	NA	NA	NA	NA	NA	NA	NA	NA	NA	NA	19.6458906349116	NA	NA	23.4375035870816	NA	9.93775268141052	NA	26.746807076239	NA	NA	NA
705	NA	NA	NA	NA	NA	NA	NA	NA	NA	NA	NA	NA	NA	NA	NA	NA	NA	NA	NA	NA	NA	NA	NA	NA	NA	NA	NA	NA	NA
709	NA	NA	NA	NA	NA	NA	NA	NA	NA	NA	NA	NA	NA	NA	NA	NA	NA	NA	NA	NA	NA	NA	NA	NA	NA	NA	NA	NA	NA
710	8.0585551217875	3.40618770262534	3.75141185344246	2.7822462006607	NA	NA	0	NA	NA	NA	NA	NA	NA	NA	NA	NA	NA	NA	18.3044493644353	NA	NA	21.5573941515098	NA	7.65719030607603	NA	25.225100761256	NA	NA	NA
711	NA	NA	NA	NA	NA	NA	NA	NA	NA	NA	NA	NA	NA	NA	NA	NA	NA	NA	NA	NA	NA	NA	NA	NA	NA	NA	NA	NA	NA
712	NA	NA	NA	NA	NA	NA	NA	NA	NA	NA	NA	NA	NA	NA	NA	NA	NA	NA	NA	NA	NA	NA	NA	NA	NA	NA	NA	NA	NA
713	NA	NA	NA	NA	NA	NA	NA	NA	NA	NA	NA	NA	NA	NA	NA	NA	NA	NA	NA	NA	NA	NA	NA	NA	NA	NA	NA	NA	NA
714	NA	NA	NA	NA	NA	NA	NA	NA	NA	NA	NA	NA	NA	NA	NA	NA	NA	NA	NA	NA	NA	NA	NA	NA	NA	NA	NA	NA	NA
715	NA	NA	NA	NA	NA	NA	NA	NA	NA	NA	NA	NA	NA	NA	NA	NA	NA	NA	NA	NA	NA	NA	NA	NA	NA	NA	NA	NA	NA
717	NA	NA	NA	NA	NA	NA	NA	NA	NA	NA	NA	NA	NA	NA	NA	NA	NA	NA	NA	NA	NA	NA	NA	NA	NA	NA	NA	NA	NA
718	NA	NA	NA	NA	NA	NA	NA	NA	NA	NA	NA	NA	NA	NA	NA	NA	NA	NA	NA	NA	NA	NA	NA	NA	NA	NA	NA	NA	NA
U.01	NA	NA	NA	NA	NA	NA	NA	NA	NA	NA	NA	NA	NA	NA	NA	NA	NA	NA	NA	NA	NA	NA	NA	NA	NA	NA	NA	NA	NA
U.23	NA	NA	NA	NA	NA	NA	NA	NA	NA	NA	NA	NA	NA	NA	NA	NA	NA	NA	NA	NA	NA	NA	NA	NA	NA	NA	NA	NA	NA
U1.22	NA	NA	NA	NA	NA	NA	NA	NA	NA	NA	NA	NA	NA	NA	NA	NA	NA	NA	NA	NA	NA	NA	NA	NA	NA	NA	NA	NA	NA
U1.23	NA	NA	NA	NA	NA	NA	NA	NA	NA	NA	NA	NA	NA	NA	NA	NA	NA	NA	NA	NA	NA	NA	NA	NA	NA	NA	NA	NA	NA
U1.30	10.4751637170067	18.6029422889379	14.9434350134097	19.6458906349116	NA	NA	18.3044493644353	NA	NA	NA	NA	NA	NA	NA	NA	NA	NA	NA	0	NA	NA	6.05401611420973	NA	11.76399949115	NA	7.21851400528145	NA	NA	NA
U1.31	NA	NA	NA	NA	NA	NA	NA	NA	NA	NA	NA	NA	NA	NA	NA	NA	NA	NA	NA	NA	NA	NA	NA	NA	NA	NA	NA	NA	NA
U2.23	NA	NA	NA	NA	NA	NA	NA	NA	NA	NA	NA	NA	NA	NA	NA	NA	NA	NA	NA	NA	NA	NA	NA	NA	NA	NA	NA	NA	NA
U2.30	14.6606833433737	22.651496531993	17.8601239575143	23.4375035870816	NA	NA	21.5573941515098	NA	NA	NA	NA	NA	NA	NA	NA	NA	NA	NA	6.05401611420973	NA	NA	0	NA	14.0664599362771	NA	5.2657435899933	NA	NA	NA
U2.31	NA	NA	NA	NA	NA	NA	NA	NA	NA	NA	NA	NA	NA	NA	NA	NA	NA	NA	NA	NA	NA	NA	NA	NA	NA	NA	NA	NA	NA
U3.30	4.7010775308978	9.56851208971965	3.90643388456076	9.93775268141052	NA	NA	7.65719030607603	NA	NA	NA	NA	NA	NA	NA	NA	NA	NA	NA	11.76399949115	NA	NA	14.0664599362771	NA	0	NA	18.1522768888644	NA	NA	NA
U3.31	NA	NA	NA	NA	NA	NA	NA	NA	NA	NA	NA	NA	NA	NA	NA	NA	NA	NA	NA	NA	NA	NA	NA	NA	NA	NA	NA	NA	NA
U4.30	17.6066340748339	25.758445554053	21.6919884084219	26.746807076239	NA	NA	25.225100761256	NA	NA	NA	NA	NA	NA	NA	NA	NA	NA	NA	7.21851400528145	NA	NA	5.2657435899933	NA	18.1522768888644	NA	0	NA	NA	NA
U4.31	NA	NA	NA	NA	NA	NA	NA	NA	NA	NA	NA	NA	NA	NA	NA	NA	NA	NA	NA	NA	NA	NA	NA	NA	NA	NA	NA	NA	NA
U5.31	NA	NA	NA	NA	NA	NA	NA	NA	NA	NA	NA	NA	NA	NA	NA	NA	NA	NA	NA	NA	NA	NA	NA	NA	NA	NA	NA	NA	NA
U6.31	NA	NA	NA	NA	NA	NA	NA	NA	NA	NA	NA	NA	NA	NA	NA	NA	NA	NA	NA	NA	NA	NA	NA	NA	NA	NA	NA	NA	NA
