## Supplemental_reproducible_code for "Fighting isn’t sexy in lekking Greater Sage-grouse (*Centrocercus urophasianus*)": pairwise_dist_data_2014-03-31.csv

315	340	351	702	705	709	710	711	712	713	714	715	717	718	U.01	U.23	U1.22	U1.23	U1.30	U1.31	U2.23	U2.30	U2.31	U3.30	U3.31	U4.30	U4.31	U5.31	U6.31
315	0	6.69954245725677	4.26460559570345	5.86328703834595	NA	NA	7.90454511967425	NA	NA	NA	NA	NA	NA	NA	NA	NA	NA	NA	NA	7.06520938886999	NA	NA	19.9872911626623	NA	11.0328485012602	NA	9.78517650602157	13.55087471368	14.0624442034879
340	6.69954245725677	0	3.89365165622593	0.856299655293158	NA	NA	3.54998337508589	NA	NA	NA	NA	NA	NA	NA	NA	NA	NA	NA	NA	10.7182076244272	NA	NA	26.5037179208762	NA	17.6639234685176	NA	15.8012004724523	20.0870414978131	20.5397097920571
351	4.26460559570345	3.89365165622593	0	3.13883871988494	NA	NA	3.69893106443446	NA	NA	NA	NA	NA	NA	NA	NA	NA	NA	NA	NA	6.83566400860563	NA	NA	23.0344638900861	NA	14.4314905192842	NA	12.119398078078	16.6848889114384	17.071875528629
702	5.86328703834595	0.856299655293158	3.13883871988494	0	NA	NA	3.56995418149914	NA	NA	NA	NA	NA	NA	NA	NA	NA	NA	NA	NA	9.97402458868152	NA	NA	25.6474183143106	NA	16.8112427344325	NA	14.9548511499586	19.2309485598587	19.6834558151651
705	NA	NA	NA	NA	NA	NA	NA	NA	NA	NA	NA	NA	NA	NA	NA	NA	NA	NA	NA	NA	NA	NA	NA	NA	NA	NA	NA	NA	NA
709	NA	NA	NA	NA	NA	NA	NA	NA	NA	NA	NA	NA	NA	NA	NA	NA	NA	NA	NA	NA	NA	NA	NA	NA	NA	NA	NA	NA	NA
710	7.90454511967425	3.54998337508589	3.69893106443446	3.56995418149914	NA	NA	0	NA	NA	NA	NA	NA	NA	NA	NA	NA	NA	NA	NA	9.21113360567351	NA	NA	26.3949461868176	NA	17.9904533974994	NA	15.3291281567663	20.1316002431085	20.4655261479832
711	NA	NA	NA	NA	NA	NA	NA	NA	NA	NA	NA	NA	NA	NA	NA	NA	NA	NA	NA	NA	NA	NA	NA	NA	NA	NA	NA	NA	NA
712	NA	NA	NA	NA	NA	NA	NA	NA	NA	NA	NA	NA	NA	NA	NA	NA	NA	NA	NA	NA	NA	NA	NA	NA	NA	NA	NA	NA	NA
713	NA	NA	NA	NA	NA	NA	NA	NA	NA	NA	NA	NA	NA	NA	NA	NA	NA	NA	NA	NA	NA	NA	NA	NA	NA	NA	NA	NA	NA
714	NA	NA	NA	NA	NA	NA	NA	NA	NA	NA	NA	NA	NA	NA	NA	NA	NA	NA	NA	NA	NA	NA	NA	NA	NA	NA	NA	NA	NA
715	NA	NA	NA	NA	NA	NA	NA	NA	NA	NA	NA	NA	NA	NA	NA	NA	NA	NA	NA	NA	NA	NA	NA	NA	NA	NA	NA	NA	NA
717	NA	NA	NA	NA	NA	NA	NA	NA	NA	NA	NA	NA	NA	NA	NA	NA	NA	NA	NA	NA	NA	NA	NA	NA	NA	NA	NA	NA	NA
718	NA	NA	NA	NA	NA	NA	NA	NA	NA	NA	NA	NA	NA	NA	NA	NA	NA	NA	NA	NA	NA	NA	NA	NA	NA	NA	NA	NA	NA
U.01	NA	NA	NA	NA	NA	NA	NA	NA	NA	NA	NA	NA	NA	NA	NA	NA	NA	NA	NA	NA	NA	NA	NA	NA	NA	NA	NA	NA	NA
U.23	NA	NA	NA	NA	NA	NA	NA	NA	NA	NA	NA	NA	NA	NA	NA	NA	NA	NA	NA	NA	NA	NA	NA	NA	NA	NA	NA	NA	NA
U1.22	NA	NA	NA	NA	NA	NA	NA	NA	NA	NA	NA	NA	NA	NA	NA	NA	NA	NA	NA	NA	NA	NA	NA	NA	NA	NA	NA	NA	NA
U1.23	NA	NA	NA	NA	NA	NA	NA	NA	NA	NA	NA	NA	NA	NA	NA	NA	NA	NA	NA	NA	NA	NA	NA	NA	NA	NA	NA	NA	NA
U1.30	NA	NA	NA	NA	NA	NA	NA	NA	NA	NA	NA	NA	NA	NA	NA	NA	NA	NA	NA	NA	NA	NA	NA	NA	NA	NA	NA	NA	NA
U1.31	7.06520938886999	10.7182076244272	6.83566400860563	9.97402458868152	NA	NA	9.21113360567351	NA	NA	NA	NA	NA	NA	NA	NA	NA	NA	NA	NA	0	NA	NA	17.8304937561659	NA	10.5661415793117	NA	6.80072460534112	12.0186601526125	12.153283400345
U2.23	NA	NA	NA	NA	NA	NA	NA	NA	NA	NA	NA	NA	NA	NA	NA	NA	NA	NA	NA	NA	NA	NA	NA	NA	NA	NA	NA	NA	NA
U2.30	NA	NA	NA	NA	NA	NA	NA	NA	NA	NA	NA	NA	NA	NA	NA	NA	NA	NA	NA	NA	NA	NA	NA	NA	NA	NA	NA	NA	NA
U2.31	19.9872911626623	26.5037179208762	23.0344638900861	25.6474183143106	NA	NA	26.3949461868176	NA	NA	NA	NA	NA	NA	NA	NA	NA	NA	NA	NA	17.8304937561659	NA	NA	0	NA	9.05182499416645	NA	11.1225565810256	6.43641803839606	5.96837137886876
U3.30	NA	NA	NA	NA	NA	NA	NA	NA	NA	NA	NA	NA	NA	NA	NA	NA	NA	NA	NA	NA	NA	NA	NA	NA	NA	NA	NA	NA	NA
U3.31	11.0328485012602	17.6639234685176	14.4314905192842	16.8112427344325	NA	NA	17.9904533974994	NA	NA	NA	NA	NA	NA	NA	NA	NA	NA	NA	NA	10.5661415793117	NA	NA	9.05182499416645	NA	0	NA	4.38442470708501	2.74262088079538	3.44713774114368
U4.30	NA	NA	NA	NA	NA	NA	NA	NA	NA	NA	NA	NA	NA	NA	NA	NA	NA	NA	NA	NA	NA	NA	NA	NA	NA	NA	NA	NA	NA
U4.31	9.78517650602157	15.8012004724523	12.119398078078	14.9548511499586	NA	NA	15.3291281567663	NA	NA	NA	NA	NA	NA	NA	NA	NA	NA	NA	NA	6.80072460534112	NA	NA	11.1225565810256	NA	4.38442470708501	NA	0	5.24506039733054	5.35276092734472
U5.31	13.55087471368	20.0870414978131	16.6848889114384	19.2309485598587	NA	NA	20.1316002431085	NA	NA	NA	NA	NA	NA	NA	NA	NA	NA	NA	NA	12.0186601526125	NA	NA	6.43641803839606	NA	2.74262088079538	NA	5.24506039733054	0	0.785596873533373
U6.31	14.0624442034879	20.5397097920571	17.071875528629	19.6834558151651	NA	NA	20.4655261479832	NA	NA	NA	NA	NA	NA	NA	NA	NA	NA	NA	NA	12.153283400345	NA	NA	5.96837137886876	NA	3.44713774114368	NA	5.35276092734472	0.785596873533373	0
