## Supplemental_reproducible_code for "Fighting isn’t sexy in lekking Greater Sage-grouse (*Centrocercus urophasianus*)": previous_best_remove_226_at_the_end

10000000	none
27872.8121001662	43
26934.8448709814	43_13
26297.9400855598	43_13_34
25818.9534746847	43_13_34_72
25513.5106373289	43_13_34_72_29
25265.6962787352	43_13_34_72_29_231
25042.0704440968	43_13_34_72_29_231_14
24892.9498822967	43_13_34_72_29_231_14_255
24763.8417868863	43_13_34_72_29_231_14_255_28
24664.554960358	43_13_34_72_29_231_14_255_28_70
24593.2749491072	43_13_34_72_29_231_14_255_28_70_69
24529.8642748438	43_13_34_72_29_231_14_255_28_70_69_289
24470.5664318113	43_13_34_72_29_231_14_255_28_70_69_289_33
24430.3520324943	43_13_34_72_29_231_14_255_28_70_69_289_33_226
24395.4410363447	43_13_34_72_29_231_14_255_28_70_69_289_33_226_86
24376.5750913777	43_13_34_72_29_231_14_255_28_70_69_289_33_226_86_134
24358.6678002847	43_13_34_72_29_231_14_255_28_70_69_289_33_226_86_134_30
24344.2782400174	43_13_34_72_29_231_14_255_28_70_69_289_33_226_86_134_30_168
24330.6952106849	43_13_34_72_29_231_14_255_28_70_69_289_33_226_86_134_30_168_292
24319.413096684	43_13_34_72_29_231_14_255_28_70_69_289_33_226_86_134_30_168_292_20
24311.669769834	43_13_34_72_29_231_14_255_28_70_69_289_33_226_86_134_30_168_292_20_88
24307.8935460111	43_13_34_72_29_231_14_255_28_70_69_289_33_226_86_134_30_168_292_20_88_173
24304.1667876739	43_13_34_72_29_231_14_255_28_70_69_289_33_226_86_134_30_168_292_20_88_173_100
24300.7357879675	43_13_34_72_29_231_14_255_28_70_69_289_33_226_86_134_30_168_292_20_88_173_100_31
24297.6808433834	43_13_34_72_29_231_14_255_28_70_69_289_33_226_86_134_30_168_292_20_88_173_100_31_257
24294.0914612939	43_13_34_72_29_231_14_255_28_70_69_289_33_226_86_134_30_168_292_20_88_173_100_31_257_253
24292.1819684061	43_13_34_72_29_231_14_255_28_70_69_289_33_226_86_134_30_168_292_20_88_173_100_31_257_253_223
24287.4392968313	43_13_34_72_29_231_14_255_28_70_69_289_33_226_86_134_30_168_292_20_88_173_100_31_257_253_223_107
24279.4402372045	43_13_34_72_29_231_14_255_28_70_69_289_33_86_134_30_168_292_20_88_173_100_31_257_253_223_107
